# Nonapeptide molecular evolution during the adaptive radiation of Tanganyika cichlids

**DOI:** 10.1101/2025.06.18.660417

**Authors:** Pol Sorigue, Walter Salzburger, Rui F. Oliveira

## Abstract

Oxytocin (OT) and vasotocin (VT) are evolutionarily conserved nonapeptides that regulate a wide range of physiological and behavioural processes in vertebrates. Their receptor families have undergone gene duplications that facilitated functional diversification throughout vertebrate evolution. Using the diverse cichlid species in Lake Tanganyika, which have undergone repeated evolutionary transitions between social phenotypes, we investigated the molecular evolution of the nonapeptide system and its potential involvement in social behaviour. We performed a positive selection analysis based on the dN/dS ratio and examined the correlation between amino acid variants and two social phenotypes. We also analysed gene expression data to explore associations between brain receptor expression and social phenotype variation. Our findings reveal that, while most sites in nonapeptide receptors are under strong purifying selection, a few sites - primarily in the extended intracellular loop 3 (IL3) of VTR2A receptors - show signatures of positive selection. Additionally, a specific amino acid in VTR2Aa correlates with pair-bonding, suggesting its potential role in social attachment. Together, our results provide new insights into the evolution of the nonapeptide system and its contribution to social diversity in cichlids.
