## Supplementary Table 1 for "Nonapeptide molecular evolution during the adaptive radiation of Tanganyika cichlids"

### Sheet: OTVTRs proteins acc. numbers
Protein accession numbers used in the phylogenetic trees of the nonapeptide ligand precursors and receptors
species	common name	OT	VT	OTRa	OTRb	VTR1Aa	VTR1Ab	VTR1B	VTR2Aa	VTR2Ab	VTR2Ba	VTR2Bb	VTR2C
Zebrafish	Danio rerio	NP_840076.1	NP_840078.1	NP_001186299.1	NP_001186298.1	NP_001288043.1	NP_001284605.1	lost in teleost	XP_001922042.4	XP_001346005.5	XP_003198871.1		NP_001103595.1
Medaka	Oryzias latypes	NP_001265759.1	NP_001265820.1	XP_023810423.1	NP_001265799.1	NP_001295916.1	NP_001295914.1	lost in teleost	NP_001188441.1	NP_001265801.1		NP_001265745.1 (replaced old XP_004068546.1)
Electric eel	Electrophorus electricus	XP_026888366.2	XP_026855497.2	XP_026853410.1	XP_026866746.2	XP_026875906.2	XP_026877120.2	lost in teleost	XP_035377628.1		XP_026855457.2		XP_026882802.2
Eastern happy	Astatotilapia calliptera	XP_026041985.1	XP_026041989.1	XP_026023755.1	XP_026023271.1	XP_026031072.1	XP_026002045.1	lost in teleost	XP_026009726.1	XP_026009778.1	XP_026022238.1	XP_026022202.1
Human	Homo sapiens	XP_054179442.1	NP_000481.2	NP_000907		NP_000697		NP_000698	NP_001139623
Common octopus	Octopus vulgaris	Octopressin receptor	Q5W9T5 (UniprotKB)
	The gene was never present or lost along evolution
	Used as outgroup for phylogenetic tree

### Sheet: O. niloticus coding sequences
RefSeq sequences Oreochromis niloticus (RefSeq accession GCF_001858045.2)
gene ID (Genbank)	Gene name in NCBI database	Assigned gene name (after phylogeny building)	Chromosome	Gene genomic location	Transcripts (RefSeq)	Proteins (RefSeq)	Assigned transcript name for further analysis	Genomic location	Exons location	sense
100709702	oxytocin/neurophysin I prepropeptide	OT			XM_003446093.5	XP_003446141.1	OT	NC_031977.2:24070808-24072888	NC_031977.2:24071053-24071198,NC_031977.2:24072035-24072239,NC_031977.2:24072559-24072678	reverse
					XM_005452161.4	XP_005452218.1
100708704	arginine vasopressin	VT			XM_003446089.4	XP_003446137.2	VT	NC_031977.2:24028950-24030647	NC_031977.2:24029446-24029582,NC_031977.2:24029658-24029862,NC_031977.2:24030453-24030605	reverse
100693417	oxytocin receptor a	OTRa			XM_003441444.5	XP_003441492.1	OTRa	NC_031970.2:22318926-22327457	NC_031970.2:22319492-22320419,NC_031970.2:22326300-22326553	forward
100702815	isotocin receptor	OTRb			XM_005453537.4	XP_005453594.1	OTRb.tr1	NC_031970.2:16809324-16816729	NC_031970.2:16809731-16810655,NC_031970.2:16812780-16812882,NC_031970.2:16814895-16814934	forward
					XM_003448399.3	XP_003448447.1	OTRb.tr2	NC_031970.2:16809324-16816729	NC_031970.2:16809731-16810655,NC_031970.2:16814895-16815148	forward
					not annotated	not annotated	OTRb.tr3	NC_031970.2:16809731-16814934	NC_031970.2:16809731-16810080,NC_031970.2:16810619-16810655,NC_031970.2:16814895-16814934	forward
100711102	arginine vasopressin receptor 1Aa	VTR1Aa			XM_013270509.3	XP_013125963.1	VTR1Aa.tr1	NC_031972.2:46052883-46057748	NC_031972.2:46053022-46053970,NC_031972.2:46055725-46056008	forward
					XM_003443925.5	XP_003443973.1	VTR1Aa.tr2	NC_031972.2:46052883-46057748	NC_031972.2:46053022-46053970,NC_031972.2:46055725-46055946,NC_031972.2:46056350-46056462	forward
100695840	arg8-vasotocin receptor	VTR1Ab			XM_005475835.4	XP_005475892.1	VTR1Ab	NC_031981.2:19426671-19437447	NC_031981.2:19430387-19430670,NC_031981.2:19436270-19437191	reverse
100707194	arginine vasopressin receptor 2a, duplicate a	VTR2Aa			XM_005478102.4	XP_005478159.1	VTR2Aa	NC_031984.2:20259431-20274188	NC_031984.2:20266045-20266422,NC_031984.2:20269085-20269330,NC_031984.2:20269519-20269665,NC_031984.2:20270693-20271245,NC_031984.2:20272330-20272529	forward
					XM_003448162.5	XP_003448210.1
102080933	vasopressin V2 receptor	VTR2Ab			XM_005477888.3	XP_005477945.1	VTR2Ab.tr2	NC_031984.2:6387669-6398723	NC_031984.2:6392265-6392534,NC_031984.2:6393191-6393436,NC_031984.2:6393842-6393988,NC_031984.2:6394064-6394355,NC_031984.2:6395125-6395346,NC_031984.2:6395751-6395932	forward
					XM_019349952.2	XP_019205497.1
					XM_005477889.4	XP_005477946.1	VTR2Ab.tr3	NC_031984.2:6387669-6398723	NC_031984.2:6392265-6392534,NC_031984.2:6393191-6393436,NC_031984.2:6393842-6393988,NC_031984.2:6394064-6394355,NC_031984.2:6395125-6395346,NC_031984.2:6395533-6395573	forward
					XM_019349951.2	XP_019205496.1	VTR2Ab.tr1	NC_031984.2:6387669-6398723	NC_031984.2:6392265-6392534,NC_031984.2:6393191-6393436,NC_031984.2:6393842-6393988,NC_031984.2:6394064-6394355,NC_031984.2:6395130-6395332	forward
100692153	arginine vasopressin receptor 2b, tandem duplicate, 1	VTR2Ba			XM_003442789.5	XP_003442837.1	VTR2Ba	NC_031970.2:31928924-31932416	NC_031970.2:31930768-31930976,NC_031970.2:31931501-31932356	reverse
100698829	vasopressin V2 receptor	VTR2Bb			XM_025907435.1	XP_025763220.1	VTR2Bb.tr1	NC_031970.2:23097069-23099564	NC_031970.2:23097529-23098498,NC_031970.2:23098682-23098890	forward
					XM_003441298.4	XP_003441346.1	VTR2Bb.tr2	NC_031970.2:23097069-23099564	NC_031970.2:23097670-23098498,NC_031970.2:23098682-23098890	forward
									* The exon locations are based on RefSeq annotation. Some exons were trimmed to obtain the reference consensus, as explained in the methods
	Used for phylogenetic analysis (Methods part I)
	Identical coding sequence as another transcript. Not taken for further analysis
