## Supplementary Table 2 for "Nonapeptide molecular evolution during the adaptive radiation of Tanganyika cichlids"

### Sheet: OTVTRs_gene_location
Genetic location of the nonapeptide system genes in the six PacBio assemblies
Assembly ID	species	tribe	Gene location
			OT	OTRa	OTRb	VT	VTR1Aa	VTR1Aa_dup	VTR1Ab	VTR2Aa	VTR2Ab	VTR2Ba	VTR2Bb
simdia_AUE1	Simochromis diagramma	Tropheini	NW_024387200.1:7912477-7914518	NW_024386835.1:1246816-1256178	NW_024386773.1:1410655-1416892	NW_024387200.1:7953521-7955211	NW_024386801.1:17108343-17103255		NW_024386908.1:17900621-17889456	NW_024387152.1:2927505-2944131	NW_024386945.1:357227-367691	NW_024387279.1:5287886-5291271	NW_024386835.1:2040177-2042626
cyplep_ISI2	Cyprichromis leptosoma	Cyprichromini	tarseq_22_arrow:10998444-11000449	tarseq_21_arrow:6192319-6200137	tarseq_21_arrow:1096833-1104696	tarseq_22_arrow:11039080-11040753	tarseq_43_arrow:2174037-2179049		tarseq_2_arrow:5615400-5626994	tarseq_125_arrow:3064475-3079090	tarseq_4_arrow:4622705-4633116	tarseq_46_arrow:6612221-6608717	tarseq_21_arrow:7039874-7042324
neomul_IRF6	Neolamprologus multifasciatus	Lamprologini	tarseq_3_arrow:10970187-10970187	tarseq_8_arrow:18200837-18208165	tarseq_8_arrow:13149768-13156024	tarseq_3_arrow:11019940-11021601	tarseq_67_arrow:38583-33416	tarseq_84_arrow:1402608-1397442	tarseq_209_arrow:3945528-3957093	tarseq_28_arrow:13780080-13758182	tarseq_29_arrow:4063463-4077068	tarseq_8_arrow:28190316-28186867	tarseq_8_arrow:19034180-19036665
cunlon_IWD7	Cunningtonia longiventralis	Ectodini	000041F:3748486-3750458	000008F:3471261-3463620	000008F:8457796-8451587	000041F:3789159-3790830	000083F:570040-575084		000011F:10805775-10790147	000033F:1339222-1324960	000037F:2732123-2747666	000021F:6353429-6349987	000008F:2659348-2656950
cphfro_LEI6	Cyphotilapia frontosa	Cyphotilapiini	tarseq_0_arrow:12367380-12369615	tarseq_5_arrow:1680833-1688706	tarseq_45_arrow:2088656-2094918	tarseq_0_arrow:12409444-12411136	tarseq_4_arrow:13733614-13738674		tarseq_117_arrow:15184497-15202985	tarseq_44_arrow:781250-766615	tarseq_36_arrow:15483638-15472939	tarseq_5_arrow:11531617-11528127	tarseq_5_arrow:2494783-2497228
batmin_IXA5	Bathybates minor	Bathybatini	tarseq_0_arrow:7925143-7927149	tarseq_4_arrow:3777097-3767748	tarseq_4_arrow:9257291-9250732	tarseq_0_arrow:7969621-7971312	tarseq_12_arrow:7271793-7277150		tarseq_10_arrow:11458116-11441135	tarseq_24_arrow:523409-508255	tarseq_157_arrow:1030291-1040519	tarseq_130_arrow:385275-380935	tarseq_4_arrow:2896576-2894120
Genetic location notation: ScaffoldID:START-END
	Not present
