## Supplementary Table 3 for "Nonapeptide molecular evolution during the adaptive radiation of Tanganyika cichlids"

### Sheet: Positive Selection FEL
Significant sites of different transcripts of the same gene might belong to the same gene amino acid. NS: not significant; X: Ambiguous amino acid; "-": deletion
Transcript	Site	P-value Gene Tree	P-value Species Tree	Major Allele	Alternative Alleles	Protein Domain
OT	76	NS	0.0364574	V	X,M	neurophysin
	146	NS	0.00725565	A	V,X	copeptin
OTRb.tr1	346	0.0460364	0.0468316	L	F,-,X	C-ter extracellular region
VT	101	NS	0.0050421	T	A,I,X	neurophysin
VTR1Aa.tr1	313	0.0219415	0.00357426	E	X,K	extracellular loop 3
VTR1Aa.tr2	313	0.02172	0.00358131	E	X,K	extracellular loop 3
	415	0.0452991	NS	R	Q,X	C-ter intracellular region
VTR1Ab	396	NS	0.000495602	P	A,S,X	C-ter intracellular region
VTR2Aa	199	0.0114451	0.000828009	G	A,S,X	transmembrane region 4
	314	NS	0.00445236	G	A,X	intracellular loop 3
	363	0.000395545	9.35e-06	T	A,S,-,X	intracellular loop 3
VTR2Ab.tr1	15	0.037123	NS	R	Q,W,X,L	N-ter extracellular region
	159	NS	0.0336401	V	X,L,M	transmembrane region 4
	262	0.00131953	0.000601821	G	E,X	C-ter intracellular region
	275	0.0268024	0.0163389	V	A,T,X,M	C-ter intracellular region
	288	0.0290498	0.0122499	V	A,X	C-ter intracellular region
	304	NS	0.00829219	R	G,K,X	C-ter intracellular region
	317	NS	0.0162653	H	N,T,X	C-ter intracellular region
	356	0.0384259	0.0358882	P	S,X	C-ter intracellular region
VTR2Ab.tr2	15	0.0383149	NS	R	Q,W,X,L	N-ter extracellular region
	159	NS	0.0382857	V	X,L,M	transmembrane region 4
	262	0.00495421	0.000617055	G	E,X	intracellular loop 3
	275	0.0277083	0.0178281	V	A,T,X,M	intracellular loop 3
	288	0.0188714	0.0127696	V	A,X	intracellular loop 3
	321	0.0137811	0.000546057	L	P,V,X	intracellular loop 3
	425	0.034106	0.00978326	I	V,X	C-ter intracellular region
VTR2Ab.tr3	15	0.0369852	NS	R	Q,W,X,L	N-ter extracellular region
	159	0.0366132	0.0417094	V	X,L,M	transmembrane region 4
	262	0.00248803	0.000590288	G	E,X	intracellular loop 3
	275	0.00721071	0.0178614	V	A,T,X,M	intracellular loop 3
	288	0.0166637	0.0124196	V	A,X	intracellular loop 3
	321	0.00670468	0.000825704	L	P,V,X	intracellular loop 3
	376	NS	5.45e-05	K	R,X,Y	C-ter extracellular region
	377	NS	0.000396437	L	C,X	C-ter extracellular region
	380	0.00399357	0.000882762	T	A,-,I,X	C-ter extracellular region
VTR2Ba	18	NS	0.0224021	F	V,X	N-ter extracellular region
	21	NS	0.0304891	D	G,H,X,Y	N-ter extracellular region
	22	NS	0.0395378	P	S,H,X	N-ter extracellular region
VTR2Bb.tr1	35	NS	0.0416806	T	A,I,X	N-ter extracellular region	extracellular region
	45	NS	0.0428687	Q	E,R,H,K,X	N-ter extracellular region	extracellular region
	373	0.0493487	0.0156839	L	I,X	C-ter intracellular region
VTR2Bb.tr2	338	NS	0.0165217	L	I,X	C-ter intracellular region
