## Supplementary Table 4 for "Nonapeptide molecular evolution during the adaptive radiation of Tanganyika cichlids"

### Sheet: Pair-bonding
P-values obtained from the phylogenetic regression analysis (phyloglm function, Phylolm package in R). P-values are computed with Wald tests. Significance (green cells) threshold: p-value < 0.05
	Sexes together	Male	Female
OT	0.443285	0.938736	0.0817777
OTRa	0.118205	0.0423023	0.118448
OTRb	0.220649	0.336617	0.0744357
VT	0.554474	0.876985	0.645382
VTR1Aa	0.180902	0.554457	0.26023
VTR1Ab	0.0109402	0.0170855	0.131495
VTR2Aa	0.66923	0.194697	0.909246
VTR2Ab	0.0194971	0.0121644	0.0869725
VTR2Ba	0.335408	0.488899	0.142821
VTR2Bb	0.0507549	0.183927	0.0534478

### Sheet: Sex of the caregiver
P-values obtained from the phylogenetic regression analysis (phyloglm function, Phylolm package in R). P-values are computed with Wald tests. Significance (green cells) threshold: p-value < 0.05
	Sexes together	Male	Female
OT	0.266863	0.816453	0.0252187
OTRa	0.0447299	0.039326	0.0960598
OTRb	0.0580265	0.0336283	0.0858567
VT	0.590585	0.850155	0.889957
VTR1Aa	0.612448	0.672693	0.754089
VTR1Ab	0.54154	0.459562	0.988547
VTR2Aa	0.832158	0.871655	0.696242
VTR2Ab	0.393651	0.555955	0.984331
VTR2Ba	0.431104	0.57662	0.629022
VTR2Bb	0.398975	0.827963	0.0448078
