## Supplementary Data 2 for "Nonapeptide molecular evolution during the adaptive radiation of Tanganyika cichlids": OT_allele-domains.txt

site	major_allele	alt_alleles	domain	additional
1	M	.	signal peptide
2	T	.	signal peptide
3	G	X	signal peptide
4	A	.	signal peptide
5	A	.	signal peptide
6	V	.	signal peptide
7	S	.	signal peptide
8	V	.	signal peptide
9	C	X,Y	signal peptide
10	L	.	signal peptide
11	L	.	signal peptide
12	F	.	signal peptide
13	L	.	signal peptide
14	L	.	signal peptide
15	S	.	signal peptide
16	V	A	signal peptide
17	C	.	signal peptide
18	S	X	signal peptide
19	A	.	signal peptide
20	C	.	nonapeptide
21	Y	.	nonapeptide
22	I	.	nonapeptide
23	S	.	nonapeptide
24	N	.	nonapeptide
25	C	.	nonapeptide
26	P	.	nonapeptide
27	I	.	nonapeptide
28	G	.	nonapeptide
29	G	.	GKR residue
30	K	.	GKR residue
31	R	.	GKR residue
32	S	.	neurophysin
33	I	V	neurophysin
34	M	.	neurophysin
35	D	.	neurophysin
36	A	P,T	neurophysin
37	P	.	neurophysin
38	L	.	neurophysin
39	R	.	neurophysin
40	K	.	neurophysin
41	C	.	neurophysin
42	M	.	neurophysin
43	S	.	neurophysin
44	C	.	neurophysin
45	G	.	neurophysin
46	P	S	neurophysin
47	G	X	neurophysin
48	D	N	neurophysin
49	R	.	neurophysin
50	G	.	neurophysin
51	R	H	neurophysin
52	C	.	neurophysin
53	F	.	neurophysin
54	G	.	neurophysin
55	P	.	neurophysin
56	S	N	neurophysin
57	I	.	neurophysin
58	C	.	neurophysin
59	C	.	neurophysin
60	G	.	neurophysin
61	E	.	neurophysin
62	G	.	neurophysin
63	L	.	neurophysin
64	G	.	neurophysin
65	C	.	neurophysin
66	L	.	neurophysin
67	L	.	neurophysin
68	G	S	neurophysin
69	S	.	neurophysin
70	P	.	neurophysin
71	E	.	neurophysin
72	T	.	neurophysin
73	A	X	neurophysin
74	H	R	neurophysin
75	C	.	neurophysin
76	V	X,M	neurophysin
77	E	.	neurophysin
78	E	.	neurophysin
79	N	.	neurophysin
80	Y	.	neurophysin
81	L	X	neurophysin
82	L	.	neurophysin
83	T	.	neurophysin
84	P	.	neurophysin
85	C	.	neurophysin
86	Q	.	neurophysin
87	A	X	neurophysin
88	G	.	neurophysin
89	G	.	neurophysin
90	R	.	neurophysin
91	P	A,L	neurophysin
92	C	.	neurophysin
93	G	.	neurophysin
94	S	.	neurophysin
95	E	.	neurophysin
96	G	.	neurophysin
97	G	.	neurophysin
98	R	X	neurophysin
99	C	.	neurophysin
100	A	.	neurophysin
101	A	X	neurophysin
102	S	.	neurophysin
103	G	.	neurophysin
104	L	X	neurophysin
105	C	.	neurophysin
106	C	.	neurophysin
107	D	X,Y	neurophysin
108	A	.	neurophysin
109	E	D	neurophysin
110	S	G,X	neurophysin
111	C	.	neurophysin
112	T	A	neurophysin
113	T	.	neurophysin
114	D	.	neurophysin
115	Q	.	neurophysin
116	S	F,X,L	neurophysin
117	C	.	neurophysin
118	L	.	neurophysin
119	I	.	neurophysin
120	E	D,X	neurophysin
121	E	.	neurophysin
122	E	.	neurophysin
123	G	.	neurophysin
124	D	.	neurophysin
125	E	.	neurophysin
126	Q	.	neurophysin
127	T	A,I,X	copeptin
128	S	X	copeptin
129	Q	H,X	copeptin
130	F	.	copeptin
131	D	N,X	copeptin
132	G	S,V,X	copeptin
133	S	N	copeptin
134	D	G	copeptin
135	P	.	copeptin
136	G	S,X	copeptin
137	D	.	copeptin
138	I	.	copeptin
139	I	.	copeptin
140	L	.	copeptin
141	R	X,K	copeptin
142	L	.	copeptin
143	L	.	copeptin
144	H	X	copeptin
145	L	.	copeptin
146	A	V,X	copeptin
147	G	A	copeptin
148	H	.	copeptin
149	S	.	copeptin
150	S	F	copeptin
151	P	X	copeptin
152	H	.	copeptin
153	R	X	copeptin
154	V	.	copeptin
155	H	R	copeptin
156	Q	-,K	copeptin
