## Supplementary Data 2 for "Nonapeptide molecular evolution during the adaptive radiation of Tanganyika cichlids": OTRa_allele-domains.txt

site	major_allele	alt_alleles	domain	additional
1	M	.	N-ter extracellular region
2	E	G,X	N-ter extracellular region
3	S	X	N-ter extracellular region
4	I	.	N-ter extracellular region
5	S	.	N-ter extracellular region
6	N	T	N-ter extracellular region
7	E	.	N-ter extracellular region
8	S	.	N-ter extracellular region
9	D	.	N-ter extracellular region
10	I	.	N-ter extracellular region
11	W	C,X	N-ter extracellular region
12	Q	.	N-ter extracellular region
13	F	S	N-ter extracellular region
14	N	S	N-ter extracellular region
15	E	D,X	N-ter extracellular region
16	S	.	N-ter extracellular region
17	W	.	N-ter extracellular region
18	R	.	N-ter extracellular region
19	N	.	N-ter extracellular region
20	S	.	N-ter extracellular region
21	S	C,X	N-ter extracellular region
22	L	X	N-ter extracellular region
23	I	V	N-ter extracellular region
24	N	S	N-ter extracellular region
25	G	.	N-ter extracellular region
26	T	.	N-ter extracellular region
27	G	S	N-ter extracellular region	OTR signature
28	G	X	N-ter extracellular region	OTR signature
29	L	.	N-ter extracellular region	OTR signature
30	N	.	N-ter extracellular region	OTR signature
31	Q	.	N-ter extracellular region	OTR signature
32	T	.	N-ter extracellular region	OTR signature
33	N	.	N-ter extracellular region	OTR signature
34	P	.	N-ter extracellular region	OTR signature
35	L	.	N-ter extracellular region	OTR signature
36	K	.	N-ter extracellular region	OTR signature
37	R	.	N-ter extracellular region	OTR signature
38	N	.	N-ter extracellular region	OTR signature
39	E	.	N-ter extracellular region	OTR signature
40	E	.	N-ter extracellular region	OTR signature
41	V	.	N-ter extracellular region	OTR signature
42	A	.	N-ter extracellular region
43	R	K	N-ter extracellular region
44	V	.	N-ter extracellular region
45	E	.	N-ter extracellular region
46	V	.	transmembrane region 1
47	T	X	transmembrane region 1
48	V	.	transmembrane region 1
49	L	.	transmembrane region 1
50	A	.	transmembrane region 1
51	L	X	transmembrane region 1
52	V	.	transmembrane region 1
53	L	.	transmembrane region 1
54	F	.	transmembrane region 1
55	L	.	transmembrane region 1
56	A	.	transmembrane region 1
57	L	.	transmembrane region 1
58	A	.	transmembrane region 1
59	G	.	transmembrane region 1
60	N	.	transmembrane region 1
61	L	.	transmembrane region 1
62	C	.	transmembrane region 1
63	V	.	transmembrane region 1
64	L	.	transmembrane region 1
65	L	.	transmembrane region 1
66	A	.	transmembrane region 1
67	I	.	transmembrane region 1
68	H	.	intracellular loop 1	OTR signature
69	T	.	intracellular loop 1	OTR signature
70	T	.	intracellular loop 1	OTR signature
71	K	.	intracellular loop 1	OTR signature
72	H	.	intracellular loop 1	OTR signature
73	S	N	intracellular loop 1	OTR signature
74	Q	H,X	intracellular loop 1	OTR signature
75	S	.	intracellular loop 1	OTR signature
76	R	.	intracellular loop 1	OTR signature
77	M	.	intracellular loop 1	OTR signature
78	Y	.	intracellular loop 1	OTR signature
79	Y	.	transmembrane region 2	OTR signature
80	F	.	transmembrane region 2	OTR signature
81	M	.	transmembrane region 2	OTR signature
82	K	.	transmembrane region 2	OTR signature
83	H	.	transmembrane region 2
84	L	.	transmembrane region 2
85	S	.	transmembrane region 2
86	I	.	transmembrane region 2
87	A	.	transmembrane region 2
88	D	.	transmembrane region 2
89	L	.	transmembrane region 2
90	V	.	transmembrane region 2
91	V	.	transmembrane region 2
92	A	.	transmembrane region 2
93	I	X	transmembrane region 2
94	F	.	transmembrane region 2
95	Q	.	transmembrane region 2
96	V	.	transmembrane region 2
97	L	.	transmembrane region 2
98	P	.	extracellular loop 1
99	Q	.	extracellular loop 1
100	L	X	extracellular loop 1
101	I	.	extracellular loop 1
102	W	.	extracellular loop 1
103	D	.	extracellular loop 1
104	I	.	extracellular loop 1
105	T	.	extracellular loop 1
106	F	.	extracellular loop 1
107	R	.	extracellular loop 1
108	F	.	extracellular loop 1
109	Y	.	extracellular loop 1
110	G	.	extracellular loop 1
111	P	.	extracellular loop 1
112	D	.	extracellular loop 1
113	I	X	extracellular loop 1
114	L	.	extracellular loop 1
115	C	.	extracellular loop 1
116	R	.	extracellular loop 1
117	L	.	transmembrane region 3
118	V	.	transmembrane region 3
119	K	.	transmembrane region 3
120	Y	.	transmembrane region 3
121	L	.	transmembrane region 3
122	Q	.	transmembrane region 3
123	V	.	transmembrane region 3
124	V	.	transmembrane region 3
125	G	.	transmembrane region 3
126	M	.	transmembrane region 3
127	F	.	transmembrane region 3
128	A	.	transmembrane region 3
129	S	.	transmembrane region 3
130	T	.	transmembrane region 3
131	Y	.	transmembrane region 3
132	M	.	transmembrane region 3
133	L	.	transmembrane region 3
134	V	.	transmembrane region 3
135	L	.	transmembrane region 3
136	M	.	transmembrane region 3
137	S	.	transmembrane region 3
138	I	V	transmembrane region 3
139	D	.	intracellular loop 2
140	R	.	intracellular loop 2
141	C	.	intracellular loop 2	OTR signature
142	L	.	intracellular loop 2	OTR signature
143	A	.	intracellular loop 2	OTR signature
144	I	.	intracellular loop 2	OTR signature
145	C	.	intracellular loop 2	OTR signature
146	Q	.	intracellular loop 2	OTR signature
147	P	.	intracellular loop 2	OTR signature
148	L	.	intracellular loop 2	OTR signature
149	R	.	intracellular loop 2	OTR signature
150	S	.	intracellular loop 2	OTR signature
151	L	.	intracellular loop 2	OTR signature
152	H	.	intracellular loop 2	OTR signature
153	R	.	intracellular loop 2	OTR signature
154	R	.	intracellular loop 2	OTR signature
155	K	.	intracellular loop 2	OTR signature
156	D	.	intracellular loop 2	OTR signature
157	R	.	intracellular loop 2	OTR signature
158	L	.	transmembrane region 4
159	Y	.	transmembrane region 4
160	V	.	transmembrane region 4
161	I	X	transmembrane region 4
162	F	.	transmembrane region 4
163	S	.	transmembrane region 4
164	W	.	transmembrane region 4
165	I	V	transmembrane region 4
166	L	.	transmembrane region 4
167	S	.	transmembrane region 4
168	L	X	transmembrane region 4
169	L	F	transmembrane region 4
170	F	.	transmembrane region 4
171	S	.	transmembrane region 4
172	I	.	transmembrane region 4
173	P	.	transmembrane region 4
174	Q	.	transmembrane region 4
175	M	.	transmembrane region 4
176	F	X	transmembrane region 4
177	I	.	transmembrane region 4
178	F	.	transmembrane region 4
179	S	.	extracellular loop 2
180	L	.	extracellular loop 2
181	R	.	extracellular loop 2
182	E	.	extracellular loop 2
183	V	.	extracellular loop 2
184	G	.	extracellular loop 2
185	S	X	extracellular loop 2
186	A	V,X	extracellular loop 2
187	G	.	extracellular loop 2
188	S	.	extracellular loop 2
189	G	.	extracellular loop 2
190	V	.	extracellular loop 2
191	Y	.	extracellular loop 2
192	D	.	extracellular loop 2
193	C	.	extracellular loop 2
194	W	.	extracellular loop 2
195	G	.	extracellular loop 2
196	D	.	extracellular loop 2
197	F	.	extracellular loop 2
198	V	.	extracellular loop 2
199	K	.	extracellular loop 2
200	P	.	extracellular loop 2
201	W	.	extracellular loop 2
202	G	.	extracellular loop 2
203	A	.	extracellular loop 2
204	K	X	extracellular loop 2
205	A	T	extracellular loop 2
206	Y	.	transmembrane region 5
207	I	.	transmembrane region 5
208	T	.	transmembrane region 5
209	W	.	transmembrane region 5
210	I	.	transmembrane region 5
211	S	.	transmembrane region 5
212	L	.	transmembrane region 5
213	T	.	transmembrane region 5
214	I	.	transmembrane region 5
215	Y	.	transmembrane region 5
216	I	.	transmembrane region 5
217	I	.	transmembrane region 5
218	P	.	transmembrane region 5
219	V	.	transmembrane region 5
220	A	X	transmembrane region 5
221	I	.	transmembrane region 5
222	L	.	transmembrane region 5
223	S	.	transmembrane region 5
224	I	X	transmembrane region 5
225	C	.	transmembrane region 5
226	Y	.	transmembrane region 5
227	G	.	transmembrane region 5
228	L	.	transmembrane region 5
229	I	.	transmembrane region 5
230	S	.	transmembrane region 5
231	F	X	transmembrane region 5
232	K	.	transmembrane region 5
233	I	.	transmembrane region 5
234	W	.	transmembrane region 5
235	Q	.	intracellular loop 3
236	N	.	intracellular loop 3
237	F	.	intracellular loop 3
238	K	.	intracellular loop 3
239	L	.	intracellular loop 3
240	K	.	intracellular loop 3
241	T	.	intracellular loop 3
242	R	.	intracellular loop 3
243	R	.	intracellular loop 3
244	E	.	intracellular loop 3
245	Q	.	intracellular loop 3
246	C	.	intracellular loop 3
247	I	.	intracellular loop 3
248	N	S,X	intracellular loop 3
249	L	.	intracellular loop 3
250	T	.	intracellular loop 3
251	P	.	intracellular loop 3
252	K	.	intracellular loop 3
253	T	.	intracellular loop 3
254	T	X	intracellular loop 3
255	K	.	intracellular loop 3
256	S	N,R	intracellular loop 3
257	N	.	intracellular loop 3
258	T	.	intracellular loop 3
259	L	X	intracellular loop 3
260	A	T	intracellular loop 3
261	R	.	intracellular loop 3
262	V	.	intracellular loop 3
263	S	.	intracellular loop 3
264	S	.	intracellular loop 3
265	V	.	intracellular loop 3
266	K	X	intracellular loop 3
267	L	.	intracellular loop 3
268	I	.	intracellular loop 3
269	S	.	intracellular loop 3
270	K	.	intracellular loop 3
271	A	.	intracellular loop 3
272	K	.	intracellular loop 3
273	I	.	intracellular loop 3
274	T	.	intracellular loop 3
275	T	.	transmembrane region 6
276	V	.	transmembrane region 6
277	K	.	transmembrane region 6
278	M	.	transmembrane region 6
279	T	.	transmembrane region 6
280	F	.	transmembrane region 6
281	V	.	transmembrane region 6
282	I	.	transmembrane region 6
283	V	.	transmembrane region 6
284	V	.	transmembrane region 6
285	A	.	transmembrane region 6
286	Y	.	transmembrane region 6
287	I	.	transmembrane region 6
288	V	.	transmembrane region 6
289	C	.	transmembrane region 6
290	W	.	transmembrane region 6
291	T	.	transmembrane region 6
292	P	.	transmembrane region 6
293	F	.	transmembrane region 6
294	F	.	extracellular loop 3
295	S	.	extracellular loop 3
296	V	.	extracellular loop 3
297	Q	.	extracellular loop 3
298	M	.	extracellular loop 3
299	W	.	extracellular loop 3
300	S	.	extracellular loop 3
301	A	.	extracellular loop 3
302	W	.	extracellular loop 3
303	D	.	extracellular loop 3
304	P	S	extracellular loop 3
305	A	.	extracellular loop 3
306	A	.	extracellular loop 3
307	P	.	extracellular loop 3
308	R	.	extracellular loop 3
309	E	.	extracellular loop 3
310	A	.	extracellular loop 3
311	M	.	extracellular loop 3
312	P	.	extracellular loop 3
313	F	.	transmembrane region 7
314	I	.	transmembrane region 7
315	I	.	transmembrane region 7
316	S	.	transmembrane region 7
317	M	.	transmembrane region 7
318	L	.	transmembrane region 7
319	L	.	transmembrane region 7
320	A	.	transmembrane region 7
321	S	.	transmembrane region 7
322	L	.	transmembrane region 7
323	N	.	transmembrane region 7
324	S	.	transmembrane region 7
325	C	.	transmembrane region 7
326	C	.	transmembrane region 7
327	N	.	transmembrane region 7
328	P	.	transmembrane region 7
329	W	.	transmembrane region 7
330	I	.	transmembrane region 7
331	Y	.	transmembrane region 7
332	M	.	transmembrane region 7
333	C	.	transmembrane region 7
334	F	.	transmembrane region 7
335	A	.	C-ter intracellular region
336	G	X	C-ter intracellular region
337	H	Q,X	C-ter intracellular region
338	L	.	C-ter intracellular region
339	F	.	C-ter intracellular region	OTR signature
340	Q	.	C-ter intracellular region	OTR signature
341	D	.	C-ter intracellular region	OTR signature
342	L	X	C-ter intracellular region	OTR signature
343	R	.	C-ter intracellular region	OTR signature
344	Q	E	C-ter intracellular region	OTR signature
345	N	.	C-ter intracellular region	OTR signature
346	L	.	C-ter intracellular region	OTR signature
347	L	.	C-ter intracellular region	OTR signature
348	C	.	C-ter intracellular region	OTR signature
349	C	.	C-ter intracellular region	OTR signature
350	S	.	C-ter intracellular region	OTR signature
351	T	.	C-ter intracellular region	OTR signature
352	R	H,X	C-ter intracellular region	OTR signature
353	Y	.	C-ter intracellular region	OTR signature
354	L	.	C-ter intracellular region	OTR signature
355	K	Q	C-ter intracellular region	OTR signature
356	S	.	C-ter intracellular region
357	S	.	C-ter intracellular region
358	Q	.	C-ter intracellular region
359	C	.	C-ter intracellular region
360	H	R	C-ter intracellular region
361	C	.	C-ter intracellular region
362	E	D	C-ter intracellular region
363	R	H,X	C-ter intracellular region
364	D	E	C-ter intracellular region
365	F	X	C-ter intracellular region
366	N	.	C-ter intracellular region
367	S	.	C-ter intracellular region
368	S	.	C-ter intracellular region
369	H	.	C-ter intracellular region
370	K	.	C-ter intracellular region
371	S	.	C-ter intracellular region
372	N	X	C-ter intracellular region
373	S	.	C-ter intracellular region
374	S	.	C-ter intracellular region
375	T	.	C-ter intracellular region
376	F	X	C-ter intracellular region
377	A	.	C-ter intracellular region
378	I	F	C-ter intracellular region
379	K	.	C-ter intracellular region
380	S	.	C-ter intracellular region
381	T	.	C-ter intracellular region
382	S	N,X	C-ter intracellular region
383	S	.	C-ter intracellular region
384	Q	.	C-ter intracellular region
385	R	.	C-ter intracellular region
386	S	.	C-ter intracellular region
387	I	.	C-ter intracellular region
388	T	.	C-ter intracellular region
389	Q	.	C-ter intracellular region
390	T	.	C-ter intracellular region
391	S	X	C-ter intracellular region
392	T	.	C-ter intracellular region
393	T	.	C-ter intracellular region
