## Supplementary Data 2 for "Nonapeptide molecular evolution during the adaptive radiation of Tanganyika cichlids": OTRb.tr2_allele-domains.txt

site	major_allele	alt_alleles	domain	additional
1	M	.	N-ter extracellular region
2	E	.	N-ter extracellular region
3	D	X	N-ter extracellular region
4	L	X	N-ter extracellular region
5	L	.	N-ter extracellular region
6	R	.	N-ter extracellular region
7	E	.	N-ter extracellular region
8	Q	E	N-ter extracellular region
9	Y	.	N-ter extracellular region
10	S	.	N-ter extracellular region
11	W	X	N-ter extracellular region
12	S	F	N-ter extracellular region
13	H	X,Y	N-ter extracellular region
14	N	.	N-ter extracellular region
15	L	I,V,X	N-ter extracellular region
16	T	.	N-ter extracellular region
17	W	.	N-ter extracellular region
18	S	.	N-ter extracellular region
19	S	N,I	N-ter extracellular region
20	S	X	N-ter extracellular region
21	S	X	N-ter extracellular region
22	R	.	N-ter extracellular region
23	E	D	N-ter extracellular region
24	N	.	N-ter extracellular region
25	E	Q,X,L	N-ter extracellular region
26	S	.	N-ter extracellular region
27	Y	H	N-ter extracellular region
28	V	L	N-ter extracellular region	OTR signature
29	G	X	N-ter extracellular region	OTR signature
30	N	.	N-ter extracellular region	OTR signature
31	T	A	N-ter extracellular region	OTR signature
32	T	.	N-ter extracellular region	OTR signature
33	V	M	N-ter extracellular region	OTR signature
34	N	.	N-ter extracellular region	OTR signature
35	P	.	N-ter extracellular region	OTR signature
36	L	.	N-ter extracellular region	OTR signature
37	K	.	N-ter extracellular region	OTR signature
38	R	.	N-ter extracellular region	OTR signature
39	N	.	N-ter extracellular region	OTR signature
40	E	.	N-ter extracellular region	OTR signature
41	E	.	N-ter extracellular region	OTR signature
42	V	.	N-ter extracellular region	OTR signature
43	A	.	N-ter extracellular region
44	K	.	N-ter extracellular region
45	V	.	N-ter extracellular region
46	E	.	N-ter extracellular region
47	V	.	transmembrane region 1
48	T	X	transmembrane region 1
49	V	I	transmembrane region 1
50	L	.	transmembrane region 1
51	V	I,L	transmembrane region 1
52	L	.	transmembrane region 1
53	V	.	transmembrane region 1
54	L	.	transmembrane region 1
55	L	.	transmembrane region 1
56	L	.	transmembrane region 1
57	A	.	transmembrane region 1
58	L	.	transmembrane region 1
59	T	.	transmembrane region 1
60	G	.	transmembrane region 1
61	N	.	transmembrane region 1
62	L	M	transmembrane region 1
63	C	W	transmembrane region 1
64	V	.	transmembrane region 1
65	L	.	transmembrane region 1
66	W	C	transmembrane region 1
67	A	.	transmembrane region 1
68	I	.	transmembrane region 1
69	H	.	intracellular loop 1	OTR signature
70	T	.	intracellular loop 1	OTR signature
71	T	.	intracellular loop 1	OTR signature
72	K	.	intracellular loop 1	OTR signature
73	H	X	intracellular loop 1	OTR signature
74	S	.	intracellular loop 1	OTR signature
75	Q	.	intracellular loop 1	OTR signature
76	S	.	intracellular loop 1	OTR signature
77	R	.	intracellular loop 1	OTR signature
78	M	.	intracellular loop 1	OTR signature
79	Y	.	intracellular loop 1	OTR signature
80	Y	.	transmembrane region 2	OTR signature
81	F	.	transmembrane region 2	OTR signature
82	M	.	transmembrane region 2	OTR signature
83	K	.	transmembrane region 2	OTR signature
84	H	.	transmembrane region 2
85	L	.	transmembrane region 2
86	S	.	transmembrane region 2
87	I	.	transmembrane region 2
88	A	.	transmembrane region 2
89	D	.	transmembrane region 2
90	L	.	transmembrane region 2
91	V	.	transmembrane region 2
92	V	.	transmembrane region 2
93	A	.	transmembrane region 2
94	I	V	transmembrane region 2
95	F	.	transmembrane region 2
96	Q	.	transmembrane region 2
97	V	.	transmembrane region 2
98	L	.	transmembrane region 2
99	P	.	extracellular loop 1
100	Q	.	extracellular loop 1
101	L	.	extracellular loop 1
102	I	.	extracellular loop 1
103	W	.	extracellular loop 1
104	D	.	extracellular loop 1
105	I	.	extracellular loop 1
106	T	.	extracellular loop 1
107	F	.	extracellular loop 1
108	R	.	extracellular loop 1
109	F	.	extracellular loop 1
110	Y	X	extracellular loop 1
111	G	.	extracellular loop 1
112	P	X	extracellular loop 1
113	D	.	extracellular loop 1
114	L	F	extracellular loop 1
115	L	.	extracellular loop 1
116	C	.	extracellular loop 1
117	R	.	extracellular loop 1
118	L	X	transmembrane region 3
119	V	.	transmembrane region 3
120	K	.	transmembrane region 3
121	Y	.	transmembrane region 3
122	L	.	transmembrane region 3
123	Q	.	transmembrane region 3
124	V	.	transmembrane region 3
125	V	.	transmembrane region 3
126	G	.	transmembrane region 3
127	M	.	transmembrane region 3
128	F	.	transmembrane region 3
129	A	.	transmembrane region 3
130	S	.	transmembrane region 3
131	T	.	transmembrane region 3
132	Y	.	transmembrane region 3
133	M	.	transmembrane region 3
134	L	.	transmembrane region 3
135	V	.	transmembrane region 3
136	L	.	transmembrane region 3
137	M	.	transmembrane region 3
138	S	.	transmembrane region 3
139	I	.	transmembrane region 3
140	D	.	intracellular loop 2
141	R	.	intracellular loop 2
142	C	.	intracellular loop 2	OTR signature
143	L	.	intracellular loop 2	OTR signature
144	A	.	intracellular loop 2	OTR signature
145	V	I	intracellular loop 2	OTR signature
146	C	.	intracellular loop 2	OTR signature
147	Q	.	intracellular loop 2	OTR signature
148	P	.	intracellular loop 2	OTR signature
149	L	.	intracellular loop 2	OTR signature
150	R	.	intracellular loop 2	OTR signature
151	S	X	intracellular loop 2	OTR signature
152	V	A,X,L,M	intracellular loop 2	OTR signature
153	H	R,X,Y	intracellular loop 2	OTR signature
154	K	R,X	intracellular loop 2	OTR signature
155	K	.	intracellular loop 2	OTR signature
156	K	T	intracellular loop 2	OTR signature
157	D	.	intracellular loop 2	OTR signature
158	R	X	intracellular loop 2	OTR signature
159	F	V	transmembrane region 4
160	C	X	transmembrane region 4
161	V	.	transmembrane region 4
162	I	V,X	transmembrane region 4
163	A	.	transmembrane region 4
164	S	F	transmembrane region 4
165	W	.	transmembrane region 4
166	M	T,I	transmembrane region 4
167	L	.	transmembrane region 4
168	S	.	transmembrane region 4
169	L	.	transmembrane region 4
170	I	.	transmembrane region 4
171	F	.	transmembrane region 4
172	S	.	transmembrane region 4
173	S	C,T,I	transmembrane region 4
174	P	.	transmembrane region 4
175	Q	.	transmembrane region 4
176	A	V,X	transmembrane region 4
177	Y	.	transmembrane region 4
178	I	.	transmembrane region 4
179	F	.	transmembrane region 4
180	S	.	extracellular loop 2
181	L	.	extracellular loop 2
182	R	.	extracellular loop 2
183	E	.	extracellular loop 2
184	V	.	extracellular loop 2
185	G	.	extracellular loop 2
186	N	.	extracellular loop 2
187	G	.	extracellular loop 2
188	V	.	extracellular loop 2
189	Y	.	extracellular loop 2
190	D	.	extracellular loop 2
191	C	.	extracellular loop 2
192	W	.	extracellular loop 2
193	G	.	extracellular loop 2
194	D	X	extracellular loop 2
195	F	.	extracellular loop 2
196	V	.	extracellular loop 2
197	Q	.	extracellular loop 2
198	P	.	extracellular loop 2
199	W	.	extracellular loop 2
200	G	.	extracellular loop 2
201	A	.	extracellular loop 2
202	K	.	extracellular loop 2
203	A	.	extracellular loop 2
204	Y	.	transmembrane region 5
205	I	X	transmembrane region 5
206	T	.	transmembrane region 5
207	W	.	transmembrane region 5
208	M	.	transmembrane region 5
209	S	.	transmembrane region 5
210	L	F,X	transmembrane region 5
211	S	.	transmembrane region 5
212	I	.	transmembrane region 5
213	Y	.	transmembrane region 5
214	I	.	transmembrane region 5
215	F	.	transmembrane region 5
216	P	.	transmembrane region 5
217	V	.	transmembrane region 5
218	A	.	transmembrane region 5
219	I	.	transmembrane region 5
220	L	.	transmembrane region 5
221	S	C,T	transmembrane region 5
222	I	.	transmembrane region 5
223	C	.	transmembrane region 5
224	Y	.	transmembrane region 5
225	G	X	transmembrane region 5
226	L	.	transmembrane region 5
227	I	.	transmembrane region 5
228	C	.	transmembrane region 5
229	F	.	transmembrane region 5
230	K	.	transmembrane region 5
231	I	.	transmembrane region 5
232	W	.	transmembrane region 5
233	E	.	intracellular loop 3
234	N	.	intracellular loop 3
235	F	.	intracellular loop 3
236	N	K	intracellular loop 3
237	L	.	intracellular loop 3
238	K	.	intracellular loop 3
239	T	.	intracellular loop 3
240	R	X	intracellular loop 3
241	R	K	intracellular loop 3
242	E	.	intracellular loop 3
243	H	.	intracellular loop 3
244	F	.	intracellular loop 3
245	L	.	intracellular loop 3
246	A	.	intracellular loop 3
247	L	P,H,V,X	intracellular loop 3
248	T	.	intracellular loop 3
249	P	.	intracellular loop 3
250	R	.	intracellular loop 3
251	P	X,L	intracellular loop 3
252	S	F	intracellular loop 3
253	K	X	intracellular loop 3
254	G	.	intracellular loop 3
255	A	V,X	intracellular loop 3
256	Q	.	intracellular loop 3
257	P	X	intracellular loop 3
258	F	X,L	intracellular loop 3
259	S	.	intracellular loop 3
260	R	.	intracellular loop 3
261	V	.	intracellular loop 3
262	S	X	intracellular loop 3
263	S	.	intracellular loop 3
264	V	.	intracellular loop 3
265	R	.	intracellular loop 3
266	L	.	intracellular loop 3
267	I	.	intracellular loop 3
268	S	.	intracellular loop 3
269	K	.	intracellular loop 3
270	A	.	intracellular loop 3
271	K	.	intracellular loop 3
272	I	.	intracellular loop 3
273	R	.	intracellular loop 3
274	T	.	intracellular loop 3
275	V	.	intracellular loop 3
276	K	X	intracellular loop 3
277	M	.	transmembrane region 6
278	T	.	transmembrane region 6
279	F	.	transmembrane region 6
280	V	.	transmembrane region 6
281	V	.	transmembrane region 6
282	V	.	transmembrane region 6
283	L	.	transmembrane region 6
284	A	.	transmembrane region 6
285	Y	.	transmembrane region 6
286	I	.	transmembrane region 6
287	V	.	transmembrane region 6
288	C	.	transmembrane region 6
289	W	.	transmembrane region 6
290	T	.	transmembrane region 6
291	P	.	transmembrane region 6
292	F	.	transmembrane region 6
293	F	.	transmembrane region 6
294	F	.	transmembrane region 6
295	V	.	transmembrane region 6
296	Q	.	transmembrane region 6
297	M	.	transmembrane region 6
298	W	.	transmembrane region 6
299	S	.	extracellular loop 3
300	A	.	extracellular loop 3
301	W	.	extracellular loop 3
302	D	.	extracellular loop 3
303	P	.	extracellular loop 3
304	A	T,X	extracellular loop 3
305	A	.	extracellular loop 3
306	P	.	extracellular loop 3
307	R	.	extracellular loop 3
308	E	.	extracellular loop 3
309	D	.	extracellular loop 3
310	M	.	transmembrane region 7
311	A	.	transmembrane region 7
312	F	.	transmembrane region 7
313	I	.	transmembrane region 7
314	I	.	transmembrane region 7
315	A	V	transmembrane region 7
316	M	.	transmembrane region 7
317	L	.	transmembrane region 7
318	L	.	transmembrane region 7
319	A	X	transmembrane region 7
320	S	.	transmembrane region 7
321	L	.	transmembrane region 7
322	N	.	transmembrane region 7
323	S	.	transmembrane region 7
324	C	.	transmembrane region 7
325	C	.	transmembrane region 7
326	N	.	transmembrane region 7
327	P	.	transmembrane region 7
328	W	.	transmembrane region 7
329	I	.	transmembrane region 7
330	Y	.	transmembrane region 7
331	M	.	transmembrane region 7
332	F	.	transmembrane region 7
333	F	.	transmembrane region 7
334	A	.	C-ter intracellular region
335	G	.	C-ter intracellular region
336	H	.	C-ter intracellular region
337	L	.	C-ter intracellular region
338	F	.	C-ter intracellular region	OTR signature
339	H	.	C-ter intracellular region	OTR signature
340	D	.	C-ter intracellular region	OTR signature
341	L	.	C-ter intracellular region	OTR signature
342	M	.	C-ter intracellular region	OTR signature
343	Q	.	C-ter intracellular region	OTR signature
344	C	.	C-ter intracellular region	OTR signature
345	F	.	C-ter intracellular region	OTR signature
346	F	.	C-ter intracellular region	OTR signature
347	C	.	C-ter intracellular region	OTR signature
348	C	X	C-ter intracellular region	OTR signature
349	C	.	C-ter intracellular region	OTR signature
350	R	Q,X	C-ter intracellular region	OTR signature
351	R	Q,X	C-ter intracellular region	OTR signature
352	Y	.	C-ter intracellular region	OTR signature
353	L	.	C-ter intracellular region	OTR signature
354	T	.	C-ter intracellular region	OTR signature
355	E	A,X	C-ter intracellular region
356	C	.	C-ter intracellular region
357	S	X,L	C-ter intracellular region
358	C	.	C-ter intracellular region
359	S	X	C-ter intracellular region
360	C	F	C-ter intracellular region
361	D	C,G,X	C-ter intracellular region
362	Q	K,X	C-ter intracellular region
363	Q	K	C-ter intracellular region
364	C	R,X	C-ter intracellular region
365	R	S	C-ter intracellular region	OTR signature
366	H	.	C-ter intracellular region	OTR signature
367	K	R	C-ter intracellular region	OTR signature
368	R	.	C-ter intracellular region	OTR signature
369	G	D,S,X	C-ter intracellular region	OTR signature
370	S	.	C-ter intracellular region	OTR signature
371	S	P	C-ter intracellular region	OTR signature
372	T	X	C-ter intracellular region	OTR signature
373	Y	F	C-ter intracellular region	OTR signature
374	V	I,X	C-ter intracellular region	OTR signature
375	N	.	C-ter intracellular region	OTR signature
376	K	.	C-ter intracellular region	OTR signature
377	N	.	C-ter intracellular region	OTR signature
378	T	I,X	C-ter intracellular region	OTR signature
379	N	-,X	C-ter intracellular region	OTR signature
380	S	-	C-ter intracellular region	OTR signature
381	Q	-	C-ter intracellular region	OTR signature
382	R	.	C-ter intracellular region	OTR signature
383	S	.	C-ter intracellular region	OTR signature
384	L	.	C-ter intracellular region	OTR signature
385	S	.	C-ter intracellular region
386	R	-,H,X	C-ter intracellular region
387	T	-	C-ter intracellular region
388	S	F,-	C-ter intracellular region
389	S	C,X	C-ter intracellular region
390	T	X,M	C-ter intracellular region
391	V	I,L	C-ter intracellular region
392	H	X	C-ter intracellular region
