## Supplementary Data 2 for "Nonapeptide molecular evolution during the adaptive radiation of Tanganyika cichlids": OTRb.tr3_allele-domains.txt

site	major_allele	alt_alleles	domain	additional
1	M	.	N-ter extracellular region
2	E	.	N-ter extracellular region
3	D	X	N-ter extracellular region
4	L	X	N-ter extracellular region
5	L	.	N-ter extracellular region
6	R	.	N-ter extracellular region
7	E	.	N-ter extracellular region
8	Q	E	N-ter extracellular region
9	Y	.	N-ter extracellular region
10	S	.	N-ter extracellular region
11	W	X	N-ter extracellular region
12	S	F	N-ter extracellular region
13	H	X,Y	N-ter extracellular region
14	N	.	N-ter extracellular region
15	L	I,V,X	N-ter extracellular region
16	T	.	N-ter extracellular region
17	W	.	N-ter extracellular region
18	S	.	N-ter extracellular region
19	S	N,I	N-ter extracellular region
20	S	X	N-ter extracellular region
21	S	X	N-ter extracellular region
22	R	.	N-ter extracellular region
23	E	D	N-ter extracellular region
24	N	.	N-ter extracellular region
25	E	Q,X,L	N-ter extracellular region
26	S	.	N-ter extracellular region
27	Y	.	N-ter extracellular region
28	V	L	N-ter extracellular region	OTR signature
29	G	X	N-ter extracellular region	OTR signature
30	N	.	N-ter extracellular region	OTR signature
31	T	.	N-ter extracellular region	OTR signature
32	T	.	N-ter extracellular region	OTR signature
33	V	M	N-ter extracellular region	OTR signature
34	N	.	N-ter extracellular region	OTR signature
35	P	.	N-ter extracellular region	OTR signature
36	L	.	N-ter extracellular region	OTR signature
37	K	.	N-ter extracellular region	OTR signature
38	R	.	N-ter extracellular region	OTR signature
39	N	.	N-ter extracellular region	OTR signature
40	E	.	N-ter extracellular region	OTR signature
41	E	.	N-ter extracellular region	OTR signature
42	V	.	N-ter extracellular region	OTR signature
43	A	.	N-ter extracellular region
44	K	.	N-ter extracellular region
45	V	.	N-ter extracellular region
46	E	.	N-ter extracellular region
47	V	.	transmembrane region 1
48	T	X	transmembrane region 1
49	V	I	transmembrane region 1
50	L	.	transmembrane region 1
51	V	I,L	transmembrane region 1
52	L	.	transmembrane region 1
53	V	.	transmembrane region 1
54	L	.	transmembrane region 1
55	L	.	transmembrane region 1
56	L	.	transmembrane region 1
57	A	.	transmembrane region 1
58	L	.	transmembrane region 1
59	T	.	transmembrane region 1
60	G	.	transmembrane region 1
61	N	.	transmembrane region 1
62	L	M	transmembrane region 1
63	C	W	transmembrane region 1
64	V	.	transmembrane region 1
65	L	.	transmembrane region 1
66	W	C	transmembrane region 1
67	A	.	transmembrane region 1
68	I	.	transmembrane region 1
69	H	.	intracellular loop 1	OTR signature
70	T	.	intracellular loop 1	OTR signature
71	T	.	intracellular loop 1	OTR signature
72	K	.	intracellular loop 1	OTR signature
73	H	X	intracellular loop 1	OTR signature
74	S	.	intracellular loop 1	OTR signature
75	Q	.	intracellular loop 1	OTR signature
76	S	.	intracellular loop 1	OTR signature
77	R	.	intracellular loop 1	OTR signature
78	M	.	intracellular loop 1	OTR signature
79	Y	.	intracellular loop 1	OTR signature
80	Y	.	transmembrane region 2	OTR signature
81	F	.	transmembrane region 2	OTR signature
82	M	.	transmembrane region 2	OTR signature
83	K	.	transmembrane region 2	OTR signature
84	H	.	transmembrane region 2
85	L	.	transmembrane region 2
86	S	.	transmembrane region 2
87	I	.	transmembrane region 2
88	A	.	transmembrane region 2
89	D	.	transmembrane region 2
90	L	.	transmembrane region 2
91	V	.	transmembrane region 2
92	V	.	transmembrane region 2
93	A	.	transmembrane region 2
94	I	V	transmembrane region 2
95	F	.	transmembrane region 2
96	Q	.	transmembrane region 2
97	V	.	transmembrane region 2
98	L	.	transmembrane region 2
99	P	.	transmembrane region 2
100	Q	.	transmembrane region 2
101	L	.	transmembrane region 2
102	I	.	transmembrane region 2
103	W	.	transmembrane region 2
104	D	.	C-ter extracellular region
105	I	.	C-ter extracellular region
106	T	.	C-ter extracellular region
107	F	.	C-ter extracellular region
108	R	.	C-ter extracellular region
109	F	.	C-ter extracellular region
110	Y	X	C-ter extracellular region
111	G	.	C-ter extracellular region
112	P	X	C-ter extracellular region
113	D	.	C-ter extracellular region
114	L	F	C-ter extracellular region
115	L	.	C-ter extracellular region
116	C	.	C-ter extracellular region
117	R	.	C-ter extracellular region
118	C	.	C-ter extracellular region
119	G	.	C-ter extracellular region
120	R	Q,X	C-ter extracellular region
121	H	P	C-ter extracellular region
122	G	.	C-ter extracellular region
123	I	.	C-ter extracellular region
124	L	.	C-ter extracellular region
125	L	Q,X	C-ter extracellular region
126	H	.	C-ter extracellular region
127	Q	.	C-ter extracellular region
128	E	.	C-ter extracellular region
129	K	.	C-ter extracellular region
130	T	I	C-ter extracellular region
131	W	.	C-ter extracellular region
132	P	X,L	C-ter extracellular region
133	S	.	C-ter extracellular region
134	S	.	C-ter extracellular region
135	L	.	C-ter extracellular region
136	Q	-,X	C-ter extracellular region
137	C	-	C-ter extracellular region
138	C	-,X	C-ter extracellular region
