## Supplementary Data 2 for "Nonapeptide molecular evolution during the adaptive radiation of Tanganyika cichlids": VT_allele-domains.txt

site	major_allele	alt_alleles	domain	additional
1	M	.	signal peptide
2	P	.	signal peptide
3	H	.	signal peptide
4	S	T,X	signal peptide
5	L	.	signal peptide
6	F	.	signal peptide
7	P	.	signal peptide
8	L	X	signal peptide
9	C	.	signal peptide
10	V	.	signal peptide
11	L	.	signal peptide
12	G	.	signal peptide
13	L	.	signal peptide
14	L	.	signal peptide
15	A	.	signal peptide
16	F	X	signal peptide
17	S	.	signal peptide
18	S	.	signal peptide
19	A	.	signal peptide
20	C	.	nonapeptide
21	Y	.	nonapeptide
22	I	.	nonapeptide
23	Q	.	nonapeptide
24	N	.	nonapeptide
25	C	.	nonapeptide
26	P	.	nonapeptide
27	R	.	nonapeptide
28	G	.	nonapeptide
29	G	.	GKR residue
30	K	.	GKR residue
31	R	.	GKR residue
32	A	E	neurophysin
33	L	.	neurophysin
34	T	I,X	neurophysin
35	E	.	neurophysin
36	T	.	neurophysin
37	G	.	neurophysin
38	I	.	neurophysin
39	R	.	neurophysin
40	Q	X	neurophysin
41	C	.	neurophysin
42	K	.	neurophysin
43	S	.	neurophysin
44	C	.	neurophysin
45	G	.	neurophysin
46	P	S	neurophysin
47	G	X	neurophysin
48	D	X	neurophysin
49	R	S,T,X,M	neurophysin
50	G	.	neurophysin
51	R	H,X	neurophysin
52	C	.	neurophysin
53	F	.	neurophysin
54	G	.	neurophysin
55	P	.	neurophysin
56	S	T	neurophysin
57	I	X	neurophysin
58	C	.	neurophysin
59	C	.	neurophysin
60	G	.	neurophysin
61	D	E	neurophysin
62	G	D,S,X	neurophysin
63	F	.	neurophysin
64	G	.	neurophysin
65	C	.	neurophysin
66	L	.	neurophysin
67	L	.	neurophysin
68	G	.	neurophysin
69	S	T,X	neurophysin
70	P	T,X,L	neurophysin
71	E	.	neurophysin
72	T	X	neurophysin
73	A	.	neurophysin
74	H	.	neurophysin
75	C	.	neurophysin
76	V	.	neurophysin
77	E	.	neurophysin
78	E	.	neurophysin
79	N	.	neurophysin
80	Y	.	neurophysin
81	L	.	neurophysin
82	L	F	neurophysin
83	T	.	neurophysin
84	P	.	neurophysin
85	C	.	neurophysin
86	Q	X	neurophysin
87	A	.	neurophysin
88	G	E	neurophysin
89	G	.	neurophysin
90	R	X	neurophysin
91	S	X	neurophysin
92	C	.	neurophysin
93	G	.	neurophysin
94	S	.	neurophysin
95	E	D,X	neurophysin
96	G	.	neurophysin
97	G	.	neurophysin
98	H	Q,Y	neurophysin
99	C	.	neurophysin
100	A	S,X	neurophysin
101	T	A,I,X	neurophysin
102	S	X	neurophysin
103	G	R	neurophysin
104	F	X,L	neurophysin
105	C	.	neurophysin
106	C	.	neurophysin
107	N	T,X	neurophysin
108	S	X	neurophysin
109	E	.	neurophysin
110	G	.	neurophysin
111	C	.	neurophysin
112	M	T,X	neurophysin
113	V	.	neurophysin
114	D	E,X	neurophysin
115	S	.	neurophysin
116	D	X	neurophysin
117	C	.	neurophysin
118	L	P,V	neurophysin
119	G	R,E,X	neurophysin
120	E	X	neurophysin
121	T	S,X	neurophysin
122	E	X	neurophysin
123	A	.	copeptin
124	T	X	copeptin
125	D	.	copeptin
126	P	Q,L	copeptin
127	V	.	copeptin
128	H	P,X	copeptin
129	G	S,X	copeptin
130	S	.	copeptin
131	A	E	copeptin
132	R	S	copeptin
133	S	G,I,X	copeptin
134	S	.	copeptin
135	P	.	copeptin
136	T	S,X	copeptin
137	E	.	copeptin
138	L	.	copeptin
139	L	.	copeptin
140	M	I,X	copeptin
141	R	.	copeptin
142	L	.	copeptin
143	L	.	copeptin
144	H	.	copeptin
145	V	.	copeptin
146	A	.	copeptin
147	A	.	copeptin
148	R	.	copeptin
149	G	R,X	copeptin
150	Q	.	copeptin
151	N	T	copeptin
152	E	.	copeptin
153	Y	.	copeptin
