## Supplementary Data 2 for "Nonapeptide molecular evolution during the adaptive radiation of Tanganyika cichlids": VTR1Aa.tr1_allele-domains.txt

site	major_allele	alt_alleles	domain	additional
1	M	I,X	N-ter extracellular region
2	Y	X	N-ter extracellular region
3	A	S,T,X	N-ter extracellular region
4	P	T,X	N-ter extracellular region
5	D	E,X	N-ter extracellular region
6	K	.	N-ter extracellular region
7	R	X	N-ter extracellular region
8	M	.	N-ter extracellular region
9	L	X	N-ter extracellular region
10	L	.	N-ter extracellular region
11	N	K	N-ter extracellular region
12	E	X	N-ter extracellular region
13	E	D,X	N-ter extracellular region
14	N	.	N-ter extracellular region
15	Q	H	N-ter extracellular region
16	T	.	N-ter extracellular region
17	L	F	N-ter extracellular region
18	V	X	N-ter extracellular region
19	F	X	N-ter extracellular region
20	T	S	N-ter extracellular region
21	V	.	N-ter extracellular region
22	T	X	N-ter extracellular region
23	T	.	N-ter extracellular region
24	D	N,G,H	N-ter extracellular region
25	L	X	N-ter extracellular region
26	-	P	N-ter extracellular region
27	-	V	N-ter extracellular region
28	M	T	N-ter extracellular region
29	M	.	N-ter extracellular region
30	G	E,X	N-ter extracellular region
31	T	X,K,M	N-ter extracellular region
32	S	C,X	N-ter extracellular region
33	G	.	N-ter extracellular region
34	N	.	N-ter extracellular region
35	S	G,X	N-ter extracellular region
36	T	.	N-ter extracellular region
37	D	N,E,X	N-ter extracellular region
38	H	Q,X	N-ter extracellular region
39	H	X,Y	N-ter extracellular region
40	N	.	N-ter extracellular region
41	G	R,X	N-ter extracellular region
42	S	.	N-ter extracellular region
43	D	.	N-ter extracellular region
44	P	.	N-ter extracellular region
45	F	.	N-ter extracellular region
46	A	.	N-ter extracellular region
47	R	.	N-ter extracellular region	VTR signature
48	N	.	N-ter extracellular region	VTR signature
49	E	.	N-ter extracellular region	VTR signature
50	E	D	N-ter extracellular region	VTR signature
51	V	.	N-ter extracellular region	VTR signature
52	A	.	N-ter extracellular region	VTR signature
53	Q	.	N-ter extracellular region	VTR signature
54	I	.	N-ter extracellular region	VTR signature
55	E	.	N-ter extracellular region	VTR signature
56	I	.	transmembrane region 1	VTR signature
57	M	.	transmembrane region 1	VTR signature
58	V	.	transmembrane region 1	VTR signature
59	L	.	transmembrane region 1	VTR signature
60	S	.	transmembrane region 1
61	I	.	transmembrane region 1
62	T	.	transmembrane region 1
63	F	.	transmembrane region 1
64	V	X	transmembrane region 1
65	V	I	transmembrane region 1
66	A	.	transmembrane region 1
67	V	.	transmembrane region 1
68	I	V	transmembrane region 1
69	G	.	transmembrane region 1
70	N	.	transmembrane region 1
71	V	X,L	transmembrane region 1
72	S	.	transmembrane region 1
73	V	X	transmembrane region 1
74	L	.	transmembrane region 1
75	L	.	transmembrane region 1
76	A	.	transmembrane region 1
77	M	.	transmembrane region 1	VTR1A signature
78	Y	.	intracellular loop 1	VTR1A signature
79	N	.	intracellular loop 1	VTR1A signature
80	T	.	intracellular loop 1	VTR1A signature
81	K	.	intracellular loop 1	VTR1A signature
82	K	.	intracellular loop 1	VTR1A signature
83	K	.	intracellular loop 1	VTR1A signature
84	M	.	intracellular loop 1	VTR1A signature
85	S	.	intracellular loop 1	VTR1A signature
86	R	.	intracellular loop 1	VTR1A signature
87	M	.	intracellular loop 1	VTR1A signature
88	H	.	intracellular loop 1	VTR1A signature
89	L	.	transmembrane region 2	VTR1A signature
90	F	.	transmembrane region 2	VTR1A signature
91	I	.	transmembrane region 2	VTR1A signature
92	K	R,X	transmembrane region 2	VTR1A signature
93	H	.	transmembrane region 2
94	L	.	transmembrane region 2
95	S	.	transmembrane region 2
96	L	.	transmembrane region 2
97	A	.	transmembrane region 2
98	D	.	transmembrane region 2
99	L	.	transmembrane region 2
100	V	.	transmembrane region 2
101	V	.	transmembrane region 2
102	A	.	transmembrane region 2
103	F	X	transmembrane region 2
104	F	.	transmembrane region 2
105	Q	.	transmembrane region 2
106	V	.	transmembrane region 2
107	L	.	transmembrane region 2
108	P	.	extracellular loop 1	VTR signature
109	Q	.	extracellular loop 1	VTR signature
110	L	.	extracellular loop 1	VTR signature
111	C	X	extracellular loop 1	VTR signature
112	W	.	extracellular loop 1	VTR signature
113	E	.	extracellular loop 1	VTR signature
114	I	.	extracellular loop 1	VTR signature
115	T	.	extracellular loop 1	VTR signature
116	F	.	extracellular loop 1	VTR signature
117	R	.	extracellular loop 1	VTR signature
118	F	.	extracellular loop 1	VTR signature
119	Y	.	extracellular loop 1	VTR signature
120	G	.	extracellular loop 1	VTR signature
121	P	.	extracellular loop 1	VTR signature
122	D	.	extracellular loop 1	VTR signature
123	F	.	extracellular loop 1
124	L	.	extracellular loop 1
125	C	.	extracellular loop 1
126	R	.	extracellular loop 1
127	I	.	transmembrane region 3
128	V	.	transmembrane region 3
129	K	.	transmembrane region 3
130	H	.	transmembrane region 3
131	L	.	transmembrane region 3
132	Q	.	transmembrane region 3
133	V	.	transmembrane region 3
134	M	.	transmembrane region 3
135	G	.	transmembrane region 3
136	M	.	transmembrane region 3
137	F	.	transmembrane region 3
138	A	.	transmembrane region 3
139	S	.	transmembrane region 3
140	T	.	transmembrane region 3
141	Y	.	transmembrane region 3
142	M	.	transmembrane region 3
143	M	.	transmembrane region 3
144	V	.	transmembrane region 3
145	M	.	transmembrane region 3
146	M	.	transmembrane region 3
147	T	.	transmembrane region 3
148	L	.	transmembrane region 3
149	D	.	intracellular loop 2
150	R	.	intracellular loop 2
151	Y	.	intracellular loop 2
152	I	.	intracellular loop 2
153	A	.	intracellular loop 2
154	I	.	intracellular loop 2
155	C	X	intracellular loop 2
156	H	.	intracellular loop 2	VTR1A signature
157	P	.	intracellular loop 2	VTR1A signature
158	L	.	intracellular loop 2	VTR1A signature
159	K	.	intracellular loop 2	VTR1A signature
160	T	.	intracellular loop 2	VTR1A signature
161	L	.	intracellular loop 2	VTR1A signature
162	Q	H	intracellular loop 2	VTR1A signature
163	Q	.	intracellular loop 2	VTR1A signature
164	S	.	intracellular loop 2	VTR1A signature
165	T	.	intracellular loop 2	VTR1A signature
166	R	.	intracellular loop 2	VTR1A signature
167	R	X	intracellular loop 2	VTR1A signature
168	S	.	intracellular loop 2	VTR1A signature
169	Y	.	transmembrane region 4	VTR1A signature
170	I	.	transmembrane region 4	VTR1A signature
171	M	.	transmembrane region 4	VTR1A signature
172	I	.	transmembrane region 4	VTR1A signature
173	I	T	transmembrane region 4	VTR1A signature
174	S	.	transmembrane region 4
175	T	.	transmembrane region 4
176	W	.	transmembrane region 4
177	I	X	transmembrane region 4
178	C	X	transmembrane region 4
179	S	.	transmembrane region 4
180	L	.	transmembrane region 4
181	V	X	transmembrane region 4
182	L	.	transmembrane region 4
183	S	.	transmembrane region 4
184	C	.	transmembrane region 4
185	S	.	transmembrane region 4
186	Q	.	transmembrane region 4
187	Y	.	transmembrane region 4
188	F	.	transmembrane region 4
189	I	.	transmembrane region 4
190	F	.	transmembrane region 4
191	S	.	extracellular loop 2
192	L	.	extracellular loop 2
193	S	T,X	extracellular loop 2
194	E	.	extracellular loop 2
195	I	.	extracellular loop 2
196	Q	X	extracellular loop 2
197	N	X	extracellular loop 2
198	G	.	extracellular loop 2
199	S	.	extracellular loop 2
200	G	.	extracellular loop 2
201	V	.	extracellular loop 2
202	Y	.	extracellular loop 2
203	D	.	extracellular loop 2	VTR signature
204	C	.	extracellular loop 2	VTR signature
205	W	.	extracellular loop 2	VTR signature
206	A	.	extracellular loop 2	VTR signature
207	R	X	extracellular loop 2	VTR signature
208	F	.	extracellular loop 2	VTR signature
209	I	X	extracellular loop 2	VTR signature
210	E	K,X	extracellular loop 2	VTR signature
211	P	.	extracellular loop 2	VTR signature
212	W	.	extracellular loop 2	VTR signature
213	G	.	extracellular loop 2	VTR signature
214	A	.	extracellular loop 2	VTR signature
215	R	.	extracellular loop 2	VTR signature
216	A	.	extracellular loop 2	VTR signature
217	Y	.	transmembrane region 5	VTR signature
218	I	.	transmembrane region 5
219	T	.	transmembrane region 5
220	W	.	transmembrane region 5
221	I	.	transmembrane region 5
222	T	.	transmembrane region 5
223	V	.	transmembrane region 5
224	G	.	transmembrane region 5
225	I	.	transmembrane region 5
226	F	.	transmembrane region 5
227	L	.	transmembrane region 5
228	V	.	transmembrane region 5
229	P	.	transmembrane region 5
230	V	.	transmembrane region 5
231	V	.	transmembrane region 5
232	L	I	transmembrane region 5
233	L	.	transmembrane region 5
234	M	X	transmembrane region 5
235	M	V,X	transmembrane region 5
236	C	.	transmembrane region 5	VTR signature
237	Y	.	transmembrane region 5	VTR signature
238	G	.	transmembrane region 5	VTR signature
239	F	.	transmembrane region 5	VTR signature
240	I	.	transmembrane region 5	VTR signature
241	C	.	transmembrane region 5	VTR signature
242	H	R,X,Y	transmembrane region 5	VTR signature
243	S	.	transmembrane region 5	VTR signature
244	I	.	transmembrane region 5	VTR signature
245	W	R,X	transmembrane region 5	VTR signature
246	K	.	intracellular loop 3	VTR signature
247	N	.	intracellular loop 3	VTR signature
248	I	.	intracellular loop 3	VTR signature
249	K	.	intracellular loop 3
250	Y	C	intracellular loop 3
251	K	.	intracellular loop 3
252	K	.	intracellular loop 3
253	R	.	intracellular loop 3
254	K	.	intracellular loop 3
255	T	.	intracellular loop 3
256	T	.	intracellular loop 3
257	A	S,X	intracellular loop 3
258	G	P	intracellular loop 3
259	A	.	intracellular loop 3
260	A	.	intracellular loop 3
261	S	.	intracellular loop 3
262	R	K,X	intracellular loop 3
263	N	.	intracellular loop 3
264	G	.	intracellular loop 3
265	L	.	intracellular loop 3
266	I	.	intracellular loop 3
267	G	.	intracellular loop 3
268	K	.	intracellular loop 3
269	N	.	intracellular loop 3
270	S	.	intracellular loop 3
271	V	.	intracellular loop 3
272	S	.	intracellular loop 3
273	S	.	intracellular loop 3
274	V	.	intracellular loop 3
275	T	X	intracellular loop 3
276	T	.	intracellular loop 3
277	I	.	intracellular loop 3	VTR signature
278	S	.	intracellular loop 3	VTR signature
279	R	.	intracellular loop 3	VTR signature
280	A	.	intracellular loop 3	VTR signature
281	K	.	intracellular loop 3	VTR signature
282	L	.	intracellular loop 3	VTR signature
283	R	.	intracellular loop 3	VTR signature
284	T	.	intracellular loop 3	VTR signature
285	V	.	intracellular loop 3	VTR signature
286	K	.	intracellular loop 3	VTR signature
287	M	.	intracellular loop 3	VTR signature
288	T	.	intracellular loop 3	VTR signature
289	F	X,L	transmembrane region 6	VTR signature
290	V	.	transmembrane region 6	VTR signature
291	I	.	transmembrane region 6	VTR signature
292	V	.	transmembrane region 6
293	L	.	transmembrane region 6
294	A	.	transmembrane region 6
295	Y	.	transmembrane region 6
296	I	X	transmembrane region 6
297	V	I	transmembrane region 6
298	C	.	transmembrane region 6
299	W	.	transmembrane region 6
300	A	.	transmembrane region 6
301	P	.	transmembrane region 6
302	F	.	transmembrane region 6
303	F	.	transmembrane region 6
304	I	.	transmembrane region 6
305	V	.	transmembrane region 6	VTR signature
306	Q	E	transmembrane region 6	VTR signature
307	M	.	transmembrane region 6	VTR signature
308	W	.	transmembrane region 6	VTR signature
309	S	.	transmembrane region 6	VTR signature
310	V	.	transmembrane region 6	VTR signature
311	W	.	transmembrane region 6	VTR signature
312	D	.	extracellular loop 3	VTR signature
313	E	X,K	extracellular loop 3
314	N	.	extracellular loop 3
315	F	.	extracellular loop 3
316	Q	X	extracellular loop 3
317	W	.	extracellular loop 3
318	D	.	extracellular loop 3
319	D	.	extracellular loop 3
320	S	.	extracellular loop 3
321	E	.	extracellular loop 3
322	N	.	extracellular loop 3
323	T	.	transmembrane region 7
324	A	.	transmembrane region 7
325	V	.	transmembrane region 7
326	S	.	transmembrane region 7
327	L	.	transmembrane region 7
328	S	.	transmembrane region 7
329	A	.	transmembrane region 7
330	L	.	transmembrane region 7	VTR signature
331	L	X	transmembrane region 7	VTR signature
332	A	.	transmembrane region 7	VTR signature
333	S	.	transmembrane region 7	VTR signature
334	L	.	transmembrane region 7	VTR signature
335	N	.	transmembrane region 7	VTR signature
336	S	.	transmembrane region 7	VTR signature
337	C	.	transmembrane region 7	VTR signature
338	C	.	transmembrane region 7	VTR signature
339	N	.	transmembrane region 7
340	P	.	transmembrane region 7
341	W	X	transmembrane region 7
342	I	X	transmembrane region 7
343	Y	.	transmembrane region 7
344	M	.	transmembrane region 7
345	I	.	transmembrane region 7
346	F	.	transmembrane region 7
347	S	.	C-ter intracellular region
348	G	.	C-ter intracellular region
349	H	.	C-ter intracellular region
350	L	.	C-ter intracellular region	VTR1A signature
351	L	.	C-ter intracellular region	VTR1A signature
352	Q	.	C-ter intracellular region	VTR1A signature
353	D	.	C-ter intracellular region	VTR1A signature
354	F	.	C-ter intracellular region	VTR1A signature
355	V	X	C-ter intracellular region	VTR1A signature
356	Q	.	C-ter intracellular region	VTR1A signature
357	C	.	C-ter intracellular region	VTR1A signature
358	F	.	C-ter intracellular region	VTR1A signature
359	S	P,X	C-ter intracellular region	VTR1A signature
360	C	F	C-ter intracellular region	VTR1A signature
361	C	.	C-ter intracellular region	VTR1A signature
362	R	C,X	C-ter intracellular region	VTR1A signature
363	K	.	C-ter intracellular region	VTR1A signature
364	I	V	C-ter intracellular region	VTR1A signature
365	N	K	C-ter intracellular region	VTR1A signature
366	T	.	C-ter intracellular region	VTR1A signature
367	D	N,G,X	C-ter intracellular region	VTR1A signature
368	F	.	C-ter intracellular region	VTR1A signature
369	K	.	C-ter intracellular region	VTR1A signature
370	K	X	C-ter intracellular region	VTR1A signature
371	E	.	C-ter intracellular region	VTR1A signature
372	D	.	C-ter intracellular region	VTR1A signature
373	S	.	C-ter intracellular region	VTR1A signature
374	D	.	C-ter intracellular region	VTR1A signature
375	S	.	C-ter intracellular region	VTR1A signature
376	S	.	C-ter intracellular region	VTR1A signature
377	L	F	C-ter intracellular region
378	R	.	C-ter intracellular region
379	R	.	C-ter intracellular region
380	T	X,M	C-ter intracellular region
381	T	.	C-ter intracellular region
382	L	.	C-ter intracellular region
383	L	.	C-ter intracellular region
384	T	.	C-ter intracellular region
385	K	.	C-ter intracellular region
386	M	X	C-ter intracellular region
387	T	.	C-ter intracellular region
388	N	S,X	C-ter intracellular region
389	R	.	C-ter intracellular region
390	S	.	C-ter intracellular region
391	P	.	C-ter intracellular region
392	T	.	C-ter intracellular region
393	G	.	C-ter intracellular region
394	S	.	C-ter intracellular region
395	T	.	C-ter intracellular region
396	G	S	C-ter intracellular region
397	Y	.	C-ter intracellular region
398	W	.	C-ter intracellular region
399	R	.	C-ter intracellular region
400	E	.	C-ter intracellular region
401	L	.	C-ter intracellular region
402	D	.	C-ter intracellular region
403	N	.	C-ter intracellular region
404	S	.	C-ter intracellular region
405	S	.	C-ter intracellular region
406	K	.	C-ter intracellular region
407	S	.	C-ter intracellular region
408	S	F,X	C-ter intracellular region
409	I	.	C-ter intracellular region
410	Q	-,X	C-ter intracellular region
411	A	T,X	C-ter intracellular region
412	E	.	C-ter intracellular region
