## Supplementary Data 2 for "Nonapeptide molecular evolution during the adaptive radiation of Tanganyika cichlids": VTR1Ab_allele-domains.txt

site	major_allele	alt_alleles	domain	additional
1	M	.	N-ter extracellular region
2	P	S,X	N-ter extracellular region
3	F	X,L	N-ter extracellular region
4	P	X,L	N-ter extracellular region
5	S	.	N-ter extracellular region
6	V	M	N-ter extracellular region
7	S	X	N-ter extracellular region
8	S	.	N-ter extracellular region
9	C	.	N-ter extracellular region
10	N	K	N-ter extracellular region
11	A	F,T,X	N-ter extracellular region
12	T	A,X	N-ter extracellular region
13	H	D,X	N-ter extracellular region
14	Q	X	N-ter extracellular region
15	N	.	N-ter extracellular region
16	C	X	N-ter extracellular region
17	T	.	N-ter extracellular region
18	D	N,E,G	N-ter extracellular region
19	S	N,G,X	N-ter extracellular region
20	S	Y	N-ter extracellular region
21	N	.	N-ter extracellular region
22	F	L	N-ter extracellular region
23	T	.	N-ter extracellular region
24	Q	.	N-ter extracellular region
25	Q	E	N-ter extracellular region
26	L	.	N-ter extracellular region
27	K	N,R,X	N-ter extracellular region
28	R	T	N-ter extracellular region
29	N	.	N-ter extracellular region
30	D	N	N-ter extracellular region
31	T	S	N-ter extracellular region
32	D	.	N-ter extracellular region
33	P	.	N-ter extracellular region
34	F	.	N-ter extracellular region
35	G	.	N-ter extracellular region
36	R	.	N-ter extracellular region	VTR signature
37	N	.	N-ter extracellular region	VTR signature
38	E	.	N-ter extracellular region	VTR signature
39	E	.	N-ter extracellular region	VTR signature
40	V	.	N-ter extracellular region	VTR signature
41	A	.	N-ter extracellular region	VTR signature
42	K	.	N-ter extracellular region	VTR signature
43	L	.	N-ter extracellular region	VTR signature
44	E	.	N-ter extracellular region	VTR signature
45	I	.	transmembrane region 1	VTR signature
46	T	.	transmembrane region 1	VTR signature
47	V	X	transmembrane region 1	VTR signature
48	L	.	transmembrane region 1	VTR signature
49	S	.	transmembrane region 1
50	L	.	transmembrane region 1
51	A	.	transmembrane region 1
52	F	.	transmembrane region 1
53	V	A,X	transmembrane region 1
54	A	X	transmembrane region 1
55	A	.	transmembrane region 1
56	V	X	transmembrane region 1
57	V	X	transmembrane region 1
58	G	X	transmembrane region 1
59	N	X	transmembrane region 1
60	L	.	transmembrane region 1
61	S	X	transmembrane region 1
62	V	.	transmembrane region 1
63	L	.	transmembrane region 1
64	L	F,X	transmembrane region 1
65	A	T,X	transmembrane region 1
66	M	I	transmembrane region 1	VTR1A signature
67	Y	.	intracellular loop 1	VTR1A signature
68	R	Q,X	intracellular loop 1	VTR1A signature
69	A	V	intracellular loop 1	VTR1A signature
70	R	Q,X	intracellular loop 1	VTR1A signature
71	R	.	intracellular loop 1	VTR1A signature
72	K	.	intracellular loop 1	VTR1A signature
73	P	.	intracellular loop 1	VTR1A signature
74	S	X	intracellular loop 1	VTR1A signature
75	R	.	intracellular loop 1	VTR1A signature
76	M	.	intracellular loop 1	VTR1A signature
77	H	.	intracellular loop 1	VTR1A signature
78	L	.	transmembrane region 2	VTR1A signature
79	F	Y	transmembrane region 2	VTR1A signature
80	M	.	transmembrane region 2	VTR1A signature
81	K	.	transmembrane region 2	VTR1A signature
82	H	Y	transmembrane region 2
83	L	.	transmembrane region 2
84	C	.	transmembrane region 2
85	L	.	transmembrane region 2
86	A	.	transmembrane region 2
87	D	.	transmembrane region 2
88	L	.	transmembrane region 2
89	V	.	transmembrane region 2
90	V	.	transmembrane region 2
91	A	.	transmembrane region 2
92	F	.	transmembrane region 2
93	F	.	transmembrane region 2
94	Q	.	transmembrane region 2
95	V	.	transmembrane region 2
96	L	.	transmembrane region 2
97	P	.	extracellular loop 1	VTR signature
98	Q	.	extracellular loop 1	VTR signature
99	L	.	extracellular loop 1	VTR signature
100	C	.	extracellular loop 1	VTR signature
101	W	.	extracellular loop 1	VTR signature
102	E	.	extracellular loop 1	VTR signature
103	V	.	extracellular loop 1	VTR signature
104	T	.	extracellular loop 1	VTR signature
105	F	.	extracellular loop 1	VTR signature
106	R	.	extracellular loop 1	VTR signature
107	F	.	extracellular loop 1	VTR signature
108	Y	.	extracellular loop 1	VTR signature
109	G	.	extracellular loop 1	VTR signature
110	P	.	extracellular loop 1	VTR signature
111	D	.	extracellular loop 1	VTR signature
112	F	.	extracellular loop 1
113	L	.	extracellular loop 1
114	C	.	extracellular loop 1
115	R	.	extracellular loop 1
116	I	.	transmembrane region 3
117	V	.	transmembrane region 3
118	K	.	transmembrane region 3
119	H	.	transmembrane region 3
120	L	.	transmembrane region 3
121	Q	.	transmembrane region 3
122	V	.	transmembrane region 3
123	L	.	transmembrane region 3
124	G	.	transmembrane region 3
125	M	.	transmembrane region 3
126	F	.	transmembrane region 3
127	A	.	transmembrane region 3
128	S	.	transmembrane region 3
129	T	A	transmembrane region 3
130	Y	.	transmembrane region 3
131	M	.	transmembrane region 3
132	M	.	transmembrane region 3
133	V	.	transmembrane region 3
134	M	X	transmembrane region 3
135	M	.	transmembrane region 3
136	T	.	transmembrane region 3
137	V	A,X	transmembrane region 3
138	D	.	intracellular loop 2
139	R	.	intracellular loop 2
140	Y	.	intracellular loop 2
141	I	V	intracellular loop 2
142	A	.	intracellular loop 2
143	I	.	intracellular loop 2
144	C	.	intracellular loop 2
145	H	X	intracellular loop 2	VTR1A signature
146	P	.	intracellular loop 2	VTR1A signature
147	L	.	intracellular loop 2	VTR1A signature
148	Q	.	intracellular loop 2	VTR1A signature
149	T	R	intracellular loop 2	VTR1A signature
150	L	.	intracellular loop 2	VTR1A signature
151	Q	.	intracellular loop 2	VTR1A signature
152	Q	K	intracellular loop 2	VTR1A signature
153	P	.	intracellular loop 2	VTR1A signature
154	T	.	intracellular loop 2	VTR1A signature
155	Q	.	intracellular loop 2	VTR1A signature
156	R	.	intracellular loop 2	VTR1A signature
157	A	.	intracellular loop 2	VTR1A signature
158	Y	C	transmembrane region 4	VTR1A signature
159	I	.	transmembrane region 4	VTR1A signature
160	M	.	transmembrane region 4	VTR1A signature
161	I	X	transmembrane region 4	VTR1A signature
162	G	V,X	transmembrane region 4	VTR1A signature
163	S	C	transmembrane region 4
164	T	.	transmembrane region 4
165	W	.	transmembrane region 4
166	A	X	transmembrane region 4
167	C	X	transmembrane region 4
168	S	.	transmembrane region 4
169	L	.	transmembrane region 4
170	V	.	transmembrane region 4
171	L	X	transmembrane region 4
172	S	.	transmembrane region 4
173	T	.	transmembrane region 4
174	P	T,X	transmembrane region 4
175	Q	.	transmembrane region 4
176	Y	.	transmembrane region 4
177	C	.	transmembrane region 4
178	I	.	transmembrane region 4
179	F	.	transmembrane region 4
180	S	.	transmembrane region 4
181	L	.	transmembrane region 4
182	S	.	extracellular loop 2
183	E	.	extracellular loop 2
184	V	.	extracellular loop 2
185	R	L	extracellular loop 2
186	P	A,X	extracellular loop 2
187	G	.	extracellular loop 2
188	S	.	extracellular loop 2
189	A	.	extracellular loop 2
190	V	.	extracellular loop 2
191	Y	.	extracellular loop 2
192	D	.	extracellular loop 2	VTR signature
193	C	.	extracellular loop 2	VTR signature
194	W	.	extracellular loop 2	VTR signature
195	G	.	extracellular loop 2	VTR signature
196	H	.	extracellular loop 2	VTR signature
197	F	.	extracellular loop 2	VTR signature
198	V	M	extracellular loop 2	VTR signature
199	E	.	extracellular loop 2	VTR signature
200	P	X	extracellular loop 2	VTR signature
201	W	.	extracellular loop 2	VTR signature
202	G	.	extracellular loop 2	VTR signature
203	V	.	extracellular loop 2	VTR signature
204	R	X	extracellular loop 2	VTR signature
205	A	.	extracellular loop 2	VTR signature
206	Y	.	transmembrane region 5	VTR signature
207	I	V	transmembrane region 5
208	T	.	transmembrane region 5
209	W	.	transmembrane region 5
210	I	.	transmembrane region 5
211	T	A	transmembrane region 5
212	V	X	transmembrane region 5
213	G	W	transmembrane region 5
214	I	.	transmembrane region 5
215	F	.	transmembrane region 5
216	V	A,X,M	transmembrane region 5
217	V	.	transmembrane region 5
218	P	.	transmembrane region 5
219	V	X	transmembrane region 5
220	A	.	transmembrane region 5
221	V	L,M	transmembrane region 5
222	L	.	transmembrane region 5
223	V	L,M	transmembrane region 5
224	F	S,X,Y	transmembrane region 5
225	C	.	transmembrane region 5	VTR signature
226	Y	.	transmembrane region 5	VTR signature
227	G	.	transmembrane region 5	VTR signature
228	F	.	transmembrane region 5	VTR signature
229	I	.	transmembrane region 5	VTR signature
230	C	.	transmembrane region 5	VTR signature
231	R	C	transmembrane region 5	VTR signature
232	T	X	transmembrane region 5	VTR signature
233	I	.	transmembrane region 5	VTR signature
234	W	.	transmembrane region 5	VTR signature
235	R	K	intracellular loop 3	VTR signature
236	N	.	intracellular loop 3	VTR signature
237	L	.	intracellular loop 3	VTR signature
238	R	X,K	intracellular loop 3
239	Y	.	intracellular loop 3
240	K	.	intracellular loop 3
241	T	.	intracellular loop 3
242	Q	.	intracellular loop 3
243	R	K	intracellular loop 3
244	R	.	intracellular loop 3
245	K	.	intracellular loop 3
246	S	X	intracellular loop 3
247	A	X	intracellular loop 3
248	E	X	intracellular loop 3
249	A	.	intracellular loop 3	VTR1A signature
250	S	.	intracellular loop 3	VTR1A signature
251	K	.	intracellular loop 3	VTR1A signature
252	S	C,I	intracellular loop 3	VTR1A signature
253	G	E	intracellular loop 3	VTR1A signature
254	M	V,I	intracellular loop 3	VTR1A signature
255	L	.	intracellular loop 3	VTR1A signature
256	S	.	intracellular loop 3	VTR1A signature
257	R	X	intracellular loop 3	VTR1A signature
258	S	.	intracellular loop 3	VTR1A signature
259	S	X	intracellular loop 3	VTR1A signature
260	V	.	intracellular loop 3	VTR1A signature
261	S	.	intracellular loop 3	VTR1A signature
262	S	.	intracellular loop 3	VTR1A signature
263	V	I	intracellular loop 3
264	S	X	intracellular loop 3
265	T	.	intracellular loop 3
266	I	X	intracellular loop 3	VTR signature
267	S	.	intracellular loop 3	VTR signature
268	R	.	intracellular loop 3	VTR signature
269	A	.	intracellular loop 3	VTR signature
270	K	.	intracellular loop 3	VTR signature
271	L	.	intracellular loop 3	VTR signature
272	R	.	intracellular loop 3	VTR signature
273	T	.	intracellular loop 3	VTR signature
274	V	.	intracellular loop 3	VTR signature
275	K	.	intracellular loop 3	VTR signature
276	M	.	intracellular loop 3	VTR signature
277	T	.	intracellular loop 3	VTR signature
278	F	.	transmembrane region 6	VTR signature
279	V	.	transmembrane region 6	VTR signature
280	I	.	transmembrane region 6	VTR signature
281	V	.	transmembrane region 6
282	V	.	transmembrane region 6
283	A	V	transmembrane region 6
284	Y	.	transmembrane region 6
285	V	.	transmembrane region 6
286	V	.	transmembrane region 6
287	C	.	transmembrane region 6
288	W	.	transmembrane region 6
289	A	X	transmembrane region 6
290	P	.	transmembrane region 6
291	F	.	transmembrane region 6
292	F	.	transmembrane region 6
293	T	.	transmembrane region 6
294	V	.	transmembrane region 6	VTR signature
295	Q	.	transmembrane region 6	VTR signature
296	M	.	transmembrane region 6	VTR signature
297	W	.	transmembrane region 6	VTR signature
298	S	.	transmembrane region 6	VTR signature
299	V	.	transmembrane region 6	VTR signature
300	W	.	transmembrane region 6	VTR signature
301	D	.	extracellular loop 3	VTR signature
302	E	.	extracellular loop 3
303	T	.	extracellular loop 3
304	F	.	extracellular loop 3
305	S	.	extracellular loop 3
306	W	.	extracellular loop 3
307	D	.	extracellular loop 3
308	D	.	extracellular loop 3
309	S	.	extracellular loop 3
310	E	.	extracellular loop 3
311	N	.	extracellular loop 3
312	A	.	transmembrane region 7
313	A	X	transmembrane region 7
314	V	.	transmembrane region 7
315	T	.	transmembrane region 7
316	L	.	transmembrane region 7
317	S	.	transmembrane region 7
318	A	.	transmembrane region 7
319	L	.	transmembrane region 7	VTR signature
320	L	X	transmembrane region 7	VTR signature
321	A	.	transmembrane region 7	VTR signature
322	S	.	transmembrane region 7	VTR signature
323	L	.	transmembrane region 7	VTR signature
324	N	.	transmembrane region 7	VTR signature
325	S	.	transmembrane region 7	VTR signature
326	C	.	transmembrane region 7	VTR signature
327	C	.	transmembrane region 7	VTR signature
328	N	.	transmembrane region 7
329	P	.	transmembrane region 7
330	W	.	transmembrane region 7
331	I	X	transmembrane region 7
332	Y	.	transmembrane region 7
333	M	.	transmembrane region 7
334	I	.	transmembrane region 7
335	F	.	transmembrane region 7
336	S	.	C-ter intracellular region
337	G	X	C-ter intracellular region
338	N	.	C-ter intracellular region
339	L	.	C-ter intracellular region	VTR1A signature
340	L	.	C-ter intracellular region	VTR1A signature
341	S	X	C-ter intracellular region	VTR1A signature
342	D	.	C-ter intracellular region	VTR1A signature
343	F	X	C-ter intracellular region	VTR1A signature
344	A	T,V	C-ter intracellular region	VTR1A signature
345	R	S,H,X	C-ter intracellular region	VTR1A signature
346	S	X	C-ter intracellular region	VTR1A signature
347	L	.	C-ter intracellular region	VTR1A signature
348	P	X	C-ter intracellular region	VTR1A signature
349	C	.	C-ter intracellular region	VTR1A signature
350	C	.	C-ter intracellular region	VTR1A signature
351	C	.	C-ter intracellular region	VTR1A signature
352	H	.	C-ter intracellular region	VTR1A signature
353	L	.	C-ter intracellular region	VTR1A signature
354	R	X	C-ter intracellular region	VTR1A signature
355	N	.	C-ter intracellular region	VTR1A signature
356	R	Q,X	C-ter intracellular region	VTR1A signature
357	F	.	C-ter intracellular region	VTR1A signature
358	H	X,Y	C-ter intracellular region	VTR1A signature
359	H	N,R,X,L	C-ter intracellular region	VTR1A signature
360	Q	.	C-ter intracellular region	VTR1A signature
361	D	E	C-ter intracellular region	VTR1A signature
362	S	.	C-ter intracellular region	VTR1A signature
363	D	.	C-ter intracellular region	VTR1A signature
364	S	.	C-ter intracellular region	VTR1A signature
365	S	X	C-ter intracellular region	VTR1A signature
366	I	.	C-ter intracellular region
367	R	.	C-ter intracellular region
368	R	Q,W,X	C-ter intracellular region
369	T	.	C-ter intracellular region
370	T	.	C-ter intracellular region
371	L	V,X	C-ter intracellular region
372	L	.	C-ter intracellular region
373	T	X	C-ter intracellular region
374	R	.	C-ter intracellular region
375	L	P,V	C-ter intracellular region
376	Q	.	C-ter intracellular region
377	G	X	C-ter intracellular region
378	Q	X	C-ter intracellular region
379	R	X	C-ter intracellular region
380	P	L	C-ter intracellular region
381	S	X	C-ter intracellular region
382	E	G	C-ter intracellular region
383	P	.	C-ter intracellular region
384	F	V,L	C-ter intracellular region
385	R	.	C-ter intracellular region
386	D	.	C-ter intracellular region
387	L	P,F	C-ter intracellular region
388	N	X,K	C-ter intracellular region
389	H	P,Q,L	C-ter intracellular region
390	T	A	C-ter intracellular region
391	P	L	C-ter intracellular region
392	K	.	C-ter intracellular region
393	S	.	C-ter intracellular region
394	C	W,X	C-ter intracellular region
395	P	X,L	C-ter intracellular region
396	P	A,S,X	C-ter intracellular region
397	I	.	C-ter intracellular region
398	P	S,X,L	C-ter intracellular region
399	S	X	C-ter intracellular region
400	A	T,V,X	C-ter intracellular region
401	S	.	C-ter intracellular region
