## Supplementary Data 2 for "Nonapeptide molecular evolution during the adaptive radiation of Tanganyika cichlids": VTR2Aa_allele-domains.txt

site	major_allele	alt_alleles	domain	additional
1	M	.	N-ter extracellular region
2	E	.	N-ter extracellular region
3	S	.	N-ter extracellular region
4	I	.	N-ter extracellular region
5	S	.	N-ter extracellular region
6	L	.	N-ter extracellular region
7	E	X	N-ter extracellular region
8	T	.	N-ter extracellular region
9	D	.	N-ter extracellular region
10	W	.	N-ter extracellular region
11	D	.	N-ter extracellular region
12	R	X	N-ter extracellular region
13	L	S,V	N-ter extracellular region
14	G	X	N-ter extracellular region
15	L	X	N-ter extracellular region
16	S	X	N-ter extracellular region
17	A	T,X	N-ter extracellular region
18	L	.	N-ter extracellular region
19	G	.	N-ter extracellular region
20	P	L	N-ter extracellular region
21	T	.	N-ter extracellular region
22	G	X	N-ter extracellular region
23	R	.	N-ter extracellular region
24	N	S,-,X	N-ter extracellular region
25	N	.	N-ter extracellular region
26	F	.	N-ter extracellular region
27	S	.	N-ter extracellular region
28	S	X	N-ter extracellular region
29	S	X,L	N-ter extracellular region
30	F	X	N-ter extracellular region
31	I	.	N-ter extracellular region
32	S	.	N-ter extracellular region
33	E	.	N-ter extracellular region
34	L	.	N-ter extracellular region
35	N	.	N-ter extracellular region
36	S	L	N-ter extracellular region
37	F	L,Y	N-ter extracellular region
38	N	.	N-ter extracellular region
39	T	.	N-ter extracellular region
40	S	.	N-ter extracellular region
41	H	X,Y	N-ter extracellular region
42	S	X	N-ter extracellular region
43	G	X	N-ter extracellular region
44	G	.	N-ter extracellular region
45	S	.	N-ter extracellular region
46	F	.	N-ter extracellular region
47	F	.	N-ter extracellular region
48	G	X	N-ter extracellular region
49	I	.	N-ter extracellular region
50	F	.	N-ter extracellular region
51	P	.	N-ter extracellular region
52	E	X	N-ter extracellular region
53	N	.	N-ter extracellular region
54	G	.	N-ter extracellular region
55	S	.	N-ter extracellular region
56	N	.	N-ter extracellular region
57	S	C,T	N-ter extracellular region
58	T	I	N-ter extracellular region
59	P	.	N-ter extracellular region
60	R	H,L	N-ter extracellular region
61	S	T,X	N-ter extracellular region
62	L	F	N-ter extracellular region
63	P	.	N-ter extracellular region
64	Q	.	N-ter extracellular region
65	P	.	N-ter extracellular region
66	R	.	N-ter extracellular region
67	V	A,X,M	N-ter extracellular region
68	R	.	N-ter extracellular region	VTR signature
69	D	.	N-ter extracellular region	VTR signature
70	I	M	N-ter extracellular region	VTR signature
71	G	S,X	N-ter extracellular region	VTR signature
72	L	.	N-ter extracellular region	VTR signature
73	A	.	N-ter extracellular region	VTR signature
74	R	Q,X	N-ter extracellular region	VTR signature
75	A	.	N-ter extracellular region	VTR signature
76	E	.	N-ter extracellular region	VTR signature
77	I	.	transmembrane region 1	VTR signature
78	A	T	transmembrane region 1	VTR signature
79	V	.	transmembrane region 1	VTR signature
80	L	.	transmembrane region 1	VTR signature
81	A	X	transmembrane region 1
82	V	.	transmembrane region 1
83	V	.	transmembrane region 1
84	L	.	transmembrane region 1
85	A	.	transmembrane region 1
86	L	.	transmembrane region 1
87	T	.	transmembrane region 1
88	T	X	transmembrane region 1
89	L	.	transmembrane region 1
90	G	.	transmembrane region 1
91	N	.	transmembrane region 1
92	S	.	transmembrane region 1
93	F	.	transmembrane region 1
94	V	.	transmembrane region 1
95	L	.	transmembrane region 1
96	W	.	transmembrane region 1
97	V	.	transmembrane region 1
98	L	.	transmembrane region 1
99	L	.	transmembrane region 1
100	R	.	intracellular loop 1
101	R	X	intracellular loop 1
102	R	X	intracellular loop 1
103	K	.	intracellular loop 1
104	H	.	intracellular loop 1	VTR signature
105	N	.	intracellular loop 1	VTR signature
106	A	.	intracellular loop 1	VTR signature
107	P	.	intracellular loop 1	VTR signature
108	M	.	intracellular loop 1	VTR signature
109	H	.	intracellular loop 1	VTR signature
110	I	.	intracellular loop 1	VTR signature
111	F	.	transmembrane region 2	VTR signature
112	M	.	transmembrane region 2	VTR signature
113	V	.	transmembrane region 2	VTR signature
114	N	.	transmembrane region 2	VTR signature
115	L	.	transmembrane region 2	VTR signature
116	C	.	transmembrane region 2
117	V	.	transmembrane region 2
118	A	.	transmembrane region 2
119	D	.	transmembrane region 2
120	L	.	transmembrane region 2
121	V	.	transmembrane region 2
122	V	.	transmembrane region 2
123	A	.	transmembrane region 2
124	F	.	transmembrane region 2
125	F	.	transmembrane region 2
126	Q	.	transmembrane region 2
127	V	.	transmembrane region 2
128	L	.	transmembrane region 2
129	P	.	transmembrane region 2	VTR signature
130	Q	.	transmembrane region 2	VTR signature
131	L	.	transmembrane region 2	VTR signature
132	I	.	extracellular loop 1	VTR signature
133	W	.	extracellular loop 1	VTR signature
134	D	.	extracellular loop 1	VTR signature
135	I	.	extracellular loop 1	VTR signature
136	T	.	extracellular loop 1	VTR signature
137	E	.	extracellular loop 1	VTR signature
138	R	X,K	extracellular loop 1	VTR signature
139	F	.	extracellular loop 1	VTR signature
140	Q	.	extracellular loop 1	VTR signature
141	G	.	extracellular loop 1	VTR signature
142	P	.	extracellular loop 1	VTR signature
143	D	.	extracellular loop 1	VTR signature
144	L	F,V,X	extracellular loop 1
145	L	.	extracellular loop 1
146	C	.	extracellular loop 1
147	R	.	extracellular loop 1
148	S	.	extracellular loop 1
149	I	V	extracellular loop 1
150	K	.	extracellular loop 1
151	Y	.	transmembrane region 3
152	L	M	transmembrane region 3
153	Q	.	transmembrane region 3
154	I	.	transmembrane region 3
155	V	.	transmembrane region 3
156	G	.	transmembrane region 3
157	M	.	transmembrane region 3
158	F	.	transmembrane region 3
159	A	.	transmembrane region 3
160	S	.	transmembrane region 3
161	S	.	transmembrane region 3
162	Y	.	transmembrane region 3
163	M	.	transmembrane region 3
164	I	.	transmembrane region 3
165	V	.	transmembrane region 3
166	A	.	transmembrane region 3
167	M	.	transmembrane region 3
168	T	.	transmembrane region 3
169	V	.	transmembrane region 3
170	D	.	intracellular loop 2
171	R	.	intracellular loop 2
172	H	.	intracellular loop 2
173	H	X	intracellular loop 2
174	A	.	intracellular loop 2
175	I	.	intracellular loop 2
176	C	.	intracellular loop 2
177	C	X	intracellular loop 2
178	P	.	intracellular loop 2
179	L	.	intracellular loop 2
180	Q	.	intracellular loop 2
181	A	.	intracellular loop 2
182	Y	.	intracellular loop 2
183	R	.	intracellular loop 2
184	G	.	intracellular loop 2
185	G	X	intracellular loop 2
186	T	A	intracellular loop 2
187	V	X,M	intracellular loop 2
188	S	.	intracellular loop 2
189	R	S	intracellular loop 2
190	W	.	transmembrane region 4
191	N	.	transmembrane region 4
192	T	.	transmembrane region 4
193	P	.	transmembrane region 4
194	V	.	transmembrane region 4
195	M	X	transmembrane region 4
196	V	.	transmembrane region 4
197	A	.	transmembrane region 4
198	W	.	transmembrane region 4
199	G	A,S,X	transmembrane region 4
200	L	.	transmembrane region 4
201	A	.	transmembrane region 4
202	L	.	transmembrane region 4
203	L	A,I,V,X	transmembrane region 4
204	L	.	transmembrane region 4
205	S	.	transmembrane region 4
206	I	.	transmembrane region 4
207	P	.	transmembrane region 4
208	Q	.	transmembrane region 4
209	V	.	transmembrane region 4
210	F	.	transmembrane region 4
211	I	.	transmembrane region 4
212	F	.	transmembrane region 4
213	S	.	extracellular loop 2
214	R	.	extracellular loop 2
215	S	.	extracellular loop 2
216	E	.	extracellular loop 2
217	V	X	extracellular loop 2
218	A	.	extracellular loop 2
219	P	.	extracellular loop 2
220	G	X	extracellular loop 2
221	E	X	extracellular loop 2
222	F	.	extracellular loop 2
223	E	.	extracellular loop 2	VTR signature
224	C	.	extracellular loop 2	VTR signature
225	W	.	extracellular loop 2	VTR signature
226	G	.	extracellular loop 2	VTR signature
227	H	.	extracellular loop 2	VTR signature
228	F	.	extracellular loop 2	VTR signature
229	A	.	extracellular loop 2	VTR signature
230	E	.	extracellular loop 2	VTR signature
231	L	.	extracellular loop 2	VTR signature
232	W	.	extracellular loop 2	VTR signature
233	G	.	extracellular loop 2	VTR signature
234	L	.	extracellular loop 2	VTR signature
235	K	.	extracellular loop 2	VTR signature
236	A	.	extracellular loop 2	VTR signature
237	Y	.	transmembrane region 5	VTR signature
238	V	I	transmembrane region 5
239	T	.	transmembrane region 5
240	W	.	transmembrane region 5
241	M	.	transmembrane region 5
242	T	.	transmembrane region 5
243	V	.	transmembrane region 5
244	A	T	transmembrane region 5
245	V	.	transmembrane region 5
246	F	.	transmembrane region 5
247	L	V	transmembrane region 5
248	L	.	transmembrane region 5
249	P	.	transmembrane region 5
250	A	.	transmembrane region 5
251	L	F,V,X	transmembrane region 5
252	I	V	transmembrane region 5
253	I	.	transmembrane region 5
254	T	.	transmembrane region 5
255	I	.	transmembrane region 5
256	C	.	transmembrane region 5	VTR signature
257	Q	.	transmembrane region 5	VTR signature
258	I	.	transmembrane region 5	VTR signature
259	R	.	transmembrane region 5	VTR signature
260	I	.	transmembrane region 5	VTR signature
261	F	.	transmembrane region 5	VTR signature
262	R	C	intracellular loop 3	VTR signature
263	E	.	intracellular loop 3	VTR signature
264	I	.	intracellular loop 3	VTR signature
265	H	.	intracellular loop 3	VTR signature
266	N	T	intracellular loop 3	VTR signature
267	N	.	intracellular loop 3	VTR signature
268	I	.	intracellular loop 3	VTR signature
269	Y	.	intracellular loop 3
270	L	.	intracellular loop 3
271	K	.	intracellular loop 3
272	S	.	intracellular loop 3
273	E	.	intracellular loop 3
274	R	.	intracellular loop 3
275	M	V	intracellular loop 3
276	V	.	intracellular loop 3
277	M	T,X	intracellular loop 3
278	A	.	intracellular loop 3
279	E	.	intracellular loop 3
280	M	.	intracellular loop 3
281	K	.	intracellular loop 3
282	K	.	intracellular loop 3
283	N	.	intracellular loop 3
284	E	K	intracellular loop 3
285	I	.	intracellular loop 3
286	L	.	intracellular loop 3
287	F	.	intracellular loop 3
288	R	X	intracellular loop 3
289	F	.	intracellular loop 3
290	H	X	intracellular loop 3
291	S	X	intracellular loop 3
292	F	V,X	intracellular loop 3
293	R	.	intracellular loop 3
294	K	.	intracellular loop 3
295	E	D,X	intracellular loop 3
296	D	E,X	intracellular loop 3
297	E	X,K	intracellular loop 3
298	R	.	intracellular loop 3
299	S	X	intracellular loop 3
300	R	K	intracellular loop 3
301	E	.	intracellular loop 3
302	R	X	intracellular loop 3
303	G	X	intracellular loop 3
304	R	X	intracellular loop 3
305	R	Q,X	intracellular loop 3
306	A	X	intracellular loop 3
307	S	.	intracellular loop 3
308	G	A,X	intracellular loop 3
309	G	.	intracellular loop 3
310	G	.	intracellular loop 3
311	G	X	intracellular loop 3
312	W	R	intracellular loop 3
313	D	.	intracellular loop 3
314	G	A,X	intracellular loop 3
315	R	.	intracellular loop 3
316	G	A,R,X	intracellular loop 3
317	G	X	intracellular loop 3
318	Q	.	intracellular loop 3
319	L	.	intracellular loop 3
320	L	I	intracellular loop 3
321	K	.	intracellular loop 3
322	V	G,I,X	intracellular loop 3
323	A	.	intracellular loop 3
324	N	.	intracellular loop 3
325	N	X,Y	intracellular loop 3
326	N	X	intracellular loop 3
327	P	.	intracellular loop 3
328	H	.	intracellular loop 3
329	N	.	intracellular loop 3
330	N	.	intracellular loop 3
331	T	.	intracellular loop 3
332	P	A,X,L	intracellular loop 3
333	N	K	intracellular loop 3
334	S	N,T,X	intracellular loop 3
335	Q	.	intracellular loop 3
336	V	A,E	intracellular loop 3
337	G	.	intracellular loop 3
338	E	-,X	intracellular loop 3
339	C	.	intracellular loop 3
340	Y	F,H	intracellular loop 3
341	D	N,X	intracellular loop 3
342	Y	.	intracellular loop 3
343	V	A,I,X	intracellular loop 3
344	P	.	intracellular loop 3
345	P	.	intracellular loop 3
346	D	.	intracellular loop 3
347	I	S,X	intracellular loop 3
348	Q	R,X	intracellular loop 3
349	C	X	intracellular loop 3
350	N	.	intracellular loop 3
351	S	R	intracellular loop 3
352	C	Y	intracellular loop 3
353	H	X	intracellular loop 3
354	G	X	intracellular loop 3
355	E	.	intracellular loop 3
356	H	.	intracellular loop 3
357	V	A,X	intracellular loop 3
358	T	X	intracellular loop 3
359	T	X	intracellular loop 3
360	T	.	intracellular loop 3
361	R	-	intracellular loop 3
362	T	-	intracellular loop 3
363	T	A,S,-,X	intracellular loop 3
364	A	V,X	intracellular loop 3
365	H	X,Y	intracellular loop 3
366	Q	.	intracellular loop 3
367	Q	.	intracellular loop 3
368	T	X	intracellular loop 3
369	V	A,X	intracellular loop 3
370	N	X	intracellular loop 3
371	G	S,X	intracellular loop 3
372	S	P	intracellular loop 3
373	D	.	intracellular loop 3
374	C	F	intracellular loop 3
375	Q	X	intracellular loop 3
376	E	.	intracellular loop 3
377	P	A,X	intracellular loop 3
378	Y	X	intracellular loop 3
379	T	.	intracellular loop 3
380	N	D,X	intracellular loop 3
381	S	.	intracellular loop 3
382	P	.	intracellular loop 3
383	R	C,X	intracellular loop 3
384	C	.	intracellular loop 3
385	S	.	intracellular loop 3
386	L	.	intracellular loop 3
387	D	.	intracellular loop 3
388	Y	.	intracellular loop 3
389	A	V,X	intracellular loop 3
390	P	A	intracellular loop 3
391	P	X	intracellular loop 3
392	H	P,Y	intracellular loop 3
393	R	C,H,X	intracellular loop 3
394	P	X	intracellular loop 3
395	A	T	intracellular loop 3
396	T	.	intracellular loop 3
397	P	.	intracellular loop 3
398	P	.	intracellular loop 3
399	P	.	intracellular loop 3
400	S	.	intracellular loop 3
401	I	.	intracellular loop 3
402	T	.	intracellular loop 3
403	K	.	intracellular loop 3
404	A	.	intracellular loop 3
405	M	.	intracellular loop 3
406	S	.	intracellular loop 3
407	K	.	intracellular loop 3
408	T	.	intracellular loop 3
409	V	.	intracellular loop 3
410	R	.	intracellular loop 3
411	M	.	intracellular loop 3
412	T	.	intracellular loop 3
413	L	.	transmembrane region 6
414	V	.	transmembrane region 6
415	I	.	transmembrane region 6
416	V	.	transmembrane region 6
417	L	.	transmembrane region 6
418	V	.	transmembrane region 6
419	Y	.	transmembrane region 6
420	T	.	transmembrane region 6
421	I	.	transmembrane region 6
422	C	.	transmembrane region 6
423	W	.	transmembrane region 6
424	S	.	transmembrane region 6
425	P	.	transmembrane region 6
426	F	.	transmembrane region 6
427	F	.	transmembrane region 6
428	I	.	transmembrane region 6
429	V	.	transmembrane region 6
430	Q	.	transmembrane region 6
431	L	.	transmembrane region 6
432	W	.	transmembrane region 6
433	A	.	transmembrane region 6
434	A	.	extracellular loop 3
435	W	.	extracellular loop 3
436	D	.	extracellular loop 3
437	P	.	extracellular loop 3
438	D	N	extracellular loop 3
439	P	.	extracellular loop 3
440	P	.	extracellular loop 3
441	D	.	extracellular loop 3
442	Q	.	extracellular loop 3
443	G	.	extracellular loop 3
444	V	.	extracellular loop 3
445	A	.	transmembrane region 7
446	F	.	transmembrane region 7
447	T	.	transmembrane region 7
448	I	.	transmembrane region 7
449	L	M	transmembrane region 7
450	M	.	transmembrane region 7
451	L	.	transmembrane region 7
452	L	.	transmembrane region 7
453	A	.	transmembrane region 7
454	S	.	transmembrane region 7
455	L	.	transmembrane region 7
456	N	.	transmembrane region 7
457	S	.	transmembrane region 7
458	C	.	transmembrane region 7
459	T	.	transmembrane region 7
460	N	.	transmembrane region 7
461	P	.	transmembrane region 7
462	W	.	transmembrane region 7
463	I	.	transmembrane region 7
464	Y	.	transmembrane region 7
465	T	.	transmembrane region 7
466	A	.	transmembrane region 7
467	F	.	transmembrane region 7
468	S	.	C-ter intracellular region
469	S	.	C-ter intracellular region
470	S	.	C-ter intracellular region
471	V	.	C-ter intracellular region
472	S	.	C-ter intracellular region
473	R	S	C-ter intracellular region
474	E	.	C-ter intracellular region
475	L	.	C-ter intracellular region
476	Q	.	C-ter intracellular region
477	N	.	C-ter intracellular region
478	L	.	C-ter intracellular region
479	L	.	C-ter intracellular region
480	H	R,X	C-ter intracellular region
481	C	.	C-ter intracellular region
482	G	X	C-ter intracellular region
483	S	X	C-ter intracellular region
484	R	X	C-ter intracellular region
485	S	A,X	C-ter intracellular region
486	G	.	C-ter intracellular region
487	R	.	C-ter intracellular region
488	R	.	C-ter intracellular region
489	G	X	C-ter intracellular region
490	S	.	C-ter intracellular region
491	L	.	C-ter intracellular region
492	P	.	C-ter intracellular region
493	D	.	C-ter intracellular region
494	D	.	C-ter intracellular region
495	S	.	C-ter intracellular region
496	T	.	C-ter intracellular region
497	T	.	C-ter intracellular region
498	T	-,X	C-ter intracellular region
499	H	-,X	C-ter intracellular region
500	T	-,X	C-ter intracellular region
501	S	-,X	C-ter intracellular region
502	T	-,X	C-ter intracellular region
503	T	.	C-ter intracellular region
504	K	.	C-ter intracellular region
505	D	.	C-ter intracellular region
506	S	C	C-ter intracellular region
507	L	.	C-ter intracellular region
508	Y	H	C-ter intracellular region
