## Supplementary Data 2 for "Nonapeptide molecular evolution during the adaptive radiation of Tanganyika cichlids": VTR2Ab.tr1_allele-domains.txt

site	major_allele	alt_alleles	domain	additional
1	M	.	N-ter extracellular region
2	S	.	N-ter extracellular region
3	V	X	N-ter extracellular region
4	S	A,X	N-ter extracellular region
5	V	.	N-ter extracellular region
6	I	T,X,M	N-ter extracellular region
7	T	.	N-ter extracellular region
8	D	.	N-ter extracellular region
9	T	A,X	N-ter extracellular region
10	Y	.	N-ter extracellular region
11	T	P,X,M	N-ter extracellular region
12	S	.	N-ter extracellular region
13	I	V,X,L	N-ter extracellular region
14	D	X	N-ter extracellular region
15	R	Q,W,X,L	N-ter extracellular region
16	P	S,X,L	N-ter extracellular region
17	V	A,E,X	N-ter extracellular region
18	F	V,X	N-ter extracellular region
19	S	P,X	N-ter extracellular region
20	E	.	N-ter extracellular region
21	T	A,X	N-ter extracellular region
22	P	.	N-ter extracellular region
23	T	X	N-ter extracellular region
24	G	S,X	N-ter extracellular region
25	A	X	N-ter extracellular region
26	N	.	N-ter extracellular region
27	A	V,X	N-ter extracellular region
28	T	.	N-ter extracellular region
29	E	G,X	N-ter extracellular region
30	R	Q,W,X	N-ter extracellular region
31	E	.	N-ter extracellular region
32	R	.	N-ter extracellular region	VTR signature
33	D	.	N-ter extracellular region	VTR signature
34	A	D,X	transmembrane region 1	VTR signature
35	L	V,X	transmembrane region 1	VTR signature
36	L	X	transmembrane region 1	VTR signature
37	A	.	transmembrane region 1	VTR signature
38	V	.	transmembrane region 1	VTR signature
39	A	.	transmembrane region 1	VTR signature
40	E	X	transmembrane region 1	VTR signature
41	V	.	transmembrane region 1	VTR signature
42	V	.	transmembrane region 1	VTR signature
43	V	X,L	transmembrane region 1	VTR signature
44	L	.	transmembrane region 1	VTR signature
45	A	.	transmembrane region 1
46	V	.	transmembrane region 1
47	I	.	transmembrane region 1
48	L	X	transmembrane region 1
49	V	X,L	transmembrane region 1
50	M	.	transmembrane region 1
51	A	.	transmembrane region 1
52	L	.	transmembrane region 1
53	L	V,X	transmembrane region 1
54	G	X	transmembrane region 1
55	N	.	transmembrane region 1
56	G	.	transmembrane region 1
57	L	.	transmembrane region 1
58	V	.	transmembrane region 1
59	L	.	transmembrane region 1
60	V	X	transmembrane region 1
61	V	X	transmembrane region 1
62	L	.	transmembrane region 1
63	L	.	transmembrane region 1
64	R	.	intracellular loop 1
65	R	X	intracellular loop 1
66	R	.	intracellular loop 1
67	R	X	intracellular loop 1
68	H	P,X	intracellular loop 1	VTR signature
69	H	.	intracellular loop 1	VTR signature
70	N	.	intracellular loop 1	VTR signature
71	P	.	intracellular loop 1	VTR signature
72	L	.	intracellular loop 1	VTR signature
73	H	.	intracellular loop 1	VTR signature
74	Q	.	intracellular loop 1	VTR signature
75	F	.	transmembrane region 2	VTR signature
76	M	.	transmembrane region 2	VTR signature
77	L	.	transmembrane region 2	VTR signature
78	N	.	transmembrane region 2	VTR signature
79	L	.	transmembrane region 2	VTR signature
80	C	.	transmembrane region 2
81	V	.	transmembrane region 2
82	A	.	transmembrane region 2
83	D	.	transmembrane region 2
84	L	.	transmembrane region 2
85	V	.	transmembrane region 2
86	V	.	transmembrane region 2
87	A	.	transmembrane region 2
88	L	.	transmembrane region 2
89	F	.	transmembrane region 2
90	Q	.	transmembrane region 2
91	V	.	transmembrane region 2
92	L	.	transmembrane region 2
93	P	.	extracellular loop 1	VTR signature
94	Q	.	extracellular loop 1	VTR signature
95	L	.	extracellular loop 1	VTR signature
96	V	.	extracellular loop 1	VTR signature
97	W	.	extracellular loop 1	VTR signature
98	D	.	extracellular loop 1	VTR signature
99	A	.	extracellular loop 1	VTR signature
100	K	.	extracellular loop 1	VTR signature
101	G	.	extracellular loop 1	VTR signature
102	R	S	extracellular loop 1	VTR signature
103	F	.	extracellular loop 1	VTR signature
104	P	T,X	extracellular loop 1	VTR signature
105	G	.	extracellular loop 1	VTR signature
106	P	X	extracellular loop 1	VTR signature
107	D	.	extracellular loop 1	VTR signature
108	F	X	extracellular loop 1
109	L	X	extracellular loop 1
110	C	.	extracellular loop 1
111	R	.	extracellular loop 1
112	L	.	transmembrane region 3
113	V	.	transmembrane region 3
114	K	.	transmembrane region 3
115	Y	.	transmembrane region 3
116	L	.	transmembrane region 3
117	Q	.	transmembrane region 3
118	V	.	transmembrane region 3
119	L	.	transmembrane region 3
120	G	.	transmembrane region 3
121	M	.	transmembrane region 3
122	F	.	transmembrane region 3
123	A	X	transmembrane region 3
124	S	.	transmembrane region 3
125	S	.	transmembrane region 3
126	Y	.	transmembrane region 3
127	M	T,V,I	transmembrane region 3
128	I	.	transmembrane region 3
129	V	.	transmembrane region 3
130	A	.	transmembrane region 3
131	M	.	transmembrane region 3
132	T	.	transmembrane region 3
133	V	.	transmembrane region 3
134	D	.	intracellular loop 2
135	R	.	intracellular loop 2
136	H	.	intracellular loop 2
137	Y	.	intracellular loop 2
138	A	.	intracellular loop 2
139	I	.	intracellular loop 2
140	C	.	intracellular loop 2
141	C	.	intracellular loop 2
142	P	.	intracellular loop 2
143	L	.	intracellular loop 2
144	Q	.	intracellular loop 2
145	A	.	intracellular loop 2
146	H	.	intracellular loop 2
147	R	X	intracellular loop 2
148	S	R,X	intracellular loop 2
149	G	.	intracellular loop 2
150	A	T	intracellular loop 2
151	T	X,M	intracellular loop 2
152	K	X	intracellular loop 2
153	R	.	intracellular loop 2
154	W	.	transmembrane region 4
155	N	S	transmembrane region 4
156	S	N	transmembrane region 4
157	F	.	transmembrane region 4
158	I	V,X,L	transmembrane region 4
159	V	X,L,M	transmembrane region 4
160	L	.	transmembrane region 4
161	A	.	transmembrane region 4
162	W	.	transmembrane region 4
163	V	A,X,L	transmembrane region 4
164	L	.	transmembrane region 4
165	S	.	transmembrane region 4
166	L	.	transmembrane region 4
167	L	.	transmembrane region 4
168	L	.	transmembrane region 4
169	S	.	transmembrane region 4
170	L	.	transmembrane region 4
171	P	.	transmembrane region 4
172	Q	.	transmembrane region 4
173	V	X	transmembrane region 4
174	F	.	transmembrane region 4
175	I	.	transmembrane region 4
176	F	.	transmembrane region 4
177	S	.	extracellular loop 2
178	R	.	extracellular loop 2
179	S	.	extracellular loop 2
180	E	.	extracellular loop 2
181	L	.	extracellular loop 2
182	A	.	extracellular loop 2
183	P	.	extracellular loop 2
184	G	.	extracellular loop 2
185	V	X	extracellular loop 2
186	Y	.	extracellular loop 2
187	E	.	extracellular loop 2	VTR signature
188	C	.	extracellular loop 2	VTR signature
189	W	.	extracellular loop 2	VTR signature
190	G	.	extracellular loop 2	VTR signature
191	N	T,X	extracellular loop 2	VTR signature
192	F	.	extracellular loop 2	VTR signature
193	A	.	extracellular loop 2	VTR signature
194	E	.	extracellular loop 2	VTR signature
195	S	.	extracellular loop 2	VTR signature
196	W	.	extracellular loop 2	VTR signature
197	G	.	extracellular loop 2	VTR signature
198	L	.	extracellular loop 2	VTR signature
199	K	.	extracellular loop 2	VTR signature
200	A	.	extracellular loop 2	VTR signature
201	Y	.	transmembrane region 5	VTR signature
202	V	.	transmembrane region 5
203	T	.	transmembrane region 5
204	W	.	transmembrane region 5
205	M	.	transmembrane region 5
206	T	A,X	transmembrane region 5
207	L	V,X	transmembrane region 5
208	A	X	transmembrane region 5
209	I	.	transmembrane region 5
210	F	.	transmembrane region 5
211	I	V,X	transmembrane region 5
212	L	V	transmembrane region 5
213	P	.	transmembrane region 5
214	V	X	transmembrane region 5
215	L	.	transmembrane region 5
216	I	V	transmembrane region 5
217	I	.	transmembrane region 5
218	T	X	transmembrane region 5
219	I	F,X	transmembrane region 5
220	C	.	transmembrane region 5	VTR signature
221	Q	.	transmembrane region 5	VTR signature
222	V	.	transmembrane region 5	VTR signature
223	R	.	transmembrane region 5	VTR signature
224	I	X	transmembrane region 5	VTR signature
225	F	X	transmembrane region 5	VTR signature
226	K	R	C-ter intracellular region	VTR signature
227	E	.	C-ter intracellular region	VTR signature
228	I	.	C-ter intracellular region	VTR signature
229	H	.	C-ter intracellular region	VTR signature
230	N	.	C-ter intracellular region	VTR signature
231	N	X	C-ter intracellular region	VTR signature
232	L	.	C-ter intracellular region	VTR signature
233	Y	.	C-ter intracellular region
234	L	.	C-ter intracellular region
235	K	.	C-ter intracellular region
236	S	.	C-ter intracellular region
237	D	N,X	C-ter intracellular region
238	C	R,S	C-ter intracellular region
239	R	.	C-ter intracellular region
240	L	P	C-ter intracellular region
241	S	C,F,X	C-ter intracellular region
242	P	.	C-ter intracellular region
243	A	P,S,T,X	C-ter intracellular region
244	A	X	C-ter intracellular region
245	L	X	C-ter intracellular region
246	P	.	C-ter intracellular region
247	Q	R	C-ter intracellular region
248	L	.	C-ter intracellular region
249	R	.	C-ter intracellular region
250	K	.	C-ter intracellular region
251	E	.	C-ter intracellular region
252	T	A,P,X	C-ter intracellular region
253	Q	.	C-ter intracellular region
254	R	.	C-ter intracellular region
255	G	R	C-ter intracellular region
256	K	E,X	C-ter intracellular region
257	R	.	C-ter intracellular region
258	-	G,X	C-ter intracellular region
259	G	-,X	C-ter intracellular region
260	G	-,X	C-ter intracellular region
261	G	X	C-ter intracellular region
262	G	E,X	C-ter intracellular region
263	G	X	C-ter intracellular region
264	K	X	C-ter intracellular region
265	S	X	C-ter intracellular region
266	N	.	C-ter intracellular region
267	V	X	C-ter intracellular region
268	P	-,X	C-ter intracellular region
269	F	X	C-ter intracellular region
270	Y	C,X	C-ter intracellular region
271	V	.	C-ter intracellular region
272	S	F,X	C-ter intracellular region
273	P	H	C-ter intracellular region
274	L	F,X	C-ter intracellular region
275	V	A,T,X,M	C-ter intracellular region
276	Y	X	C-ter intracellular region
277	N	X	C-ter intracellular region
278	N	.	C-ter intracellular region
279	P	X,L	C-ter intracellular region
280	G	.	C-ter intracellular region
281	N	H,X	C-ter intracellular region
282	D	X	C-ter intracellular region
283	S	C,X	C-ter intracellular region
284	S	X	C-ter intracellular region
285	L	.	C-ter intracellular region
286	D	E,X	C-ter intracellular region
287	P	A,X,L	C-ter intracellular region
288	V	A,X	C-ter intracellular region
289	S	.	C-ter intracellular region
290	T	A,X	C-ter intracellular region
291	Y	X	C-ter intracellular region
292	Q	X	C-ter intracellular region
293	H	X	C-ter intracellular region
294	L	.	C-ter intracellular region
295	P	.	C-ter intracellular region
296	M	.	C-ter intracellular region
297	A	V,X	C-ter intracellular region
298	A	X	C-ter intracellular region
299	S	R,G,X	C-ter intracellular region
300	R	Q,G,X	C-ter intracellular region
301	R	C,G,X	C-ter intracellular region
302	P	A,X	C-ter intracellular region
303	T	X	C-ter intracellular region
304	R	G,K,X	C-ter intracellular region
305	S	P,X	C-ter intracellular region
306	N	X	C-ter intracellular region
307	N	S,T,I,K,X	C-ter intracellular region
308	A	X	C-ter intracellular region
309	L	X	C-ter intracellular region
310	C	X	C-ter intracellular region
311	C	X	C-ter intracellular region
312	L	Q,X	C-ter intracellular region
313	L	.	C-ter intracellular region
314	T	X	C-ter intracellular region
315	T	A,X	C-ter intracellular region
316	P	.	C-ter intracellular region
317	H	N,T,X	C-ter intracellular region
318	Q	.	C-ter intracellular region
319	T	A,S,X	C-ter intracellular region
320	A	X	C-ter intracellular region
321	S	P,X	C-ter intracellular region
322	C	.	C-ter intracellular region
323	Q	E,X,K	C-ter intracellular region
324	R	.	C-ter intracellular region
325	W	R,X	C-ter intracellular region
326	R	X	C-ter intracellular region
327	G	X	C-ter intracellular region
328	N	.	C-ter intracellular region
329	S	.	C-ter intracellular region
330	S	X	C-ter intracellular region
331	H	.	C-ter intracellular region
332	V	.	C-ter intracellular region
333	K	.	C-ter intracellular region
334	D	.	C-ter intracellular region
335	G	C,R,S,X	C-ter intracellular region
336	E	Q,X	C-ter intracellular region
337	D	.	C-ter intracellular region
338	D	.	C-ter intracellular region
339	A	T,X	C-ter intracellular region
340	G	.	C-ter intracellular region
341	H	X	C-ter intracellular region
342	C	.	C-ter intracellular region
343	A	V,X	C-ter intracellular region
344	C	R,X	C-ter intracellular region
345	V	X	C-ter intracellular region
346	L	.	C-ter intracellular region
347	A	T,V,X	C-ter intracellular region
348	L	.	C-ter intracellular region
349	L	.	C-ter intracellular region
350	G	X	C-ter intracellular region
351	P	X	C-ter intracellular region
352	V	I,X	C-ter intracellular region
353	L	X	C-ter intracellular region
354	Q	.	C-ter intracellular region
355	R	.	C-ter intracellular region
356	P	S,X	C-ter intracellular region
357	A	X	C-ter intracellular region
358	L	.	C-ter intracellular region
359	G	.	C-ter intracellular region
360	R	X	C-ter intracellular region
361	L	.	C-ter intracellular region
362	G	.	C-ter intracellular region
363	P	S,X,L	C-ter intracellular region
