## Supplementary Data 2 for "Nonapeptide molecular evolution during the adaptive radiation of Tanganyika cichlids": VTR2Ab.tr2_allele-domains.txt

site	major_allele	alt_alleles	domain	additional
1	M	.	N-ter extracellular region
2	S	.	N-ter extracellular region
3	V	X	N-ter extracellular region
4	S	A,X	N-ter extracellular region
5	V	.	N-ter extracellular region
6	I	T,X,M	N-ter extracellular region
7	T	.	N-ter extracellular region
8	D	.	N-ter extracellular region
9	T	A,X	N-ter extracellular region
10	Y	.	N-ter extracellular region
11	T	P,X,M	N-ter extracellular region
12	S	.	N-ter extracellular region
13	I	V,X,L	N-ter extracellular region
14	D	X	N-ter extracellular region
15	R	Q,W,X,L	N-ter extracellular region
16	P	S,X,L	N-ter extracellular region
17	V	A,E,X	N-ter extracellular region
18	F	V,X	N-ter extracellular region
19	S	P,X	N-ter extracellular region
20	E	.	N-ter extracellular region
21	T	A,X	N-ter extracellular region
22	P	.	N-ter extracellular region
23	T	X	N-ter extracellular region
24	G	S,X	N-ter extracellular region
25	A	X	N-ter extracellular region
26	N	.	N-ter extracellular region
27	A	V,X	N-ter extracellular region
28	T	.	N-ter extracellular region
29	E	G,X	N-ter extracellular region
30	R	Q,W,X	N-ter extracellular region
31	E	.	N-ter extracellular region
32	R	.	N-ter extracellular region	VTR signature
33	D	.	N-ter extracellular region	VTR signature
34	A	D,X	transmembrane region 1	VTR signature
35	L	V,X	transmembrane region 1	VTR signature
36	L	X	transmembrane region 1	VTR signature
37	A	.	transmembrane region 1	VTR signature
38	V	.	transmembrane region 1	VTR signature
39	A	.	transmembrane region 1	VTR signature
40	E	X	transmembrane region 1	VTR signature
41	V	.	transmembrane region 1	VTR signature
42	V	.	transmembrane region 1	VTR signature
43	V	X,L	transmembrane region 1	VTR signature
44	L	.	transmembrane region 1	VTR signature
45	A	.	transmembrane region 1
46	V	.	transmembrane region 1
47	I	.	transmembrane region 1
48	L	X	transmembrane region 1
49	V	X,L	transmembrane region 1
50	M	.	transmembrane region 1
51	A	.	transmembrane region 1
52	L	.	transmembrane region 1
53	L	V,X	transmembrane region 1
54	G	X	transmembrane region 1
55	N	.	transmembrane region 1
56	G	.	transmembrane region 1
57	L	.	transmembrane region 1
58	V	.	transmembrane region 1
59	L	.	transmembrane region 1
60	V	X	transmembrane region 1
61	V	X	transmembrane region 1
62	L	.	transmembrane region 1
63	L	.	transmembrane region 1
64	R	.	intracellular loop 1
65	R	X	intracellular loop 1
66	R	.	intracellular loop 1
67	R	X	intracellular loop 1
68	H	P,X	intracellular loop 1	VTR signature
69	H	.	intracellular loop 1	VTR signature
70	N	.	intracellular loop 1	VTR signature
71	P	.	intracellular loop 1	VTR signature
72	L	.	intracellular loop 1	VTR signature
73	H	.	intracellular loop 1	VTR signature
74	Q	.	intracellular loop 1	VTR signature
75	F	.	transmembrane region 2	VTR signature
76	M	.	transmembrane region 2	VTR signature
77	L	.	transmembrane region 2	VTR signature
78	N	.	transmembrane region 2	VTR signature
79	L	.	transmembrane region 2	VTR signature
80	C	.	transmembrane region 2
81	V	.	transmembrane region 2
82	A	.	transmembrane region 2
83	D	.	transmembrane region 2
84	L	.	transmembrane region 2
85	V	.	transmembrane region 2
86	V	.	transmembrane region 2
87	A	.	transmembrane region 2
88	L	.	transmembrane region 2
89	F	.	transmembrane region 2
90	Q	.	transmembrane region 2
91	V	.	transmembrane region 2
92	L	.	transmembrane region 2
93	P	.	extracellular loop 1	VTR signature
94	Q	.	extracellular loop 1	VTR signature
95	L	.	extracellular loop 1	VTR signature
96	V	.	extracellular loop 1	VTR signature
97	W	.	extracellular loop 1	VTR signature
98	D	.	extracellular loop 1	VTR signature
99	A	.	extracellular loop 1	VTR signature
100	K	.	extracellular loop 1	VTR signature
101	G	.	extracellular loop 1	VTR signature
102	R	S	extracellular loop 1	VTR signature
103	F	.	extracellular loop 1	VTR signature
104	P	T,X	extracellular loop 1	VTR signature
105	G	.	extracellular loop 1	VTR signature
106	P	X	extracellular loop 1	VTR signature
107	D	.	extracellular loop 1	VTR signature
108	F	X	extracellular loop 1
109	L	X	extracellular loop 1
110	C	.	extracellular loop 1
111	R	.	extracellular loop 1
112	L	.	transmembrane region 3
113	V	.	transmembrane region 3
114	K	.	transmembrane region 3
115	Y	.	transmembrane region 3
116	L	.	transmembrane region 3
117	Q	.	transmembrane region 3
118	V	.	transmembrane region 3
119	L	.	transmembrane region 3
120	G	.	transmembrane region 3
121	M	.	transmembrane region 3
122	F	.	transmembrane region 3
123	A	X	transmembrane region 3
124	S	.	transmembrane region 3
125	S	.	transmembrane region 3
126	Y	.	transmembrane region 3
127	M	T,V,I	transmembrane region 3
128	I	.	transmembrane region 3
129	V	.	transmembrane region 3
130	A	.	transmembrane region 3
131	M	.	transmembrane region 3
132	T	.	transmembrane region 3
133	V	.	transmembrane region 3
134	D	.	intracellular loop 2
135	R	.	intracellular loop 2
136	H	.	intracellular loop 2
137	Y	.	intracellular loop 2
138	A	.	intracellular loop 2
139	I	.	intracellular loop 2
140	C	.	intracellular loop 2
141	C	.	intracellular loop 2
142	P	.	intracellular loop 2
143	L	.	intracellular loop 2
144	Q	.	intracellular loop 2
145	A	.	intracellular loop 2
146	H	.	intracellular loop 2
147	R	X	intracellular loop 2
148	S	R,X	intracellular loop 2
149	G	.	intracellular loop 2
150	A	T	intracellular loop 2
151	T	X,M	intracellular loop 2
152	K	X	intracellular loop 2
153	R	.	intracellular loop 2
154	W	.	transmembrane region 4
155	N	S	transmembrane region 4
156	S	N	transmembrane region 4
157	F	.	transmembrane region 4
158	I	V,X,L	transmembrane region 4
159	V	X,L,M	transmembrane region 4
160	L	.	transmembrane region 4
161	A	.	transmembrane region 4
162	W	.	transmembrane region 4
163	V	A,X,L	transmembrane region 4
164	L	.	transmembrane region 4
165	S	.	transmembrane region 4
166	L	.	transmembrane region 4
167	L	.	transmembrane region 4
168	L	.	transmembrane region 4
169	S	.	transmembrane region 4
170	L	.	transmembrane region 4
171	P	.	transmembrane region 4
172	Q	.	transmembrane region 4
173	V	X	transmembrane region 4
174	F	.	transmembrane region 4
175	I	.	transmembrane region 4
176	F	.	transmembrane region 4
177	S	.	extracellular loop 2
178	R	.	extracellular loop 2
179	S	.	extracellular loop 2
180	E	.	extracellular loop 2
181	L	.	extracellular loop 2
182	A	.	extracellular loop 2
183	P	.	extracellular loop 2
184	G	.	extracellular loop 2
185	V	X	extracellular loop 2
186	Y	.	extracellular loop 2
187	E	.	extracellular loop 2	VTR signature
188	C	.	extracellular loop 2	VTR signature
189	W	.	extracellular loop 2	VTR signature
190	G	.	extracellular loop 2	VTR signature
191	N	T,X	extracellular loop 2	VTR signature
192	F	.	extracellular loop 2	VTR signature
193	A	.	extracellular loop 2	VTR signature
194	E	.	extracellular loop 2	VTR signature
195	S	.	extracellular loop 2	VTR signature
196	W	.	extracellular loop 2	VTR signature
197	G	.	extracellular loop 2	VTR signature
198	L	.	extracellular loop 2	VTR signature
199	K	.	extracellular loop 2	VTR signature
200	A	.	extracellular loop 2	VTR signature
201	Y	.	transmembrane region 5	VTR signature
202	V	.	transmembrane region 5
203	T	.	transmembrane region 5
204	W	.	transmembrane region 5
205	M	.	transmembrane region 5
206	T	A,X	transmembrane region 5
207	L	V,X	transmembrane region 5
208	A	X	transmembrane region 5
209	I	.	transmembrane region 5
210	F	.	transmembrane region 5
211	I	V,X	transmembrane region 5
212	L	V	transmembrane region 5
213	P	.	transmembrane region 5
214	V	X	transmembrane region 5
215	L	.	transmembrane region 5
216	I	V	transmembrane region 5
217	I	.	transmembrane region 5
218	T	X	transmembrane region 5
219	I	F,X	transmembrane region 5
220	C	.	transmembrane region 5	VTR signature
221	Q	.	transmembrane region 5	VTR signature
222	V	.	transmembrane region 5	VTR signature
223	R	.	transmembrane region 5	VTR signature
224	I	X	transmembrane region 5	VTR signature
225	F	X	transmembrane region 5	VTR signature
226	K	R	intracellular loop 3	VTR signature
227	E	.	intracellular loop 3	VTR signature
228	I	.	intracellular loop 3	VTR signature
229	H	.	intracellular loop 3	VTR signature
230	N	.	intracellular loop 3	VTR signature
231	N	X	intracellular loop 3	VTR signature
232	L	.	intracellular loop 3	VTR signature
233	Y	.	intracellular loop 3
234	L	.	intracellular loop 3
235	K	.	intracellular loop 3
236	S	.	intracellular loop 3
237	D	N,X	intracellular loop 3
238	C	R,S	intracellular loop 3
239	R	.	intracellular loop 3
240	L	P	intracellular loop 3
241	S	C,F,X	intracellular loop 3
242	P	.	intracellular loop 3
243	A	P,S,T,X	intracellular loop 3
244	A	X	intracellular loop 3
245	L	X	intracellular loop 3
246	P	.	intracellular loop 3
247	Q	R	intracellular loop 3
248	L	.	intracellular loop 3
249	R	.	intracellular loop 3
250	K	.	intracellular loop 3
251	E	.	intracellular loop 3
252	T	A,P,X	intracellular loop 3
253	Q	.	intracellular loop 3
254	R	.	intracellular loop 3
255	G	R	intracellular loop 3
256	K	E,X	intracellular loop 3
257	R	.	intracellular loop 3
258	-	G,X	intracellular loop 3
259	G	-,X	intracellular loop 3
260	G	-,X	intracellular loop 3
261	G	X	intracellular loop 3
262	G	E,X	intracellular loop 3
263	G	X	intracellular loop 3
264	K	X	intracellular loop 3
265	S	X	intracellular loop 3
266	N	.	intracellular loop 3
267	V	X	intracellular loop 3
268	P	-,X	intracellular loop 3
269	F	X	intracellular loop 3
270	Y	C,X	intracellular loop 3
271	V	.	intracellular loop 3
272	S	F,X	intracellular loop 3
273	P	H	intracellular loop 3
274	L	F,X	intracellular loop 3
275	V	A,T,X,M	intracellular loop 3
276	Y	X	intracellular loop 3
277	N	X	intracellular loop 3
278	N	.	intracellular loop 3
279	P	X,L	intracellular loop 3
280	G	.	intracellular loop 3
281	N	H,X	intracellular loop 3
282	D	X	intracellular loop 3
283	S	C,X	intracellular loop 3
284	S	X	intracellular loop 3
285	L	.	intracellular loop 3
286	D	E,X	intracellular loop 3
287	P	A,X,L	intracellular loop 3
288	V	A,X	intracellular loop 3
289	S	.	intracellular loop 3
290	T	A,X	intracellular loop 3
291	Y	X	intracellular loop 3
292	Q	X	intracellular loop 3
293	H	X	intracellular loop 3
294	L	.	intracellular loop 3
295	P	.	intracellular loop 3
296	M	.	intracellular loop 3
297	A	X	intracellular loop 3
298	Q	R,X	intracellular loop 3
299	L	.	intracellular loop 3
300	Q	X	intracellular loop 3
301	A	G,X	intracellular loop 3
302	G	S	intracellular loop 3
303	V	G,X	intracellular loop 3
304	P	.	intracellular loop 3
305	P	X	intracellular loop 3
306	D	N	intracellular loop 3
307	P	X	intracellular loop 3
308	T	X	intracellular loop 3
309	T	A,P,R,S,X,M	intracellular loop 3
310	P	X	intracellular loop 3
311	S	X	intracellular loop 3
312	A	D,X	intracellular loop 3
313	A	V,X	intracellular loop 3
314	C	S,X	intracellular loop 3
315	S	.	intracellular loop 3
316	P	.	intracellular loop 3
317	H	X	intracellular loop 3
318	P	R,X	intracellular loop 3
319	T	P,X	intracellular loop 3
320	K	.	intracellular loop 3
321	L	P,V,X	intracellular loop 3
322	P	X	intracellular loop 3
323	P	X	intracellular loop 3
324	V	.	intracellular loop 3
325	R	X	intracellular loop 3
326	G	.	intracellular loop 3
327	G	X	intracellular loop 3
328	E	.	intracellular loop 3
329	V	X	intracellular loop 3
330	T	.	intracellular loop 3
331	A	.	intracellular loop 3
332	A	.	intracellular loop 3
333	M	X	intracellular loop 3
334	S	.	intracellular loop 3
335	K	.	intracellular loop 3
336	T	.	intracellular loop 3
337	V	.	intracellular loop 3
338	R	.	intracellular loop 3
339	M	.	intracellular loop 3
340	T	.	intracellular loop 3
341	L	.	transmembrane region 6
342	V	.	transmembrane region 6
343	I	.	transmembrane region 6
344	V	.	transmembrane region 6
345	L	F,X	transmembrane region 6
346	V	.	transmembrane region 6
347	Y	.	transmembrane region 6
348	S	X	transmembrane region 6
349	L	F,X	transmembrane region 6
350	C	.	transmembrane region 6
351	W	.	transmembrane region 6
352	A	X	transmembrane region 6
353	P	.	transmembrane region 6
354	F	.	transmembrane region 6
355	F	.	transmembrane region 6
356	S	.	transmembrane region 6
357	V	.	transmembrane region 6
358	Q	.	transmembrane region 6
359	L	.	transmembrane region 6
360	W	.	transmembrane region 6
361	A	.	transmembrane region 6
362	A	.	extracellular loop 3
363	W	.	extracellular loop 3
364	D	.	extracellular loop 3
365	P	S	extracellular loop 3
366	D	X,Y	extracellular loop 3
367	P	.	extracellular loop 3
368	P	.	extracellular loop 3
369	Q	X,L	extracellular loop 3
370	N	.	extracellular loop 3
371	G	.	extracellular loop 3
372	V	A,I	extracellular loop 3
373	A	V,X	transmembrane region 7
374	F	.	transmembrane region 7
375	T	.	transmembrane region 7
376	L	.	transmembrane region 7
377	L	M	transmembrane region 7
378	M	.	transmembrane region 7
379	L	.	transmembrane region 7
380	L	.	transmembrane region 7
381	A	.	transmembrane region 7
382	S	.	transmembrane region 7
383	L	.	transmembrane region 7
384	N	.	transmembrane region 7
385	S	.	transmembrane region 7
386	C	.	transmembrane region 7
387	T	X	transmembrane region 7
388	N	.	transmembrane region 7
389	P	.	transmembrane region 7
390	W	.	transmembrane region 7
391	I	.	transmembrane region 7
392	Y	X	transmembrane region 7
393	S	.	transmembrane region 7
394	A	.	transmembrane region 7
395	F	.	transmembrane region 7
396	S	.	C-ter intracellular region
397	S	.	C-ter intracellular region
398	S	.	C-ter intracellular region
399	V	I,X	C-ter intracellular region
400	S	.	C-ter intracellular region
401	P	X,L	C-ter intracellular region
402	E	.	C-ter intracellular region
403	L	.	C-ter intracellular region
404	R	C,H,X	C-ter intracellular region
405	L	.	C-ter intracellular region
406	L	.	C-ter intracellular region
407	L	.	C-ter intracellular region
408	H	R,X	C-ter intracellular region
409	C	.	C-ter intracellular region
410	R	Q,X	C-ter intracellular region
411	P	-,X,L	C-ter intracellular region
412	H	P,-	C-ter intracellular region
413	T	A,S,-,I,X	C-ter intracellular region
414	R	-,T,W,X	C-ter intracellular region
415	R	X	C-ter intracellular region
416	R	X	C-ter intracellular region
417	A	X	C-ter intracellular region
418	S	X	C-ter intracellular region
419	E	V,X	C-ter intracellular region
420	T	.	C-ter intracellular region
421	N	.	C-ter intracellular region
422	D	N,X	C-ter intracellular region
423	S	.	C-ter intracellular region
424	T	S	C-ter intracellular region
425	I	V,X	C-ter intracellular region
426	T	.	C-ter intracellular region
427	H	.	C-ter intracellular region
428	T	.	C-ter intracellular region
429	S	.	C-ter intracellular region
430	N	.	C-ter intracellular region
