## Supplementary Data 2 for "Nonapeptide molecular evolution during the adaptive radiation of Tanganyika cichlids": VTR2Ba_allele-domains.txt

site	major_allele	alt_alleles	domain	additional
1	M	.	N-ter extracellular region
2	A	.	N-ter extracellular region
3	W	R,L	N-ter extracellular region
4	I	X	N-ter extracellular region
5	G	A	N-ter extracellular region
6	V	.	N-ter extracellular region
7	N	.	N-ter extracellular region
8	I	T,X	N-ter extracellular region
9	S	.	N-ter extracellular region
10	N	.	N-ter extracellular region
11	V	D,G,X	N-ter extracellular region
12	S	.	N-ter extracellular region
13	S	A,X	N-ter extracellular region
14	E	D,-,X	N-ter extracellular region
15	S	N,-,X	N-ter extracellular region
16	A	G,T,-,V,X	N-ter extracellular region
17	P	X,L	N-ter extracellular region
18	F	V,X	N-ter extracellular region
19	G	D,X	N-ter extracellular region
20	D	G,X	N-ter extracellular region
21	D	G,H,X,Y	N-ter extracellular region
22	P	S,H,X	N-ter extracellular region
23	R	.	N-ter extracellular region	VTR signature
24	D	N	N-ter extracellular region	VTR signature
25	E	A,D,X	N-ter extracellular region	VTR signature
26	R	X	N-ter extracellular region	VTR signature
27	L	X	N-ter extracellular region	VTR signature
28	A	X	N-ter extracellular region	VTR signature
29	Q	E,R,H,X	N-ter extracellular region	VTR signature
30	V	X,M	N-ter extracellular region	VTR signature
31	E	.	N-ter extracellular region	VTR signature
32	I	.	transmembrane region 1	VTR signature
33	A	T,X	transmembrane region 1	VTR signature
34	L	.	transmembrane region 1	VTR signature
35	L	.	transmembrane region 1	VTR signature
36	A	F,X	transmembrane region 1
37	I	X	transmembrane region 1
38	I	X	transmembrane region 1
39	F	X	transmembrane region 1
40	I	T,V	transmembrane region 1
41	T	.	transmembrane region 1
42	A	.	transmembrane region 1
43	G	.	transmembrane region 1
44	I	T	transmembrane region 1
45	L	.	transmembrane region 1
46	N	.	transmembrane region 1
47	F	.	transmembrane region 1
48	G	.	transmembrane region 1
49	I	X	transmembrane region 1
50	L	X	transmembrane region 1
51	L	Q	transmembrane region 1
52	V	.	transmembrane region 1
53	L	.	transmembrane region 1
54	W	.	transmembrane region 1
55	K	T	intracellular loop 1
56	R	.	intracellular loop 1
57	R	.	intracellular loop 1
58	K	.	intracellular loop 1
59	P	S,X	intracellular loop 1	VTR signature
60	L	.	intracellular loop 1	VTR signature
61	S	X	intracellular loop 1	VTR signature
62	R	.	intracellular loop 1	VTR signature
63	M	.	intracellular loop 1	VTR signature
64	R	.	intracellular loop 1	VTR signature
65	V	.	intracellular loop 1	VTR signature
66	F	.	transmembrane region 2	VTR signature
67	V	.	transmembrane region 2	VTR signature
68	F	.	transmembrane region 2	VTR signature
69	H	.	transmembrane region 2	VTR signature
70	L	M	transmembrane region 2	VTR signature
71	C	.	transmembrane region 2
72	V	I	transmembrane region 2
73	A	.	transmembrane region 2
74	D	.	transmembrane region 2
75	L	.	transmembrane region 2
76	V	X	transmembrane region 2
77	V	.	transmembrane region 2
78	T	X	transmembrane region 2
79	F	.	transmembrane region 2
80	F	X	transmembrane region 2
81	Q	.	transmembrane region 2
82	V	X	transmembrane region 2
83	C	.	transmembrane region 2
84	P	.	transmembrane region 2	VTR signature
85	Q	.	transmembrane region 2	VTR signature
86	L	.	transmembrane region 2	VTR signature
87	I	V,X	transmembrane region 2	VTR signature
88	W	.	extracellular loop 1	VTR signature
89	D	X	extracellular loop 1	VTR signature
90	I	.	extracellular loop 1	VTR signature
91	T	X	extracellular loop 1	VTR signature
92	D	E	extracellular loop 1	VTR signature
93	R	.	extracellular loop 1	VTR signature
94	F	.	extracellular loop 1	VTR signature
95	I	.	extracellular loop 1	VTR signature
96	G	.	extracellular loop 1	VTR signature
97	P	.	extracellular loop 1	VTR signature
98	D	.	extracellular loop 1	VTR signature
99	V	X	extracellular loop 1
100	L	.	extracellular loop 1
101	C	.	extracellular loop 1
102	R	.	extracellular loop 1
103	A	V,X	extracellular loop 1
104	V	.	extracellular loop 1
105	K	.	extracellular loop 1
106	Y	.	extracellular loop 1
107	L	.	transmembrane region 3
108	Q	.	transmembrane region 3
109	V	.	transmembrane region 3
110	V	.	transmembrane region 3
111	G	.	transmembrane region 3
112	M	.	transmembrane region 3
113	F	.	transmembrane region 3
114	A	S,X	transmembrane region 3
115	S	.	transmembrane region 3
116	T	A	transmembrane region 3
117	Y	.	transmembrane region 3
118	M	T	transmembrane region 3
119	I	X	transmembrane region 3
120	V	.	transmembrane region 3
121	V	.	transmembrane region 3
122	M	.	transmembrane region 3
123	T	.	transmembrane region 3
124	I	X	transmembrane region 3
125	D	.	intracellular loop 2
126	R	.	intracellular loop 2
127	Y	.	intracellular loop 2
128	Q	.	intracellular loop 2
129	A	.	intracellular loop 2
130	I	.	intracellular loop 2
131	C	.	intracellular loop 2
132	N	X	intracellular loop 2
133	P	.	intracellular loop 2
134	M	.	intracellular loop 2
135	V	.	intracellular loop 2
136	T	.	intracellular loop 2
137	F	.	intracellular loop 2
138	Q	.	intracellular loop 2
139	R	.	intracellular loop 2
140	R	.	intracellular loop 2
141	R	X	intracellular loop 2
142	A	X	intracellular loop 2
143	R	X	intracellular loop 2
144	W	.	transmembrane region 4
145	N	.	transmembrane region 4
146	G	C,X	transmembrane region 4
147	P	X	transmembrane region 4
148	V	X	transmembrane region 4
149	C	.	transmembrane region 4
150	A	.	transmembrane region 4
151	A	.	transmembrane region 4
152	W	.	transmembrane region 4
153	C	X	transmembrane region 4
154	V	I,X	transmembrane region 4
155	S	.	transmembrane region 4
156	V	X	transmembrane region 4
157	L	F	transmembrane region 4
158	C	F,S	transmembrane region 4
159	S	.	transmembrane region 4
160	L	X	transmembrane region 4
161	P	.	transmembrane region 4
162	Q	.	transmembrane region 4
163	V	X	transmembrane region 4
164	F	.	transmembrane region 4
165	I	V	transmembrane region 4
166	F	.	transmembrane region 4
167	S	.	extracellular loop 2
168	R	.	extracellular loop 2
169	V	X	extracellular loop 2
170	E	.	extracellular loop 2
171	V	.	extracellular loop 2
172	A	T,X	extracellular loop 2
173	P	.	extracellular loop 2
174	G	X	extracellular loop 2
175	V	.	extracellular loop 2
176	Y	X	extracellular loop 2
177	D	.	extracellular loop 2	VTR signature
178	C	.	extracellular loop 2	VTR signature
179	W	.	extracellular loop 2	VTR signature
180	A	.	extracellular loop 2	VTR signature
181	Q	.	extracellular loop 2	VTR signature
182	F	.	extracellular loop 2	VTR signature
183	I	.	extracellular loop 2	VTR signature
184	E	.	extracellular loop 2	VTR signature
185	P	X	extracellular loop 2	VTR signature
186	W	.	extracellular loop 2	VTR signature
187	G	.	extracellular loop 2	VTR signature
188	R	Q,K,X	extracellular loop 2	VTR signature
189	R	X	extracellular loop 2	VTR signature
190	A	T,V,X	extracellular loop 2	VTR signature
191	Y	X	transmembrane region 5	VTR signature
192	V	I,X	transmembrane region 5
193	T	.	transmembrane region 5
194	W	.	transmembrane region 5
195	T	X	transmembrane region 5
196	T	.	transmembrane region 5
197	L	.	transmembrane region 5
198	V	X,M	transmembrane region 5
199	I	V,X	transmembrane region 5
200	F	.	transmembrane region 5
201	V	X	transmembrane region 5
202	L	.	transmembrane region 5
203	P	.	transmembrane region 5
204	I	V	transmembrane region 5
205	L	F	transmembrane region 5
206	T	.	transmembrane region 5
207	V	X	transmembrane region 5
208	I	.	transmembrane region 5
209	V	A,G	transmembrane region 5
210	C	.	transmembrane region 5	VTR signature
211	Q	.	transmembrane region 5	VTR signature
212	V	X	transmembrane region 5	VTR signature
213	R	X	transmembrane region 5	VTR signature
214	I	.	transmembrane region 5	VTR signature
215	C	.	transmembrane region 5	VTR signature
216	R	C,X	intracellular loop 3	VTR signature
217	A	T,V,X	intracellular loop 3	VTR signature
218	V	.	intracellular loop 3	VTR signature
219	Q	.	intracellular loop 3	VTR signature
220	L	.	intracellular loop 3	VTR signature
221	N	X	intracellular loop 3	VTR signature
222	F	.	intracellular loop 3	VTR signature
223	H	.	intracellular loop 3
224	M	X,L	intracellular loop 3
225	K	.	intracellular loop 3
226	T	X,M	intracellular loop 3
227	H	.	intracellular loop 3
228	H	R,X	intracellular loop 3
229	V	X	intracellular loop 3
230	G	R	intracellular loop 3
231	E	Q,V	intracellular loop 3
232	A	X	intracellular loop 3
233	V	A,X	intracellular loop 3
234	S	C,X	intracellular loop 3
235	K	.	intracellular loop 3
236	P	S	intracellular loop 3
237	P	X	intracellular loop 3
238	S	P,X	intracellular loop 3
239	S	.	intracellular loop 3
240	R	.	intracellular loop 3
241	A	X	intracellular loop 3
242	S	.	intracellular loop 3
243	S	.	intracellular loop 3
244	V	.	intracellular loop 3
245	A	.	intracellular loop 3
246	G	.	intracellular loop 3
247	V	X	intracellular loop 3	VTR signature
248	S	.	intracellular loop 3	VTR signature
249	K	.	intracellular loop 3	VTR signature
250	A	.	intracellular loop 3	VTR signature
251	R	.	intracellular loop 3	VTR signature
252	V	X	intracellular loop 3	VTR signature
253	K	.	intracellular loop 3	VTR signature
254	T	X	intracellular loop 3	VTR signature
255	V	A	intracellular loop 3	VTR signature
256	K	.	intracellular loop 3	VTR signature
257	M	X	intracellular loop 3	VTR signature
258	T	.	transmembrane region 6	VTR signature
259	V	A,X	transmembrane region 6	VTR signature
260	V	X	transmembrane region 6	VTR signature
261	I	L	transmembrane region 6	VTR signature
262	V	.	transmembrane region 6
263	L	F	transmembrane region 6
264	A	X	transmembrane region 6
265	Y	.	transmembrane region 6
266	I	.	transmembrane region 6
267	L	.	transmembrane region 6
268	C	.	transmembrane region 6
269	W	.	transmembrane region 6
270	T	.	transmembrane region 6
271	P	.	transmembrane region 6
272	F	.	transmembrane region 6
273	F	.	transmembrane region 6
274	T	.	transmembrane region 6
275	V	X	transmembrane region 6	VTR signature
276	Q	.	transmembrane region 6	VTR signature
277	L	.	transmembrane region 6	VTR signature
278	W	.	transmembrane region 6	VTR signature
279	S	A	extracellular loop 3	VTR signature
280	V	.	extracellular loop 3	VTR signature
281	W	.	extracellular loop 3	VTR signature
282	D	.	extracellular loop 3	VTR signature
283	D	X	extracellular loop 3
284	E	K	extracellular loop 3
285	A	.	extracellular loop 3
286	P	.	extracellular loop 3
287	T	S,X	extracellular loop 3
288	Q	.	extracellular loop 3
289	S	.	extracellular loop 3
290	A	V,X	transmembrane region 7
291	T	I,X	transmembrane region 7
292	F	.	transmembrane region 7
293	T	.	transmembrane region 7
294	I	V	transmembrane region 7
295	L	X	transmembrane region 7
296	M	.	transmembrane region 7
297	L	.	transmembrane region 7	VTR signature
298	L	.	transmembrane region 7	VTR signature
299	A	.	transmembrane region 7	VTR signature
300	S	C	transmembrane region 7	VTR signature
301	L	.	transmembrane region 7	VTR signature
302	N	.	transmembrane region 7	VTR signature
303	S	X	transmembrane region 7	VTR signature
304	C	.	transmembrane region 7	VTR signature
305	V	.	transmembrane region 7	VTR signature
306	N	.	transmembrane region 7
307	P	.	transmembrane region 7
308	C	.	transmembrane region 7
309	I	.	transmembrane region 7
310	Y	.	transmembrane region 7
311	M	.	transmembrane region 7
312	L	X	transmembrane region 7
313	F	.	transmembrane region 7
314	S	.	C-ter intracellular region
315	G	R	C-ter intracellular region
316	K	.	C-ter intracellular region
317	L	.	C-ter intracellular region
318	P	S	C-ter intracellular region
319	K	Q	C-ter intracellular region
320	R	S,X	C-ter intracellular region
321	V	X,L	C-ter intracellular region
322	V	X	C-ter intracellular region
323	S	R	C-ter intracellular region
324	L	.	C-ter intracellular region
325	L	V	C-ter intracellular region
326	C	.	C-ter intracellular region
327	V	.	C-ter intracellular region
328	G	.	C-ter intracellular region
329	Q	X	C-ter intracellular region
330	P	S	C-ter intracellular region
331	D	X	C-ter intracellular region
332	L	.	C-ter intracellular region
333	K	.	C-ter intracellular region
334	E	X	C-ter intracellular region
335	S	.	C-ter intracellular region
336	M	X	C-ter intracellular region
337	Q	.	C-ter intracellular region
338	E	.	C-ter intracellular region
339	E	D	C-ter intracellular region
340	A	V	C-ter intracellular region
341	T	.	C-ter intracellular region
342	V	M	C-ter intracellular region
343	V	G	C-ter intracellular region
344	S	.	C-ter intracellular region
345	S	T,X	C-ter intracellular region
346	M	X	C-ter intracellular region
347	Y	.	C-ter intracellular region
348	I	.	C-ter intracellular region
349	S	.	C-ter intracellular region
350	L	X	C-ter intracellular region
351	K	R	C-ter intracellular region
352	S	.	C-ter intracellular region
353	L	X	C-ter intracellular region
354	S	.	C-ter intracellular region
355	D	.	C-ter intracellular region
356	C	Y	C-ter intracellular region
357	R	.	C-ter intracellular region
