## Supplementary Data 2 for "Nonapeptide molecular evolution during the adaptive radiation of Tanganyika cichlids": VTR2Bb.tr1_allele-domains.txt

site	major_allele	alt_alleles	domain	additional
1	M	X	N-ter extracellular region
2	G	R,V,X	N-ter extracellular region
3	N	S,H,X	N-ter extracellular region
4	Y	C	N-ter extracellular region
5	V	A,X	N-ter extracellular region
6	L	X	N-ter extracellular region
7	T	.	N-ter extracellular region
8	F	C,X	N-ter extracellular region
9	V	A,X	N-ter extracellular region
10	C	X	N-ter extracellular region
11	L	X	N-ter extracellular region
12	H	X	N-ter extracellular region
13	K	X	N-ter extracellular region
14	M	I,X	N-ter extracellular region
15	K	X	N-ter extracellular region
16	I	X	N-ter extracellular region
17	F	-	N-ter extracellular region
18	Y	N,X	N-ter extracellular region
19	F	.	N-ter extracellular region
20	S	P,X	N-ter extracellular region
21	F	X,L,Y	N-ter extracellular region
22	I	X	N-ter extracellular region
23	S	.	N-ter extracellular region
24	D	G,X	N-ter extracellular region
25	T	A	N-ter extracellular region
26	F	X,L	N-ter extracellular region
27	R	-,H,X	N-ter extracellular region
28	Q	-,X	N-ter extracellular region
29	H	-,X	N-ter extracellular region
30	R	X	N-ter extracellular region
31	R	X	N-ter extracellular region
32	S	F,X	N-ter extracellular region
33	S	.	N-ter extracellular region
34	I	V,X	N-ter extracellular region
35	T	A,I,X	N-ter extracellular region
36	M	.	N-ter extracellular region
37	N	.	N-ter extracellular region
38	D	X	N-ter extracellular region
39	S	N,X	N-ter extracellular region
40	D	N,X	N-ter extracellular region
41	F	S,X,L	N-ter extracellular region
42	V	.	N-ter extracellular region
43	E	D,X	N-ter extracellular region
44	A	T,X	N-ter extracellular region
45	Q	E,R,H,K,X	N-ter extracellular region
46	D	N,G,X	N-ter extracellular region
47	V	X	N-ter extracellular region
48	P	X	N-ter extracellular region
49	R	X	N-ter extracellular region	VTR signature
50	D	N,X	N-ter extracellular region	VTR signature
51	E	D,X	N-ter extracellular region	VTR signature
52	S	R,G,X	N-ter extracellular region	VTR signature
53	L	.	N-ter extracellular region	VTR signature
54	A	X	N-ter extracellular region	VTR signature
55	K	R	N-ter extracellular region	VTR signature
56	V	X	N-ter extracellular region	VTR signature
57	E	X	N-ter extracellular region	VTR signature
58	I	.	transmembrane region 1	VTR signature
59	A	G,T,X	transmembrane region 1	VTR signature
60	L	.	transmembrane region 1	VTR signature
61	L	.	transmembrane region 1	VTR signature
62	S	G,X	transmembrane region 1
63	V	F,X	transmembrane region 1
64	I	V	transmembrane region 1
65	F	.	transmembrane region 1
66	V	X	transmembrane region 1
67	S	.	transmembrane region 1
68	A	S	transmembrane region 1
69	A	.	transmembrane region 1
70	V	X	transmembrane region 1
71	L	.	transmembrane region 1
72	N	.	transmembrane region 1
73	T	N	transmembrane region 1
74	S	T,X	transmembrane region 1
75	L	V	transmembrane region 1
76	L	.	transmembrane region 1
77	L	X	transmembrane region 1
78	V	.	transmembrane region 1
79	L	.	transmembrane region 1
80	W	.	transmembrane region 1
81	K	X	intracellular loop 1
82	Q	K	intracellular loop 1
83	R	.	intracellular loop 1
84	K	X	intracellular loop 1	VTR signature
85	Q	.	intracellular loop 1	VTR signature
86	M	.	intracellular loop 1	VTR signature
87	S	.	intracellular loop 1	VTR signature
88	R	.	intracellular loop 1	VTR signature
89	M	.	intracellular loop 1	VTR signature
90	R	.	intracellular loop 1	VTR signature
91	V	X	intracellular loop 1	VTR signature
92	F	.	transmembrane region 2	VTR signature
93	V	.	transmembrane region 2	VTR signature
94	F	.	transmembrane region 2	VTR signature
95	H	.	transmembrane region 2	VTR signature
96	L	.	transmembrane region 2	VTR signature
97	C	.	transmembrane region 2
98	L	.	transmembrane region 2
99	A	X	transmembrane region 2
100	D	.	transmembrane region 2
101	L	M	transmembrane region 2
102	V	M	transmembrane region 2
103	V	.	transmembrane region 2
104	T	I	transmembrane region 2
105	F	.	transmembrane region 2
106	F	.	transmembrane region 2
107	Q	.	transmembrane region 2
108	V	.	transmembrane region 2
109	C	X	transmembrane region 2	VTR signature
110	P	.	transmembrane region 2	VTR signature
111	Q	.	transmembrane region 2	VTR signature
112	L	.	transmembrane region 2	VTR signature
113	L	.	transmembrane region 2	VTR signature
114	W	.	extracellular loop 1	VTR signature
115	D	X	extracellular loop 1	VTR signature
116	I	.	extracellular loop 1	VTR signature
117	T	.	extracellular loop 1	VTR signature
118	D	G	extracellular loop 1	VTR signature
119	R	S,K	extracellular loop 1	VTR signature
120	F	.	extracellular loop 1	VTR signature
121	V	.	extracellular loop 1	VTR signature
122	G	.	extracellular loop 1	VTR signature
123	P	.	extracellular loop 1	VTR signature
124	D	.	extracellular loop 1
125	L	.	extracellular loop 1
126	V	.	extracellular loop 1
127	C	.	extracellular loop 1
128	R	.	extracellular loop 1
129	L	X	extracellular loop 1
130	V	.	extracellular loop 1
131	K	.	extracellular loop 1
132	Y	.	extracellular loop 1
133	L	.	transmembrane region 3
134	Q	.	transmembrane region 3
135	V	I	transmembrane region 3
136	L	F	transmembrane region 3
137	G	.	transmembrane region 3
138	M	.	transmembrane region 3
139	F	.	transmembrane region 3
140	S	X	transmembrane region 3
141	S	X	transmembrane region 3
142	T	.	transmembrane region 3
143	Y	.	transmembrane region 3
144	M	V	transmembrane region 3
145	I	.	transmembrane region 3
146	V	.	transmembrane region 3
147	V	X,M	transmembrane region 3
148	M	X	transmembrane region 3
149	T	.	transmembrane region 3
150	V	A	transmembrane region 3
151	D	.	intracellular loop 2
152	R	.	intracellular loop 2
153	Y	.	intracellular loop 2
154	Q	.	intracellular loop 2
155	A	.	intracellular loop 2
156	I	.	intracellular loop 2
157	C	.	intracellular loop 2
158	N	.	intracellular loop 2
159	P	.	intracellular loop 2
160	M	.	intracellular loop 2
161	V	.	intracellular loop 2
162	K	.	intracellular loop 2
163	F	.	intracellular loop 2
164	Q	.	intracellular loop 2
165	R	.	intracellular loop 2
166	T	P,X	intracellular loop 2
167	R	P,X	intracellular loop 2
168	T	R,X	intracellular loop 2
169	R	K	intracellular loop 2
170	L	.	transmembrane region 4
171	N	.	transmembrane region 4
172	V	X	transmembrane region 4
173	P	.	transmembrane region 4
174	V	L	transmembrane region 4
175	C	.	transmembrane region 4
176	V	F,X	transmembrane region 4
177	A	V	transmembrane region 4
178	W	.	transmembrane region 4
179	G	X	transmembrane region 4
180	I	F,V	transmembrane region 4
181	S	.	transmembrane region 4
182	L	M	transmembrane region 4
183	L	.	transmembrane region 4
184	G	.	transmembrane region 4
185	S	.	transmembrane region 4
186	L	X	transmembrane region 4
187	P	.	transmembrane region 4
188	Q	X	transmembrane region 4
189	V	.	transmembrane region 4
190	F	.	transmembrane region 4
191	I	.	transmembrane region 4
192	F	.	transmembrane region 4
193	S	.	extracellular loop 2
194	Q	.	extracellular loop 2
195	V	.	extracellular loop 2
196	E	.	extracellular loop 2
197	V	.	extracellular loop 2
198	T	S	extracellular loop 2
199	P	X	extracellular loop 2
200	G	D	extracellular loop 2
201	V	.	extracellular loop 2
202	F	.	extracellular loop 2	VTR signature
203	D	.	extracellular loop 2	VTR signature
204	C	.	extracellular loop 2	VTR signature
205	W	C	extracellular loop 2	VTR signature
206	A	.	extracellular loop 2	VTR signature
207	T	A	extracellular loop 2	VTR signature
208	F	.	extracellular loop 2	VTR signature
209	I	.	extracellular loop 2	VTR signature
210	Q	.	extracellular loop 2	VTR signature
211	P	.	extracellular loop 2	VTR signature
212	W	.	extracellular loop 2	VTR signature
213	G	.	extracellular loop 2	VTR signature
214	L	X	extracellular loop 2	VTR signature
215	Q	X	extracellular loop 2	VTR signature
216	T	.	extracellular loop 2	VTR signature
217	Y	.	transmembrane region 5
218	I	X	transmembrane region 5
219	T	.	transmembrane region 5
220	W	.	transmembrane region 5
221	T	.	transmembrane region 5
222	T	.	transmembrane region 5
223	L	X	transmembrane region 5
224	V	X	transmembrane region 5
225	I	.	transmembrane region 5
226	F	.	transmembrane region 5
227	V	I	transmembrane region 5
228	L	V	transmembrane region 5
229	P	.	transmembrane region 5
230	V	F,X	transmembrane region 5
231	I	T,V,X	transmembrane region 5
232	T	S,X	transmembrane region 5
233	V	.	transmembrane region 5
234	V	I,L	transmembrane region 5
235	V	I	transmembrane region 5	VTR signature
236	C	.	transmembrane region 5	VTR signature
237	Q	.	transmembrane region 5	VTR signature
238	V	.	transmembrane region 5	VTR signature
239	R	X	transmembrane region 5	VTR signature
240	I	.	transmembrane region 5	VTR signature
241	C	.	intracellular loop 3	VTR signature
242	R	.	intracellular loop 3	VTR signature
243	A	T,V,X	intracellular loop 3	VTR signature
244	I	.	intracellular loop 3	VTR signature
245	Q	X	intracellular loop 3	VTR signature
246	I	X	intracellular loop 3	VTR signature
247	N	.	intracellular loop 3	VTR signature
248	I	.	intracellular loop 3
249	Y	S,X,L	intracellular loop 3
250	-	K	intracellular loop 3
251	-	D	intracellular loop 3
252	Q	.	intracellular loop 3
253	K	.	intracellular loop 3
254	T	I	intracellular loop 3
255	Q	.	intracellular loop 3
256	Q	E,X	intracellular loop 3
257	K	.	intracellular loop 3
258	G	X	intracellular loop 3
259	T	R,X	intracellular loop 3
260	V	X,M	intracellular loop 3
261	G	D	intracellular loop 3
262	L	.	intracellular loop 3
263	P	S	intracellular loop 3
264	S	.	intracellular loop 3
265	R	.	intracellular loop 3
266	A	.	intracellular loop 3
267	S	.	intracellular loop 3
268	G	V,X	intracellular loop 3
269	V	.	intracellular loop 3
270	A	.	intracellular loop 3
271	G	S,V,X	intracellular loop 3	VTR signature
272	M	I	intracellular loop 3	VTR signature
273	S	.	intracellular loop 3	VTR signature
274	K	.	intracellular loop 3	VTR signature
275	A	.	intracellular loop 3	VTR signature
276	R	.	intracellular loop 3	VTR signature
277	V	X	intracellular loop 3	VTR signature
278	K	.	intracellular loop 3	VTR signature
279	T	.	intracellular loop 3	VTR signature
280	L	.	intracellular loop 3	VTR signature
281	K	.	intracellular loop 3	VTR signature
282	M	.	transmembrane region 6	VTR signature
283	T	S,X	transmembrane region 6	VTR signature
284	V	X,M	transmembrane region 6	VTR signature
285	V	A	transmembrane region 6	VTR signature
286	I	L	transmembrane region 6
287	V	.	transmembrane region 6
288	L	V	transmembrane region 6
289	A	X	transmembrane region 6
290	Y	.	transmembrane region 6
291	I	.	transmembrane region 6
292	V	E,X	transmembrane region 6
293	C	X	transmembrane region 6
294	W	.	transmembrane region 6
295	A	.	transmembrane region 6
296	P	.	transmembrane region 6
297	F	.	transmembrane region 6
298	F	.	transmembrane region 6
299	T	.	transmembrane region 6	VTR signature
300	V	I,X	transmembrane region 6	VTR signature
301	Q	.	transmembrane region 6	VTR signature
302	L	.	transmembrane region 6	VTR signature
303	W	.	transmembrane region 6	VTR signature
304	S	.	extracellular loop 3	VTR signature
305	A	X	extracellular loop 3	VTR signature
306	W	.	extracellular loop 3	VTR signature
307	D	.	extracellular loop 3
308	K	.	extracellular loop 3
309	Q	X,L	extracellular loop 3
310	A	.	extracellular loop 3
311	P	X	extracellular loop 3
312	K	T,X	extracellular loop 3
313	E	.	extracellular loop 3
314	T	.	extracellular loop 3
315	A	T,V,X	transmembrane region 7
316	T	I,X	transmembrane region 7
317	F	.	transmembrane region 7
318	T	.	transmembrane region 7
319	I	.	transmembrane region 7
320	L	.	transmembrane region 7
321	M	.	transmembrane region 7	VTR signature
322	L	.	transmembrane region 7	VTR signature
323	L	X	transmembrane region 7	VTR signature
324	A	S,X	transmembrane region 7	VTR signature
325	S	.	transmembrane region 7	VTR signature
326	L	.	transmembrane region 7	VTR signature
327	N	.	transmembrane region 7	VTR signature
328	S	.	transmembrane region 7	VTR signature
329	C	.	transmembrane region 7	VTR signature
330	A	.	transmembrane region 7
331	N	.	transmembrane region 7
332	P	.	transmembrane region 7
333	C	.	transmembrane region 7
334	I	.	transmembrane region 7
335	Y	.	transmembrane region 7
336	L	F	transmembrane region 7
337	L	.	transmembrane region 7
338	F	.	transmembrane region 7
339	S	.	C-ter intracellular region
340	G	.	C-ter intracellular region
341	Q	H,X	C-ter intracellular region
342	V	A	C-ter intracellular region
343	P	.	C-ter intracellular region
344	K	X	C-ter intracellular region
345	R	S,K,X	C-ter intracellular region
346	L	.	C-ter intracellular region
347	V	X,L	C-ter intracellular region
348	S	L	C-ter intracellular region
349	L	.	C-ter intracellular region
350	L	.	C-ter intracellular region
351	C	.	C-ter intracellular region
352	R	X	C-ter intracellular region
353	R	S,X,K	C-ter intracellular region
354	H	P,X,Y	C-ter intracellular region
355	S	.	C-ter intracellular region
356	G	.	C-ter intracellular region
357	G	R,X	C-ter intracellular region
358	K	.	C-ter intracellular region
359	D	N,X	C-ter intracellular region
360	S	.	C-ter intracellular region
361	V	.	C-ter intracellular region
362	H	R	C-ter intracellular region
363	E	Q	C-ter intracellular region
364	E	.	C-ter intracellular region
365	A	X	C-ter intracellular region
366	T	S,X	C-ter intracellular region
367	L	.	C-ter intracellular region
368	V	D	C-ter intracellular region
369	S	.	C-ter intracellular region
370	T	S,X	C-ter intracellular region
371	L	X	C-ter intracellular region
372	Y	.	C-ter intracellular region
373	L	I,X	C-ter intracellular region
374	S	R	C-ter intracellular region
375	L	F	C-ter intracellular region
376	K	.	C-ter intracellular region
377	N	X	C-ter intracellular region
378	P	A,S,X	C-ter intracellular region
379	P	.	C-ter intracellular region
380	E	D	C-ter intracellular region
381	S	X	C-ter intracellular region
382	K	.	C-ter intracellular region
383	-	X	C-ter intracellular region
