## Supplementary Data 2 for "Nonapeptide molecular evolution during the adaptive radiation of Tanganyika cichlids": VTR2Bb.tr2_allele-domains.txt

site	major_allele	alt_alleles	domain	additional
1	M	.	N-ter extracellular region
2	N	.	N-ter extracellular region
3	D	X	N-ter extracellular region
4	S	N,X	N-ter extracellular region
5	D	N,X	N-ter extracellular region
6	F	S,X,L	N-ter extracellular region
7	V	.	N-ter extracellular region
8	E	D,X	N-ter extracellular region
9	A	T,X	N-ter extracellular region
10	Q	E,R,H,K,X	N-ter extracellular region
11	D	N,G,X	N-ter extracellular region
12	V	X	N-ter extracellular region
13	P	X	N-ter extracellular region
14	R	X	N-ter extracellular region	VTR signature
15	D	N	N-ter extracellular region	VTR signature
16	E	D,X	N-ter extracellular region	VTR signature
17	S	R,G,X	N-ter extracellular region	VTR signature
18	L	.	N-ter extracellular region	VTR signature
19	A	X	N-ter extracellular region	VTR signature
20	K	R	N-ter extracellular region	VTR signature
21	V	X	N-ter extracellular region	VTR signature
22	E	X	N-ter extracellular region	VTR signature
23	I	.	transmembrane region 1	VTR signature
24	A	G,T,X	transmembrane region 1	VTR signature
25	L	.	transmembrane region 1	VTR signature
26	L	.	transmembrane region 1	VTR signature
27	S	G,X	transmembrane region 1
28	V	F,X	transmembrane region 1
29	I	V	transmembrane region 1
30	F	.	transmembrane region 1
31	V	X	transmembrane region 1
32	S	.	transmembrane region 1
33	A	S	transmembrane region 1
34	A	.	transmembrane region 1
35	V	X	transmembrane region 1
36	L	.	transmembrane region 1
37	N	.	transmembrane region 1
38	T	N	transmembrane region 1
39	S	T,X	transmembrane region 1
40	L	V	transmembrane region 1
41	L	.	transmembrane region 1
42	L	X	transmembrane region 1
43	V	.	transmembrane region 1
44	L	.	transmembrane region 1
45	W	.	transmembrane region 1
46	K	X	intracellular loop 1
47	Q	K	intracellular loop 1
48	R	.	intracellular loop 1
49	K	X	intracellular loop 1
50	Q	.	intracellular loop 1	VTR signature
51	M	.	intracellular loop 1	VTR signature
52	S	.	intracellular loop 1	VTR signature
53	R	.	intracellular loop 1	VTR signature
54	M	.	intracellular loop 1	VTR signature
55	R	.	intracellular loop 1	VTR signature
56	V	X	intracellular loop 1	VTR signature
57	F	.	transmembrane region 2	VTR signature
58	V	.	transmembrane region 2	VTR signature
59	F	.	transmembrane region 2	VTR signature
60	H	.	transmembrane region 2	VTR signature
61	L	.	transmembrane region 2	VTR signature
62	C	.	transmembrane region 2
63	L	.	transmembrane region 2
64	A	X	transmembrane region 2
65	D	.	transmembrane region 2
66	L	M	transmembrane region 2
67	V	M	transmembrane region 2
68	V	.	transmembrane region 2
69	T	I	transmembrane region 2
70	F	.	transmembrane region 2
71	F	.	transmembrane region 2
72	Q	.	transmembrane region 2
73	V	.	transmembrane region 2
74	C	X	transmembrane region 2
75	P	.	transmembrane region 2	VTR signature
76	Q	.	transmembrane region 2	VTR signature
77	L	.	transmembrane region 2	VTR signature
78	L	.	transmembrane region 2	VTR signature
79	W	.	extracellular loop 1	VTR signature
80	D	X	extracellular loop 1	VTR signature
81	I	.	extracellular loop 1	VTR signature
82	T	.	extracellular loop 1	VTR signature
83	D	G	extracellular loop 1	VTR signature
84	R	S,K	extracellular loop 1	VTR signature
85	F	.	extracellular loop 1	VTR signature
86	V	.	extracellular loop 1	VTR signature
87	G	.	extracellular loop 1	VTR signature
88	P	.	extracellular loop 1	VTR signature
89	D	.	extracellular loop 1	VTR signature
90	L	.	extracellular loop 1
91	V	.	extracellular loop 1
92	C	.	extracellular loop 1
93	R	.	extracellular loop 1
94	L	X	extracellular loop 1
95	V	.	extracellular loop 1
96	K	.	extracellular loop 1
97	Y	.	extracellular loop 1
98	L	.	transmembrane region 3
99	Q	.	transmembrane region 3
100	V	I	transmembrane region 3
101	L	F	transmembrane region 3
102	G	.	transmembrane region 3
103	M	.	transmembrane region 3
104	F	.	transmembrane region 3
105	S	X	transmembrane region 3
106	S	X	transmembrane region 3
107	T	.	transmembrane region 3
108	Y	.	transmembrane region 3
109	M	V	transmembrane region 3
110	I	.	transmembrane region 3
111	V	.	transmembrane region 3
112	V	X,M	transmembrane region 3
113	M	X	transmembrane region 3
114	T	.	transmembrane region 3
115	V	A	transmembrane region 3
116	D	.	intracellular loop 2
117	R	.	intracellular loop 2
118	Y	.	intracellular loop 2
119	Q	.	intracellular loop 2
120	A	.	intracellular loop 2
121	I	.	intracellular loop 2
122	C	.	intracellular loop 2
123	N	.	intracellular loop 2
124	P	.	intracellular loop 2
125	M	.	intracellular loop 2
126	V	.	intracellular loop 2
127	K	.	intracellular loop 2
128	F	.	intracellular loop 2
129	Q	.	intracellular loop 2
130	R	.	intracellular loop 2
131	T	P,X	intracellular loop 2
132	R	P,X	intracellular loop 2
133	T	R,X	intracellular loop 2
134	R	K	intracellular loop 2
135	L	.	transmembrane region 4
136	N	.	transmembrane region 4
137	V	X	transmembrane region 4
138	P	.	transmembrane region 4
139	V	L	transmembrane region 4
140	C	.	transmembrane region 4
141	V	F,X	transmembrane region 4
142	A	V	transmembrane region 4
143	W	.	transmembrane region 4
144	G	X	transmembrane region 4
145	I	F,V	transmembrane region 4
146	S	.	transmembrane region 4
147	L	M	transmembrane region 4
148	L	.	transmembrane region 4
149	G	.	transmembrane region 4
150	S	.	transmembrane region 4
151	L	X	transmembrane region 4
152	P	.	transmembrane region 4
153	Q	X	transmembrane region 4
154	V	.	transmembrane region 4
155	F	.	transmembrane region 4
156	I	.	transmembrane region 4
157	F	.	transmembrane region 4
158	S	.	extracellular loop 2
159	Q	.	extracellular loop 2
160	V	.	extracellular loop 2
161	E	.	extracellular loop 2
162	V	.	extracellular loop 2
163	T	S	extracellular loop 2
164	P	X	extracellular loop 2
165	G	D	extracellular loop 2
166	V	.	extracellular loop 2
167	F	.	extracellular loop 2
168	D	.	extracellular loop 2	VTR signature
169	C	.	extracellular loop 2	VTR signature
170	W	C	extracellular loop 2	VTR signature
171	A	.	extracellular loop 2	VTR signature
172	T	A	extracellular loop 2	VTR signature
173	F	.	extracellular loop 2	VTR signature
174	I	.	extracellular loop 2	VTR signature
175	Q	.	extracellular loop 2	VTR signature
176	P	.	extracellular loop 2	VTR signature
177	W	.	extracellular loop 2	VTR signature
178	G	.	extracellular loop 2	VTR signature
179	L	X	extracellular loop 2	VTR signature
180	Q	X	extracellular loop 2	VTR signature
181	T	.	extracellular loop 2	VTR signature
182	Y	.	transmembrane region 5	VTR signature
183	I	X	transmembrane region 5
184	T	.	transmembrane region 5
185	W	.	transmembrane region 5
186	T	.	transmembrane region 5
187	T	.	transmembrane region 5
188	L	X	transmembrane region 5
189	V	X	transmembrane region 5
190	I	.	transmembrane region 5
191	F	.	transmembrane region 5
192	V	I	transmembrane region 5
193	L	V	transmembrane region 5
194	P	.	transmembrane region 5
195	V	F,X	transmembrane region 5
196	I	T,V,X	transmembrane region 5
197	T	S,X	transmembrane region 5
198	V	.	transmembrane region 5
199	V	I,L	transmembrane region 5
200	V	I	transmembrane region 5
201	C	.	transmembrane region 5	VTR signature
202	Q	.	transmembrane region 5	VTR signature
203	V	.	transmembrane region 5	VTR signature
204	R	X	transmembrane region 5	VTR signature
205	I	.	transmembrane region 5	VTR signature
206	C	.	intracellular loop 3	VTR signature
207	R	.	intracellular loop 3	VTR signature
208	A	T,V,X	intracellular loop 3	VTR signature
209	I	.	intracellular loop 3	VTR signature
210	Q	X	intracellular loop 3	VTR signature
211	I	X	intracellular loop 3	VTR signature
212	N	.	intracellular loop 3	VTR signature
213	I	.	intracellular loop 3	VTR signature
214	Y	S,X,L	intracellular loop 3
215	-	K	intracellular loop 3
216	-	D	intracellular loop 3
217	Q	.	intracellular loop 3
218	K	.	intracellular loop 3
219	T	I	intracellular loop 3
220	Q	.	intracellular loop 3
221	Q	E,X	intracellular loop 3
222	K	.	intracellular loop 3
223	G	X	intracellular loop 3
224	T	R,X	intracellular loop 3
225	V	X,M	intracellular loop 3
226	G	D	intracellular loop 3
227	L	.	intracellular loop 3
228	P	S	intracellular loop 3
229	S	.	intracellular loop 3
230	R	.	intracellular loop 3
231	A	.	intracellular loop 3
232	S	.	intracellular loop 3
233	G	V,X	intracellular loop 3
234	V	.	intracellular loop 3
235	A	.	intracellular loop 3
236	G	S,V,X	intracellular loop 3
237	M	I	intracellular loop 3	VTR signature
238	S	.	intracellular loop 3	VTR signature
239	K	.	intracellular loop 3	VTR signature
240	A	.	intracellular loop 3	VTR signature
241	R	.	intracellular loop 3	VTR signature
242	V	X	intracellular loop 3	VTR signature
243	K	.	intracellular loop 3	VTR signature
244	T	.	intracellular loop 3	VTR signature
245	L	.	intracellular loop 3	VTR signature
246	K	.	intracellular loop 3	VTR signature
247	M	.	transmembrane region 6	VTR signature
248	T	S,X	transmembrane region 6	VTR signature
249	V	X,M	transmembrane region 6	VTR signature
250	V	A	transmembrane region 6	VTR signature
251	I	L	transmembrane region 6	VTR signature
252	V	.	transmembrane region 6
253	L	V	transmembrane region 6
254	A	X	transmembrane region 6
255	Y	.	transmembrane region 6
256	I	.	transmembrane region 6
257	V	E,X	transmembrane region 6
258	C	X	transmembrane region 6
259	W	.	transmembrane region 6
260	A	.	transmembrane region 6
261	P	.	transmembrane region 6
262	F	.	transmembrane region 6
263	F	.	transmembrane region 6
264	T	.	transmembrane region 6
265	V	I,X	transmembrane region 6	VTR signature
266	Q	.	transmembrane region 6	VTR signature
267	L	.	transmembrane region 6	VTR signature
268	W	.	transmembrane region 6	VTR signature
269	S	.	extracellular loop 3	VTR signature
270	A	X	extracellular loop 3	VTR signature
271	W	.	extracellular loop 3	VTR signature
272	D	.	extracellular loop 3	VTR signature
273	K	.	extracellular loop 3
274	Q	X,L	extracellular loop 3
275	A	.	extracellular loop 3
276	P	X	extracellular loop 3
277	K	T,X	extracellular loop 3
278	E	.	extracellular loop 3
279	T	.	extracellular loop 3
280	A	T,V,X	transmembrane region 7
281	T	I,X	transmembrane region 7
282	F	.	transmembrane region 7
283	T	.	transmembrane region 7
284	I	.	transmembrane region 7
285	L	.	transmembrane region 7
286	M	.	transmembrane region 7
287	L	.	transmembrane region 7	VTR signature
288	L	X	transmembrane region 7	VTR signature
289	A	S,X	transmembrane region 7	VTR signature
290	S	.	transmembrane region 7	VTR signature
291	L	.	transmembrane region 7	VTR signature
292	N	.	transmembrane region 7	VTR signature
293	S	.	transmembrane region 7	VTR signature
294	C	.	transmembrane region 7	VTR signature
295	A	.	transmembrane region 7	VTR signature
296	N	.	transmembrane region 7
297	P	.	transmembrane region 7
298	C	.	transmembrane region 7
299	I	.	transmembrane region 7
300	Y	.	transmembrane region 7
301	L	F	transmembrane region 7
302	L	.	transmembrane region 7
303	F	.	transmembrane region 7
304	S	.	C-ter intracellular region
305	G	.	C-ter intracellular region
306	Q	H,X	C-ter intracellular region
307	V	A	C-ter intracellular region
308	P	.	C-ter intracellular region
309	K	X	C-ter intracellular region
310	R	S,K,X	C-ter intracellular region
311	L	.	C-ter intracellular region
312	V	X,L	C-ter intracellular region
313	S	L	C-ter intracellular region
314	L	.	C-ter intracellular region
315	L	.	C-ter intracellular region
316	C	.	C-ter intracellular region
317	R	X	C-ter intracellular region
318	R	S,X,K	C-ter intracellular region
319	H	P,X,Y	C-ter intracellular region
320	S	.	C-ter intracellular region
321	G	.	C-ter intracellular region
322	G	R,X	C-ter intracellular region
323	K	.	C-ter intracellular region
324	D	N,X	C-ter intracellular region
325	S	.	C-ter intracellular region
326	V	.	C-ter intracellular region
327	H	R	C-ter intracellular region
328	E	Q	C-ter intracellular region
329	E	.	C-ter intracellular region
330	A	X	C-ter intracellular region
331	T	S,X	C-ter intracellular region
332	L	.	C-ter intracellular region
333	V	D	C-ter intracellular region
334	S	.	C-ter intracellular region
335	T	S,X	C-ter intracellular region
336	L	X	C-ter intracellular region
337	Y	.	C-ter intracellular region
338	L	I,X	C-ter intracellular region
339	S	R	C-ter intracellular region
340	L	F	C-ter intracellular region
341	K	.	C-ter intracellular region
342	N	X	C-ter intracellular region
343	P	A,S,X	C-ter intracellular region
344	P	.	C-ter intracellular region
345	E	D	C-ter intracellular region
346	S	X	C-ter intracellular region
347	K	.	C-ter intracellular region
