## Supplementary Data 2 for "Nonapeptide molecular evolution during the adaptive radiation of Tanganyika cichlids": OT.tsv

Orenil	fed8f8dd11a68700f7437abbcba2ee1e	156	SUPERFAMILY	SSF49606	Neurophysin II	33	121	3.27E-36	T	27-01-2025	IPR036387	Neurohypophysial hormone domain superfamily	GO:0005185(InterPro)|GO:0005576(InterPro)	Reactome:R-BTA-388479|Reactome:R-BTA-416476|Reactome:R-HSA-1368108|Reactome:R-HSA-388479|Reactome:R-HSA-416476|Reactome:R-HSA-418555|Reactome:R-HSA-432040|Reactome:R-HSA-5619099|Reactome:R-HSA-879518|Reactome:R-HSA-8856825|Reactome:R-HSA-8856828|Reactome:R-HSA-9036092|Reactome:R-MMU-388479|Reactome:R-MMU-416476|Reactome:R-MMU-418555|Reactome:R-MMU-432040|Reactome:R-MMU-879518|Reactome:R-MMU-88568…
Orenil	fed8f8dd11a68700f7437abbcba2ee1e	156	Phobius	SIGNAL_PEPTIDE_N_REGION	N-terminal region of a signal peptide.	1	2	-	T	27-01-2025	-	-	-	-
Orenil	fed8f8dd11a68700f7437abbcba2ee1e	156	FunFam	G3DSA:2.60.9.10:FF:000001	oxytocin-neurophysin 1	38	126	4.5E-34	T	27-01-2025	-	-	-	-
Orenil	fed8f8dd11a68700f7437abbcba2ee1e	156	PIRSF	PIRSF001815	Vasopressin_oxytocin	1	153	9.0E-60	T	27-01-2025	IPR000981	Neurohypophysial hormone	GO:0005185(InterPro)|GO:0005576(InterPro)	Reactome:R-BTA-388479|Reactome:R-BTA-416476|Reactome:R-HSA-1368108|Reactome:R-HSA-388479|Reactome:R-HSA-416476|Reactome:R-HSA-418555|Reactome:R-HSA-432040|Reactome:R-HSA-5619099|Reactome:R-HSA-879518|Reactome:R-HSA-8856825|Reactome:R-HSA-8856828|Reactome:R-HSA-9036092|Reactome:R-MMU-388479|Reactome:R-MMU-416476|Reactome:R-MMU-418555|Reactome:R-MMU-432040|Reactome:R-MMU-879518|Reactome:R-MMU-88568…
Orenil	fed8f8dd11a68700f7437abbcba2ee1e	156	Gene3D	G3DSA:2.60.9.10	Neurohypophysial hormone domain	38	126	6.9E-27	T	27-01-2025	IPR036387	Neurohypophysial hormone domain superfamily	GO:0005185(InterPro)|GO:0005576(InterPro)	Reactome:R-BTA-388479|Reactome:R-BTA-416476|Reactome:R-HSA-1368108|Reactome:R-HSA-388479|Reactome:R-HSA-416476|Reactome:R-HSA-418555|Reactome:R-HSA-432040|Reactome:R-HSA-5619099|Reactome:R-HSA-879518|Reactome:R-HSA-8856825|Reactome:R-HSA-8856828|Reactome:R-HSA-9036092|Reactome:R-MMU-388479|Reactome:R-MMU-416476|Reactome:R-MMU-418555|Reactome:R-MMU-432040|Reactome:R-MMU-879518|Reactome:R-MMU-88568…
Orenil	fed8f8dd11a68700f7437abbcba2ee1e	156	ProSitePatterns	PS00264	Neurohypophysial hormones signature.	20	28	-	T	27-01-2025	IPR022423	Neurohypophysial hormone, conserved site	GO:0005185(InterPro)|GO:0005576(InterPro)	Reactome:R-BTA-388479|Reactome:R-BTA-416476|Reactome:R-HSA-1368108|Reactome:R-HSA-388479|Reactome:R-HSA-416476|Reactome:R-HSA-418555|Reactome:R-HSA-432040|Reactome:R-HSA-5619099|Reactome:R-HSA-879518|Reactome:R-HSA-8856825|Reactome:R-HSA-8856828|Reactome:R-HSA-9036092|Reactome:R-MMU-388479|Reactome:R-MMU-416476|Reactome:R-MMU-418555|Reactome:R-MMU-432040|Reactome:R-MMU-879518|Reactome:R-MMU-88568…
Orenil	fed8f8dd11a68700f7437abbcba2ee1e	156	Phobius	SIGNAL_PEPTIDE_H_REGION	Hydrophobic region of a signal peptide.	3	14	-	T	27-01-2025	-	-	-	-
Orenil	fed8f8dd11a68700f7437abbcba2ee1e	156	TMHMM	TMhelix	Region of a membrane-bound protein predicted to be embedded in the membrane.	4	26	-	T	27-01-2025	-	-	-	-
Orenil	fed8f8dd11a68700f7437abbcba2ee1e	156	PANTHER	PTHR11681	NEUROPHYSIN	1	121	1.3E-42	T	27-01-2025	IPR000981	Neurohypophysial hormone	GO:0005184(PANTHER)|GO:0005185(InterPro)|GO:0005576(InterPro)|GO:0005615(PANTHER)|GO:0030141(PANTHER)	Reactome:R-BTA-388479|Reactome:R-BTA-416476|Reactome:R-HSA-1368108|Reactome:R-HSA-388479|Reactome:R-HSA-416476|Reactome:R-HSA-418555|Reactome:R-HSA-432040|Reactome:R-HSA-5619099|Reactome:R-HSA-879518|Reactome:R-HSA-8856825|Reactome:R-HSA-8856828|Reactome:R-HSA-9036092|Reactome:R-MMU-388479|Reactome:R-MMU-416476|Reactome:R-MMU-418555|Reactome:R-MMU-432040|Reactome:R-MMU-879518|Reactome:R-MMU-88568…
Orenil	fed8f8dd11a68700f7437abbcba2ee1e	156	SignalP_GRAM_NEGATIVE	SignalP-noTM	SignalP-noTM	1	19	-	T	27-01-2025	-	-	-	-
Orenil	fed8f8dd11a68700f7437abbcba2ee1e	156	SignalP_GRAM_NEGATIVE	SignalP-noTM	SignalP-noTM	1	19	-	T	27-01-2025	-	-	-	-
Orenil	fed8f8dd11a68700f7437abbcba2ee1e	156	SignalP_GRAM_POSITIVE	SignalP-TM	SignalP-TM	1	21	-	T	27-01-2025	-	-	-	-
Orenil	fed8f8dd11a68700f7437abbcba2ee1e	156	Phobius	NON_CYTOPLASMIC_DOMAIN	Region of a membrane-bound protein predicted to be outside the membrane, in the extracellular region.	20	156	-	T	27-01-2025	-	-	-	-
Orenil	fed8f8dd11a68700f7437abbcba2ee1e	156	SMART	SM00003	NH_2	39	117	6.9E-48	T	27-01-2025	IPR000981	Neurohypophysial hormone	GO:0005185(InterPro)|GO:0005576(InterPro)	Reactome:R-BTA-388479|Reactome:R-BTA-416476|Reactome:R-HSA-1368108|Reactome:R-HSA-388479|Reactome:R-HSA-416476|Reactome:R-HSA-418555|Reactome:R-HSA-432040|Reactome:R-HSA-5619099|Reactome:R-HSA-879518|Reactome:R-HSA-8856825|Reactome:R-HSA-8856828|Reactome:R-HSA-9036092|Reactome:R-MMU-388479|Reactome:R-MMU-416476|Reactome:R-MMU-418555|Reactome:R-MMU-432040|Reactome:R-MMU-879518|Reactome:R-MMU-88568…
Orenil	fed8f8dd11a68700f7437abbcba2ee1e	156	Phobius	SIGNAL_PEPTIDE_C_REGION	C-terminal region of a signal peptide.	15	19	-	T	27-01-2025	-	-	-	-
Orenil	fed8f8dd11a68700f7437abbcba2ee1e	156	Phobius	SIGNAL_PEPTIDE	Signal peptide region	1	19	-	T	27-01-2025	-	-	-	-
Orenil	fed8f8dd11a68700f7437abbcba2ee1e	156	PRINTS	PR00831	Neurohypophysial hormone signature	21	35	1.9E-48	T	27-01-2025	IPR000981	Neurohypophysial hormone	GO:0005185(InterPro)|GO:0005576(InterPro)	Reactome:R-BTA-388479|Reactome:R-BTA-416476|Reactome:R-HSA-1368108|Reactome:R-HSA-388479|Reactome:R-HSA-416476|Reactome:R-HSA-418555|Reactome:R-HSA-432040|Reactome:R-HSA-5619099|Reactome:R-HSA-879518|Reactome:R-HSA-8856825|Reactome:R-HSA-8856828|Reactome:R-HSA-9036092|Reactome:R-MMU-388479|Reactome:R-MMU-416476|Reactome:R-MMU-418555|Reactome:R-MMU-432040|Reactome:R-MMU-879518|Reactome:R-MMU-88568…
Orenil	fed8f8dd11a68700f7437abbcba2ee1e	156	PRINTS	PR00831	Neurohypophysial hormone signature	39	55	1.9E-48	T	27-01-2025	IPR000981	Neurohypophysial hormone	GO:0005185(InterPro)|GO:0005576(InterPro)	Reactome:R-BTA-388479|Reactome:R-BTA-416476|Reactome:R-HSA-1368108|Reactome:R-HSA-388479|Reactome:R-HSA-416476|Reactome:R-HSA-418555|Reactome:R-HSA-432040|Reactome:R-HSA-5619099|Reactome:R-HSA-879518|Reactome:R-HSA-8856825|Reactome:R-HSA-8856828|Reactome:R-HSA-9036092|Reactome:R-MMU-388479|Reactome:R-MMU-416476|Reactome:R-MMU-418555|Reactome:R-MMU-432040|Reactome:R-MMU-879518|Reactome:R-MMU-88568…
Orenil	fed8f8dd11a68700f7437abbcba2ee1e	156	PRINTS	PR00831	Neurohypophysial hormone signature	55	74	1.9E-48	T	27-01-2025	IPR000981	Neurohypophysial hormone	GO:0005185(InterPro)|GO:0005576(InterPro)	Reactome:R-BTA-388479|Reactome:R-BTA-416476|Reactome:R-HSA-1368108|Reactome:R-HSA-388479|Reactome:R-HSA-416476|Reactome:R-HSA-418555|Reactome:R-HSA-432040|Reactome:R-HSA-5619099|Reactome:R-HSA-879518|Reactome:R-HSA-8856825|Reactome:R-HSA-8856828|Reactome:R-HSA-9036092|Reactome:R-MMU-388479|Reactome:R-MMU-416476|Reactome:R-MMU-418555|Reactome:R-MMU-432040|Reactome:R-MMU-879518|Reactome:R-MMU-88568…
Orenil	fed8f8dd11a68700f7437abbcba2ee1e	156	PRINTS	PR00831	Neurohypophysial hormone signature	74	93	1.9E-48	T	27-01-2025	IPR000981	Neurohypophysial hormone	GO:0005185(InterPro)|GO:0005576(InterPro)	Reactome:R-BTA-388479|Reactome:R-BTA-416476|Reactome:R-HSA-1368108|Reactome:R-HSA-388479|Reactome:R-HSA-416476|Reactome:R-HSA-418555|Reactome:R-HSA-432040|Reactome:R-HSA-5619099|Reactome:R-HSA-879518|Reactome:R-HSA-8856825|Reactome:R-HSA-8856828|Reactome:R-HSA-9036092|Reactome:R-MMU-388479|Reactome:R-MMU-416476|Reactome:R-MMU-418555|Reactome:R-MMU-432040|Reactome:R-MMU-879518|Reactome:R-MMU-88568…
Orenil	fed8f8dd11a68700f7437abbcba2ee1e	156	PRINTS	PR00831	Neurohypophysial hormone signature	97	117	1.9E-48	T	27-01-2025	IPR000981	Neurohypophysial hormone	GO:0005185(InterPro)|GO:0005576(InterPro)	Reactome:R-BTA-388479|Reactome:R-BTA-416476|Reactome:R-HSA-1368108|Reactome:R-HSA-388479|Reactome:R-HSA-416476|Reactome:R-HSA-418555|Reactome:R-HSA-432040|Reactome:R-HSA-5619099|Reactome:R-HSA-879518|Reactome:R-HSA-8856825|Reactome:R-HSA-8856828|Reactome:R-HSA-9036092|Reactome:R-MMU-388479|Reactome:R-MMU-416476|Reactome:R-MMU-418555|Reactome:R-MMU-432040|Reactome:R-MMU-879518|Reactome:R-MMU-88568…
Orenil	fed8f8dd11a68700f7437abbcba2ee1e	156	Pfam	PF00184	Neurohypophysial hormones, C-terminal Domain	39	117	2.2E-24	T	27-01-2025	IPR000981	Neurohypophysial hormone	GO:0005185(InterPro)|GO:0005576(InterPro)	Reactome:R-BTA-388479|Reactome:R-BTA-416476|Reactome:R-HSA-1368108|Reactome:R-HSA-388479|Reactome:R-HSA-416476|Reactome:R-HSA-418555|Reactome:R-HSA-432040|Reactome:R-HSA-5619099|Reactome:R-HSA-879518|Reactome:R-HSA-8856825|Reactome:R-HSA-8856828|Reactome:R-HSA-9036092|Reactome:R-MMU-388479|Reactome:R-MMU-416476|Reactome:R-MMU-418555|Reactome:R-MMU-432040|Reactome:R-MMU-879518|Reactome:R-MMU-88568…
