## Supplementary Data 2 for "Nonapeptide molecular evolution during the adaptive radiation of Tanganyika cichlids": OTRa.tsv

Orenil_OTRa	a0d10f4afedbc12d36072ff97688977f	393	TMHMM	TMhelix	Region of a membrane-bound protein predicted to be embedded in the membrane.	158	180	-	T	27-01-2025	-	-	-	-
Orenil_OTRa	a0d10f4afedbc12d36072ff97688977f	393	Phobius	CYTOPLASMIC_DOMAIN	Region of a membrane-bound protein predicted to be outside the membrane, in the cytoplasm.	139	157	-	T	27-01-2025	-	-	-	-
Orenil_OTRa	a0d10f4afedbc12d36072ff97688977f	393	PRINTS	PR00237	Rhodopsin-like GPCR superfamily signature	44	68	1.8E-33	T	27-01-2025	IPR000276	G protein-coupled receptor, rhodopsin-like	GO:0004930(InterPro)|GO:0007186(InterPro)|GO:0016020(InterPro)	Reactome:R-BTA-2187335|Reactome:R-BTA-2453902|Reactome:R-BTA-2485179|Reactome:R-BTA-2514859|Reactome:R-BTA-373076|Reactome:R-BTA-375276|Reactome:R-BTA-375281|Reactome:R-BTA-376176|Reactome:R-BTA-380095|Reactome:R-BTA-380108|Reactome:R-BTA-388479|Reactome:R-BTA-389397|Reactome:R-BTA-390648|Reactome:R-BTA-390651|Reactome:R-BTA-390696|Reactome:R-BTA-391906|Reactome:R-BTA-391908|Reactome:R-BTA-392023…
Orenil_OTRa	a0d10f4afedbc12d36072ff97688977f	393	PRINTS	PR00237	Rhodopsin-like GPCR superfamily signature	77	98	1.8E-33	T	27-01-2025	IPR000276	G protein-coupled receptor, rhodopsin-like	GO:0004930(InterPro)|GO:0007186(InterPro)|GO:0016020(InterPro)	Reactome:R-BTA-2187335|Reactome:R-BTA-2453902|Reactome:R-BTA-2485179|Reactome:R-BTA-2514859|Reactome:R-BTA-373076|Reactome:R-BTA-375276|Reactome:R-BTA-375281|Reactome:R-BTA-376176|Reactome:R-BTA-380095|Reactome:R-BTA-380108|Reactome:R-BTA-388479|Reactome:R-BTA-389397|Reactome:R-BTA-390648|Reactome:R-BTA-390651|Reactome:R-BTA-390696|Reactome:R-BTA-391906|Reactome:R-BTA-391908|Reactome:R-BTA-392023…
Orenil_OTRa	a0d10f4afedbc12d36072ff97688977f	393	PRINTS	PR00237	Rhodopsin-like GPCR superfamily signature	122	144	1.8E-33	T	27-01-2025	IPR000276	G protein-coupled receptor, rhodopsin-like	GO:0004930(InterPro)|GO:0007186(InterPro)|GO:0016020(InterPro)	Reactome:R-BTA-2187335|Reactome:R-BTA-2453902|Reactome:R-BTA-2485179|Reactome:R-BTA-2514859|Reactome:R-BTA-373076|Reactome:R-BTA-375276|Reactome:R-BTA-375281|Reactome:R-BTA-376176|Reactome:R-BTA-380095|Reactome:R-BTA-380108|Reactome:R-BTA-388479|Reactome:R-BTA-389397|Reactome:R-BTA-390648|Reactome:R-BTA-390651|Reactome:R-BTA-390696|Reactome:R-BTA-391906|Reactome:R-BTA-391908|Reactome:R-BTA-392023…
Orenil_OTRa	a0d10f4afedbc12d36072ff97688977f	393	PRINTS	PR00237	Rhodopsin-like GPCR superfamily signature	155	176	1.8E-33	T	27-01-2025	IPR000276	G protein-coupled receptor, rhodopsin-like	GO:0004930(InterPro)|GO:0007186(InterPro)|GO:0016020(InterPro)	Reactome:R-BTA-2187335|Reactome:R-BTA-2453902|Reactome:R-BTA-2485179|Reactome:R-BTA-2514859|Reactome:R-BTA-373076|Reactome:R-BTA-375276|Reactome:R-BTA-375281|Reactome:R-BTA-376176|Reactome:R-BTA-380095|Reactome:R-BTA-380108|Reactome:R-BTA-388479|Reactome:R-BTA-389397|Reactome:R-BTA-390648|Reactome:R-BTA-390651|Reactome:R-BTA-390696|Reactome:R-BTA-391906|Reactome:R-BTA-391908|Reactome:R-BTA-392023…
Orenil_OTRa	a0d10f4afedbc12d36072ff97688977f	393	PRINTS	PR00237	Rhodopsin-like GPCR superfamily signature	207	230	1.8E-33	T	27-01-2025	IPR000276	G protein-coupled receptor, rhodopsin-like	GO:0004930(InterPro)|GO:0007186(InterPro)|GO:0016020(InterPro)	Reactome:R-BTA-2187335|Reactome:R-BTA-2453902|Reactome:R-BTA-2485179|Reactome:R-BTA-2514859|Reactome:R-BTA-373076|Reactome:R-BTA-375276|Reactome:R-BTA-375281|Reactome:R-BTA-376176|Reactome:R-BTA-380095|Reactome:R-BTA-380108|Reactome:R-BTA-388479|Reactome:R-BTA-389397|Reactome:R-BTA-390648|Reactome:R-BTA-390651|Reactome:R-BTA-390696|Reactome:R-BTA-391906|Reactome:R-BTA-391908|Reactome:R-BTA-392023…
Orenil_OTRa	a0d10f4afedbc12d36072ff97688977f	393	PRINTS	PR00237	Rhodopsin-like GPCR superfamily signature	275	299	1.8E-33	T	27-01-2025	IPR000276	G protein-coupled receptor, rhodopsin-like	GO:0004930(InterPro)|GO:0007186(InterPro)|GO:0016020(InterPro)	Reactome:R-BTA-2187335|Reactome:R-BTA-2453902|Reactome:R-BTA-2485179|Reactome:R-BTA-2514859|Reactome:R-BTA-373076|Reactome:R-BTA-375276|Reactome:R-BTA-375281|Reactome:R-BTA-376176|Reactome:R-BTA-380095|Reactome:R-BTA-380108|Reactome:R-BTA-388479|Reactome:R-BTA-389397|Reactome:R-BTA-390648|Reactome:R-BTA-390651|Reactome:R-BTA-390696|Reactome:R-BTA-391906|Reactome:R-BTA-391908|Reactome:R-BTA-392023…
Orenil_OTRa	a0d10f4afedbc12d36072ff97688977f	393	PRINTS	PR00237	Rhodopsin-like GPCR superfamily signature	313	339	1.8E-33	T	27-01-2025	IPR000276	G protein-coupled receptor, rhodopsin-like	GO:0004930(InterPro)|GO:0007186(InterPro)|GO:0016020(InterPro)	Reactome:R-BTA-2187335|Reactome:R-BTA-2453902|Reactome:R-BTA-2485179|Reactome:R-BTA-2514859|Reactome:R-BTA-373076|Reactome:R-BTA-375276|Reactome:R-BTA-375281|Reactome:R-BTA-376176|Reactome:R-BTA-380095|Reactome:R-BTA-380108|Reactome:R-BTA-388479|Reactome:R-BTA-389397|Reactome:R-BTA-390648|Reactome:R-BTA-390651|Reactome:R-BTA-390696|Reactome:R-BTA-391906|Reactome:R-BTA-391908|Reactome:R-BTA-392023…
Orenil_OTRa	a0d10f4afedbc12d36072ff97688977f	393	FunFam	G3DSA:1.20.1070.10:FF:000145	Oxytocin receptor	28	388	0.0	T	27-01-2025	-	-	-	-
Orenil_OTRa	a0d10f4afedbc12d36072ff97688977f	393	Phobius	TRANSMEMBRANE	Region of a membrane-bound protein predicted to be embedded in the membrane.	46	67	-	T	27-01-2025	-	-	-	-
Orenil_OTRa	a0d10f4afedbc12d36072ff97688977f	393	PANTHER	PTHR24241	NEUROPEPTIDE RECEPTOR-RELATED G-PROTEIN COUPLED RECEPTOR	36	362	2.1E-79	T	27-01-2025	-	-	GO:0001992(PANTHER)|GO:0004930(PANTHER)|GO:0004990(PANTHER)|GO:0005000(PANTHER)|GO:0005886(PANTHER)|GO:0007186(PANTHER)|GO:0007565(PANTHER)|GO:0032870(PANTHER)|GO:0042277(PANTHER)|GO:0045907(PANTHER)|GO:0060137(PANTHER)	-
Orenil_OTRa	a0d10f4afedbc12d36072ff97688977f	393	Phobius	TRANSMEMBRANE	Region of a membrane-bound protein predicted to be embedded in the membrane.	117	138	-	T	27-01-2025	-	-	-	-
Orenil_OTRa	a0d10f4afedbc12d36072ff97688977f	393	ProSitePatterns	PS00237	G-protein coupled receptors family 1 signature.	128	144	-	T	27-01-2025	IPR000276	G protein-coupled receptor, rhodopsin-like	GO:0004930(InterPro)|GO:0007186(InterPro)|GO:0016020(InterPro)	Reactome:R-BTA-2187335|Reactome:R-BTA-2453902|Reactome:R-BTA-2485179|Reactome:R-BTA-2514859|Reactome:R-BTA-373076|Reactome:R-BTA-375276|Reactome:R-BTA-375281|Reactome:R-BTA-376176|Reactome:R-BTA-380095|Reactome:R-BTA-380108|Reactome:R-BTA-388479|Reactome:R-BTA-389397|Reactome:R-BTA-390648|Reactome:R-BTA-390651|Reactome:R-BTA-390696|Reactome:R-BTA-391906|Reactome:R-BTA-391908|Reactome:R-BTA-392023…
Orenil_OTRa	a0d10f4afedbc12d36072ff97688977f	393	PRINTS	PR00896	Vasopressin receptor signature	37	49	7.1E-48	T	27-01-2025	IPR001817	Vasopressin receptor	GO:0005000(InterPro)|GO:0007186(InterPro)|GO:0016020(InterPro)	Reactome:R-BTA-388479|Reactome:R-BTA-416476|Reactome:R-BTA-418555|Reactome:R-BTA-432040|Reactome:R-BTA-8856825|Reactome:R-BTA-8856828|Reactome:R-HSA-375276|Reactome:R-HSA-388479|Reactome:R-HSA-416476|Reactome:R-HSA-418555|Reactome:R-HSA-432040|Reactome:R-HSA-5619099|Reactome:R-HSA-8856825|Reactome:R-HSA-8856828|Reactome:R-HSA-9036092|Reactome:R-MMU-375276|Reactome:R-MMU-388479|Reactome:R-MMU-4164…
Orenil_OTRa	a0d10f4afedbc12d36072ff97688977f	393	PRINTS	PR00896	Vasopressin receptor signature	73	84	7.1E-48	T	27-01-2025	IPR001817	Vasopressin receptor	GO:0005000(InterPro)|GO:0007186(InterPro)|GO:0016020(InterPro)	Reactome:R-BTA-388479|Reactome:R-BTA-416476|Reactome:R-BTA-418555|Reactome:R-BTA-432040|Reactome:R-BTA-8856825|Reactome:R-BTA-8856828|Reactome:R-HSA-375276|Reactome:R-HSA-388479|Reactome:R-HSA-416476|Reactome:R-HSA-418555|Reactome:R-HSA-432040|Reactome:R-HSA-5619099|Reactome:R-HSA-8856825|Reactome:R-HSA-8856828|Reactome:R-HSA-9036092|Reactome:R-MMU-375276|Reactome:R-MMU-388479|Reactome:R-MMU-4164…
Orenil_OTRa	a0d10f4afedbc12d36072ff97688977f	393	PRINTS	PR00896	Vasopressin receptor signature	98	112	7.1E-48	T	27-01-2025	IPR001817	Vasopressin receptor	GO:0005000(InterPro)|GO:0007186(InterPro)|GO:0016020(InterPro)	Reactome:R-BTA-388479|Reactome:R-BTA-416476|Reactome:R-BTA-418555|Reactome:R-BTA-432040|Reactome:R-BTA-8856825|Reactome:R-BTA-8856828|Reactome:R-HSA-375276|Reactome:R-HSA-388479|Reactome:R-HSA-416476|Reactome:R-HSA-418555|Reactome:R-HSA-432040|Reactome:R-HSA-5619099|Reactome:R-HSA-8856825|Reactome:R-HSA-8856828|Reactome:R-HSA-9036092|Reactome:R-MMU-375276|Reactome:R-MMU-388479|Reactome:R-MMU-4164…
Orenil_OTRa	a0d10f4afedbc12d36072ff97688977f	393	PRINTS	PR00896	Vasopressin receptor signature	192	206	7.1E-48	T	27-01-2025	IPR001817	Vasopressin receptor	GO:0005000(InterPro)|GO:0007186(InterPro)|GO:0016020(InterPro)	Reactome:R-BTA-388479|Reactome:R-BTA-416476|Reactome:R-BTA-418555|Reactome:R-BTA-432040|Reactome:R-BTA-8856825|Reactome:R-BTA-8856828|Reactome:R-HSA-375276|Reactome:R-HSA-388479|Reactome:R-HSA-416476|Reactome:R-HSA-418555|Reactome:R-HSA-432040|Reactome:R-HSA-5619099|Reactome:R-HSA-8856825|Reactome:R-HSA-8856828|Reactome:R-HSA-9036092|Reactome:R-MMU-375276|Reactome:R-MMU-388479|Reactome:R-MMU-4164…
Orenil_OTRa	a0d10f4afedbc12d36072ff97688977f	393	PRINTS	PR00896	Vasopressin receptor signature	225	237	7.1E-48	T	27-01-2025	IPR001817	Vasopressin receptor	GO:0005000(InterPro)|GO:0007186(InterPro)|GO:0016020(InterPro)	Reactome:R-BTA-388479|Reactome:R-BTA-416476|Reactome:R-BTA-418555|Reactome:R-BTA-432040|Reactome:R-BTA-8856825|Reactome:R-BTA-8856828|Reactome:R-HSA-375276|Reactome:R-HSA-388479|Reactome:R-HSA-416476|Reactome:R-HSA-418555|Reactome:R-HSA-432040|Reactome:R-HSA-5619099|Reactome:R-HSA-8856825|Reactome:R-HSA-8856828|Reactome:R-HSA-9036092|Reactome:R-MMU-375276|Reactome:R-MMU-388479|Reactome:R-MMU-4164…
Orenil_OTRa	a0d10f4afedbc12d36072ff97688977f	393	PRINTS	PR00896	Vasopressin receptor signature	268	282	7.1E-48	T	27-01-2025	IPR001817	Vasopressin receptor	GO:0005000(InterPro)|GO:0007186(InterPro)|GO:0016020(InterPro)	Reactome:R-BTA-388479|Reactome:R-BTA-416476|Reactome:R-BTA-418555|Reactome:R-BTA-432040|Reactome:R-BTA-8856825|Reactome:R-BTA-8856828|Reactome:R-HSA-375276|Reactome:R-HSA-388479|Reactome:R-HSA-416476|Reactome:R-HSA-418555|Reactome:R-HSA-432040|Reactome:R-HSA-5619099|Reactome:R-HSA-8856825|Reactome:R-HSA-8856828|Reactome:R-HSA-9036092|Reactome:R-MMU-375276|Reactome:R-MMU-388479|Reactome:R-MMU-4164…
Orenil_OTRa	a0d10f4afedbc12d36072ff97688977f	393	PRINTS	PR00896	Vasopressin receptor signature	296	303	7.1E-48	T	27-01-2025	IPR001817	Vasopressin receptor	GO:0005000(InterPro)|GO:0007186(InterPro)|GO:0016020(InterPro)	Reactome:R-BTA-388479|Reactome:R-BTA-416476|Reactome:R-BTA-418555|Reactome:R-BTA-432040|Reactome:R-BTA-8856825|Reactome:R-BTA-8856828|Reactome:R-HSA-375276|Reactome:R-HSA-388479|Reactome:R-HSA-416476|Reactome:R-HSA-418555|Reactome:R-HSA-432040|Reactome:R-HSA-5619099|Reactome:R-HSA-8856825|Reactome:R-HSA-8856828|Reactome:R-HSA-9036092|Reactome:R-MMU-375276|Reactome:R-MMU-388479|Reactome:R-MMU-4164…
Orenil_OTRa	a0d10f4afedbc12d36072ff97688977f	393	PRINTS	PR00896	Vasopressin receptor signature	318	326	7.1E-48	T	27-01-2025	IPR001817	Vasopressin receptor	GO:0005000(InterPro)|GO:0007186(InterPro)|GO:0016020(InterPro)	Reactome:R-BTA-388479|Reactome:R-BTA-416476|Reactome:R-BTA-418555|Reactome:R-BTA-432040|Reactome:R-BTA-8856825|Reactome:R-BTA-8856828|Reactome:R-HSA-375276|Reactome:R-HSA-388479|Reactome:R-HSA-416476|Reactome:R-HSA-418555|Reactome:R-HSA-432040|Reactome:R-HSA-5619099|Reactome:R-HSA-8856825|Reactome:R-HSA-8856828|Reactome:R-HSA-9036092|Reactome:R-MMU-375276|Reactome:R-MMU-388479|Reactome:R-MMU-4164…
Orenil_OTRa	a0d10f4afedbc12d36072ff97688977f	393	CDD	cd15387	7tmA_OT_R	43	342	0.0	T	27-01-2025	IPR002062	Oxytocin receptor	GO:0004990(InterPro)|GO:0007186(InterPro)|GO:0016020(InterPro)	Reactome:R-BTA-388479|Reactome:R-BTA-416476|Reactome:R-HSA-388479|Reactome:R-HSA-416476|Reactome:R-MMU-388479|Reactome:R-MMU-416476|Reactome:R-RNO-388479|Reactome:R-RNO-416476
Orenil_OTRa	a0d10f4afedbc12d36072ff97688977f	393	Phobius	CYTOPLASMIC_DOMAIN	Region of a membrane-bound protein predicted to be outside the membrane, in the cytoplasm.	68	78	-	T	27-01-2025	-	-	-	-
Orenil_OTRa	a0d10f4afedbc12d36072ff97688977f	393	Gene3D	G3DSA:1.20.1070.10	-	28	391	3.3E-72	T	27-01-2025	-	-	-	-
Orenil_OTRa	a0d10f4afedbc12d36072ff97688977f	393	TMHMM	TMhelix	Region of a membrane-bound protein predicted to be embedded in the membrane.	89	106	-	T	27-01-2025	-	-	-	-
Orenil_OTRa	a0d10f4afedbc12d36072ff97688977f	393	Phobius	TRANSMEMBRANE	Region of a membrane-bound protein predicted to be embedded in the membrane.	79	97	-	T	27-01-2025	-	-	-	-
Orenil_OTRa	a0d10f4afedbc12d36072ff97688977f	393	Phobius	NON_CYTOPLASMIC_DOMAIN	Region of a membrane-bound protein predicted to be outside the membrane, in the extracellular region.	98	116	-	T	27-01-2025	-	-	-	-
Orenil_OTRa	a0d10f4afedbc12d36072ff97688977f	393	TMHMM	TMhelix	Region of a membrane-bound protein predicted to be embedded in the membrane.	121	138	-	T	27-01-2025	-	-	-	-
Orenil_OTRa	a0d10f4afedbc12d36072ff97688977f	393	Phobius	TRANSMEMBRANE	Region of a membrane-bound protein predicted to be embedded in the membrane.	158	178	-	T	27-01-2025	-	-	-	-
Orenil_OTRa	a0d10f4afedbc12d36072ff97688977f	393	Phobius	NON_CYTOPLASMIC_DOMAIN	Region of a membrane-bound protein predicted to be outside the membrane, in the extracellular region.	1	45	-	T	27-01-2025	-	-	-	-
Orenil_OTRa	a0d10f4afedbc12d36072ff97688977f	393	SUPERFAMILY	SSF81321	Family A G protein-coupled receptor-like	8	357	2.01E-67	T	27-01-2025	-	-	-	-
Orenil_OTRa	a0d10f4afedbc12d36072ff97688977f	393	Phobius	NON_CYTOPLASMIC_DOMAIN	Region of a membrane-bound protein predicted to be outside the membrane, in the extracellular region.	179	205	-	T	27-01-2025	-	-	-	-
Orenil_OTRa	a0d10f4afedbc12d36072ff97688977f	393	TMHMM	TMhelix	Region of a membrane-bound protein predicted to be embedded in the membrane.	46	68	-	T	27-01-2025	-	-	-	-
Orenil_OTRa	a0d10f4afedbc12d36072ff97688977f	393	Phobius	TRANSMEMBRANE	Region of a membrane-bound protein predicted to be embedded in the membrane.	275	293	-	T	27-01-2025	-	-	-	-
Orenil_OTRa	a0d10f4afedbc12d36072ff97688977f	393	Phobius	TRANSMEMBRANE	Region of a membrane-bound protein predicted to be embedded in the membrane.	206	234	-	T	27-01-2025	-	-	-	-
Orenil_OTRa	a0d10f4afedbc12d36072ff97688977f	393	Phobius	TRANSMEMBRANE	Region of a membrane-bound protein predicted to be embedded in the membrane.	313	334	-	T	27-01-2025	-	-	-	-
Orenil_OTRa	a0d10f4afedbc12d36072ff97688977f	393	TMHMM	TMhelix	Region of a membrane-bound protein predicted to be embedded in the membrane.	207	229	-	T	27-01-2025	-	-	-	-
Orenil_OTRa	a0d10f4afedbc12d36072ff97688977f	393	Phobius	CYTOPLASMIC_DOMAIN	Region of a membrane-bound protein predicted to be outside the membrane, in the cytoplasm.	235	274	-	T	27-01-2025	-	-	-	-
Orenil_OTRa	a0d10f4afedbc12d36072ff97688977f	393	Phobius	NON_CYTOPLASMIC_DOMAIN	Region of a membrane-bound protein predicted to be outside the membrane, in the extracellular region.	294	312	-	T	27-01-2025	-	-	-	-
Orenil_OTRa	a0d10f4afedbc12d36072ff97688977f	393	ProSiteProfiles	PS50262	G-protein coupled receptors family 1 profile.	59	331	37.984726	T	27-01-2025	IPR017452	GPCR, rhodopsin-like, 7TM	GO:0016020(InterPro)	MetaCyc:PWY-7856|Reactome:R-BTA-2187335|Reactome:R-BTA-2453902|Reactome:R-BTA-2485179|Reactome:R-BTA-2514859|Reactome:R-BTA-373076|Reactome:R-BTA-375276|Reactome:R-BTA-375281|Reactome:R-BTA-376176|Reactome:R-BTA-380095|Reactome:R-BTA-380108|Reactome:R-BTA-388479|Reactome:R-BTA-389397|Reactome:R-BTA-390648|Reactome:R-BTA-390651|Reactome:R-BTA-390696|Reactome:R-BTA-391906|Reactome:R-BTA-391908|Reac…
Orenil_OTRa	a0d10f4afedbc12d36072ff97688977f	393	Phobius	CYTOPLASMIC_DOMAIN	Region of a membrane-bound protein predicted to be outside the membrane, in the cytoplasm.	335	393	-	T	27-01-2025	-	-	-	-
Orenil_OTRa	a0d10f4afedbc12d36072ff97688977f	393	Pfam	PF00001	7 transmembrane receptor (rhodopsin family)	59	331	3.2E-45	T	27-01-2025	IPR000276	G protein-coupled receptor, rhodopsin-like	GO:0004930(InterPro)|GO:0007186(InterPro)|GO:0016020(InterPro)	Reactome:R-BTA-2187335|Reactome:R-BTA-2453902|Reactome:R-BTA-2485179|Reactome:R-BTA-2514859|Reactome:R-BTA-373076|Reactome:R-BTA-375276|Reactome:R-BTA-375281|Reactome:R-BTA-376176|Reactome:R-BTA-380095|Reactome:R-BTA-380108|Reactome:R-BTA-388479|Reactome:R-BTA-389397|Reactome:R-BTA-390648|Reactome:R-BTA-390651|Reactome:R-BTA-390696|Reactome:R-BTA-391906|Reactome:R-BTA-391908|Reactome:R-BTA-392023…
Orenil_OTRa	a0d10f4afedbc12d36072ff97688977f	393	TMHMM	TMhelix	Region of a membrane-bound protein predicted to be embedded in the membrane.	280	302	-	T	27-01-2025	-	-	-	-
Orenil_OTRa	a0d10f4afedbc12d36072ff97688977f	393	TMHMM	TMhelix	Region of a membrane-bound protein predicted to be embedded in the membrane.	312	334	-	T	27-01-2025	-	-	-	-
Orenil_OTRa	a0d10f4afedbc12d36072ff97688977f	393	PRINTS	PR00665	Oxytocin receptor signature	27	41	6.6E-19	T	27-01-2025	IPR002062	Oxytocin receptor	GO:0004990(InterPro)|GO:0007186(InterPro)|GO:0016020(InterPro)	Reactome:R-BTA-388479|Reactome:R-BTA-416476|Reactome:R-HSA-388479|Reactome:R-HSA-416476|Reactome:R-MMU-388479|Reactome:R-MMU-416476|Reactome:R-RNO-388479|Reactome:R-RNO-416476
Orenil_OTRa	a0d10f4afedbc12d36072ff97688977f	393	PRINTS	PR00665	Oxytocin receptor signature	68	82	6.6E-19	T	27-01-2025	IPR002062	Oxytocin receptor	GO:0004990(InterPro)|GO:0007186(InterPro)|GO:0016020(InterPro)	Reactome:R-BTA-388479|Reactome:R-BTA-416476|Reactome:R-HSA-388479|Reactome:R-HSA-416476|Reactome:R-MMU-388479|Reactome:R-MMU-416476|Reactome:R-RNO-388479|Reactome:R-RNO-416476
Orenil_OTRa	a0d10f4afedbc12d36072ff97688977f	393	PRINTS	PR00665	Oxytocin receptor signature	141	157	6.6E-19	T	27-01-2025	IPR002062	Oxytocin receptor	GO:0004990(InterPro)|GO:0007186(InterPro)|GO:0016020(InterPro)	Reactome:R-BTA-388479|Reactome:R-BTA-416476|Reactome:R-HSA-388479|Reactome:R-HSA-416476|Reactome:R-MMU-388479|Reactome:R-MMU-416476|Reactome:R-RNO-388479|Reactome:R-RNO-416476
Orenil_OTRa	a0d10f4afedbc12d36072ff97688977f	393	PRINTS	PR00665	Oxytocin receptor signature	339	355	6.6E-19	T	27-01-2025	IPR002062	Oxytocin receptor	GO:0004990(InterPro)|GO:0007186(InterPro)|GO:0016020(InterPro)	Reactome:R-BTA-388479|Reactome:R-BTA-416476|Reactome:R-HSA-388479|Reactome:R-HSA-416476|Reactome:R-MMU-388479|Reactome:R-MMU-416476|Reactome:R-RNO-388479|Reactome:R-RNO-416476
