## Supplementary Data 2 for "Nonapeptide molecular evolution during the adaptive radiation of Tanganyika cichlids": OTRb.tr1.tsv

Altcal	a9b10ad1b582f9ab7c55604cdb483efd	356	Phobius	CYTOPLASMIC_DOMAIN	Region of a membrane-bound protein predicted to be outside the membrane, in the cytoplasm.	69	79	-	T	27-01-2025	-	-	-	-
Altcal	a9b10ad1b582f9ab7c55604cdb483efd	356	Gene3D	G3DSA:1.20.1070.10	-	16	337	1.8E-63	T	27-01-2025	-	-	-	-
Altcal	a9b10ad1b582f9ab7c55604cdb483efd	356	Phobius	NON_CYTOPLASMIC_DOMAIN	Region of a membrane-bound protein predicted to be outside the membrane, in the extracellular region.	99	117	-	T	27-01-2025	-	-	-	-
Altcal	a9b10ad1b582f9ab7c55604cdb483efd	356	Phobius	TRANSMEMBRANE	Region of a membrane-bound protein predicted to be embedded in the membrane.	118	139	-	T	27-01-2025	-	-	-	-
Altcal	a9b10ad1b582f9ab7c55604cdb483efd	356	Pfam	PF00001	7 transmembrane receptor (rhodopsin family)	60	308	1.3E-39	T	27-01-2025	IPR000276	G protein-coupled receptor, rhodopsin-like	GO:0004930(InterPro)|GO:0007186(InterPro)|GO:0016020(InterPro)	Reactome:R-BTA-2187335|Reactome:R-BTA-2453902|Reactome:R-BTA-2485179|Reactome:R-BTA-2514859|Reactome:R-BTA-373076|Reactome:R-BTA-375276|Reactome:R-BTA-375281|Reactome:R-BTA-376176|Reactome:R-BTA-380095|Reactome:R-BTA-380108|Reactome:R-BTA-388479|Reactome:R-BTA-389397|Reactome:R-BTA-390648|Reactome:R-BTA-390651|Reactome:R-BTA-390696|Reactome:R-BTA-391906|Reactome:R-BTA-391908|Reactome:R-BTA-392023…
Altcal	a9b10ad1b582f9ab7c55604cdb483efd	356	Phobius	TRANSMEMBRANE	Region of a membrane-bound protein predicted to be embedded in the membrane.	279	301	-	T	27-01-2025	-	-	-	-
Altcal	a9b10ad1b582f9ab7c55604cdb483efd	356	Phobius	CYTOPLASMIC_DOMAIN	Region of a membrane-bound protein predicted to be outside the membrane, in the cytoplasm.	233	278	-	T	27-01-2025	-	-	-	-
Altcal	a9b10ad1b582f9ab7c55604cdb483efd	356	PANTHER	PTHR24241	NEUROPEPTIDE RECEPTOR-RELATED G-PROTEIN COUPLED RECEPTOR	37	307	5.9E-66	T	27-01-2025	-	-	GO:0001992(PANTHER)|GO:0004930(PANTHER)|GO:0004990(PANTHER)|GO:0005000(PANTHER)|GO:0005886(PANTHER)|GO:0007186(PANTHER)|GO:0007565(PANTHER)|GO:0032870(PANTHER)|GO:0042277(PANTHER)|GO:0045907(PANTHER)|GO:0060137(PANTHER)	-
Altcal	a9b10ad1b582f9ab7c55604cdb483efd	356	PRINTS	PR00237	Rhodopsin-like GPCR superfamily signature	78	99	1.7E-27	T	27-01-2025	IPR000276	G protein-coupled receptor, rhodopsin-like	GO:0004930(InterPro)|GO:0007186(InterPro)|GO:0016020(InterPro)	Reactome:R-BTA-2187335|Reactome:R-BTA-2453902|Reactome:R-BTA-2485179|Reactome:R-BTA-2514859|Reactome:R-BTA-373076|Reactome:R-BTA-375276|Reactome:R-BTA-375281|Reactome:R-BTA-376176|Reactome:R-BTA-380095|Reactome:R-BTA-380108|Reactome:R-BTA-388479|Reactome:R-BTA-389397|Reactome:R-BTA-390648|Reactome:R-BTA-390651|Reactome:R-BTA-390696|Reactome:R-BTA-391906|Reactome:R-BTA-391908|Reactome:R-BTA-392023…
Altcal	a9b10ad1b582f9ab7c55604cdb483efd	356	PRINTS	PR00237	Rhodopsin-like GPCR superfamily signature	123	145	1.7E-27	T	27-01-2025	IPR000276	G protein-coupled receptor, rhodopsin-like	GO:0004930(InterPro)|GO:0007186(InterPro)|GO:0016020(InterPro)	Reactome:R-BTA-2187335|Reactome:R-BTA-2453902|Reactome:R-BTA-2485179|Reactome:R-BTA-2514859|Reactome:R-BTA-373076|Reactome:R-BTA-375276|Reactome:R-BTA-375281|Reactome:R-BTA-376176|Reactome:R-BTA-380095|Reactome:R-BTA-380108|Reactome:R-BTA-388479|Reactome:R-BTA-389397|Reactome:R-BTA-390648|Reactome:R-BTA-390651|Reactome:R-BTA-390696|Reactome:R-BTA-391906|Reactome:R-BTA-391908|Reactome:R-BTA-392023…
Altcal	a9b10ad1b582f9ab7c55604cdb483efd	356	PRINTS	PR00237	Rhodopsin-like GPCR superfamily signature	156	177	1.7E-27	T	27-01-2025	IPR000276	G protein-coupled receptor, rhodopsin-like	GO:0004930(InterPro)|GO:0007186(InterPro)|GO:0016020(InterPro)	Reactome:R-BTA-2187335|Reactome:R-BTA-2453902|Reactome:R-BTA-2485179|Reactome:R-BTA-2514859|Reactome:R-BTA-373076|Reactome:R-BTA-375276|Reactome:R-BTA-375281|Reactome:R-BTA-376176|Reactome:R-BTA-380095|Reactome:R-BTA-380108|Reactome:R-BTA-388479|Reactome:R-BTA-389397|Reactome:R-BTA-390648|Reactome:R-BTA-390651|Reactome:R-BTA-390696|Reactome:R-BTA-391906|Reactome:R-BTA-391908|Reactome:R-BTA-392023…
Altcal	a9b10ad1b582f9ab7c55604cdb483efd	356	PRINTS	PR00237	Rhodopsin-like GPCR superfamily signature	45	69	1.7E-27	T	27-01-2025	IPR000276	G protein-coupled receptor, rhodopsin-like	GO:0004930(InterPro)|GO:0007186(InterPro)|GO:0016020(InterPro)	Reactome:R-BTA-2187335|Reactome:R-BTA-2453902|Reactome:R-BTA-2485179|Reactome:R-BTA-2514859|Reactome:R-BTA-373076|Reactome:R-BTA-375276|Reactome:R-BTA-375281|Reactome:R-BTA-376176|Reactome:R-BTA-380095|Reactome:R-BTA-380108|Reactome:R-BTA-388479|Reactome:R-BTA-389397|Reactome:R-BTA-390648|Reactome:R-BTA-390651|Reactome:R-BTA-390696|Reactome:R-BTA-391906|Reactome:R-BTA-391908|Reactome:R-BTA-392023…
Altcal	a9b10ad1b582f9ab7c55604cdb483efd	356	PRINTS	PR00237	Rhodopsin-like GPCR superfamily signature	205	228	1.7E-27	T	27-01-2025	IPR000276	G protein-coupled receptor, rhodopsin-like	GO:0004930(InterPro)|GO:0007186(InterPro)|GO:0016020(InterPro)	Reactome:R-BTA-2187335|Reactome:R-BTA-2453902|Reactome:R-BTA-2485179|Reactome:R-BTA-2514859|Reactome:R-BTA-373076|Reactome:R-BTA-375276|Reactome:R-BTA-375281|Reactome:R-BTA-376176|Reactome:R-BTA-380095|Reactome:R-BTA-380108|Reactome:R-BTA-388479|Reactome:R-BTA-389397|Reactome:R-BTA-390648|Reactome:R-BTA-390651|Reactome:R-BTA-390696|Reactome:R-BTA-391906|Reactome:R-BTA-391908|Reactome:R-BTA-392023…
Altcal	a9b10ad1b582f9ab7c55604cdb483efd	356	PRINTS	PR00237	Rhodopsin-like GPCR superfamily signature	274	298	1.7E-27	T	27-01-2025	IPR000276	G protein-coupled receptor, rhodopsin-like	GO:0004930(InterPro)|GO:0007186(InterPro)|GO:0016020(InterPro)	Reactome:R-BTA-2187335|Reactome:R-BTA-2453902|Reactome:R-BTA-2485179|Reactome:R-BTA-2514859|Reactome:R-BTA-373076|Reactome:R-BTA-375276|Reactome:R-BTA-375281|Reactome:R-BTA-376176|Reactome:R-BTA-380095|Reactome:R-BTA-380108|Reactome:R-BTA-388479|Reactome:R-BTA-389397|Reactome:R-BTA-390648|Reactome:R-BTA-390651|Reactome:R-BTA-390696|Reactome:R-BTA-391906|Reactome:R-BTA-391908|Reactome:R-BTA-392023…
Altcal	a9b10ad1b582f9ab7c55604cdb483efd	356	PRINTS	PR00896	Vasopressin receptor signature	223	235	4.8E-44	T	27-01-2025	IPR001817	Vasopressin receptor	GO:0005000(InterPro)|GO:0007186(InterPro)|GO:0016020(InterPro)	Reactome:R-BTA-388479|Reactome:R-BTA-416476|Reactome:R-BTA-418555|Reactome:R-BTA-432040|Reactome:R-BTA-8856825|Reactome:R-BTA-8856828|Reactome:R-HSA-375276|Reactome:R-HSA-388479|Reactome:R-HSA-416476|Reactome:R-HSA-418555|Reactome:R-HSA-432040|Reactome:R-HSA-5619099|Reactome:R-HSA-8856825|Reactome:R-HSA-8856828|Reactome:R-HSA-9036092|Reactome:R-MMU-375276|Reactome:R-MMU-388479|Reactome:R-MMU-4164…
Altcal	a9b10ad1b582f9ab7c55604cdb483efd	356	PRINTS	PR00896	Vasopressin receptor signature	267	281	4.8E-44	T	27-01-2025	IPR001817	Vasopressin receptor	GO:0005000(InterPro)|GO:0007186(InterPro)|GO:0016020(InterPro)	Reactome:R-BTA-388479|Reactome:R-BTA-416476|Reactome:R-BTA-418555|Reactome:R-BTA-432040|Reactome:R-BTA-8856825|Reactome:R-BTA-8856828|Reactome:R-HSA-375276|Reactome:R-HSA-388479|Reactome:R-HSA-416476|Reactome:R-HSA-418555|Reactome:R-HSA-432040|Reactome:R-HSA-5619099|Reactome:R-HSA-8856825|Reactome:R-HSA-8856828|Reactome:R-HSA-9036092|Reactome:R-MMU-375276|Reactome:R-MMU-388479|Reactome:R-MMU-4164…
Altcal	a9b10ad1b582f9ab7c55604cdb483efd	356	PRINTS	PR00896	Vasopressin receptor signature	38	50	4.8E-44	T	27-01-2025	IPR001817	Vasopressin receptor	GO:0005000(InterPro)|GO:0007186(InterPro)|GO:0016020(InterPro)	Reactome:R-BTA-388479|Reactome:R-BTA-416476|Reactome:R-BTA-418555|Reactome:R-BTA-432040|Reactome:R-BTA-8856825|Reactome:R-BTA-8856828|Reactome:R-HSA-375276|Reactome:R-HSA-388479|Reactome:R-HSA-416476|Reactome:R-HSA-418555|Reactome:R-HSA-432040|Reactome:R-HSA-5619099|Reactome:R-HSA-8856825|Reactome:R-HSA-8856828|Reactome:R-HSA-9036092|Reactome:R-MMU-375276|Reactome:R-MMU-388479|Reactome:R-MMU-4164…
Altcal	a9b10ad1b582f9ab7c55604cdb483efd	356	PRINTS	PR00896	Vasopressin receptor signature	295	302	4.8E-44	T	27-01-2025	IPR001817	Vasopressin receptor	GO:0005000(InterPro)|GO:0007186(InterPro)|GO:0016020(InterPro)	Reactome:R-BTA-388479|Reactome:R-BTA-416476|Reactome:R-BTA-418555|Reactome:R-BTA-432040|Reactome:R-BTA-8856825|Reactome:R-BTA-8856828|Reactome:R-HSA-375276|Reactome:R-HSA-388479|Reactome:R-HSA-416476|Reactome:R-HSA-418555|Reactome:R-HSA-432040|Reactome:R-HSA-5619099|Reactome:R-HSA-8856825|Reactome:R-HSA-8856828|Reactome:R-HSA-9036092|Reactome:R-MMU-375276|Reactome:R-MMU-388479|Reactome:R-MMU-4164…
Altcal	a9b10ad1b582f9ab7c55604cdb483efd	356	PRINTS	PR00896	Vasopressin receptor signature	99	113	4.8E-44	T	27-01-2025	IPR001817	Vasopressin receptor	GO:0005000(InterPro)|GO:0007186(InterPro)|GO:0016020(InterPro)	Reactome:R-BTA-388479|Reactome:R-BTA-416476|Reactome:R-BTA-418555|Reactome:R-BTA-432040|Reactome:R-BTA-8856825|Reactome:R-BTA-8856828|Reactome:R-HSA-375276|Reactome:R-HSA-388479|Reactome:R-HSA-416476|Reactome:R-HSA-418555|Reactome:R-HSA-432040|Reactome:R-HSA-5619099|Reactome:R-HSA-8856825|Reactome:R-HSA-8856828|Reactome:R-HSA-9036092|Reactome:R-MMU-375276|Reactome:R-MMU-388479|Reactome:R-MMU-4164…
Altcal	a9b10ad1b582f9ab7c55604cdb483efd	356	PRINTS	PR00896	Vasopressin receptor signature	190	204	4.8E-44	T	27-01-2025	IPR001817	Vasopressin receptor	GO:0005000(InterPro)|GO:0007186(InterPro)|GO:0016020(InterPro)	Reactome:R-BTA-388479|Reactome:R-BTA-416476|Reactome:R-BTA-418555|Reactome:R-BTA-432040|Reactome:R-BTA-8856825|Reactome:R-BTA-8856828|Reactome:R-HSA-375276|Reactome:R-HSA-388479|Reactome:R-HSA-416476|Reactome:R-HSA-418555|Reactome:R-HSA-432040|Reactome:R-HSA-5619099|Reactome:R-HSA-8856825|Reactome:R-HSA-8856828|Reactome:R-HSA-9036092|Reactome:R-MMU-375276|Reactome:R-MMU-388479|Reactome:R-MMU-4164…
Altcal	a9b10ad1b582f9ab7c55604cdb483efd	356	PRINTS	PR00896	Vasopressin receptor signature	74	85	4.8E-44	T	27-01-2025	IPR001817	Vasopressin receptor	GO:0005000(InterPro)|GO:0007186(InterPro)|GO:0016020(InterPro)	Reactome:R-BTA-388479|Reactome:R-BTA-416476|Reactome:R-BTA-418555|Reactome:R-BTA-432040|Reactome:R-BTA-8856825|Reactome:R-BTA-8856828|Reactome:R-HSA-375276|Reactome:R-HSA-388479|Reactome:R-HSA-416476|Reactome:R-HSA-418555|Reactome:R-HSA-432040|Reactome:R-HSA-5619099|Reactome:R-HSA-8856825|Reactome:R-HSA-8856828|Reactome:R-HSA-9036092|Reactome:R-MMU-375276|Reactome:R-MMU-388479|Reactome:R-MMU-4164…
Altcal	a9b10ad1b582f9ab7c55604cdb483efd	356	Phobius	TRANSMEMBRANE	Region of a membrane-bound protein predicted to be embedded in the membrane.	210	232	-	T	27-01-2025	-	-	-	-
Altcal	a9b10ad1b582f9ab7c55604cdb483efd	356	ProSiteProfiles	PS50262	G-protein coupled receptors family 1 profile.	60	297	30.201229	T	27-01-2025	IPR017452	GPCR, rhodopsin-like, 7TM	GO:0016020(InterPro)	MetaCyc:PWY-7856|Reactome:R-BTA-2187335|Reactome:R-BTA-2453902|Reactome:R-BTA-2485179|Reactome:R-BTA-2514859|Reactome:R-BTA-373076|Reactome:R-BTA-375276|Reactome:R-BTA-375281|Reactome:R-BTA-376176|Reactome:R-BTA-380095|Reactome:R-BTA-380108|Reactome:R-BTA-388479|Reactome:R-BTA-389397|Reactome:R-BTA-390648|Reactome:R-BTA-390651|Reactome:R-BTA-390696|Reactome:R-BTA-391906|Reactome:R-BTA-391908|Reac…
Altcal	a9b10ad1b582f9ab7c55604cdb483efd	356	SUPERFAMILY	SSF81321	Family A G protein-coupled receptor-like	19	304	2.38E-57	T	27-01-2025	-	-	-	-
Altcal	a9b10ad1b582f9ab7c55604cdb483efd	356	Phobius	NON_CYTOPLASMIC_DOMAIN	Region of a membrane-bound protein predicted to be outside the membrane, in the extracellular region.	180	209	-	T	27-01-2025	-	-	-	-
Altcal	a9b10ad1b582f9ab7c55604cdb483efd	356	PRINTS	PR00665	Oxytocin receptor signature	28	42	4.7E-13	T	27-01-2025	IPR002062	Oxytocin receptor	GO:0004990(InterPro)|GO:0007186(InterPro)|GO:0016020(InterPro)	Reactome:R-BTA-388479|Reactome:R-BTA-416476|Reactome:R-HSA-388479|Reactome:R-HSA-416476|Reactome:R-MMU-388479|Reactome:R-MMU-416476|Reactome:R-RNO-388479|Reactome:R-RNO-416476
Altcal	a9b10ad1b582f9ab7c55604cdb483efd	356	PRINTS	PR00665	Oxytocin receptor signature	69	83	4.7E-13	T	27-01-2025	IPR002062	Oxytocin receptor	GO:0004990(InterPro)|GO:0007186(InterPro)|GO:0016020(InterPro)	Reactome:R-BTA-388479|Reactome:R-BTA-416476|Reactome:R-HSA-388479|Reactome:R-HSA-416476|Reactome:R-MMU-388479|Reactome:R-MMU-416476|Reactome:R-RNO-388479|Reactome:R-RNO-416476
Altcal	a9b10ad1b582f9ab7c55604cdb483efd	356	PRINTS	PR00665	Oxytocin receptor signature	142	158	4.7E-13	T	27-01-2025	IPR002062	Oxytocin receptor	GO:0004990(InterPro)|GO:0007186(InterPro)|GO:0016020(InterPro)	Reactome:R-BTA-388479|Reactome:R-BTA-416476|Reactome:R-HSA-388479|Reactome:R-HSA-416476|Reactome:R-MMU-388479|Reactome:R-MMU-416476|Reactome:R-RNO-388479|Reactome:R-RNO-416476
Altcal	a9b10ad1b582f9ab7c55604cdb483efd	356	TMHMM	TMhelix	Region of a membrane-bound protein predicted to be embedded in the membrane.	90	107	-	T	27-01-2025	-	-	-	-
Altcal	a9b10ad1b582f9ab7c55604cdb483efd	356	TMHMM	TMhelix	Region of a membrane-bound protein predicted to be embedded in the membrane.	279	301	-	T	27-01-2025	-	-	-	-
Altcal	a9b10ad1b582f9ab7c55604cdb483efd	356	Phobius	TRANSMEMBRANE	Region of a membrane-bound protein predicted to be embedded in the membrane.	47	68	-	T	27-01-2025	-	-	-	-
Altcal	a9b10ad1b582f9ab7c55604cdb483efd	356	TMHMM	TMhelix	Region of a membrane-bound protein predicted to be embedded in the membrane.	122	139	-	T	27-01-2025	-	-	-	-
Altcal	a9b10ad1b582f9ab7c55604cdb483efd	356	TMHMM	TMhelix	Region of a membrane-bound protein predicted to be embedded in the membrane.	210	232	-	T	27-01-2025	-	-	-	-
Altcal	a9b10ad1b582f9ab7c55604cdb483efd	356	TMHMM	TMhelix	Region of a membrane-bound protein predicted to be embedded in the membrane.	159	181	-	T	27-01-2025	-	-	-	-
Altcal	a9b10ad1b582f9ab7c55604cdb483efd	356	Phobius	NON_CYTOPLASMIC_DOMAIN	Region of a membrane-bound protein predicted to be outside the membrane, in the extracellular region.	302	356	-	T	27-01-2025	-	-	-	-
Altcal	a9b10ad1b582f9ab7c55604cdb483efd	356	Phobius	NON_CYTOPLASMIC_DOMAIN	Region of a membrane-bound protein predicted to be outside the membrane, in the extracellular region.	1	46	-	T	27-01-2025	-	-	-	-
Altcal	a9b10ad1b582f9ab7c55604cdb483efd	356	Phobius	TRANSMEMBRANE	Region of a membrane-bound protein predicted to be embedded in the membrane.	80	98	-	T	27-01-2025	-	-	-	-
Altcal	a9b10ad1b582f9ab7c55604cdb483efd	356	Phobius	TRANSMEMBRANE	Region of a membrane-bound protein predicted to be embedded in the membrane.	159	179	-	T	27-01-2025	-	-	-	-
Altcal	a9b10ad1b582f9ab7c55604cdb483efd	356	TMHMM	TMhelix	Region of a membrane-bound protein predicted to be embedded in the membrane.	47	69	-	T	27-01-2025	-	-	-	-
Altcal	a9b10ad1b582f9ab7c55604cdb483efd	356	ProSitePatterns	PS00237	G-protein coupled receptors family 1 signature.	129	145	-	T	27-01-2025	IPR000276	G protein-coupled receptor, rhodopsin-like	GO:0004930(InterPro)|GO:0007186(InterPro)|GO:0016020(InterPro)	Reactome:R-BTA-2187335|Reactome:R-BTA-2453902|Reactome:R-BTA-2485179|Reactome:R-BTA-2514859|Reactome:R-BTA-373076|Reactome:R-BTA-375276|Reactome:R-BTA-375281|Reactome:R-BTA-376176|Reactome:R-BTA-380095|Reactome:R-BTA-380108|Reactome:R-BTA-388479|Reactome:R-BTA-389397|Reactome:R-BTA-390648|Reactome:R-BTA-390651|Reactome:R-BTA-390696|Reactome:R-BTA-391906|Reactome:R-BTA-391908|Reactome:R-BTA-392023…
Altcal	a9b10ad1b582f9ab7c55604cdb483efd	356	Phobius	CYTOPLASMIC_DOMAIN	Region of a membrane-bound protein predicted to be outside the membrane, in the cytoplasm.	140	158	-	T	27-01-2025	-	-	-	-
