## Supplementary Data 2 for "Nonapeptide molecular evolution during the adaptive radiation of Tanganyika cichlids": OTRb.tr2.tsv

Orenil	ef33bbd41a833075c53c6a26befe0f2c	392	Phobius	CYTOPLASMIC_DOMAIN	Region of a membrane-bound protein predicted to be outside the membrane, in the cytoplasm.	69	79	-	T	27-01-2025	-	-	-	-
Orenil	ef33bbd41a833075c53c6a26befe0f2c	392	PRINTS	PR00237	Rhodopsin-like GPCR superfamily signature	45	69	5.3E-33	T	27-01-2025	IPR000276	G protein-coupled receptor, rhodopsin-like	GO:0004930(InterPro)|GO:0007186(InterPro)|GO:0016020(InterPro)	Reactome:R-BTA-2187335|Reactome:R-BTA-2453902|Reactome:R-BTA-2485179|Reactome:R-BTA-2514859|Reactome:R-BTA-373076|Reactome:R-BTA-375276|Reactome:R-BTA-375281|Reactome:R-BTA-376176|Reactome:R-BTA-380095|Reactome:R-BTA-380108|Reactome:R-BTA-388479|Reactome:R-BTA-389397|Reactome:R-BTA-390648|Reactome:R-BTA-390651|Reactome:R-BTA-390696|Reactome:R-BTA-391906|Reactome:R-BTA-391908|Reactome:R-BTA-392023…
Orenil	ef33bbd41a833075c53c6a26befe0f2c	392	PRINTS	PR00237	Rhodopsin-like GPCR superfamily signature	78	99	5.3E-33	T	27-01-2025	IPR000276	G protein-coupled receptor, rhodopsin-like	GO:0004930(InterPro)|GO:0007186(InterPro)|GO:0016020(InterPro)	Reactome:R-BTA-2187335|Reactome:R-BTA-2453902|Reactome:R-BTA-2485179|Reactome:R-BTA-2514859|Reactome:R-BTA-373076|Reactome:R-BTA-375276|Reactome:R-BTA-375281|Reactome:R-BTA-376176|Reactome:R-BTA-380095|Reactome:R-BTA-380108|Reactome:R-BTA-388479|Reactome:R-BTA-389397|Reactome:R-BTA-390648|Reactome:R-BTA-390651|Reactome:R-BTA-390696|Reactome:R-BTA-391906|Reactome:R-BTA-391908|Reactome:R-BTA-392023…
Orenil	ef33bbd41a833075c53c6a26befe0f2c	392	PRINTS	PR00237	Rhodopsin-like GPCR superfamily signature	123	145	5.3E-33	T	27-01-2025	IPR000276	G protein-coupled receptor, rhodopsin-like	GO:0004930(InterPro)|GO:0007186(InterPro)|GO:0016020(InterPro)	Reactome:R-BTA-2187335|Reactome:R-BTA-2453902|Reactome:R-BTA-2485179|Reactome:R-BTA-2514859|Reactome:R-BTA-373076|Reactome:R-BTA-375276|Reactome:R-BTA-375281|Reactome:R-BTA-376176|Reactome:R-BTA-380095|Reactome:R-BTA-380108|Reactome:R-BTA-388479|Reactome:R-BTA-389397|Reactome:R-BTA-390648|Reactome:R-BTA-390651|Reactome:R-BTA-390696|Reactome:R-BTA-391906|Reactome:R-BTA-391908|Reactome:R-BTA-392023…
Orenil	ef33bbd41a833075c53c6a26befe0f2c	392	PRINTS	PR00237	Rhodopsin-like GPCR superfamily signature	156	177	5.3E-33	T	27-01-2025	IPR000276	G protein-coupled receptor, rhodopsin-like	GO:0004930(InterPro)|GO:0007186(InterPro)|GO:0016020(InterPro)	Reactome:R-BTA-2187335|Reactome:R-BTA-2453902|Reactome:R-BTA-2485179|Reactome:R-BTA-2514859|Reactome:R-BTA-373076|Reactome:R-BTA-375276|Reactome:R-BTA-375281|Reactome:R-BTA-376176|Reactome:R-BTA-380095|Reactome:R-BTA-380108|Reactome:R-BTA-388479|Reactome:R-BTA-389397|Reactome:R-BTA-390648|Reactome:R-BTA-390651|Reactome:R-BTA-390696|Reactome:R-BTA-391906|Reactome:R-BTA-391908|Reactome:R-BTA-392023…
Orenil	ef33bbd41a833075c53c6a26befe0f2c	392	PRINTS	PR00237	Rhodopsin-like GPCR superfamily signature	205	228	5.3E-33	T	27-01-2025	IPR000276	G protein-coupled receptor, rhodopsin-like	GO:0004930(InterPro)|GO:0007186(InterPro)|GO:0016020(InterPro)	Reactome:R-BTA-2187335|Reactome:R-BTA-2453902|Reactome:R-BTA-2485179|Reactome:R-BTA-2514859|Reactome:R-BTA-373076|Reactome:R-BTA-375276|Reactome:R-BTA-375281|Reactome:R-BTA-376176|Reactome:R-BTA-380095|Reactome:R-BTA-380108|Reactome:R-BTA-388479|Reactome:R-BTA-389397|Reactome:R-BTA-390648|Reactome:R-BTA-390651|Reactome:R-BTA-390696|Reactome:R-BTA-391906|Reactome:R-BTA-391908|Reactome:R-BTA-392023…
Orenil	ef33bbd41a833075c53c6a26befe0f2c	392	PRINTS	PR00237	Rhodopsin-like GPCR superfamily signature	274	298	5.3E-33	T	27-01-2025	IPR000276	G protein-coupled receptor, rhodopsin-like	GO:0004930(InterPro)|GO:0007186(InterPro)|GO:0016020(InterPro)	Reactome:R-BTA-2187335|Reactome:R-BTA-2453902|Reactome:R-BTA-2485179|Reactome:R-BTA-2514859|Reactome:R-BTA-373076|Reactome:R-BTA-375276|Reactome:R-BTA-375281|Reactome:R-BTA-376176|Reactome:R-BTA-380095|Reactome:R-BTA-380108|Reactome:R-BTA-388479|Reactome:R-BTA-389397|Reactome:R-BTA-390648|Reactome:R-BTA-390651|Reactome:R-BTA-390696|Reactome:R-BTA-391906|Reactome:R-BTA-391908|Reactome:R-BTA-392023…
Orenil	ef33bbd41a833075c53c6a26befe0f2c	392	PRINTS	PR00237	Rhodopsin-like GPCR superfamily signature	312	338	5.3E-33	T	27-01-2025	IPR000276	G protein-coupled receptor, rhodopsin-like	GO:0004930(InterPro)|GO:0007186(InterPro)|GO:0016020(InterPro)	Reactome:R-BTA-2187335|Reactome:R-BTA-2453902|Reactome:R-BTA-2485179|Reactome:R-BTA-2514859|Reactome:R-BTA-373076|Reactome:R-BTA-375276|Reactome:R-BTA-375281|Reactome:R-BTA-376176|Reactome:R-BTA-380095|Reactome:R-BTA-380108|Reactome:R-BTA-388479|Reactome:R-BTA-389397|Reactome:R-BTA-390648|Reactome:R-BTA-390651|Reactome:R-BTA-390696|Reactome:R-BTA-391906|Reactome:R-BTA-391908|Reactome:R-BTA-392023…
Orenil	ef33bbd41a833075c53c6a26befe0f2c	392	Phobius	NON_CYTOPLASMIC_DOMAIN	Region of a membrane-bound protein predicted to be outside the membrane, in the extracellular region.	99	117	-	T	27-01-2025	-	-	-	-
Orenil	ef33bbd41a833075c53c6a26befe0f2c	392	Phobius	TRANSMEMBRANE	Region of a membrane-bound protein predicted to be embedded in the membrane.	118	139	-	T	27-01-2025	-	-	-	-
Orenil	ef33bbd41a833075c53c6a26befe0f2c	392	Phobius	TRANSMEMBRANE	Region of a membrane-bound protein predicted to be embedded in the membrane.	277	298	-	T	27-01-2025	-	-	-	-
Orenil	ef33bbd41a833075c53c6a26befe0f2c	392	SUPERFAMILY	SSF81321	Family A G protein-coupled receptor-like	17	368	1.92E-69	T	27-01-2025	-	-	-	-
Orenil	ef33bbd41a833075c53c6a26befe0f2c	392	PANTHER	PTHR24241	NEUROPEPTIDE RECEPTOR-RELATED G-PROTEIN COUPLED RECEPTOR	37	368	4.8E-81	T	27-01-2025	-	-	GO:0001992(PANTHER)|GO:0004930(PANTHER)|GO:0004990(PANTHER)|GO:0005000(PANTHER)|GO:0005886(PANTHER)|GO:0007186(PANTHER)|GO:0007565(PANTHER)|GO:0032870(PANTHER)|GO:0042277(PANTHER)|GO:0045907(PANTHER)|GO:0060137(PANTHER)	-
Orenil	ef33bbd41a833075c53c6a26befe0f2c	392	PRINTS	PR00896	Vasopressin receptor signature	38	50	5.2E-49	T	27-01-2025	IPR001817	Vasopressin receptor	GO:0005000(InterPro)|GO:0007186(InterPro)|GO:0016020(InterPro)	Reactome:R-BTA-388479|Reactome:R-BTA-416476|Reactome:R-BTA-418555|Reactome:R-BTA-432040|Reactome:R-BTA-8856825|Reactome:R-BTA-8856828|Reactome:R-HSA-375276|Reactome:R-HSA-388479|Reactome:R-HSA-416476|Reactome:R-HSA-418555|Reactome:R-HSA-432040|Reactome:R-HSA-5619099|Reactome:R-HSA-8856825|Reactome:R-HSA-8856828|Reactome:R-HSA-9036092|Reactome:R-MMU-375276|Reactome:R-MMU-388479|Reactome:R-MMU-4164…
Orenil	ef33bbd41a833075c53c6a26befe0f2c	392	PRINTS	PR00896	Vasopressin receptor signature	74	85	5.2E-49	T	27-01-2025	IPR001817	Vasopressin receptor	GO:0005000(InterPro)|GO:0007186(InterPro)|GO:0016020(InterPro)	Reactome:R-BTA-388479|Reactome:R-BTA-416476|Reactome:R-BTA-418555|Reactome:R-BTA-432040|Reactome:R-BTA-8856825|Reactome:R-BTA-8856828|Reactome:R-HSA-375276|Reactome:R-HSA-388479|Reactome:R-HSA-416476|Reactome:R-HSA-418555|Reactome:R-HSA-432040|Reactome:R-HSA-5619099|Reactome:R-HSA-8856825|Reactome:R-HSA-8856828|Reactome:R-HSA-9036092|Reactome:R-MMU-375276|Reactome:R-MMU-388479|Reactome:R-MMU-4164…
Orenil	ef33bbd41a833075c53c6a26befe0f2c	392	PRINTS	PR00896	Vasopressin receptor signature	99	113	5.2E-49	T	27-01-2025	IPR001817	Vasopressin receptor	GO:0005000(InterPro)|GO:0007186(InterPro)|GO:0016020(InterPro)	Reactome:R-BTA-388479|Reactome:R-BTA-416476|Reactome:R-BTA-418555|Reactome:R-BTA-432040|Reactome:R-BTA-8856825|Reactome:R-BTA-8856828|Reactome:R-HSA-375276|Reactome:R-HSA-388479|Reactome:R-HSA-416476|Reactome:R-HSA-418555|Reactome:R-HSA-432040|Reactome:R-HSA-5619099|Reactome:R-HSA-8856825|Reactome:R-HSA-8856828|Reactome:R-HSA-9036092|Reactome:R-MMU-375276|Reactome:R-MMU-388479|Reactome:R-MMU-4164…
Orenil	ef33bbd41a833075c53c6a26befe0f2c	392	PRINTS	PR00896	Vasopressin receptor signature	190	204	5.2E-49	T	27-01-2025	IPR001817	Vasopressin receptor	GO:0005000(InterPro)|GO:0007186(InterPro)|GO:0016020(InterPro)	Reactome:R-BTA-388479|Reactome:R-BTA-416476|Reactome:R-BTA-418555|Reactome:R-BTA-432040|Reactome:R-BTA-8856825|Reactome:R-BTA-8856828|Reactome:R-HSA-375276|Reactome:R-HSA-388479|Reactome:R-HSA-416476|Reactome:R-HSA-418555|Reactome:R-HSA-432040|Reactome:R-HSA-5619099|Reactome:R-HSA-8856825|Reactome:R-HSA-8856828|Reactome:R-HSA-9036092|Reactome:R-MMU-375276|Reactome:R-MMU-388479|Reactome:R-MMU-4164…
Orenil	ef33bbd41a833075c53c6a26befe0f2c	392	PRINTS	PR00896	Vasopressin receptor signature	223	235	5.2E-49	T	27-01-2025	IPR001817	Vasopressin receptor	GO:0005000(InterPro)|GO:0007186(InterPro)|GO:0016020(InterPro)	Reactome:R-BTA-388479|Reactome:R-BTA-416476|Reactome:R-BTA-418555|Reactome:R-BTA-432040|Reactome:R-BTA-8856825|Reactome:R-BTA-8856828|Reactome:R-HSA-375276|Reactome:R-HSA-388479|Reactome:R-HSA-416476|Reactome:R-HSA-418555|Reactome:R-HSA-432040|Reactome:R-HSA-5619099|Reactome:R-HSA-8856825|Reactome:R-HSA-8856828|Reactome:R-HSA-9036092|Reactome:R-MMU-375276|Reactome:R-MMU-388479|Reactome:R-MMU-4164…
Orenil	ef33bbd41a833075c53c6a26befe0f2c	392	PRINTS	PR00896	Vasopressin receptor signature	267	281	5.2E-49	T	27-01-2025	IPR001817	Vasopressin receptor	GO:0005000(InterPro)|GO:0007186(InterPro)|GO:0016020(InterPro)	Reactome:R-BTA-388479|Reactome:R-BTA-416476|Reactome:R-BTA-418555|Reactome:R-BTA-432040|Reactome:R-BTA-8856825|Reactome:R-BTA-8856828|Reactome:R-HSA-375276|Reactome:R-HSA-388479|Reactome:R-HSA-416476|Reactome:R-HSA-418555|Reactome:R-HSA-432040|Reactome:R-HSA-5619099|Reactome:R-HSA-8856825|Reactome:R-HSA-8856828|Reactome:R-HSA-9036092|Reactome:R-MMU-375276|Reactome:R-MMU-388479|Reactome:R-MMU-4164…
Orenil	ef33bbd41a833075c53c6a26befe0f2c	392	PRINTS	PR00896	Vasopressin receptor signature	295	302	5.2E-49	T	27-01-2025	IPR001817	Vasopressin receptor	GO:0005000(InterPro)|GO:0007186(InterPro)|GO:0016020(InterPro)	Reactome:R-BTA-388479|Reactome:R-BTA-416476|Reactome:R-BTA-418555|Reactome:R-BTA-432040|Reactome:R-BTA-8856825|Reactome:R-BTA-8856828|Reactome:R-HSA-375276|Reactome:R-HSA-388479|Reactome:R-HSA-416476|Reactome:R-HSA-418555|Reactome:R-HSA-432040|Reactome:R-HSA-5619099|Reactome:R-HSA-8856825|Reactome:R-HSA-8856828|Reactome:R-HSA-9036092|Reactome:R-MMU-375276|Reactome:R-MMU-388479|Reactome:R-MMU-4164…
Orenil	ef33bbd41a833075c53c6a26befe0f2c	392	PRINTS	PR00896	Vasopressin receptor signature	317	325	5.2E-49	T	27-01-2025	IPR001817	Vasopressin receptor	GO:0005000(InterPro)|GO:0007186(InterPro)|GO:0016020(InterPro)	Reactome:R-BTA-388479|Reactome:R-BTA-416476|Reactome:R-BTA-418555|Reactome:R-BTA-432040|Reactome:R-BTA-8856825|Reactome:R-BTA-8856828|Reactome:R-HSA-375276|Reactome:R-HSA-388479|Reactome:R-HSA-416476|Reactome:R-HSA-418555|Reactome:R-HSA-432040|Reactome:R-HSA-5619099|Reactome:R-HSA-8856825|Reactome:R-HSA-8856828|Reactome:R-HSA-9036092|Reactome:R-MMU-375276|Reactome:R-MMU-388479|Reactome:R-MMU-4164…
Orenil	ef33bbd41a833075c53c6a26befe0f2c	392	Phobius	TRANSMEMBRANE	Region of a membrane-bound protein predicted to be embedded in the membrane.	204	232	-	T	27-01-2025	-	-	-	-
Orenil	ef33bbd41a833075c53c6a26befe0f2c	392	PRINTS	PR00665	Oxytocin receptor signature	28	42	1.7E-22	T	27-01-2025	IPR002062	Oxytocin receptor	GO:0004990(InterPro)|GO:0007186(InterPro)|GO:0016020(InterPro)	Reactome:R-BTA-388479|Reactome:R-BTA-416476|Reactome:R-HSA-388479|Reactome:R-HSA-416476|Reactome:R-MMU-388479|Reactome:R-MMU-416476|Reactome:R-RNO-388479|Reactome:R-RNO-416476
Orenil	ef33bbd41a833075c53c6a26befe0f2c	392	PRINTS	PR00665	Oxytocin receptor signature	69	83	1.7E-22	T	27-01-2025	IPR002062	Oxytocin receptor	GO:0004990(InterPro)|GO:0007186(InterPro)|GO:0016020(InterPro)	Reactome:R-BTA-388479|Reactome:R-BTA-416476|Reactome:R-HSA-388479|Reactome:R-HSA-416476|Reactome:R-MMU-388479|Reactome:R-MMU-416476|Reactome:R-RNO-388479|Reactome:R-RNO-416476
Orenil	ef33bbd41a833075c53c6a26befe0f2c	392	PRINTS	PR00665	Oxytocin receptor signature	142	158	1.7E-22	T	27-01-2025	IPR002062	Oxytocin receptor	GO:0004990(InterPro)|GO:0007186(InterPro)|GO:0016020(InterPro)	Reactome:R-BTA-388479|Reactome:R-BTA-416476|Reactome:R-HSA-388479|Reactome:R-HSA-416476|Reactome:R-MMU-388479|Reactome:R-MMU-416476|Reactome:R-RNO-388479|Reactome:R-RNO-416476
Orenil	ef33bbd41a833075c53c6a26befe0f2c	392	PRINTS	PR00665	Oxytocin receptor signature	338	354	1.7E-22	T	27-01-2025	IPR002062	Oxytocin receptor	GO:0004990(InterPro)|GO:0007186(InterPro)|GO:0016020(InterPro)	Reactome:R-BTA-388479|Reactome:R-BTA-416476|Reactome:R-HSA-388479|Reactome:R-HSA-416476|Reactome:R-MMU-388479|Reactome:R-MMU-416476|Reactome:R-RNO-388479|Reactome:R-RNO-416476
Orenil	ef33bbd41a833075c53c6a26befe0f2c	392	PRINTS	PR00665	Oxytocin receptor signature	365	384	1.7E-22	T	27-01-2025	IPR002062	Oxytocin receptor	GO:0004990(InterPro)|GO:0007186(InterPro)|GO:0016020(InterPro)	Reactome:R-BTA-388479|Reactome:R-BTA-416476|Reactome:R-HSA-388479|Reactome:R-HSA-416476|Reactome:R-MMU-388479|Reactome:R-MMU-416476|Reactome:R-RNO-388479|Reactome:R-RNO-416476
Orenil	ef33bbd41a833075c53c6a26befe0f2c	392	Pfam	PF00001	7 transmembrane receptor (rhodopsin family)	60	330	2.5E-45	T	27-01-2025	IPR000276	G protein-coupled receptor, rhodopsin-like	GO:0004930(InterPro)|GO:0007186(InterPro)|GO:0016020(InterPro)	Reactome:R-BTA-2187335|Reactome:R-BTA-2453902|Reactome:R-BTA-2485179|Reactome:R-BTA-2514859|Reactome:R-BTA-373076|Reactome:R-BTA-375276|Reactome:R-BTA-375281|Reactome:R-BTA-376176|Reactome:R-BTA-380095|Reactome:R-BTA-380108|Reactome:R-BTA-388479|Reactome:R-BTA-389397|Reactome:R-BTA-390648|Reactome:R-BTA-390651|Reactome:R-BTA-390696|Reactome:R-BTA-391906|Reactome:R-BTA-391908|Reactome:R-BTA-392023…
Orenil	ef33bbd41a833075c53c6a26befe0f2c	392	Gene3D	G3DSA:1.20.1070.10	-	16	391	2.0E-74	T	27-01-2025	-	-	-	-
Orenil	ef33bbd41a833075c53c6a26befe0f2c	392	TMHMM	TMhelix	Region of a membrane-bound protein predicted to be embedded in the membrane.	279	301	-	T	27-01-2025	-	-	-	-
Orenil	ef33bbd41a833075c53c6a26befe0f2c	392	TMHMM	TMhelix	Region of a membrane-bound protein predicted to be embedded in the membrane.	90	107	-	T	27-01-2025	-	-	-	-
Orenil	ef33bbd41a833075c53c6a26befe0f2c	392	TMHMM	TMhelix	Region of a membrane-bound protein predicted to be embedded in the membrane.	311	333	-	T	27-01-2025	-	-	-	-
Orenil	ef33bbd41a833075c53c6a26befe0f2c	392	Phobius	TRANSMEMBRANE	Region of a membrane-bound protein predicted to be embedded in the membrane.	47	68	-	T	27-01-2025	-	-	-	-
Orenil	ef33bbd41a833075c53c6a26befe0f2c	392	Phobius	NON_CYTOPLASMIC_DOMAIN	Region of a membrane-bound protein predicted to be outside the membrane, in the extracellular region.	299	309	-	T	27-01-2025	-	-	-	-
Orenil	ef33bbd41a833075c53c6a26befe0f2c	392	TMHMM	TMhelix	Region of a membrane-bound protein predicted to be embedded in the membrane.	122	139	-	T	27-01-2025	-	-	-	-
Orenil	ef33bbd41a833075c53c6a26befe0f2c	392	TMHMM	TMhelix	Region of a membrane-bound protein predicted to be embedded in the membrane.	210	232	-	T	27-01-2025	-	-	-	-
Orenil	ef33bbd41a833075c53c6a26befe0f2c	392	TMHMM	TMhelix	Region of a membrane-bound protein predicted to be embedded in the membrane.	159	181	-	T	27-01-2025	-	-	-	-
Orenil	ef33bbd41a833075c53c6a26befe0f2c	392	Phobius	CYTOPLASMIC_DOMAIN	Region of a membrane-bound protein predicted to be outside the membrane, in the cytoplasm.	334	392	-	T	27-01-2025	-	-	-	-
Orenil	ef33bbd41a833075c53c6a26befe0f2c	392	Phobius	NON_CYTOPLASMIC_DOMAIN	Region of a membrane-bound protein predicted to be outside the membrane, in the extracellular region.	180	203	-	T	27-01-2025	-	-	-	-
Orenil	ef33bbd41a833075c53c6a26befe0f2c	392	ProSitePatterns	PS00237	G-protein coupled receptors family 1 signature.	129	145	-	T	27-01-2025	IPR000276	G protein-coupled receptor, rhodopsin-like	GO:0004930(InterPro)|GO:0007186(InterPro)|GO:0016020(InterPro)	Reactome:R-BTA-2187335|Reactome:R-BTA-2453902|Reactome:R-BTA-2485179|Reactome:R-BTA-2514859|Reactome:R-BTA-373076|Reactome:R-BTA-375276|Reactome:R-BTA-375281|Reactome:R-BTA-376176|Reactome:R-BTA-380095|Reactome:R-BTA-380108|Reactome:R-BTA-388479|Reactome:R-BTA-389397|Reactome:R-BTA-390648|Reactome:R-BTA-390651|Reactome:R-BTA-390696|Reactome:R-BTA-391906|Reactome:R-BTA-391908|Reactome:R-BTA-392023…
Orenil	ef33bbd41a833075c53c6a26befe0f2c	392	Phobius	NON_CYTOPLASMIC_DOMAIN	Region of a membrane-bound protein predicted to be outside the membrane, in the extracellular region.	1	46	-	T	27-01-2025	-	-	-	-
Orenil	ef33bbd41a833075c53c6a26befe0f2c	392	ProSiteProfiles	PS50262	G-protein coupled receptors family 1 profile.	60	330	36.259518	T	27-01-2025	IPR017452	GPCR, rhodopsin-like, 7TM	GO:0016020(InterPro)	MetaCyc:PWY-7856|Reactome:R-BTA-2187335|Reactome:R-BTA-2453902|Reactome:R-BTA-2485179|Reactome:R-BTA-2514859|Reactome:R-BTA-373076|Reactome:R-BTA-375276|Reactome:R-BTA-375281|Reactome:R-BTA-376176|Reactome:R-BTA-380095|Reactome:R-BTA-380108|Reactome:R-BTA-388479|Reactome:R-BTA-389397|Reactome:R-BTA-390648|Reactome:R-BTA-390651|Reactome:R-BTA-390696|Reactome:R-BTA-391906|Reactome:R-BTA-391908|Reac…
Orenil	ef33bbd41a833075c53c6a26befe0f2c	392	Phobius	TRANSMEMBRANE	Region of a membrane-bound protein predicted to be embedded in the membrane.	80	98	-	T	27-01-2025	-	-	-	-
Orenil	ef33bbd41a833075c53c6a26befe0f2c	392	Phobius	TRANSMEMBRANE	Region of a membrane-bound protein predicted to be embedded in the membrane.	159	179	-	T	27-01-2025	-	-	-	-
Orenil	ef33bbd41a833075c53c6a26befe0f2c	392	Phobius	CYTOPLASMIC_DOMAIN	Region of a membrane-bound protein predicted to be outside the membrane, in the cytoplasm.	233	276	-	T	27-01-2025	-	-	-	-
Orenil	ef33bbd41a833075c53c6a26befe0f2c	392	TMHMM	TMhelix	Region of a membrane-bound protein predicted to be embedded in the membrane.	47	69	-	T	27-01-2025	-	-	-	-
Orenil	ef33bbd41a833075c53c6a26befe0f2c	392	Phobius	TRANSMEMBRANE	Region of a membrane-bound protein predicted to be embedded in the membrane.	310	333	-	T	27-01-2025	-	-	-	-
Orenil	ef33bbd41a833075c53c6a26befe0f2c	392	MobiDBLite	mobidb-lite	consensus disorder prediction	373	392	-	T	27-01-2025	-	-	-	-
Orenil	ef33bbd41a833075c53c6a26befe0f2c	392	Phobius	CYTOPLASMIC_DOMAIN	Region of a membrane-bound protein predicted to be outside the membrane, in the cytoplasm.	140	158	-	T	27-01-2025	-	-	-	-
Orenil	ef33bbd41a833075c53c6a26befe0f2c	392	FunFam	G3DSA:1.20.1070.10:FF:000145	Oxytocin receptor	28	385	0.0	T	27-01-2025	-	-	-	-
