## Supplementary Data 2 for "Nonapeptide molecular evolution during the adaptive radiation of Tanganyika cichlids": OTRb.tr3.tsv

Asplep	362074f4360cee0f477da7603a183817	138	Phobius	CYTOPLASMIC_DOMAIN	Region of a membrane-bound protein predicted to be outside the membrane, in the cytoplasm.	69	79	-	T	27-01-2025	-	-	-	-
Asplep	362074f4360cee0f477da7603a183817	138	PRINTS	PR00237	Rhodopsin-like GPCR superfamily signature	78	99	6.8E-6	T	27-01-2025	IPR000276	G protein-coupled receptor, rhodopsin-like	GO:0004930(InterPro)|GO:0007186(InterPro)|GO:0016020(InterPro)	Reactome:R-BTA-2187335|Reactome:R-BTA-2453902|Reactome:R-BTA-2485179|Reactome:R-BTA-2514859|Reactome:R-BTA-373076|Reactome:R-BTA-375276|Reactome:R-BTA-375281|Reactome:R-BTA-376176|Reactome:R-BTA-380095|Reactome:R-BTA-380108|Reactome:R-BTA-388479|Reactome:R-BTA-389397|Reactome:R-BTA-390648|Reactome:R-BTA-390651|Reactome:R-BTA-390696|Reactome:R-BTA-391906|Reactome:R-BTA-391908|Reactome:R-BTA-392023…
Asplep	362074f4360cee0f477da7603a183817	138	PRINTS	PR00237	Rhodopsin-like GPCR superfamily signature	45	69	6.8E-6	T	27-01-2025	IPR000276	G protein-coupled receptor, rhodopsin-like	GO:0004930(InterPro)|GO:0007186(InterPro)|GO:0016020(InterPro)	Reactome:R-BTA-2187335|Reactome:R-BTA-2453902|Reactome:R-BTA-2485179|Reactome:R-BTA-2514859|Reactome:R-BTA-373076|Reactome:R-BTA-375276|Reactome:R-BTA-375281|Reactome:R-BTA-376176|Reactome:R-BTA-380095|Reactome:R-BTA-380108|Reactome:R-BTA-388479|Reactome:R-BTA-389397|Reactome:R-BTA-390648|Reactome:R-BTA-390651|Reactome:R-BTA-390696|Reactome:R-BTA-391906|Reactome:R-BTA-391908|Reactome:R-BTA-392023…
Asplep	362074f4360cee0f477da7603a183817	138	Phobius	TRANSMEMBRANE	Region of a membrane-bound protein predicted to be embedded in the membrane.	47	68	-	T	27-01-2025	-	-	-	-
Asplep	362074f4360cee0f477da7603a183817	138	PRINTS	PR00896	Vasopressin receptor signature	38	50	2.5E-16	T	27-01-2025	IPR001817	Vasopressin receptor	GO:0005000(InterPro)|GO:0007186(InterPro)|GO:0016020(InterPro)	Reactome:R-BTA-388479|Reactome:R-BTA-416476|Reactome:R-BTA-418555|Reactome:R-BTA-432040|Reactome:R-BTA-8856825|Reactome:R-BTA-8856828|Reactome:R-HSA-375276|Reactome:R-HSA-388479|Reactome:R-HSA-416476|Reactome:R-HSA-418555|Reactome:R-HSA-432040|Reactome:R-HSA-5619099|Reactome:R-HSA-8856825|Reactome:R-HSA-8856828|Reactome:R-HSA-9036092|Reactome:R-MMU-375276|Reactome:R-MMU-388479|Reactome:R-MMU-4164…
Asplep	362074f4360cee0f477da7603a183817	138	PRINTS	PR00896	Vasopressin receptor signature	74	85	2.5E-16	T	27-01-2025	IPR001817	Vasopressin receptor	GO:0005000(InterPro)|GO:0007186(InterPro)|GO:0016020(InterPro)	Reactome:R-BTA-388479|Reactome:R-BTA-416476|Reactome:R-BTA-418555|Reactome:R-BTA-432040|Reactome:R-BTA-8856825|Reactome:R-BTA-8856828|Reactome:R-HSA-375276|Reactome:R-HSA-388479|Reactome:R-HSA-416476|Reactome:R-HSA-418555|Reactome:R-HSA-432040|Reactome:R-HSA-5619099|Reactome:R-HSA-8856825|Reactome:R-HSA-8856828|Reactome:R-HSA-9036092|Reactome:R-MMU-375276|Reactome:R-MMU-388479|Reactome:R-MMU-4164…
Asplep	362074f4360cee0f477da7603a183817	138	PRINTS	PR00896	Vasopressin receptor signature	99	113	2.5E-16	T	27-01-2025	IPR001817	Vasopressin receptor	GO:0005000(InterPro)|GO:0007186(InterPro)|GO:0016020(InterPro)	Reactome:R-BTA-388479|Reactome:R-BTA-416476|Reactome:R-BTA-418555|Reactome:R-BTA-432040|Reactome:R-BTA-8856825|Reactome:R-BTA-8856828|Reactome:R-HSA-375276|Reactome:R-HSA-388479|Reactome:R-HSA-416476|Reactome:R-HSA-418555|Reactome:R-HSA-432040|Reactome:R-HSA-5619099|Reactome:R-HSA-8856825|Reactome:R-HSA-8856828|Reactome:R-HSA-9036092|Reactome:R-MMU-375276|Reactome:R-MMU-388479|Reactome:R-MMU-4164…
Asplep	362074f4360cee0f477da7603a183817	138	SUPERFAMILY	SSF81321	Family A G protein-coupled receptor-like	18	118	5.13E-17	T	27-01-2025	-	-	-	-
Asplep	362074f4360cee0f477da7603a183817	138	Pfam	PF00001	7 transmembrane receptor (rhodopsin family)	60	118	8.0E-5	T	27-01-2025	IPR000276	G protein-coupled receptor, rhodopsin-like	GO:0004930(InterPro)|GO:0007186(InterPro)|GO:0016020(InterPro)	Reactome:R-BTA-2187335|Reactome:R-BTA-2453902|Reactome:R-BTA-2485179|Reactome:R-BTA-2514859|Reactome:R-BTA-373076|Reactome:R-BTA-375276|Reactome:R-BTA-375281|Reactome:R-BTA-376176|Reactome:R-BTA-380095|Reactome:R-BTA-380108|Reactome:R-BTA-388479|Reactome:R-BTA-389397|Reactome:R-BTA-390648|Reactome:R-BTA-390651|Reactome:R-BTA-390696|Reactome:R-BTA-391906|Reactome:R-BTA-391908|Reactome:R-BTA-392023…
Asplep	362074f4360cee0f477da7603a183817	138	Gene3D	G3DSA:1.20.1070.10	-	14	122	9.7E-17	T	27-01-2025	-	-	-	-
Asplep	362074f4360cee0f477da7603a183817	138	Phobius	NON_CYTOPLASMIC_DOMAIN	Region of a membrane-bound protein predicted to be outside the membrane, in the extracellular region.	1	46	-	T	27-01-2025	-	-	-	-
Asplep	362074f4360cee0f477da7603a183817	138	TMHMM	TMhelix	Region of a membrane-bound protein predicted to be embedded in the membrane.	48	70	-	T	27-01-2025	-	-	-	-
Asplep	362074f4360cee0f477da7603a183817	138	Phobius	TRANSMEMBRANE	Region of a membrane-bound protein predicted to be embedded in the membrane.	80	103	-	T	27-01-2025	-	-	-	-
Asplep	362074f4360cee0f477da7603a183817	138	TMHMM	TMhelix	Region of a membrane-bound protein predicted to be embedded in the membrane.	85	107	-	T	27-01-2025	-	-	-	-
Asplep	362074f4360cee0f477da7603a183817	138	Phobius	NON_CYTOPLASMIC_DOMAIN	Region of a membrane-bound protein predicted to be outside the membrane, in the extracellular region.	104	138	-	T	27-01-2025	-	-	-	-
Asplep	362074f4360cee0f477da7603a183817	138	PRINTS	PR00665	Oxytocin receptor signature	69	83	8.8E-5	T	27-01-2025	IPR002062	Oxytocin receptor	GO:0004990(InterPro)|GO:0007186(InterPro)|GO:0016020(InterPro)	Reactome:R-BTA-388479|Reactome:R-BTA-416476|Reactome:R-HSA-388479|Reactome:R-HSA-416476|Reactome:R-MMU-388479|Reactome:R-MMU-416476|Reactome:R-RNO-388479|Reactome:R-RNO-416476
Asplep	362074f4360cee0f477da7603a183817	138	PRINTS	PR00665	Oxytocin receptor signature	28	42	8.8E-5	T	27-01-2025	IPR002062	Oxytocin receptor	GO:0004990(InterPro)|GO:0007186(InterPro)|GO:0016020(InterPro)	Reactome:R-BTA-388479|Reactome:R-BTA-416476|Reactome:R-HSA-388479|Reactome:R-HSA-416476|Reactome:R-MMU-388479|Reactome:R-MMU-416476|Reactome:R-RNO-388479|Reactome:R-RNO-416476
Asplep	362074f4360cee0f477da7603a183817	138	ProSiteProfiles	PS50262	G-protein coupled receptors family 1 profile.	60	138	8.756491	T	27-01-2025	IPR017452	GPCR, rhodopsin-like, 7TM	GO:0016020(InterPro)	MetaCyc:PWY-7856|Reactome:R-BTA-2187335|Reactome:R-BTA-2453902|Reactome:R-BTA-2485179|Reactome:R-BTA-2514859|Reactome:R-BTA-373076|Reactome:R-BTA-375276|Reactome:R-BTA-375281|Reactome:R-BTA-376176|Reactome:R-BTA-380095|Reactome:R-BTA-380108|Reactome:R-BTA-388479|Reactome:R-BTA-389397|Reactome:R-BTA-390648|Reactome:R-BTA-390651|Reactome:R-BTA-390696|Reactome:R-BTA-391906|Reactome:R-BTA-391908|Reac…
Asplep	362074f4360cee0f477da7603a183817	138	PANTHER	PTHR24241	NEUROPEPTIDE RECEPTOR-RELATED G-PROTEIN COUPLED RECEPTOR	37	118	1.6E-16	T	27-01-2025	-	-	GO:0001992(PANTHER)|GO:0004930(PANTHER)|GO:0004990(PANTHER)|GO:0005000(PANTHER)|GO:0005886(PANTHER)|GO:0007186(PANTHER)|GO:0007565(PANTHER)|GO:0032870(PANTHER)|GO:0042277(PANTHER)|GO:0045907(PANTHER)|GO:0060137(PANTHER)	-
