## Supplementary Data 2 for "Nonapeptide molecular evolution during the adaptive radiation of Tanganyika cichlids": VTR1Aa.tr1.tsv

Psephi	966575a830d353c1793d70918759f640	412	CDD	cd15385	7tmA_V1aR	53	354	0.0	T	27-01-2025	-	-	-	-
Psephi	966575a830d353c1793d70918759f640	412	Phobius	CYTOPLASMIC_DOMAIN	Region of a membrane-bound protein predicted to be outside the membrane, in the cytoplasm.	246	288	-	T	27-01-2025	-	-	-	-
Psephi	966575a830d353c1793d70918759f640	412	TMHMM	TMhelix	Region of a membrane-bound protein predicted to be embedded in the membrane.	94	116	-	T	27-01-2025	-	-	-	-
Psephi	966575a830d353c1793d70918759f640	412	Pfam	PF08983	Vasopressin V1 receptor, C-terminal	367	408	7.8E-12	T	27-01-2025	IPR015076	Vasopressin V1 receptor, C-terminal	-	Reactome:R-HSA-388479|Reactome:R-HSA-416476|Reactome:R-HSA-5619099|Reactome:R-MMU-388479|Reactome:R-MMU-416476|Reactome:R-RNO-388479|Reactome:R-RNO-416476
Psephi	966575a830d353c1793d70918759f640	412	Phobius	NON_CYTOPLASMIC_DOMAIN	Region of a membrane-bound protein predicted to be outside the membrane, in the extracellular region.	191	216	-	T	27-01-2025	-	-	-	-
Psephi	966575a830d353c1793d70918759f640	412	PANTHER	PTHR24241	NEUROPEPTIDE RECEPTOR-RELATED G-PROTEIN COUPLED RECEPTOR	47	364	1.1E-78	T	27-01-2025	-	-	GO:0001992(PANTHER)|GO:0004930(PANTHER)|GO:0005000(PANTHER)|GO:0005886(PANTHER)|GO:0007186(PANTHER)|GO:0032870(PANTHER)|GO:0042277(PANTHER)|GO:0045907(PANTHER)	-
Psephi	966575a830d353c1793d70918759f640	412	PRINTS	PR00237	Rhodopsin-like GPCR superfamily signature	54	78	3.3E-35	T	27-01-2025	IPR000276	G protein-coupled receptor, rhodopsin-like	GO:0004930(InterPro)|GO:0007186(InterPro)|GO:0016020(InterPro)	Reactome:R-BTA-2187335|Reactome:R-BTA-2453902|Reactome:R-BTA-2485179|Reactome:R-BTA-2514859|Reactome:R-BTA-373076|Reactome:R-BTA-375276|Reactome:R-BTA-375281|Reactome:R-BTA-376176|Reactome:R-BTA-380095|Reactome:R-BTA-380108|Reactome:R-BTA-388479|Reactome:R-BTA-389397|Reactome:R-BTA-390648|Reactome:R-BTA-390651|Reactome:R-BTA-390696|Reactome:R-BTA-391906|Reactome:R-BTA-391908|Reactome:R-BTA-392023…
Psephi	966575a830d353c1793d70918759f640	412	PRINTS	PR00237	Rhodopsin-like GPCR superfamily signature	87	108	3.3E-35	T	27-01-2025	IPR000276	G protein-coupled receptor, rhodopsin-like	GO:0004930(InterPro)|GO:0007186(InterPro)|GO:0016020(InterPro)	Reactome:R-BTA-2187335|Reactome:R-BTA-2453902|Reactome:R-BTA-2485179|Reactome:R-BTA-2514859|Reactome:R-BTA-373076|Reactome:R-BTA-375276|Reactome:R-BTA-375281|Reactome:R-BTA-376176|Reactome:R-BTA-380095|Reactome:R-BTA-380108|Reactome:R-BTA-388479|Reactome:R-BTA-389397|Reactome:R-BTA-390648|Reactome:R-BTA-390651|Reactome:R-BTA-390696|Reactome:R-BTA-391906|Reactome:R-BTA-391908|Reactome:R-BTA-392023…
Psephi	966575a830d353c1793d70918759f640	412	PRINTS	PR00237	Rhodopsin-like GPCR superfamily signature	167	188	3.3E-35	T	27-01-2025	IPR000276	G protein-coupled receptor, rhodopsin-like	GO:0004930(InterPro)|GO:0007186(InterPro)|GO:0016020(InterPro)	Reactome:R-BTA-2187335|Reactome:R-BTA-2453902|Reactome:R-BTA-2485179|Reactome:R-BTA-2514859|Reactome:R-BTA-373076|Reactome:R-BTA-375276|Reactome:R-BTA-375281|Reactome:R-BTA-376176|Reactome:R-BTA-380095|Reactome:R-BTA-380108|Reactome:R-BTA-388479|Reactome:R-BTA-389397|Reactome:R-BTA-390648|Reactome:R-BTA-390651|Reactome:R-BTA-390696|Reactome:R-BTA-391906|Reactome:R-BTA-391908|Reactome:R-BTA-392023…
Psephi	966575a830d353c1793d70918759f640	412	PRINTS	PR00237	Rhodopsin-like GPCR superfamily signature	132	154	3.3E-35	T	27-01-2025	IPR000276	G protein-coupled receptor, rhodopsin-like	GO:0004930(InterPro)|GO:0007186(InterPro)|GO:0016020(InterPro)	Reactome:R-BTA-2187335|Reactome:R-BTA-2453902|Reactome:R-BTA-2485179|Reactome:R-BTA-2514859|Reactome:R-BTA-373076|Reactome:R-BTA-375276|Reactome:R-BTA-375281|Reactome:R-BTA-376176|Reactome:R-BTA-380095|Reactome:R-BTA-380108|Reactome:R-BTA-388479|Reactome:R-BTA-389397|Reactome:R-BTA-390648|Reactome:R-BTA-390651|Reactome:R-BTA-390696|Reactome:R-BTA-391906|Reactome:R-BTA-391908|Reactome:R-BTA-392023…
Psephi	966575a830d353c1793d70918759f640	412	PRINTS	PR00237	Rhodopsin-like GPCR superfamily signature	325	351	3.3E-35	T	27-01-2025	IPR000276	G protein-coupled receptor, rhodopsin-like	GO:0004930(InterPro)|GO:0007186(InterPro)|GO:0016020(InterPro)	Reactome:R-BTA-2187335|Reactome:R-BTA-2453902|Reactome:R-BTA-2485179|Reactome:R-BTA-2514859|Reactome:R-BTA-373076|Reactome:R-BTA-375276|Reactome:R-BTA-375281|Reactome:R-BTA-376176|Reactome:R-BTA-380095|Reactome:R-BTA-380108|Reactome:R-BTA-388479|Reactome:R-BTA-389397|Reactome:R-BTA-390648|Reactome:R-BTA-390651|Reactome:R-BTA-390696|Reactome:R-BTA-391906|Reactome:R-BTA-391908|Reactome:R-BTA-392023…
Psephi	966575a830d353c1793d70918759f640	412	PRINTS	PR00237	Rhodopsin-like GPCR superfamily signature	218	241	3.3E-35	T	27-01-2025	IPR000276	G protein-coupled receptor, rhodopsin-like	GO:0004930(InterPro)|GO:0007186(InterPro)|GO:0016020(InterPro)	Reactome:R-BTA-2187335|Reactome:R-BTA-2453902|Reactome:R-BTA-2485179|Reactome:R-BTA-2514859|Reactome:R-BTA-373076|Reactome:R-BTA-375276|Reactome:R-BTA-375281|Reactome:R-BTA-376176|Reactome:R-BTA-380095|Reactome:R-BTA-380108|Reactome:R-BTA-388479|Reactome:R-BTA-389397|Reactome:R-BTA-390648|Reactome:R-BTA-390651|Reactome:R-BTA-390696|Reactome:R-BTA-391906|Reactome:R-BTA-391908|Reactome:R-BTA-392023…
Psephi	966575a830d353c1793d70918759f640	412	PRINTS	PR00237	Rhodopsin-like GPCR superfamily signature	284	308	3.3E-35	T	27-01-2025	IPR000276	G protein-coupled receptor, rhodopsin-like	GO:0004930(InterPro)|GO:0007186(InterPro)|GO:0016020(InterPro)	Reactome:R-BTA-2187335|Reactome:R-BTA-2453902|Reactome:R-BTA-2485179|Reactome:R-BTA-2514859|Reactome:R-BTA-373076|Reactome:R-BTA-375276|Reactome:R-BTA-375281|Reactome:R-BTA-376176|Reactome:R-BTA-380095|Reactome:R-BTA-380108|Reactome:R-BTA-388479|Reactome:R-BTA-389397|Reactome:R-BTA-390648|Reactome:R-BTA-390651|Reactome:R-BTA-390696|Reactome:R-BTA-391906|Reactome:R-BTA-391908|Reactome:R-BTA-392023…
Psephi	966575a830d353c1793d70918759f640	412	ProSiteProfiles	PS50262	G-protein coupled receptors family 1 profile.	69	343	40.612659	T	27-01-2025	IPR017452	GPCR, rhodopsin-like, 7TM	GO:0016020(InterPro)	MetaCyc:PWY-7856|Reactome:R-BTA-2187335|Reactome:R-BTA-2453902|Reactome:R-BTA-2485179|Reactome:R-BTA-2514859|Reactome:R-BTA-373076|Reactome:R-BTA-375276|Reactome:R-BTA-375281|Reactome:R-BTA-376176|Reactome:R-BTA-380095|Reactome:R-BTA-380108|Reactome:R-BTA-388479|Reactome:R-BTA-389397|Reactome:R-BTA-390648|Reactome:R-BTA-390651|Reactome:R-BTA-390696|Reactome:R-BTA-391906|Reactome:R-BTA-391908|Reac…
Psephi	966575a830d353c1793d70918759f640	412	MobiDBLite	mobidb-lite	consensus disorder prediction	387	412	-	T	27-01-2025	-	-	-	-
Psephi	966575a830d353c1793d70918759f640	412	TMHMM	TMhelix	Region of a membrane-bound protein predicted to be embedded in the membrane.	131	148	-	T	27-01-2025	-	-	-	-
Psephi	966575a830d353c1793d70918759f640	412	PRINTS	PR00896	Vasopressin receptor signature	203	217	8.9E-49	T	27-01-2025	IPR001817	Vasopressin receptor	GO:0005000(InterPro)|GO:0007186(InterPro)|GO:0016020(InterPro)	Reactome:R-BTA-388479|Reactome:R-BTA-416476|Reactome:R-BTA-418555|Reactome:R-BTA-432040|Reactome:R-BTA-8856825|Reactome:R-BTA-8856828|Reactome:R-HSA-375276|Reactome:R-HSA-388479|Reactome:R-HSA-416476|Reactome:R-HSA-418555|Reactome:R-HSA-432040|Reactome:R-HSA-5619099|Reactome:R-HSA-8856825|Reactome:R-HSA-8856828|Reactome:R-HSA-9036092|Reactome:R-MMU-375276|Reactome:R-MMU-388479|Reactome:R-MMU-4164…
Psephi	966575a830d353c1793d70918759f640	412	PRINTS	PR00896	Vasopressin receptor signature	83	94	8.9E-49	T	27-01-2025	IPR001817	Vasopressin receptor	GO:0005000(InterPro)|GO:0007186(InterPro)|GO:0016020(InterPro)	Reactome:R-BTA-388479|Reactome:R-BTA-416476|Reactome:R-BTA-418555|Reactome:R-BTA-432040|Reactome:R-BTA-8856825|Reactome:R-BTA-8856828|Reactome:R-HSA-375276|Reactome:R-HSA-388479|Reactome:R-HSA-416476|Reactome:R-HSA-418555|Reactome:R-HSA-432040|Reactome:R-HSA-5619099|Reactome:R-HSA-8856825|Reactome:R-HSA-8856828|Reactome:R-HSA-9036092|Reactome:R-MMU-375276|Reactome:R-MMU-388479|Reactome:R-MMU-4164…
Psephi	966575a830d353c1793d70918759f640	412	PRINTS	PR00896	Vasopressin receptor signature	236	248	8.9E-49	T	27-01-2025	IPR001817	Vasopressin receptor	GO:0005000(InterPro)|GO:0007186(InterPro)|GO:0016020(InterPro)	Reactome:R-BTA-388479|Reactome:R-BTA-416476|Reactome:R-BTA-418555|Reactome:R-BTA-432040|Reactome:R-BTA-8856825|Reactome:R-BTA-8856828|Reactome:R-HSA-375276|Reactome:R-HSA-388479|Reactome:R-HSA-416476|Reactome:R-HSA-418555|Reactome:R-HSA-432040|Reactome:R-HSA-5619099|Reactome:R-HSA-8856825|Reactome:R-HSA-8856828|Reactome:R-HSA-9036092|Reactome:R-MMU-375276|Reactome:R-MMU-388479|Reactome:R-MMU-4164…
Psephi	966575a830d353c1793d70918759f640	412	PRINTS	PR00896	Vasopressin receptor signature	277	291	8.9E-49	T	27-01-2025	IPR001817	Vasopressin receptor	GO:0005000(InterPro)|GO:0007186(InterPro)|GO:0016020(InterPro)	Reactome:R-BTA-388479|Reactome:R-BTA-416476|Reactome:R-BTA-418555|Reactome:R-BTA-432040|Reactome:R-BTA-8856825|Reactome:R-BTA-8856828|Reactome:R-HSA-375276|Reactome:R-HSA-388479|Reactome:R-HSA-416476|Reactome:R-HSA-418555|Reactome:R-HSA-432040|Reactome:R-HSA-5619099|Reactome:R-HSA-8856825|Reactome:R-HSA-8856828|Reactome:R-HSA-9036092|Reactome:R-MMU-375276|Reactome:R-MMU-388479|Reactome:R-MMU-4164…
Psephi	966575a830d353c1793d70918759f640	412	PRINTS	PR00896	Vasopressin receptor signature	305	312	8.9E-49	T	27-01-2025	IPR001817	Vasopressin receptor	GO:0005000(InterPro)|GO:0007186(InterPro)|GO:0016020(InterPro)	Reactome:R-BTA-388479|Reactome:R-BTA-416476|Reactome:R-BTA-418555|Reactome:R-BTA-432040|Reactome:R-BTA-8856825|Reactome:R-BTA-8856828|Reactome:R-HSA-375276|Reactome:R-HSA-388479|Reactome:R-HSA-416476|Reactome:R-HSA-418555|Reactome:R-HSA-432040|Reactome:R-HSA-5619099|Reactome:R-HSA-8856825|Reactome:R-HSA-8856828|Reactome:R-HSA-9036092|Reactome:R-MMU-375276|Reactome:R-MMU-388479|Reactome:R-MMU-4164…
Psephi	966575a830d353c1793d70918759f640	412	PRINTS	PR00896	Vasopressin receptor signature	330	338	8.9E-49	T	27-01-2025	IPR001817	Vasopressin receptor	GO:0005000(InterPro)|GO:0007186(InterPro)|GO:0016020(InterPro)	Reactome:R-BTA-388479|Reactome:R-BTA-416476|Reactome:R-BTA-418555|Reactome:R-BTA-432040|Reactome:R-BTA-8856825|Reactome:R-BTA-8856828|Reactome:R-HSA-375276|Reactome:R-HSA-388479|Reactome:R-HSA-416476|Reactome:R-HSA-418555|Reactome:R-HSA-432040|Reactome:R-HSA-5619099|Reactome:R-HSA-8856825|Reactome:R-HSA-8856828|Reactome:R-HSA-9036092|Reactome:R-MMU-375276|Reactome:R-MMU-388479|Reactome:R-MMU-4164…
Psephi	966575a830d353c1793d70918759f640	412	PRINTS	PR00896	Vasopressin receptor signature	47	59	8.9E-49	T	27-01-2025	IPR001817	Vasopressin receptor	GO:0005000(InterPro)|GO:0007186(InterPro)|GO:0016020(InterPro)	Reactome:R-BTA-388479|Reactome:R-BTA-416476|Reactome:R-BTA-418555|Reactome:R-BTA-432040|Reactome:R-BTA-8856825|Reactome:R-BTA-8856828|Reactome:R-HSA-375276|Reactome:R-HSA-388479|Reactome:R-HSA-416476|Reactome:R-HSA-418555|Reactome:R-HSA-432040|Reactome:R-HSA-5619099|Reactome:R-HSA-8856825|Reactome:R-HSA-8856828|Reactome:R-HSA-9036092|Reactome:R-MMU-375276|Reactome:R-MMU-388479|Reactome:R-MMU-4164…
Psephi	966575a830d353c1793d70918759f640	412	PRINTS	PR00896	Vasopressin receptor signature	108	122	8.9E-49	T	27-01-2025	IPR001817	Vasopressin receptor	GO:0005000(InterPro)|GO:0007186(InterPro)|GO:0016020(InterPro)	Reactome:R-BTA-388479|Reactome:R-BTA-416476|Reactome:R-BTA-418555|Reactome:R-BTA-432040|Reactome:R-BTA-8856825|Reactome:R-BTA-8856828|Reactome:R-HSA-375276|Reactome:R-HSA-388479|Reactome:R-HSA-416476|Reactome:R-HSA-418555|Reactome:R-HSA-432040|Reactome:R-HSA-5619099|Reactome:R-HSA-8856825|Reactome:R-HSA-8856828|Reactome:R-HSA-9036092|Reactome:R-MMU-375276|Reactome:R-MMU-388479|Reactome:R-MMU-4164…
Psephi	966575a830d353c1793d70918759f640	412	Gene3D	G3DSA:1.20.1070.10	-	27	392	4.1E-78	T	27-01-2025	-	-	-	-
Psephi	966575a830d353c1793d70918759f640	412	TMHMM	TMhelix	Region of a membrane-bound protein predicted to be embedded in the membrane.	51	73	-	T	27-01-2025	-	-	-	-
Psephi	966575a830d353c1793d70918759f640	412	Phobius	CYTOPLASMIC_DOMAIN	Region of a membrane-bound protein predicted to be outside the membrane, in the cytoplasm.	149	168	-	T	27-01-2025	-	-	-	-
Psephi	966575a830d353c1793d70918759f640	412	Pfam	PF00001	7 transmembrane receptor (rhodopsin family)	69	343	1.0E-48	T	27-01-2025	IPR000276	G protein-coupled receptor, rhodopsin-like	GO:0004930(InterPro)|GO:0007186(InterPro)|GO:0016020(InterPro)	Reactome:R-BTA-2187335|Reactome:R-BTA-2453902|Reactome:R-BTA-2485179|Reactome:R-BTA-2514859|Reactome:R-BTA-373076|Reactome:R-BTA-375276|Reactome:R-BTA-375281|Reactome:R-BTA-376176|Reactome:R-BTA-380095|Reactome:R-BTA-380108|Reactome:R-BTA-388479|Reactome:R-BTA-389397|Reactome:R-BTA-390648|Reactome:R-BTA-390651|Reactome:R-BTA-390696|Reactome:R-BTA-391906|Reactome:R-BTA-391908|Reactome:R-BTA-392023…
Psephi	966575a830d353c1793d70918759f640	412	Phobius	TRANSMEMBRANE	Region of a membrane-bound protein predicted to be embedded in the membrane.	56	77	-	T	27-01-2025	-	-	-	-
Psephi	966575a830d353c1793d70918759f640	412	Phobius	TRANSMEMBRANE	Region of a membrane-bound protein predicted to be embedded in the membrane.	127	148	-	T	27-01-2025	-	-	-	-
Psephi	966575a830d353c1793d70918759f640	412	Phobius	NON_CYTOPLASMIC_DOMAIN	Region of a membrane-bound protein predicted to be outside the membrane, in the extracellular region.	1	55	-	T	27-01-2025	-	-	-	-
Psephi	966575a830d353c1793d70918759f640	412	Phobius	TRANSMEMBRANE	Region of a membrane-bound protein predicted to be embedded in the membrane.	323	346	-	T	27-01-2025	-	-	-	-
Psephi	966575a830d353c1793d70918759f640	412	TMHMM	TMhelix	Region of a membrane-bound protein predicted to be embedded in the membrane.	218	240	-	T	27-01-2025	-	-	-	-
Psephi	966575a830d353c1793d70918759f640	412	Phobius	CYTOPLASMIC_DOMAIN	Region of a membrane-bound protein predicted to be outside the membrane, in the cytoplasm.	78	88	-	T	27-01-2025	-	-	-	-
Psephi	966575a830d353c1793d70918759f640	412	Phobius	TRANSMEMBRANE	Region of a membrane-bound protein predicted to be embedded in the membrane.	89	107	-	T	27-01-2025	-	-	-	-
Psephi	966575a830d353c1793d70918759f640	412	Phobius	NON_CYTOPLASMIC_DOMAIN	Region of a membrane-bound protein predicted to be outside the membrane, in the extracellular region.	108	126	-	T	27-01-2025	-	-	-	-
Psephi	966575a830d353c1793d70918759f640	412	Phobius	TRANSMEMBRANE	Region of a membrane-bound protein predicted to be embedded in the membrane.	217	245	-	T	27-01-2025	-	-	-	-
Psephi	966575a830d353c1793d70918759f640	412	PRINTS	PR00752	Vasopressin V1A receptor signature	350	360	1.2E-16	T	27-01-2025	IPR001224	Vasopressin V1A receptor	GO:0005000(InterPro)|GO:0007186(InterPro)|GO:0016020(InterPro)	Reactome:R-HSA-388479|Reactome:R-HSA-416476|Reactome:R-HSA-5619099|Reactome:R-MMU-388479|Reactome:R-MMU-416476|Reactome:R-RNO-388479|Reactome:R-RNO-416476
Psephi	966575a830d353c1793d70918759f640	412	PRINTS	PR00752	Vasopressin V1A receptor signature	156	173	1.2E-16	T	27-01-2025	IPR001224	Vasopressin V1A receptor	GO:0005000(InterPro)|GO:0007186(InterPro)|GO:0016020(InterPro)	Reactome:R-HSA-388479|Reactome:R-HSA-416476|Reactome:R-HSA-5619099|Reactome:R-MMU-388479|Reactome:R-MMU-416476|Reactome:R-RNO-388479|Reactome:R-RNO-416476
Psephi	966575a830d353c1793d70918759f640	412	PRINTS	PR00752	Vasopressin V1A receptor signature	77	92	1.2E-16	T	27-01-2025	IPR001224	Vasopressin V1A receptor	GO:0005000(InterPro)|GO:0007186(InterPro)|GO:0016020(InterPro)	Reactome:R-HSA-388479|Reactome:R-HSA-416476|Reactome:R-HSA-5619099|Reactome:R-MMU-388479|Reactome:R-MMU-416476|Reactome:R-RNO-388479|Reactome:R-RNO-416476
Psephi	966575a830d353c1793d70918759f640	412	PRINTS	PR00752	Vasopressin V1A receptor signature	361	376	1.2E-16	T	27-01-2025	IPR001224	Vasopressin V1A receptor	GO:0005000(InterPro)|GO:0007186(InterPro)|GO:0016020(InterPro)	Reactome:R-HSA-388479|Reactome:R-HSA-416476|Reactome:R-HSA-5619099|Reactome:R-MMU-388479|Reactome:R-MMU-416476|Reactome:R-RNO-388479|Reactome:R-RNO-416476
Psephi	966575a830d353c1793d70918759f640	412	TMHMM	TMhelix	Region of a membrane-bound protein predicted to be embedded in the membrane.	325	347	-	T	27-01-2025	-	-	-	-
Psephi	966575a830d353c1793d70918759f640	412	TMHMM	TMhelix	Region of a membrane-bound protein predicted to be embedded in the membrane.	168	190	-	T	27-01-2025	-	-	-	-
Psephi	966575a830d353c1793d70918759f640	412	Phobius	TRANSMEMBRANE	Region of a membrane-bound protein predicted to be embedded in the membrane.	169	190	-	T	27-01-2025	-	-	-	-
Psephi	966575a830d353c1793d70918759f640	412	Phobius	NON_CYTOPLASMIC_DOMAIN	Region of a membrane-bound protein predicted to be outside the membrane, in the extracellular region.	312	322	-	T	27-01-2025	-	-	-	-
Psephi	966575a830d353c1793d70918759f640	412	SMART	SM01164	DUF1856_2	367	412	1.3E-15	T	27-01-2025	IPR015076	Vasopressin V1 receptor, C-terminal	-	Reactome:R-HSA-388479|Reactome:R-HSA-416476|Reactome:R-HSA-5619099|Reactome:R-MMU-388479|Reactome:R-MMU-416476|Reactome:R-RNO-388479|Reactome:R-RNO-416476
Psephi	966575a830d353c1793d70918759f640	412	FunFam	G3DSA:1.20.1070.10:FF:000094	Vasopressin V1a receptor	46	392	2.5E-197	T	27-01-2025	-	-	-	-
Psephi	966575a830d353c1793d70918759f640	412	SUPERFAMILY	SSF81321	Family A G protein-coupled receptor-like	34	369	3.66E-70	T	27-01-2025	-	-	-	-
Psephi	966575a830d353c1793d70918759f640	412	TMHMM	TMhelix	Region of a membrane-bound protein predicted to be embedded in the membrane.	288	310	-	T	27-01-2025	-	-	-	-
Psephi	966575a830d353c1793d70918759f640	412	ProSitePatterns	PS00237	G-protein coupled receptors family 1 signature.	138	154	-	T	27-01-2025	IPR000276	G protein-coupled receptor, rhodopsin-like	GO:0004930(InterPro)|GO:0007186(InterPro)|GO:0016020(InterPro)	Reactome:R-BTA-2187335|Reactome:R-BTA-2453902|Reactome:R-BTA-2485179|Reactome:R-BTA-2514859|Reactome:R-BTA-373076|Reactome:R-BTA-375276|Reactome:R-BTA-375281|Reactome:R-BTA-376176|Reactome:R-BTA-380095|Reactome:R-BTA-380108|Reactome:R-BTA-388479|Reactome:R-BTA-389397|Reactome:R-BTA-390648|Reactome:R-BTA-390651|Reactome:R-BTA-390696|Reactome:R-BTA-391906|Reactome:R-BTA-391908|Reactome:R-BTA-392023…
Psephi	966575a830d353c1793d70918759f640	412	Phobius	CYTOPLASMIC_DOMAIN	Region of a membrane-bound protein predicted to be outside the membrane, in the cytoplasm.	347	412	-	T	27-01-2025	-	-	-	-
Psephi	966575a830d353c1793d70918759f640	412	Phobius	TRANSMEMBRANE	Region of a membrane-bound protein predicted to be embedded in the membrane.	289	311	-	T	27-01-2025	-	-	-	-
