## Supplementary Data 2 for "Nonapeptide molecular evolution during the adaptive radiation of Tanganyika cichlids": VTR1Ab.tsv

Orenil	4c6f9feeb74d27f99909fdd45005918e	401	PANTHER	PTHR24241	NEUROPEPTIDE RECEPTOR-RELATED G-PROTEIN COUPLED RECEPTOR	37	358	3.2E-78	T	27-01-2025	-	-	GO:0001992(PANTHER)|GO:0004930(PANTHER)|GO:0005000(PANTHER)|GO:0005886(PANTHER)|GO:0007186(PANTHER)|GO:0032870(PANTHER)|GO:0042277(PANTHER)|GO:0045907(PANTHER)	-
Orenil	4c6f9feeb74d27f99909fdd45005918e	401	MobiDBLite	mobidb-lite	consensus disorder prediction	378	401	-	T	27-01-2025	-	-	-	-
Orenil	4c6f9feeb74d27f99909fdd45005918e	401	SMART	SM01164	DUF1856_2	356	391	9.5E-9	T	27-01-2025	IPR015076	Vasopressin V1 receptor, C-terminal	-	Reactome:R-HSA-388479|Reactome:R-HSA-416476|Reactome:R-HSA-5619099|Reactome:R-MMU-388479|Reactome:R-MMU-416476|Reactome:R-RNO-388479|Reactome:R-RNO-416476
Orenil	4c6f9feeb74d27f99909fdd45005918e	401	SUPERFAMILY	SSF81321	Family A G protein-coupled receptor-like	25	364	2.29E-69	T	27-01-2025	-	-	-	-
Orenil	4c6f9feeb74d27f99909fdd45005918e	401	PRINTS	PR00237	Rhodopsin-like GPCR superfamily signature	43	67	1.9E-34	T	27-01-2025	IPR000276	G protein-coupled receptor, rhodopsin-like	GO:0004930(InterPro)|GO:0007186(InterPro)|GO:0016020(InterPro)	Reactome:R-BTA-2187335|Reactome:R-BTA-2453902|Reactome:R-BTA-2485179|Reactome:R-BTA-2514859|Reactome:R-BTA-373076|Reactome:R-BTA-375276|Reactome:R-BTA-375281|Reactome:R-BTA-376176|Reactome:R-BTA-380095|Reactome:R-BTA-380108|Reactome:R-BTA-388479|Reactome:R-BTA-389397|Reactome:R-BTA-390648|Reactome:R-BTA-390651|Reactome:R-BTA-390696|Reactome:R-BTA-391906|Reactome:R-BTA-391908|Reactome:R-BTA-392023…
Orenil	4c6f9feeb74d27f99909fdd45005918e	401	PRINTS	PR00237	Rhodopsin-like GPCR superfamily signature	76	97	1.9E-34	T	27-01-2025	IPR000276	G protein-coupled receptor, rhodopsin-like	GO:0004930(InterPro)|GO:0007186(InterPro)|GO:0016020(InterPro)	Reactome:R-BTA-2187335|Reactome:R-BTA-2453902|Reactome:R-BTA-2485179|Reactome:R-BTA-2514859|Reactome:R-BTA-373076|Reactome:R-BTA-375276|Reactome:R-BTA-375281|Reactome:R-BTA-376176|Reactome:R-BTA-380095|Reactome:R-BTA-380108|Reactome:R-BTA-388479|Reactome:R-BTA-389397|Reactome:R-BTA-390648|Reactome:R-BTA-390651|Reactome:R-BTA-390696|Reactome:R-BTA-391906|Reactome:R-BTA-391908|Reactome:R-BTA-392023…
Orenil	4c6f9feeb74d27f99909fdd45005918e	401	PRINTS	PR00237	Rhodopsin-like GPCR superfamily signature	121	143	1.9E-34	T	27-01-2025	IPR000276	G protein-coupled receptor, rhodopsin-like	GO:0004930(InterPro)|GO:0007186(InterPro)|GO:0016020(InterPro)	Reactome:R-BTA-2187335|Reactome:R-BTA-2453902|Reactome:R-BTA-2485179|Reactome:R-BTA-2514859|Reactome:R-BTA-373076|Reactome:R-BTA-375276|Reactome:R-BTA-375281|Reactome:R-BTA-376176|Reactome:R-BTA-380095|Reactome:R-BTA-380108|Reactome:R-BTA-388479|Reactome:R-BTA-389397|Reactome:R-BTA-390648|Reactome:R-BTA-390651|Reactome:R-BTA-390696|Reactome:R-BTA-391906|Reactome:R-BTA-391908|Reactome:R-BTA-392023…
Orenil	4c6f9feeb74d27f99909fdd45005918e	401	PRINTS	PR00237	Rhodopsin-like GPCR superfamily signature	156	177	1.9E-34	T	27-01-2025	IPR000276	G protein-coupled receptor, rhodopsin-like	GO:0004930(InterPro)|GO:0007186(InterPro)|GO:0016020(InterPro)	Reactome:R-BTA-2187335|Reactome:R-BTA-2453902|Reactome:R-BTA-2485179|Reactome:R-BTA-2514859|Reactome:R-BTA-373076|Reactome:R-BTA-375276|Reactome:R-BTA-375281|Reactome:R-BTA-376176|Reactome:R-BTA-380095|Reactome:R-BTA-380108|Reactome:R-BTA-388479|Reactome:R-BTA-389397|Reactome:R-BTA-390648|Reactome:R-BTA-390651|Reactome:R-BTA-390696|Reactome:R-BTA-391906|Reactome:R-BTA-391908|Reactome:R-BTA-392023…
Orenil	4c6f9feeb74d27f99909fdd45005918e	401	PRINTS	PR00237	Rhodopsin-like GPCR superfamily signature	207	230	1.9E-34	T	27-01-2025	IPR000276	G protein-coupled receptor, rhodopsin-like	GO:0004930(InterPro)|GO:0007186(InterPro)|GO:0016020(InterPro)	Reactome:R-BTA-2187335|Reactome:R-BTA-2453902|Reactome:R-BTA-2485179|Reactome:R-BTA-2514859|Reactome:R-BTA-373076|Reactome:R-BTA-375276|Reactome:R-BTA-375281|Reactome:R-BTA-376176|Reactome:R-BTA-380095|Reactome:R-BTA-380108|Reactome:R-BTA-388479|Reactome:R-BTA-389397|Reactome:R-BTA-390648|Reactome:R-BTA-390651|Reactome:R-BTA-390696|Reactome:R-BTA-391906|Reactome:R-BTA-391908|Reactome:R-BTA-392023…
Orenil	4c6f9feeb74d27f99909fdd45005918e	401	PRINTS	PR00237	Rhodopsin-like GPCR superfamily signature	273	297	1.9E-34	T	27-01-2025	IPR000276	G protein-coupled receptor, rhodopsin-like	GO:0004930(InterPro)|GO:0007186(InterPro)|GO:0016020(InterPro)	Reactome:R-BTA-2187335|Reactome:R-BTA-2453902|Reactome:R-BTA-2485179|Reactome:R-BTA-2514859|Reactome:R-BTA-373076|Reactome:R-BTA-375276|Reactome:R-BTA-375281|Reactome:R-BTA-376176|Reactome:R-BTA-380095|Reactome:R-BTA-380108|Reactome:R-BTA-388479|Reactome:R-BTA-389397|Reactome:R-BTA-390648|Reactome:R-BTA-390651|Reactome:R-BTA-390696|Reactome:R-BTA-391906|Reactome:R-BTA-391908|Reactome:R-BTA-392023…
Orenil	4c6f9feeb74d27f99909fdd45005918e	401	PRINTS	PR00237	Rhodopsin-like GPCR superfamily signature	314	340	1.9E-34	T	27-01-2025	IPR000276	G protein-coupled receptor, rhodopsin-like	GO:0004930(InterPro)|GO:0007186(InterPro)|GO:0016020(InterPro)	Reactome:R-BTA-2187335|Reactome:R-BTA-2453902|Reactome:R-BTA-2485179|Reactome:R-BTA-2514859|Reactome:R-BTA-373076|Reactome:R-BTA-375276|Reactome:R-BTA-375281|Reactome:R-BTA-376176|Reactome:R-BTA-380095|Reactome:R-BTA-380108|Reactome:R-BTA-388479|Reactome:R-BTA-389397|Reactome:R-BTA-390648|Reactome:R-BTA-390651|Reactome:R-BTA-390696|Reactome:R-BTA-391906|Reactome:R-BTA-391908|Reactome:R-BTA-392023…
Orenil	4c6f9feeb74d27f99909fdd45005918e	401	SMART	SM01381	7TM_GPCR_Srsx_2	52	340	0.0033	T	27-01-2025	IPR000276	G protein-coupled receptor, rhodopsin-like	GO:0004930(InterPro)|GO:0007186(InterPro)|GO:0016020(InterPro)	Reactome:R-BTA-2187335|Reactome:R-BTA-2453902|Reactome:R-BTA-2485179|Reactome:R-BTA-2514859|Reactome:R-BTA-373076|Reactome:R-BTA-375276|Reactome:R-BTA-375281|Reactome:R-BTA-376176|Reactome:R-BTA-380095|Reactome:R-BTA-380108|Reactome:R-BTA-388479|Reactome:R-BTA-389397|Reactome:R-BTA-390648|Reactome:R-BTA-390651|Reactome:R-BTA-390696|Reactome:R-BTA-391906|Reactome:R-BTA-391908|Reactome:R-BTA-392023…
Orenil	4c6f9feeb74d27f99909fdd45005918e	401	FunFam	G3DSA:1.20.1070.10:FF:000094	Vasopressin V1a receptor	35	381	0.0	T	27-01-2025	-	-	-	-
Orenil	4c6f9feeb74d27f99909fdd45005918e	401	Phobius	CYTOPLASMIC_DOMAIN	Region of a membrane-bound protein predicted to be outside the membrane, in the cytoplasm.	138	157	-	T	27-01-2025	-	-	-	-
Orenil	4c6f9feeb74d27f99909fdd45005918e	401	Phobius	NON_CYTOPLASMIC_DOMAIN	Region of a membrane-bound protein predicted to be outside the membrane, in the extracellular region.	1	44	-	T	27-01-2025	-	-	-	-
Orenil	4c6f9feeb74d27f99909fdd45005918e	401	Phobius	CYTOPLASMIC_DOMAIN	Region of a membrane-bound protein predicted to be outside the membrane, in the cytoplasm.	235	277	-	T	27-01-2025	-	-	-	-
Orenil	4c6f9feeb74d27f99909fdd45005918e	401	Phobius	TRANSMEMBRANE	Region of a membrane-bound protein predicted to be embedded in the membrane.	45	66	-	T	27-01-2025	-	-	-	-
Orenil	4c6f9feeb74d27f99909fdd45005918e	401	Phobius	TRANSMEMBRANE	Region of a membrane-bound protein predicted to be embedded in the membrane.	78	96	-	T	27-01-2025	-	-	-	-
Orenil	4c6f9feeb74d27f99909fdd45005918e	401	Phobius	CYTOPLASMIC_DOMAIN	Region of a membrane-bound protein predicted to be outside the membrane, in the cytoplasm.	336	401	-	T	27-01-2025	-	-	-	-
Orenil	4c6f9feeb74d27f99909fdd45005918e	401	Pfam	PF08983	Vasopressin V1 receptor, C-terminal	356	394	1.3E-4	T	27-01-2025	IPR015076	Vasopressin V1 receptor, C-terminal	-	Reactome:R-HSA-388479|Reactome:R-HSA-416476|Reactome:R-HSA-5619099|Reactome:R-MMU-388479|Reactome:R-MMU-416476|Reactome:R-RNO-388479|Reactome:R-RNO-416476
Orenil	4c6f9feeb74d27f99909fdd45005918e	401	Phobius	TRANSMEMBRANE	Region of a membrane-bound protein predicted to be embedded in the membrane.	278	300	-	T	27-01-2025	-	-	-	-
Orenil	4c6f9feeb74d27f99909fdd45005918e	401	Phobius	TRANSMEMBRANE	Region of a membrane-bound protein predicted to be embedded in the membrane.	158	181	-	T	27-01-2025	-	-	-	-
Orenil	4c6f9feeb74d27f99909fdd45005918e	401	TMHMM	TMhelix	Region of a membrane-bound protein predicted to be embedded in the membrane.	45	67	-	T	27-01-2025	-	-	-	-
Orenil	4c6f9feeb74d27f99909fdd45005918e	401	Phobius	TRANSMEMBRANE	Region of a membrane-bound protein predicted to be embedded in the membrane.	206	234	-	T	27-01-2025	-	-	-	-
Orenil	4c6f9feeb74d27f99909fdd45005918e	401	Pfam	PF00001	7 transmembrane receptor (rhodopsin family)	58	332	1.5E-49	T	27-01-2025	IPR000276	G protein-coupled receptor, rhodopsin-like	GO:0004930(InterPro)|GO:0007186(InterPro)|GO:0016020(InterPro)	Reactome:R-BTA-2187335|Reactome:R-BTA-2453902|Reactome:R-BTA-2485179|Reactome:R-BTA-2514859|Reactome:R-BTA-373076|Reactome:R-BTA-375276|Reactome:R-BTA-375281|Reactome:R-BTA-376176|Reactome:R-BTA-380095|Reactome:R-BTA-380108|Reactome:R-BTA-388479|Reactome:R-BTA-389397|Reactome:R-BTA-390648|Reactome:R-BTA-390651|Reactome:R-BTA-390696|Reactome:R-BTA-391906|Reactome:R-BTA-391908|Reactome:R-BTA-392023…
Orenil	4c6f9feeb74d27f99909fdd45005918e	401	Phobius	TRANSMEMBRANE	Region of a membrane-bound protein predicted to be embedded in the membrane.	312	335	-	T	27-01-2025	-	-	-	-
Orenil	4c6f9feeb74d27f99909fdd45005918e	401	TMHMM	TMhelix	Region of a membrane-bound protein predicted to be embedded in the membrane.	314	336	-	T	27-01-2025	-	-	-	-
Orenil	4c6f9feeb74d27f99909fdd45005918e	401	ProSitePatterns	PS00237	G-protein coupled receptors family 1 signature.	127	143	-	T	27-01-2025	IPR000276	G protein-coupled receptor, rhodopsin-like	GO:0004930(InterPro)|GO:0007186(InterPro)|GO:0016020(InterPro)	Reactome:R-BTA-2187335|Reactome:R-BTA-2453902|Reactome:R-BTA-2485179|Reactome:R-BTA-2514859|Reactome:R-BTA-373076|Reactome:R-BTA-375276|Reactome:R-BTA-375281|Reactome:R-BTA-376176|Reactome:R-BTA-380095|Reactome:R-BTA-380108|Reactome:R-BTA-388479|Reactome:R-BTA-389397|Reactome:R-BTA-390648|Reactome:R-BTA-390651|Reactome:R-BTA-390696|Reactome:R-BTA-391906|Reactome:R-BTA-391908|Reactome:R-BTA-392023…
Orenil	4c6f9feeb74d27f99909fdd45005918e	401	TMHMM	TMhelix	Region of a membrane-bound protein predicted to be embedded in the membrane.	207	229	-	T	27-01-2025	-	-	-	-
Orenil	4c6f9feeb74d27f99909fdd45005918e	401	Phobius	CYTOPLASMIC_DOMAIN	Region of a membrane-bound protein predicted to be outside the membrane, in the cytoplasm.	67	77	-	T	27-01-2025	-	-	-	-
Orenil	4c6f9feeb74d27f99909fdd45005918e	401	Gene3D	G3DSA:1.20.1070.10	-	11	377	8.3E-78	T	27-01-2025	-	-	-	-
Orenil	4c6f9feeb74d27f99909fdd45005918e	401	TMHMM	TMhelix	Region of a membrane-bound protein predicted to be embedded in the membrane.	88	105	-	T	27-01-2025	-	-	-	-
Orenil	4c6f9feeb74d27f99909fdd45005918e	401	TMHMM	TMhelix	Region of a membrane-bound protein predicted to be embedded in the membrane.	277	299	-	T	27-01-2025	-	-	-	-
Orenil	4c6f9feeb74d27f99909fdd45005918e	401	PRINTS	PR00896	Vasopressin receptor signature	36	48	1.9E-48	T	27-01-2025	IPR001817	Vasopressin receptor	GO:0005000(InterPro)|GO:0007186(InterPro)|GO:0016020(InterPro)	Reactome:R-BTA-388479|Reactome:R-BTA-416476|Reactome:R-BTA-418555|Reactome:R-BTA-432040|Reactome:R-BTA-8856825|Reactome:R-BTA-8856828|Reactome:R-HSA-375276|Reactome:R-HSA-388479|Reactome:R-HSA-416476|Reactome:R-HSA-418555|Reactome:R-HSA-432040|Reactome:R-HSA-5619099|Reactome:R-HSA-8856825|Reactome:R-HSA-8856828|Reactome:R-HSA-9036092|Reactome:R-MMU-375276|Reactome:R-MMU-388479|Reactome:R-MMU-4164…
Orenil	4c6f9feeb74d27f99909fdd45005918e	401	PRINTS	PR00896	Vasopressin receptor signature	72	83	1.9E-48	T	27-01-2025	IPR001817	Vasopressin receptor	GO:0005000(InterPro)|GO:0007186(InterPro)|GO:0016020(InterPro)	Reactome:R-BTA-388479|Reactome:R-BTA-416476|Reactome:R-BTA-418555|Reactome:R-BTA-432040|Reactome:R-BTA-8856825|Reactome:R-BTA-8856828|Reactome:R-HSA-375276|Reactome:R-HSA-388479|Reactome:R-HSA-416476|Reactome:R-HSA-418555|Reactome:R-HSA-432040|Reactome:R-HSA-5619099|Reactome:R-HSA-8856825|Reactome:R-HSA-8856828|Reactome:R-HSA-9036092|Reactome:R-MMU-375276|Reactome:R-MMU-388479|Reactome:R-MMU-4164…
Orenil	4c6f9feeb74d27f99909fdd45005918e	401	PRINTS	PR00896	Vasopressin receptor signature	97	111	1.9E-48	T	27-01-2025	IPR001817	Vasopressin receptor	GO:0005000(InterPro)|GO:0007186(InterPro)|GO:0016020(InterPro)	Reactome:R-BTA-388479|Reactome:R-BTA-416476|Reactome:R-BTA-418555|Reactome:R-BTA-432040|Reactome:R-BTA-8856825|Reactome:R-BTA-8856828|Reactome:R-HSA-375276|Reactome:R-HSA-388479|Reactome:R-HSA-416476|Reactome:R-HSA-418555|Reactome:R-HSA-432040|Reactome:R-HSA-5619099|Reactome:R-HSA-8856825|Reactome:R-HSA-8856828|Reactome:R-HSA-9036092|Reactome:R-MMU-375276|Reactome:R-MMU-388479|Reactome:R-MMU-4164…
Orenil	4c6f9feeb74d27f99909fdd45005918e	401	PRINTS	PR00896	Vasopressin receptor signature	192	206	1.9E-48	T	27-01-2025	IPR001817	Vasopressin receptor	GO:0005000(InterPro)|GO:0007186(InterPro)|GO:0016020(InterPro)	Reactome:R-BTA-388479|Reactome:R-BTA-416476|Reactome:R-BTA-418555|Reactome:R-BTA-432040|Reactome:R-BTA-8856825|Reactome:R-BTA-8856828|Reactome:R-HSA-375276|Reactome:R-HSA-388479|Reactome:R-HSA-416476|Reactome:R-HSA-418555|Reactome:R-HSA-432040|Reactome:R-HSA-5619099|Reactome:R-HSA-8856825|Reactome:R-HSA-8856828|Reactome:R-HSA-9036092|Reactome:R-MMU-375276|Reactome:R-MMU-388479|Reactome:R-MMU-4164…
Orenil	4c6f9feeb74d27f99909fdd45005918e	401	PRINTS	PR00896	Vasopressin receptor signature	225	237	1.9E-48	T	27-01-2025	IPR001817	Vasopressin receptor	GO:0005000(InterPro)|GO:0007186(InterPro)|GO:0016020(InterPro)	Reactome:R-BTA-388479|Reactome:R-BTA-416476|Reactome:R-BTA-418555|Reactome:R-BTA-432040|Reactome:R-BTA-8856825|Reactome:R-BTA-8856828|Reactome:R-HSA-375276|Reactome:R-HSA-388479|Reactome:R-HSA-416476|Reactome:R-HSA-418555|Reactome:R-HSA-432040|Reactome:R-HSA-5619099|Reactome:R-HSA-8856825|Reactome:R-HSA-8856828|Reactome:R-HSA-9036092|Reactome:R-MMU-375276|Reactome:R-MMU-388479|Reactome:R-MMU-4164…
Orenil	4c6f9feeb74d27f99909fdd45005918e	401	PRINTS	PR00896	Vasopressin receptor signature	266	280	1.9E-48	T	27-01-2025	IPR001817	Vasopressin receptor	GO:0005000(InterPro)|GO:0007186(InterPro)|GO:0016020(InterPro)	Reactome:R-BTA-388479|Reactome:R-BTA-416476|Reactome:R-BTA-418555|Reactome:R-BTA-432040|Reactome:R-BTA-8856825|Reactome:R-BTA-8856828|Reactome:R-HSA-375276|Reactome:R-HSA-388479|Reactome:R-HSA-416476|Reactome:R-HSA-418555|Reactome:R-HSA-432040|Reactome:R-HSA-5619099|Reactome:R-HSA-8856825|Reactome:R-HSA-8856828|Reactome:R-HSA-9036092|Reactome:R-MMU-375276|Reactome:R-MMU-388479|Reactome:R-MMU-4164…
Orenil	4c6f9feeb74d27f99909fdd45005918e	401	PRINTS	PR00896	Vasopressin receptor signature	294	301	1.9E-48	T	27-01-2025	IPR001817	Vasopressin receptor	GO:0005000(InterPro)|GO:0007186(InterPro)|GO:0016020(InterPro)	Reactome:R-BTA-388479|Reactome:R-BTA-416476|Reactome:R-BTA-418555|Reactome:R-BTA-432040|Reactome:R-BTA-8856825|Reactome:R-BTA-8856828|Reactome:R-HSA-375276|Reactome:R-HSA-388479|Reactome:R-HSA-416476|Reactome:R-HSA-418555|Reactome:R-HSA-432040|Reactome:R-HSA-5619099|Reactome:R-HSA-8856825|Reactome:R-HSA-8856828|Reactome:R-HSA-9036092|Reactome:R-MMU-375276|Reactome:R-MMU-388479|Reactome:R-MMU-4164…
Orenil	4c6f9feeb74d27f99909fdd45005918e	401	PRINTS	PR00896	Vasopressin receptor signature	319	327	1.9E-48	T	27-01-2025	IPR001817	Vasopressin receptor	GO:0005000(InterPro)|GO:0007186(InterPro)|GO:0016020(InterPro)	Reactome:R-BTA-388479|Reactome:R-BTA-416476|Reactome:R-BTA-418555|Reactome:R-BTA-432040|Reactome:R-BTA-8856825|Reactome:R-BTA-8856828|Reactome:R-HSA-375276|Reactome:R-HSA-388479|Reactome:R-HSA-416476|Reactome:R-HSA-418555|Reactome:R-HSA-432040|Reactome:R-HSA-5619099|Reactome:R-HSA-8856825|Reactome:R-HSA-8856828|Reactome:R-HSA-9036092|Reactome:R-MMU-375276|Reactome:R-MMU-388479|Reactome:R-MMU-4164…
Orenil	4c6f9feeb74d27f99909fdd45005918e	401	Phobius	NON_CYTOPLASMIC_DOMAIN	Region of a membrane-bound protein predicted to be outside the membrane, in the extracellular region.	97	115	-	T	27-01-2025	-	-	-	-
Orenil	4c6f9feeb74d27f99909fdd45005918e	401	Phobius	NON_CYTOPLASMIC_DOMAIN	Region of a membrane-bound protein predicted to be outside the membrane, in the extracellular region.	301	311	-	T	27-01-2025	-	-	-	-
Orenil	4c6f9feeb74d27f99909fdd45005918e	401	TMHMM	TMhelix	Region of a membrane-bound protein predicted to be embedded in the membrane.	120	137	-	T	27-01-2025	-	-	-	-
Orenil	4c6f9feeb74d27f99909fdd45005918e	401	ProSiteProfiles	PS50262	G-protein coupled receptors family 1 profile.	58	332	38.967693	T	27-01-2025	IPR017452	GPCR, rhodopsin-like, 7TM	GO:0016020(InterPro)	MetaCyc:PWY-7856|Reactome:R-BTA-2187335|Reactome:R-BTA-2453902|Reactome:R-BTA-2485179|Reactome:R-BTA-2514859|Reactome:R-BTA-373076|Reactome:R-BTA-375276|Reactome:R-BTA-375281|Reactome:R-BTA-376176|Reactome:R-BTA-380095|Reactome:R-BTA-380108|Reactome:R-BTA-388479|Reactome:R-BTA-389397|Reactome:R-BTA-390648|Reactome:R-BTA-390651|Reactome:R-BTA-390696|Reactome:R-BTA-391906|Reactome:R-BTA-391908|Reac…
Orenil	4c6f9feeb74d27f99909fdd45005918e	401	Phobius	TRANSMEMBRANE	Region of a membrane-bound protein predicted to be embedded in the membrane.	116	137	-	T	27-01-2025	-	-	-	-
Orenil	4c6f9feeb74d27f99909fdd45005918e	401	TMHMM	TMhelix	Region of a membrane-bound protein predicted to be embedded in the membrane.	157	179	-	T	27-01-2025	-	-	-	-
Orenil	4c6f9feeb74d27f99909fdd45005918e	401	PRINTS	PR00752	Vasopressin V1A receptor signature	66	81	5.6E-16	T	27-01-2025	IPR001224	Vasopressin V1A receptor	GO:0005000(InterPro)|GO:0007186(InterPro)|GO:0016020(InterPro)	Reactome:R-HSA-388479|Reactome:R-HSA-416476|Reactome:R-HSA-5619099|Reactome:R-MMU-388479|Reactome:R-MMU-416476|Reactome:R-RNO-388479|Reactome:R-RNO-416476
Orenil	4c6f9feeb74d27f99909fdd45005918e	401	PRINTS	PR00752	Vasopressin V1A receptor signature	145	162	5.6E-16	T	27-01-2025	IPR001224	Vasopressin V1A receptor	GO:0005000(InterPro)|GO:0007186(InterPro)|GO:0016020(InterPro)	Reactome:R-HSA-388479|Reactome:R-HSA-416476|Reactome:R-HSA-5619099|Reactome:R-MMU-388479|Reactome:R-MMU-416476|Reactome:R-RNO-388479|Reactome:R-RNO-416476
Orenil	4c6f9feeb74d27f99909fdd45005918e	401	PRINTS	PR00752	Vasopressin V1A receptor signature	249	262	5.6E-16	T	27-01-2025	IPR001224	Vasopressin V1A receptor	GO:0005000(InterPro)|GO:0007186(InterPro)|GO:0016020(InterPro)	Reactome:R-HSA-388479|Reactome:R-HSA-416476|Reactome:R-HSA-5619099|Reactome:R-MMU-388479|Reactome:R-MMU-416476|Reactome:R-RNO-388479|Reactome:R-RNO-416476
Orenil	4c6f9feeb74d27f99909fdd45005918e	401	PRINTS	PR00752	Vasopressin V1A receptor signature	339	349	5.6E-16	T	27-01-2025	IPR001224	Vasopressin V1A receptor	GO:0005000(InterPro)|GO:0007186(InterPro)|GO:0016020(InterPro)	Reactome:R-HSA-388479|Reactome:R-HSA-416476|Reactome:R-HSA-5619099|Reactome:R-MMU-388479|Reactome:R-MMU-416476|Reactome:R-RNO-388479|Reactome:R-RNO-416476
Orenil	4c6f9feeb74d27f99909fdd45005918e	401	PRINTS	PR00752	Vasopressin V1A receptor signature	350	365	5.6E-16	T	27-01-2025	IPR001224	Vasopressin V1A receptor	GO:0005000(InterPro)|GO:0007186(InterPro)|GO:0016020(InterPro)	Reactome:R-HSA-388479|Reactome:R-HSA-416476|Reactome:R-HSA-5619099|Reactome:R-MMU-388479|Reactome:R-MMU-416476|Reactome:R-RNO-388479|Reactome:R-RNO-416476
Orenil	4c6f9feeb74d27f99909fdd45005918e	401	Phobius	NON_CYTOPLASMIC_DOMAIN	Region of a membrane-bound protein predicted to be outside the membrane, in the extracellular region.	182	205	-	T	27-01-2025	-	-	-	-
Orenil	4c6f9feeb74d27f99909fdd45005918e	401	MobiDBLite	mobidb-lite	consensus disorder prediction	392	401	-	T	27-01-2025	-	-	-	-
