## Supplementary Data 2 for "Nonapeptide molecular evolution during the adaptive radiation of Tanganyika cichlids": VTR2Aa.tsv

Altcom	bb6a3ac27105f330034532edbef5e62e	508	Phobius	CYTOPLASMIC_DOMAIN	Region of a membrane-bound protein predicted to be outside the membrane, in the cytoplasm.	468	508	-	T	27-01-2025	-	-	-	-
Altcom	bb6a3ac27105f330034532edbef5e62e	508	TMHMM	TMhelix	Region of a membrane-bound protein predicted to be embedded in the membrane.	190	212	-	T	27-01-2025	-	-	-	-
Altcom	bb6a3ac27105f330034532edbef5e62e	508	Phobius	TRANSMEMBRANE	Region of a membrane-bound protein predicted to be embedded in the membrane.	77	99	-	T	27-01-2025	-	-	-	-
Altcom	bb6a3ac27105f330034532edbef5e62e	508	TMHMM	TMhelix	Region of a membrane-bound protein predicted to be embedded in the membrane.	445	467	-	T	27-01-2025	-	-	-	-
Altcom	bb6a3ac27105f330034532edbef5e62e	508	PRINTS	PR00896	Vasopressin receptor signature	68	80	4.8E-18	T	27-01-2025	IPR001817	Vasopressin receptor	GO:0005000(InterPro)|GO:0007186(InterPro)|GO:0016020(InterPro)	Reactome:R-BTA-388479|Reactome:R-BTA-416476|Reactome:R-BTA-418555|Reactome:R-BTA-432040|Reactome:R-BTA-8856825|Reactome:R-BTA-8856828|Reactome:R-HSA-375276|Reactome:R-HSA-388479|Reactome:R-HSA-416476|Reactome:R-HSA-418555|Reactome:R-HSA-432040|Reactome:R-HSA-5619099|Reactome:R-HSA-8856825|Reactome:R-HSA-8856828|Reactome:R-HSA-9036092|Reactome:R-MMU-375276|Reactome:R-MMU-388479|Reactome:R-MMU-4164…
Altcom	bb6a3ac27105f330034532edbef5e62e	508	PRINTS	PR00896	Vasopressin receptor signature	223	237	4.8E-18	T	27-01-2025	IPR001817	Vasopressin receptor	GO:0005000(InterPro)|GO:0007186(InterPro)|GO:0016020(InterPro)	Reactome:R-BTA-388479|Reactome:R-BTA-416476|Reactome:R-BTA-418555|Reactome:R-BTA-432040|Reactome:R-BTA-8856825|Reactome:R-BTA-8856828|Reactome:R-HSA-375276|Reactome:R-HSA-388479|Reactome:R-HSA-416476|Reactome:R-HSA-418555|Reactome:R-HSA-432040|Reactome:R-HSA-5619099|Reactome:R-HSA-8856825|Reactome:R-HSA-8856828|Reactome:R-HSA-9036092|Reactome:R-MMU-375276|Reactome:R-MMU-388479|Reactome:R-MMU-4164…
Altcom	bb6a3ac27105f330034532edbef5e62e	508	PRINTS	PR00896	Vasopressin receptor signature	129	143	4.8E-18	T	27-01-2025	IPR001817	Vasopressin receptor	GO:0005000(InterPro)|GO:0007186(InterPro)|GO:0016020(InterPro)	Reactome:R-BTA-388479|Reactome:R-BTA-416476|Reactome:R-BTA-418555|Reactome:R-BTA-432040|Reactome:R-BTA-8856825|Reactome:R-BTA-8856828|Reactome:R-HSA-375276|Reactome:R-HSA-388479|Reactome:R-HSA-416476|Reactome:R-HSA-418555|Reactome:R-HSA-432040|Reactome:R-HSA-5619099|Reactome:R-HSA-8856825|Reactome:R-HSA-8856828|Reactome:R-HSA-9036092|Reactome:R-MMU-375276|Reactome:R-MMU-388479|Reactome:R-MMU-4164…
Altcom	bb6a3ac27105f330034532edbef5e62e	508	PRINTS	PR00896	Vasopressin receptor signature	104	115	4.8E-18	T	27-01-2025	IPR001817	Vasopressin receptor	GO:0005000(InterPro)|GO:0007186(InterPro)|GO:0016020(InterPro)	Reactome:R-BTA-388479|Reactome:R-BTA-416476|Reactome:R-BTA-418555|Reactome:R-BTA-432040|Reactome:R-BTA-8856825|Reactome:R-BTA-8856828|Reactome:R-HSA-375276|Reactome:R-HSA-388479|Reactome:R-HSA-416476|Reactome:R-HSA-418555|Reactome:R-HSA-432040|Reactome:R-HSA-5619099|Reactome:R-HSA-8856825|Reactome:R-HSA-8856828|Reactome:R-HSA-9036092|Reactome:R-MMU-375276|Reactome:R-MMU-388479|Reactome:R-MMU-4164…
Altcom	bb6a3ac27105f330034532edbef5e62e	508	PRINTS	PR00896	Vasopressin receptor signature	256	268	4.8E-18	T	27-01-2025	IPR001817	Vasopressin receptor	GO:0005000(InterPro)|GO:0007186(InterPro)|GO:0016020(InterPro)	Reactome:R-BTA-388479|Reactome:R-BTA-416476|Reactome:R-BTA-418555|Reactome:R-BTA-432040|Reactome:R-BTA-8856825|Reactome:R-BTA-8856828|Reactome:R-HSA-375276|Reactome:R-HSA-388479|Reactome:R-HSA-416476|Reactome:R-HSA-418555|Reactome:R-HSA-432040|Reactome:R-HSA-5619099|Reactome:R-HSA-8856825|Reactome:R-HSA-8856828|Reactome:R-HSA-9036092|Reactome:R-MMU-375276|Reactome:R-MMU-388479|Reactome:R-MMU-4164…
Altcom	bb6a3ac27105f330034532edbef5e62e	508	PRINTS	PR00237	Rhodopsin-like GPCR superfamily signature	108	129	1.2E-32	T	27-01-2025	IPR000276	G protein-coupled receptor, rhodopsin-like	GO:0004930(InterPro)|GO:0007186(InterPro)|GO:0016020(InterPro)	Reactome:R-BTA-2187335|Reactome:R-BTA-2453902|Reactome:R-BTA-2485179|Reactome:R-BTA-2514859|Reactome:R-BTA-373076|Reactome:R-BTA-375276|Reactome:R-BTA-375281|Reactome:R-BTA-376176|Reactome:R-BTA-380095|Reactome:R-BTA-380108|Reactome:R-BTA-388479|Reactome:R-BTA-389397|Reactome:R-BTA-390648|Reactome:R-BTA-390651|Reactome:R-BTA-390696|Reactome:R-BTA-391906|Reactome:R-BTA-391908|Reactome:R-BTA-392023…
Altcom	bb6a3ac27105f330034532edbef5e62e	508	PRINTS	PR00237	Rhodopsin-like GPCR superfamily signature	189	210	1.2E-32	T	27-01-2025	IPR000276	G protein-coupled receptor, rhodopsin-like	GO:0004930(InterPro)|GO:0007186(InterPro)|GO:0016020(InterPro)	Reactome:R-BTA-2187335|Reactome:R-BTA-2453902|Reactome:R-BTA-2485179|Reactome:R-BTA-2514859|Reactome:R-BTA-373076|Reactome:R-BTA-375276|Reactome:R-BTA-375281|Reactome:R-BTA-376176|Reactome:R-BTA-380095|Reactome:R-BTA-380108|Reactome:R-BTA-388479|Reactome:R-BTA-389397|Reactome:R-BTA-390648|Reactome:R-BTA-390651|Reactome:R-BTA-390696|Reactome:R-BTA-391906|Reactome:R-BTA-391908|Reactome:R-BTA-392023…
Altcom	bb6a3ac27105f330034532edbef5e62e	508	PRINTS	PR00237	Rhodopsin-like GPCR superfamily signature	446	472	1.2E-32	T	27-01-2025	IPR000276	G protein-coupled receptor, rhodopsin-like	GO:0004930(InterPro)|GO:0007186(InterPro)|GO:0016020(InterPro)	Reactome:R-BTA-2187335|Reactome:R-BTA-2453902|Reactome:R-BTA-2485179|Reactome:R-BTA-2514859|Reactome:R-BTA-373076|Reactome:R-BTA-375276|Reactome:R-BTA-375281|Reactome:R-BTA-376176|Reactome:R-BTA-380095|Reactome:R-BTA-380108|Reactome:R-BTA-388479|Reactome:R-BTA-389397|Reactome:R-BTA-390648|Reactome:R-BTA-390651|Reactome:R-BTA-390696|Reactome:R-BTA-391906|Reactome:R-BTA-391908|Reactome:R-BTA-392023…
Altcom	bb6a3ac27105f330034532edbef5e62e	508	PRINTS	PR00237	Rhodopsin-like GPCR superfamily signature	153	175	1.2E-32	T	27-01-2025	IPR000276	G protein-coupled receptor, rhodopsin-like	GO:0004930(InterPro)|GO:0007186(InterPro)|GO:0016020(InterPro)	Reactome:R-BTA-2187335|Reactome:R-BTA-2453902|Reactome:R-BTA-2485179|Reactome:R-BTA-2514859|Reactome:R-BTA-373076|Reactome:R-BTA-375276|Reactome:R-BTA-375281|Reactome:R-BTA-376176|Reactome:R-BTA-380095|Reactome:R-BTA-380108|Reactome:R-BTA-388479|Reactome:R-BTA-389397|Reactome:R-BTA-390648|Reactome:R-BTA-390651|Reactome:R-BTA-390696|Reactome:R-BTA-391906|Reactome:R-BTA-391908|Reactome:R-BTA-392023…
Altcom	bb6a3ac27105f330034532edbef5e62e	508	PRINTS	PR00237	Rhodopsin-like GPCR superfamily signature	75	99	1.2E-32	T	27-01-2025	IPR000276	G protein-coupled receptor, rhodopsin-like	GO:0004930(InterPro)|GO:0007186(InterPro)|GO:0016020(InterPro)	Reactome:R-BTA-2187335|Reactome:R-BTA-2453902|Reactome:R-BTA-2485179|Reactome:R-BTA-2514859|Reactome:R-BTA-373076|Reactome:R-BTA-375276|Reactome:R-BTA-375281|Reactome:R-BTA-376176|Reactome:R-BTA-380095|Reactome:R-BTA-380108|Reactome:R-BTA-388479|Reactome:R-BTA-389397|Reactome:R-BTA-390648|Reactome:R-BTA-390651|Reactome:R-BTA-390696|Reactome:R-BTA-391906|Reactome:R-BTA-391908|Reactome:R-BTA-392023…
Altcom	bb6a3ac27105f330034532edbef5e62e	508	PRINTS	PR00237	Rhodopsin-like GPCR superfamily signature	408	432	1.2E-32	T	27-01-2025	IPR000276	G protein-coupled receptor, rhodopsin-like	GO:0004930(InterPro)|GO:0007186(InterPro)|GO:0016020(InterPro)	Reactome:R-BTA-2187335|Reactome:R-BTA-2453902|Reactome:R-BTA-2485179|Reactome:R-BTA-2514859|Reactome:R-BTA-373076|Reactome:R-BTA-375276|Reactome:R-BTA-375281|Reactome:R-BTA-376176|Reactome:R-BTA-380095|Reactome:R-BTA-380108|Reactome:R-BTA-388479|Reactome:R-BTA-389397|Reactome:R-BTA-390648|Reactome:R-BTA-390651|Reactome:R-BTA-390696|Reactome:R-BTA-391906|Reactome:R-BTA-391908|Reactome:R-BTA-392023…
Altcom	bb6a3ac27105f330034532edbef5e62e	508	PRINTS	PR00237	Rhodopsin-like GPCR superfamily signature	238	261	1.2E-32	T	27-01-2025	IPR000276	G protein-coupled receptor, rhodopsin-like	GO:0004930(InterPro)|GO:0007186(InterPro)|GO:0016020(InterPro)	Reactome:R-BTA-2187335|Reactome:R-BTA-2453902|Reactome:R-BTA-2485179|Reactome:R-BTA-2514859|Reactome:R-BTA-373076|Reactome:R-BTA-375276|Reactome:R-BTA-375281|Reactome:R-BTA-376176|Reactome:R-BTA-380095|Reactome:R-BTA-380108|Reactome:R-BTA-388479|Reactome:R-BTA-389397|Reactome:R-BTA-390648|Reactome:R-BTA-390651|Reactome:R-BTA-390696|Reactome:R-BTA-391906|Reactome:R-BTA-391908|Reactome:R-BTA-392023…
Altcom	bb6a3ac27105f330034532edbef5e62e	508	Phobius	NON_CYTOPLASMIC_DOMAIN	Region of a membrane-bound protein predicted to be outside the membrane, in the extracellular region.	434	444	-	T	27-01-2025	-	-	-	-
Altcom	bb6a3ac27105f330034532edbef5e62e	508	Phobius	CYTOPLASMIC_DOMAIN	Region of a membrane-bound protein predicted to be outside the membrane, in the cytoplasm.	170	189	-	T	27-01-2025	-	-	-	-
Altcom	bb6a3ac27105f330034532edbef5e62e	508	Pfam	PF00001	7 transmembrane receptor (rhodopsin family)	90	464	4.4E-52	T	27-01-2025	IPR000276	G protein-coupled receptor, rhodopsin-like	GO:0004930(InterPro)|GO:0007186(InterPro)|GO:0016020(InterPro)	Reactome:R-BTA-2187335|Reactome:R-BTA-2453902|Reactome:R-BTA-2485179|Reactome:R-BTA-2514859|Reactome:R-BTA-373076|Reactome:R-BTA-375276|Reactome:R-BTA-375281|Reactome:R-BTA-376176|Reactome:R-BTA-380095|Reactome:R-BTA-380108|Reactome:R-BTA-388479|Reactome:R-BTA-389397|Reactome:R-BTA-390648|Reactome:R-BTA-390651|Reactome:R-BTA-390696|Reactome:R-BTA-391906|Reactome:R-BTA-391908|Reactome:R-BTA-392023…
Altcom	bb6a3ac27105f330034532edbef5e62e	508	Phobius	NON_CYTOPLASMIC_DOMAIN	Region of a membrane-bound protein predicted to be outside the membrane, in the extracellular region.	213	236	-	T	27-01-2025	-	-	-	-
Altcom	bb6a3ac27105f330034532edbef5e62e	508	Phobius	TRANSMEMBRANE	Region of a membrane-bound protein predicted to be embedded in the membrane.	445	467	-	T	27-01-2025	-	-	-	-
Altcom	bb6a3ac27105f330034532edbef5e62e	508	TMHMM	TMhelix	Region of a membrane-bound protein predicted to be embedded in the membrane.	236	258	-	T	27-01-2025	-	-	-	-
Altcom	bb6a3ac27105f330034532edbef5e62e	508	MobiDBLite	mobidb-lite	consensus disorder prediction	485	508	-	T	27-01-2025	-	-	-	-
Altcom	bb6a3ac27105f330034532edbef5e62e	508	MobiDBLite	mobidb-lite	consensus disorder prediction	298	318	-	T	27-01-2025	-	-	-	-
Altcom	bb6a3ac27105f330034532edbef5e62e	508	MobiDBLite	mobidb-lite	consensus disorder prediction	493	508	-	T	27-01-2025	-	-	-	-
Altcom	bb6a3ac27105f330034532edbef5e62e	508	SUPERFAMILY	SSF81321	Family A G protein-coupled receptor-like	49	501	4.03E-69	T	27-01-2025	-	-	-	-
Altcom	bb6a3ac27105f330034532edbef5e62e	508	CDD	cd15388	7tmA_V2R	74	475	1.23438E-159	T	27-01-2025	-	-	-	-
Altcom	bb6a3ac27105f330034532edbef5e62e	508	Phobius	CYTOPLASMIC_DOMAIN	Region of a membrane-bound protein predicted to be outside the membrane, in the cytoplasm.	100	110	-	T	27-01-2025	-	-	-	-
Altcom	bb6a3ac27105f330034532edbef5e62e	508	Phobius	TRANSMEMBRANE	Region of a membrane-bound protein predicted to be embedded in the membrane.	151	169	-	T	27-01-2025	-	-	-	-
Altcom	bb6a3ac27105f330034532edbef5e62e	508	TMHMM	TMhelix	Region of a membrane-bound protein predicted to be embedded in the membrane.	148	169	-	T	27-01-2025	-	-	-	-
Altcom	bb6a3ac27105f330034532edbef5e62e	508	Phobius	CYTOPLASMIC_DOMAIN	Region of a membrane-bound protein predicted to be outside the membrane, in the cytoplasm.	262	412	-	T	27-01-2025	-	-	-	-
Altcom	bb6a3ac27105f330034532edbef5e62e	508	Phobius	TRANSMEMBRANE	Region of a membrane-bound protein predicted to be embedded in the membrane.	237	261	-	T	27-01-2025	-	-	-	-
Altcom	bb6a3ac27105f330034532edbef5e62e	508	Phobius	NON_CYTOPLASMIC_DOMAIN	Region of a membrane-bound protein predicted to be outside the membrane, in the extracellular region.	132	150	-	T	27-01-2025	-	-	-	-
Altcom	bb6a3ac27105f330034532edbef5e62e	508	ProSiteProfiles	PS50262	G-protein coupled receptors family 1 profile.	90	464	34.975643	T	27-01-2025	IPR017452	GPCR, rhodopsin-like, 7TM	GO:0016020(InterPro)	MetaCyc:PWY-7856|Reactome:R-BTA-2187335|Reactome:R-BTA-2453902|Reactome:R-BTA-2485179|Reactome:R-BTA-2514859|Reactome:R-BTA-373076|Reactome:R-BTA-375276|Reactome:R-BTA-375281|Reactome:R-BTA-376176|Reactome:R-BTA-380095|Reactome:R-BTA-380108|Reactome:R-BTA-388479|Reactome:R-BTA-389397|Reactome:R-BTA-390648|Reactome:R-BTA-390651|Reactome:R-BTA-390696|Reactome:R-BTA-391906|Reactome:R-BTA-391908|Reac…
Altcom	bb6a3ac27105f330034532edbef5e62e	508	TMHMM	TMhelix	Region of a membrane-bound protein predicted to be embedded in the membrane.	111	133	-	T	27-01-2025	-	-	-	-
Altcom	bb6a3ac27105f330034532edbef5e62e	508	PANTHER	PTHR24241	NEUROPEPTIDE RECEPTOR-RELATED G-PROTEIN COUPLED RECEPTOR	71	494	1.1E-89	T	27-01-2025	-	-	GO:0001992(PANTHER)|GO:0004930(PANTHER)|GO:0005000(PANTHER)|GO:0005886(PANTHER)|GO:0007186(PANTHER)|GO:0032870(PANTHER)|GO:0042277(PANTHER)|GO:0045907(PANTHER)	-
Altcom	bb6a3ac27105f330034532edbef5e62e	508	Phobius	TRANSMEMBRANE	Region of a membrane-bound protein predicted to be embedded in the membrane.	413	433	-	T	27-01-2025	-	-	-	-
Altcom	bb6a3ac27105f330034532edbef5e62e	508	Phobius	NON_CYTOPLASMIC_DOMAIN	Region of a membrane-bound protein predicted to be outside the membrane, in the extracellular region.	1	76	-	T	27-01-2025	-	-	-	-
Altcom	bb6a3ac27105f330034532edbef5e62e	508	Phobius	TRANSMEMBRANE	Region of a membrane-bound protein predicted to be embedded in the membrane.	111	131	-	T	27-01-2025	-	-	-	-
Altcom	bb6a3ac27105f330034532edbef5e62e	508	Gene3D	G3DSA:1.20.1070.10	-	55	507	4.4E-74	T	27-01-2025	-	-	-	-
Altcom	bb6a3ac27105f330034532edbef5e62e	508	TMHMM	TMhelix	Region of a membrane-bound protein predicted to be embedded in the membrane.	413	435	-	T	27-01-2025	-	-	-	-
Altcom	bb6a3ac27105f330034532edbef5e62e	508	ProSitePatterns	PS00237	G-protein coupled receptors family 1 signature.	159	175	-	T	27-01-2025	IPR000276	G protein-coupled receptor, rhodopsin-like	GO:0004930(InterPro)|GO:0007186(InterPro)|GO:0016020(InterPro)	Reactome:R-BTA-2187335|Reactome:R-BTA-2453902|Reactome:R-BTA-2485179|Reactome:R-BTA-2514859|Reactome:R-BTA-373076|Reactome:R-BTA-375276|Reactome:R-BTA-375281|Reactome:R-BTA-376176|Reactome:R-BTA-380095|Reactome:R-BTA-380108|Reactome:R-BTA-388479|Reactome:R-BTA-389397|Reactome:R-BTA-390648|Reactome:R-BTA-390651|Reactome:R-BTA-390696|Reactome:R-BTA-391906|Reactome:R-BTA-391908|Reactome:R-BTA-392023…
Altcom	bb6a3ac27105f330034532edbef5e62e	508	Phobius	TRANSMEMBRANE	Region of a membrane-bound protein predicted to be embedded in the membrane.	190	212	-	T	27-01-2025	-	-	-	-
Altcom	bb6a3ac27105f330034532edbef5e62e	508	TMHMM	TMhelix	Region of a membrane-bound protein predicted to be embedded in the membrane.	77	99	-	T	27-01-2025	-	-	-	-
