## Supplementary Data 2 for "Nonapeptide molecular evolution during the adaptive radiation of Tanganyika cichlids": VTR2Ab.tr2.tsv

Sequence1	0554efb293acf3bd7563fc6bddfd478b	430	Phobius	NON_CYTOPLASMIC_DOMAIN	Region of a membrane-bound protein predicted to be outside the membrane, in the extracellular region.	1	33	-	T	24-02-2025	-	-	-	-
Sequence1	0554efb293acf3bd7563fc6bddfd478b	430	TMHMM	TMhelix	Region of a membrane-bound protein predicted to be embedded in the membrane.	41	63	-	T	24-02-2025	-	-	-	-
Sequence1	0554efb293acf3bd7563fc6bddfd478b	430	TMHMM	TMhelix	Region of a membrane-bound protein predicted to be embedded in the membrane.	75	97	-	T	24-02-2025	-	-	-	-
Sequence1	0554efb293acf3bd7563fc6bddfd478b	430	PRINTS	PR00237	Rhodopsin-like GPCR superfamily signature	202	225	9.9E-38	T	24-02-2025	IPR000276	G protein-coupled receptor, rhodopsin-like	GO:0004930(InterPro)|GO:0007186(InterPro)|GO:0016020(InterPro)	Reactome:R-BTA-2187335|Reactome:R-BTA-2453902|Reactome:R-BTA-2485179|Reactome:R-BTA-2514859|Reactome:R-BTA-373076|Reactome:R-BTA-375276|Reactome:R-BTA-375281|Reactome:R-BTA-376176|Reactome:R-BTA-380095|Reactome:R-BTA-380108|Reactome:R-BTA-388479|Reactome:R-BTA-389397|Reactome:R-BTA-390648|Reactome:R-BTA-390651|Reactome:R-BTA-390696|Reactome:R-BTA-391906|Reactome:R-BTA-391908|Reactome:R-BTA-392023…
Sequence1	0554efb293acf3bd7563fc6bddfd478b	430	PRINTS	PR00237	Rhodopsin-like GPCR superfamily signature	336	360	9.9E-38	T	24-02-2025	IPR000276	G protein-coupled receptor, rhodopsin-like	GO:0004930(InterPro)|GO:0007186(InterPro)|GO:0016020(InterPro)	Reactome:R-BTA-2187335|Reactome:R-BTA-2453902|Reactome:R-BTA-2485179|Reactome:R-BTA-2514859|Reactome:R-BTA-373076|Reactome:R-BTA-375276|Reactome:R-BTA-375281|Reactome:R-BTA-376176|Reactome:R-BTA-380095|Reactome:R-BTA-380108|Reactome:R-BTA-388479|Reactome:R-BTA-389397|Reactome:R-BTA-390648|Reactome:R-BTA-390651|Reactome:R-BTA-390696|Reactome:R-BTA-391906|Reactome:R-BTA-391908|Reactome:R-BTA-392023…
Sequence1	0554efb293acf3bd7563fc6bddfd478b	430	PRINTS	PR00237	Rhodopsin-like GPCR superfamily signature	374	400	9.9E-38	T	24-02-2025	IPR000276	G protein-coupled receptor, rhodopsin-like	GO:0004930(InterPro)|GO:0007186(InterPro)|GO:0016020(InterPro)	Reactome:R-BTA-2187335|Reactome:R-BTA-2453902|Reactome:R-BTA-2485179|Reactome:R-BTA-2514859|Reactome:R-BTA-373076|Reactome:R-BTA-375276|Reactome:R-BTA-375281|Reactome:R-BTA-376176|Reactome:R-BTA-380095|Reactome:R-BTA-380108|Reactome:R-BTA-388479|Reactome:R-BTA-389397|Reactome:R-BTA-390648|Reactome:R-BTA-390651|Reactome:R-BTA-390696|Reactome:R-BTA-391906|Reactome:R-BTA-391908|Reactome:R-BTA-392023…
Sequence1	0554efb293acf3bd7563fc6bddfd478b	430	PRINTS	PR00237	Rhodopsin-like GPCR superfamily signature	39	63	9.9E-38	T	24-02-2025	IPR000276	G protein-coupled receptor, rhodopsin-like	GO:0004930(InterPro)|GO:0007186(InterPro)|GO:0016020(InterPro)	Reactome:R-BTA-2187335|Reactome:R-BTA-2453902|Reactome:R-BTA-2485179|Reactome:R-BTA-2514859|Reactome:R-BTA-373076|Reactome:R-BTA-375276|Reactome:R-BTA-375281|Reactome:R-BTA-376176|Reactome:R-BTA-380095|Reactome:R-BTA-380108|Reactome:R-BTA-388479|Reactome:R-BTA-389397|Reactome:R-BTA-390648|Reactome:R-BTA-390651|Reactome:R-BTA-390696|Reactome:R-BTA-391906|Reactome:R-BTA-391908|Reactome:R-BTA-392023…
Sequence1	0554efb293acf3bd7563fc6bddfd478b	430	PRINTS	PR00237	Rhodopsin-like GPCR superfamily signature	72	93	9.9E-38	T	24-02-2025	IPR000276	G protein-coupled receptor, rhodopsin-like	GO:0004930(InterPro)|GO:0007186(InterPro)|GO:0016020(InterPro)	Reactome:R-BTA-2187335|Reactome:R-BTA-2453902|Reactome:R-BTA-2485179|Reactome:R-BTA-2514859|Reactome:R-BTA-373076|Reactome:R-BTA-375276|Reactome:R-BTA-375281|Reactome:R-BTA-376176|Reactome:R-BTA-380095|Reactome:R-BTA-380108|Reactome:R-BTA-388479|Reactome:R-BTA-389397|Reactome:R-BTA-390648|Reactome:R-BTA-390651|Reactome:R-BTA-390696|Reactome:R-BTA-391906|Reactome:R-BTA-391908|Reactome:R-BTA-392023…
Sequence1	0554efb293acf3bd7563fc6bddfd478b	430	PRINTS	PR00237	Rhodopsin-like GPCR superfamily signature	117	139	9.9E-38	T	24-02-2025	IPR000276	G protein-coupled receptor, rhodopsin-like	GO:0004930(InterPro)|GO:0007186(InterPro)|GO:0016020(InterPro)	Reactome:R-BTA-2187335|Reactome:R-BTA-2453902|Reactome:R-BTA-2485179|Reactome:R-BTA-2514859|Reactome:R-BTA-373076|Reactome:R-BTA-375276|Reactome:R-BTA-375281|Reactome:R-BTA-376176|Reactome:R-BTA-380095|Reactome:R-BTA-380108|Reactome:R-BTA-388479|Reactome:R-BTA-389397|Reactome:R-BTA-390648|Reactome:R-BTA-390651|Reactome:R-BTA-390696|Reactome:R-BTA-391906|Reactome:R-BTA-391908|Reactome:R-BTA-392023…
Sequence1	0554efb293acf3bd7563fc6bddfd478b	430	PRINTS	PR00237	Rhodopsin-like GPCR superfamily signature	153	174	9.9E-38	T	24-02-2025	IPR000276	G protein-coupled receptor, rhodopsin-like	GO:0004930(InterPro)|GO:0007186(InterPro)|GO:0016020(InterPro)	Reactome:R-BTA-2187335|Reactome:R-BTA-2453902|Reactome:R-BTA-2485179|Reactome:R-BTA-2514859|Reactome:R-BTA-373076|Reactome:R-BTA-375276|Reactome:R-BTA-375281|Reactome:R-BTA-376176|Reactome:R-BTA-380095|Reactome:R-BTA-380108|Reactome:R-BTA-388479|Reactome:R-BTA-389397|Reactome:R-BTA-390648|Reactome:R-BTA-390651|Reactome:R-BTA-390696|Reactome:R-BTA-391906|Reactome:R-BTA-391908|Reactome:R-BTA-392023…
Sequence1	0554efb293acf3bd7563fc6bddfd478b	430	Phobius	CYTOPLASMIC_DOMAIN	Region of a membrane-bound protein predicted to be outside the membrane, in the cytoplasm.	226	340	-	T	24-02-2025	-	-	-	-
Sequence1	0554efb293acf3bd7563fc6bddfd478b	430	Phobius	NON_CYTOPLASMIC_DOMAIN	Region of a membrane-bound protein predicted to be outside the membrane, in the extracellular region.	362	372	-	T	24-02-2025	-	-	-	-
Sequence1	0554efb293acf3bd7563fc6bddfd478b	430	Phobius	NON_CYTOPLASMIC_DOMAIN	Region of a membrane-bound protein predicted to be outside the membrane, in the extracellular region.	93	111	-	T	24-02-2025	-	-	-	-
Sequence1	0554efb293acf3bd7563fc6bddfd478b	430	Gene3D	G3DSA:1.20.1070.10	-	23	430	4.4E-81	T	24-02-2025	-	-	-	-
Sequence1	0554efb293acf3bd7563fc6bddfd478b	430	Phobius	TRANSMEMBRANE	Region of a membrane-bound protein predicted to be embedded in the membrane.	373	395	-	T	24-02-2025	-	-	-	-
Sequence1	0554efb293acf3bd7563fc6bddfd478b	430	Phobius	TRANSMEMBRANE	Region of a membrane-bound protein predicted to be embedded in the membrane.	112	133	-	T	24-02-2025	-	-	-	-
Sequence1	0554efb293acf3bd7563fc6bddfd478b	430	Phobius	TRANSMEMBRANE	Region of a membrane-bound protein predicted to be embedded in the membrane.	154	176	-	T	24-02-2025	-	-	-	-
Sequence1	0554efb293acf3bd7563fc6bddfd478b	430	Phobius	TRANSMEMBRANE	Region of a membrane-bound protein predicted to be embedded in the membrane.	201	225	-	T	24-02-2025	-	-	-	-
Sequence1	0554efb293acf3bd7563fc6bddfd478b	430	TMHMM	TMhelix	Region of a membrane-bound protein predicted to be embedded in the membrane.	340	362	-	T	24-02-2025	-	-	-	-
Sequence1	0554efb293acf3bd7563fc6bddfd478b	430	PRINTS	PR00896	Vasopressin receptor signature	93	107	6.7E-15	T	24-02-2025	IPR001817	Vasopressin receptor	GO:0005000(InterPro)|GO:0007186(InterPro)|GO:0016020(InterPro)	Reactome:R-BTA-388479|Reactome:R-BTA-416476|Reactome:R-BTA-418555|Reactome:R-BTA-432040|Reactome:R-BTA-8856825|Reactome:R-BTA-8856828|Reactome:R-HSA-375276|Reactome:R-HSA-388479|Reactome:R-HSA-416476|Reactome:R-HSA-418555|Reactome:R-HSA-432040|Reactome:R-HSA-5619099|Reactome:R-HSA-8856825|Reactome:R-HSA-8856828|Reactome:R-HSA-9036092|Reactome:R-MMU-375276|Reactome:R-MMU-388479|Reactome:R-MMU-4164…
Sequence1	0554efb293acf3bd7563fc6bddfd478b	430	PRINTS	PR00896	Vasopressin receptor signature	187	201	6.7E-15	T	24-02-2025	IPR001817	Vasopressin receptor	GO:0005000(InterPro)|GO:0007186(InterPro)|GO:0016020(InterPro)	Reactome:R-BTA-388479|Reactome:R-BTA-416476|Reactome:R-BTA-418555|Reactome:R-BTA-432040|Reactome:R-BTA-8856825|Reactome:R-BTA-8856828|Reactome:R-HSA-375276|Reactome:R-HSA-388479|Reactome:R-HSA-416476|Reactome:R-HSA-418555|Reactome:R-HSA-432040|Reactome:R-HSA-5619099|Reactome:R-HSA-8856825|Reactome:R-HSA-8856828|Reactome:R-HSA-9036092|Reactome:R-MMU-375276|Reactome:R-MMU-388479|Reactome:R-MMU-4164…
Sequence1	0554efb293acf3bd7563fc6bddfd478b	430	PRINTS	PR00896	Vasopressin receptor signature	220	232	6.7E-15	T	24-02-2025	IPR001817	Vasopressin receptor	GO:0005000(InterPro)|GO:0007186(InterPro)|GO:0016020(InterPro)	Reactome:R-BTA-388479|Reactome:R-BTA-416476|Reactome:R-BTA-418555|Reactome:R-BTA-432040|Reactome:R-BTA-8856825|Reactome:R-BTA-8856828|Reactome:R-HSA-375276|Reactome:R-HSA-388479|Reactome:R-HSA-416476|Reactome:R-HSA-418555|Reactome:R-HSA-432040|Reactome:R-HSA-5619099|Reactome:R-HSA-8856825|Reactome:R-HSA-8856828|Reactome:R-HSA-9036092|Reactome:R-MMU-375276|Reactome:R-MMU-388479|Reactome:R-MMU-4164…
Sequence1	0554efb293acf3bd7563fc6bddfd478b	430	PRINTS	PR00896	Vasopressin receptor signature	68	79	6.7E-15	T	24-02-2025	IPR001817	Vasopressin receptor	GO:0005000(InterPro)|GO:0007186(InterPro)|GO:0016020(InterPro)	Reactome:R-BTA-388479|Reactome:R-BTA-416476|Reactome:R-BTA-418555|Reactome:R-BTA-432040|Reactome:R-BTA-8856825|Reactome:R-BTA-8856828|Reactome:R-HSA-375276|Reactome:R-HSA-388479|Reactome:R-HSA-416476|Reactome:R-HSA-418555|Reactome:R-HSA-432040|Reactome:R-HSA-5619099|Reactome:R-HSA-8856825|Reactome:R-HSA-8856828|Reactome:R-HSA-9036092|Reactome:R-MMU-375276|Reactome:R-MMU-388479|Reactome:R-MMU-4164…
Sequence1	0554efb293acf3bd7563fc6bddfd478b	430	PRINTS	PR00896	Vasopressin receptor signature	32	44	6.7E-15	T	24-02-2025	IPR001817	Vasopressin receptor	GO:0005000(InterPro)|GO:0007186(InterPro)|GO:0016020(InterPro)	Reactome:R-BTA-388479|Reactome:R-BTA-416476|Reactome:R-BTA-418555|Reactome:R-BTA-432040|Reactome:R-BTA-8856825|Reactome:R-BTA-8856828|Reactome:R-HSA-375276|Reactome:R-HSA-388479|Reactome:R-HSA-416476|Reactome:R-HSA-418555|Reactome:R-HSA-432040|Reactome:R-HSA-5619099|Reactome:R-HSA-8856825|Reactome:R-HSA-8856828|Reactome:R-HSA-9036092|Reactome:R-MMU-375276|Reactome:R-MMU-388479|Reactome:R-MMU-4164…
Sequence1	0554efb293acf3bd7563fc6bddfd478b	430	TMHMM	TMhelix	Region of a membrane-bound protein predicted to be embedded in the membrane.	372	394	-	T	24-02-2025	-	-	-	-
Sequence1	0554efb293acf3bd7563fc6bddfd478b	430	Pfam	PF00001	7 transmembrane receptor (rhodopsin family)	54	392	1.8E-54	T	24-02-2025	IPR000276	G protein-coupled receptor, rhodopsin-like	GO:0004930(InterPro)|GO:0007186(InterPro)|GO:0016020(InterPro)	Reactome:R-BTA-2187335|Reactome:R-BTA-2453902|Reactome:R-BTA-2485179|Reactome:R-BTA-2514859|Reactome:R-BTA-373076|Reactome:R-BTA-375276|Reactome:R-BTA-375281|Reactome:R-BTA-376176|Reactome:R-BTA-380095|Reactome:R-BTA-380108|Reactome:R-BTA-388479|Reactome:R-BTA-389397|Reactome:R-BTA-390648|Reactome:R-BTA-390651|Reactome:R-BTA-390696|Reactome:R-BTA-391906|Reactome:R-BTA-391908|Reactome:R-BTA-392023…
Sequence1	0554efb293acf3bd7563fc6bddfd478b	430	TMHMM	TMhelix	Region of a membrane-bound protein predicted to be embedded in the membrane.	154	176	-	T	24-02-2025	-	-	-	-
Sequence1	0554efb293acf3bd7563fc6bddfd478b	430	ProSitePatterns	PS00237	G-protein coupled receptors family 1 signature.	123	139	-	T	24-02-2025	IPR000276	G protein-coupled receptor, rhodopsin-like	GO:0004930(InterPro)|GO:0007186(InterPro)|GO:0016020(InterPro)	Reactome:R-BTA-2187335|Reactome:R-BTA-2453902|Reactome:R-BTA-2485179|Reactome:R-BTA-2514859|Reactome:R-BTA-373076|Reactome:R-BTA-375276|Reactome:R-BTA-375281|Reactome:R-BTA-376176|Reactome:R-BTA-380095|Reactome:R-BTA-380108|Reactome:R-BTA-388479|Reactome:R-BTA-389397|Reactome:R-BTA-390648|Reactome:R-BTA-390651|Reactome:R-BTA-390696|Reactome:R-BTA-391906|Reactome:R-BTA-391908|Reactome:R-BTA-392023…
Sequence1	0554efb293acf3bd7563fc6bddfd478b	430	ProSiteProfiles	PS50262	G-protein coupled receptors family 1 profile.	54	392	38.466183	T	24-02-2025	IPR017452	GPCR, rhodopsin-like, 7TM	GO:0016020(InterPro)	MetaCyc:PWY-7856|Reactome:R-BTA-2187335|Reactome:R-BTA-2453902|Reactome:R-BTA-2485179|Reactome:R-BTA-2514859|Reactome:R-BTA-373076|Reactome:R-BTA-375276|Reactome:R-BTA-375281|Reactome:R-BTA-376176|Reactome:R-BTA-380095|Reactome:R-BTA-380108|Reactome:R-BTA-388479|Reactome:R-BTA-389397|Reactome:R-BTA-390648|Reactome:R-BTA-390651|Reactome:R-BTA-390696|Reactome:R-BTA-391906|Reactome:R-BTA-391908|Reac…
Sequence1	0554efb293acf3bd7563fc6bddfd478b	430	Phobius	CYTOPLASMIC_DOMAIN	Region of a membrane-bound protein predicted to be outside the membrane, in the cytoplasm.	134	153	-	T	24-02-2025	-	-	-	-
Sequence1	0554efb293acf3bd7563fc6bddfd478b	430	MobiDBLite	mobidb-lite	consensus disorder prediction	299	326	-	T	24-02-2025	-	-	-	-
Sequence1	0554efb293acf3bd7563fc6bddfd478b	430	Phobius	NON_CYTOPLASMIC_DOMAIN	Region of a membrane-bound protein predicted to be outside the membrane, in the extracellular region.	177	200	-	T	24-02-2025	-	-	-	-
Sequence1	0554efb293acf3bd7563fc6bddfd478b	430	TMHMM	TMhelix	Region of a membrane-bound protein predicted to be embedded in the membrane.	200	222	-	T	24-02-2025	-	-	-	-
Sequence1	0554efb293acf3bd7563fc6bddfd478b	430	Phobius	TRANSMEMBRANE	Region of a membrane-bound protein predicted to be embedded in the membrane.	75	92	-	T	24-02-2025	-	-	-	-
Sequence1	0554efb293acf3bd7563fc6bddfd478b	430	Phobius	CYTOPLASMIC_DOMAIN	Region of a membrane-bound protein predicted to be outside the membrane, in the cytoplasm.	396	430	-	T	24-02-2025	-	-	-	-
Sequence1	0554efb293acf3bd7563fc6bddfd478b	430	Phobius	CYTOPLASMIC_DOMAIN	Region of a membrane-bound protein predicted to be outside the membrane, in the cytoplasm.	64	74	-	T	24-02-2025	-	-	-	-
Sequence1	0554efb293acf3bd7563fc6bddfd478b	430	PANTHER	PTHR24241	NEUROPEPTIDE RECEPTOR-RELATED G-PROTEIN COUPLED RECEPTOR	34	422	1.8E-86	T	24-02-2025	-	-	GO:0001992(PANTHER)|GO:0004930(PANTHER)|GO:0005000(PANTHER)|GO:0005886(PANTHER)|GO:0007186(PANTHER)|GO:0032870(PANTHER)|GO:0042277(PANTHER)|GO:0045907(PANTHER)	-
Sequence1	0554efb293acf3bd7563fc6bddfd478b	430	Phobius	TRANSMEMBRANE	Region of a membrane-bound protein predicted to be embedded in the membrane.	341	361	-	T	24-02-2025	-	-	-	-
Sequence1	0554efb293acf3bd7563fc6bddfd478b	430	Phobius	TRANSMEMBRANE	Region of a membrane-bound protein predicted to be embedded in the membrane.	34	63	-	T	24-02-2025	-	-	-	-
Sequence1	0554efb293acf3bd7563fc6bddfd478b	430	TMHMM	TMhelix	Region of a membrane-bound protein predicted to be embedded in the membrane.	112	133	-	T	24-02-2025	-	-	-	-
Sequence1	0554efb293acf3bd7563fc6bddfd478b	430	SUPERFAMILY	SSF81321	Family A G protein-coupled receptor-like	32	419	5.86E-71	T	24-02-2025	-	-	-	-
