## Supplementary Data 2 for "Nonapeptide molecular evolution during the adaptive radiation of Tanganyika cichlids": VTR2Ab.tr3.tsv

Orenil	a4cf2a5c9211bafb94555591eda90850	383	Phobius	NON_CYTOPLASMIC_DOMAIN	Region of a membrane-bound protein predicted to be outside the membrane, in the extracellular region.	1	33	-	T	24-02-2025	-	-	-	-
Orenil	a4cf2a5c9211bafb94555591eda90850	383	Pfam	PF00001	7 transmembrane receptor (rhodopsin family)	54	365	5.4E-47	T	24-02-2025	IPR000276	G protein-coupled receptor, rhodopsin-like	GO:0004930(InterPro)|GO:0007186(InterPro)|GO:0016020(InterPro)	Reactome:R-BTA-2187335|Reactome:R-BTA-2453902|Reactome:R-BTA-2485179|Reactome:R-BTA-2514859|Reactome:R-BTA-373076|Reactome:R-BTA-375276|Reactome:R-BTA-375281|Reactome:R-BTA-376176|Reactome:R-BTA-380095|Reactome:R-BTA-380108|Reactome:R-BTA-388479|Reactome:R-BTA-389397|Reactome:R-BTA-390648|Reactome:R-BTA-390651|Reactome:R-BTA-390696|Reactome:R-BTA-391906|Reactome:R-BTA-391908|Reactome:R-BTA-392023…
Orenil	a4cf2a5c9211bafb94555591eda90850	383	ProSitePatterns	PS00237	G-protein coupled receptors family 1 signature.	123	139	-	T	24-02-2025	IPR000276	G protein-coupled receptor, rhodopsin-like	GO:0004930(InterPro)|GO:0007186(InterPro)|GO:0016020(InterPro)	Reactome:R-BTA-2187335|Reactome:R-BTA-2453902|Reactome:R-BTA-2485179|Reactome:R-BTA-2514859|Reactome:R-BTA-373076|Reactome:R-BTA-375276|Reactome:R-BTA-375281|Reactome:R-BTA-376176|Reactome:R-BTA-380095|Reactome:R-BTA-380108|Reactome:R-BTA-388479|Reactome:R-BTA-389397|Reactome:R-BTA-390648|Reactome:R-BTA-390651|Reactome:R-BTA-390696|Reactome:R-BTA-391906|Reactome:R-BTA-391908|Reactome:R-BTA-392023…
Orenil	a4cf2a5c9211bafb94555591eda90850	383	SUPERFAMILY	SSF81321	Family A G protein-coupled receptor-like	32	366	1.1E-59	T	24-02-2025	-	-	-	-
Orenil	a4cf2a5c9211bafb94555591eda90850	383	TMHMM	TMhelix	Region of a membrane-bound protein predicted to be embedded in the membrane.	41	63	-	T	24-02-2025	-	-	-	-
Orenil	a4cf2a5c9211bafb94555591eda90850	383	PANTHER	PTHR24241	NEUROPEPTIDE RECEPTOR-RELATED G-PROTEIN COUPLED RECEPTOR	34	378	3.9E-72	T	24-02-2025	-	-	GO:0001992(PANTHER)|GO:0004930(PANTHER)|GO:0005000(PANTHER)|GO:0005886(PANTHER)|GO:0007186(PANTHER)|GO:0032870(PANTHER)|GO:0042277(PANTHER)|GO:0045907(PANTHER)	-
Orenil	a4cf2a5c9211bafb94555591eda90850	383	TMHMM	TMhelix	Region of a membrane-bound protein predicted to be embedded in the membrane.	75	97	-	T	24-02-2025	-	-	-	-
Orenil	a4cf2a5c9211bafb94555591eda90850	383	Phobius	CYTOPLASMIC_DOMAIN	Region of a membrane-bound protein predicted to be outside the membrane, in the cytoplasm.	226	340	-	T	24-02-2025	-	-	-	-
Orenil	a4cf2a5c9211bafb94555591eda90850	383	Phobius	NON_CYTOPLASMIC_DOMAIN	Region of a membrane-bound protein predicted to be outside the membrane, in the extracellular region.	364	383	-	T	24-02-2025	-	-	-	-
Orenil	a4cf2a5c9211bafb94555591eda90850	383	Phobius	NON_CYTOPLASMIC_DOMAIN	Region of a membrane-bound protein predicted to be outside the membrane, in the extracellular region.	93	111	-	T	24-02-2025	-	-	-	-
Orenil	a4cf2a5c9211bafb94555591eda90850	383	Phobius	TRANSMEMBRANE	Region of a membrane-bound protein predicted to be embedded in the membrane.	112	133	-	T	24-02-2025	-	-	-	-
Orenil	a4cf2a5c9211bafb94555591eda90850	383	Phobius	TRANSMEMBRANE	Region of a membrane-bound protein predicted to be embedded in the membrane.	341	363	-	T	24-02-2025	-	-	-	-
Orenil	a4cf2a5c9211bafb94555591eda90850	383	Phobius	TRANSMEMBRANE	Region of a membrane-bound protein predicted to be embedded in the membrane.	154	176	-	T	24-02-2025	-	-	-	-
Orenil	a4cf2a5c9211bafb94555591eda90850	383	Phobius	TRANSMEMBRANE	Region of a membrane-bound protein predicted to be embedded in the membrane.	201	225	-	T	24-02-2025	-	-	-	-
Orenil	a4cf2a5c9211bafb94555591eda90850	383	MobiDBLite	mobidb-lite	consensus disorder prediction	303	326	-	T	24-02-2025	-	-	-	-
Orenil	a4cf2a5c9211bafb94555591eda90850	383	Gene3D	G3DSA:1.20.1070.10	-	22	381	5.9E-68	T	24-02-2025	-	-	-	-
Orenil	a4cf2a5c9211bafb94555591eda90850	383	TMHMM	TMhelix	Region of a membrane-bound protein predicted to be embedded in the membrane.	154	176	-	T	24-02-2025	-	-	-	-
Orenil	a4cf2a5c9211bafb94555591eda90850	383	ProSiteProfiles	PS50262	G-protein coupled receptors family 1 profile.	54	383	33.190254	T	24-02-2025	IPR017452	GPCR, rhodopsin-like, 7TM	GO:0016020(InterPro)	MetaCyc:PWY-7856|Reactome:R-BTA-2187335|Reactome:R-BTA-2453902|Reactome:R-BTA-2485179|Reactome:R-BTA-2514859|Reactome:R-BTA-373076|Reactome:R-BTA-375276|Reactome:R-BTA-375281|Reactome:R-BTA-376176|Reactome:R-BTA-380095|Reactome:R-BTA-380108|Reactome:R-BTA-388479|Reactome:R-BTA-389397|Reactome:R-BTA-390648|Reactome:R-BTA-390651|Reactome:R-BTA-390696|Reactome:R-BTA-391906|Reactome:R-BTA-391908|Reac…
Orenil	a4cf2a5c9211bafb94555591eda90850	383	Phobius	CYTOPLASMIC_DOMAIN	Region of a membrane-bound protein predicted to be outside the membrane, in the cytoplasm.	134	153	-	T	24-02-2025	-	-	-	-
Orenil	a4cf2a5c9211bafb94555591eda90850	383	TMHMM	TMhelix	Region of a membrane-bound protein predicted to be embedded in the membrane.	341	363	-	T	24-02-2025	-	-	-	-
Orenil	a4cf2a5c9211bafb94555591eda90850	383	PRINTS	PR00896	Vasopressin receptor signature	220	232	4.1E-15	T	24-02-2025	IPR001817	Vasopressin receptor	GO:0005000(InterPro)|GO:0007186(InterPro)|GO:0016020(InterPro)	Reactome:R-BTA-388479|Reactome:R-BTA-416476|Reactome:R-BTA-418555|Reactome:R-BTA-432040|Reactome:R-BTA-8856825|Reactome:R-BTA-8856828|Reactome:R-HSA-375276|Reactome:R-HSA-388479|Reactome:R-HSA-416476|Reactome:R-HSA-418555|Reactome:R-HSA-432040|Reactome:R-HSA-5619099|Reactome:R-HSA-8856825|Reactome:R-HSA-8856828|Reactome:R-HSA-9036092|Reactome:R-MMU-375276|Reactome:R-MMU-388479|Reactome:R-MMU-4164…
Orenil	a4cf2a5c9211bafb94555591eda90850	383	PRINTS	PR00896	Vasopressin receptor signature	68	79	4.1E-15	T	24-02-2025	IPR001817	Vasopressin receptor	GO:0005000(InterPro)|GO:0007186(InterPro)|GO:0016020(InterPro)	Reactome:R-BTA-388479|Reactome:R-BTA-416476|Reactome:R-BTA-418555|Reactome:R-BTA-432040|Reactome:R-BTA-8856825|Reactome:R-BTA-8856828|Reactome:R-HSA-375276|Reactome:R-HSA-388479|Reactome:R-HSA-416476|Reactome:R-HSA-418555|Reactome:R-HSA-432040|Reactome:R-HSA-5619099|Reactome:R-HSA-8856825|Reactome:R-HSA-8856828|Reactome:R-HSA-9036092|Reactome:R-MMU-375276|Reactome:R-MMU-388479|Reactome:R-MMU-4164…
Orenil	a4cf2a5c9211bafb94555591eda90850	383	PRINTS	PR00896	Vasopressin receptor signature	32	44	4.1E-15	T	24-02-2025	IPR001817	Vasopressin receptor	GO:0005000(InterPro)|GO:0007186(InterPro)|GO:0016020(InterPro)	Reactome:R-BTA-388479|Reactome:R-BTA-416476|Reactome:R-BTA-418555|Reactome:R-BTA-432040|Reactome:R-BTA-8856825|Reactome:R-BTA-8856828|Reactome:R-HSA-375276|Reactome:R-HSA-388479|Reactome:R-HSA-416476|Reactome:R-HSA-418555|Reactome:R-HSA-432040|Reactome:R-HSA-5619099|Reactome:R-HSA-8856825|Reactome:R-HSA-8856828|Reactome:R-HSA-9036092|Reactome:R-MMU-375276|Reactome:R-MMU-388479|Reactome:R-MMU-4164…
Orenil	a4cf2a5c9211bafb94555591eda90850	383	PRINTS	PR00896	Vasopressin receptor signature	93	107	4.1E-15	T	24-02-2025	IPR001817	Vasopressin receptor	GO:0005000(InterPro)|GO:0007186(InterPro)|GO:0016020(InterPro)	Reactome:R-BTA-388479|Reactome:R-BTA-416476|Reactome:R-BTA-418555|Reactome:R-BTA-432040|Reactome:R-BTA-8856825|Reactome:R-BTA-8856828|Reactome:R-HSA-375276|Reactome:R-HSA-388479|Reactome:R-HSA-416476|Reactome:R-HSA-418555|Reactome:R-HSA-432040|Reactome:R-HSA-5619099|Reactome:R-HSA-8856825|Reactome:R-HSA-8856828|Reactome:R-HSA-9036092|Reactome:R-MMU-375276|Reactome:R-MMU-388479|Reactome:R-MMU-4164…
Orenil	a4cf2a5c9211bafb94555591eda90850	383	PRINTS	PR00896	Vasopressin receptor signature	187	201	4.1E-15	T	24-02-2025	IPR001817	Vasopressin receptor	GO:0005000(InterPro)|GO:0007186(InterPro)|GO:0016020(InterPro)	Reactome:R-BTA-388479|Reactome:R-BTA-416476|Reactome:R-BTA-418555|Reactome:R-BTA-432040|Reactome:R-BTA-8856825|Reactome:R-BTA-8856828|Reactome:R-HSA-375276|Reactome:R-HSA-388479|Reactome:R-HSA-416476|Reactome:R-HSA-418555|Reactome:R-HSA-432040|Reactome:R-HSA-5619099|Reactome:R-HSA-8856825|Reactome:R-HSA-8856828|Reactome:R-HSA-9036092|Reactome:R-MMU-375276|Reactome:R-MMU-388479|Reactome:R-MMU-4164…
Orenil	a4cf2a5c9211bafb94555591eda90850	383	Phobius	NON_CYTOPLASMIC_DOMAIN	Region of a membrane-bound protein predicted to be outside the membrane, in the extracellular region.	177	200	-	T	24-02-2025	-	-	-	-
Orenil	a4cf2a5c9211bafb94555591eda90850	383	TMHMM	TMhelix	Region of a membrane-bound protein predicted to be embedded in the membrane.	200	222	-	T	24-02-2025	-	-	-	-
Orenil	a4cf2a5c9211bafb94555591eda90850	383	Phobius	TRANSMEMBRANE	Region of a membrane-bound protein predicted to be embedded in the membrane.	75	92	-	T	24-02-2025	-	-	-	-
Orenil	a4cf2a5c9211bafb94555591eda90850	383	Phobius	CYTOPLASMIC_DOMAIN	Region of a membrane-bound protein predicted to be outside the membrane, in the cytoplasm.	64	74	-	T	24-02-2025	-	-	-	-
Orenil	a4cf2a5c9211bafb94555591eda90850	383	Phobius	TRANSMEMBRANE	Region of a membrane-bound protein predicted to be embedded in the membrane.	34	63	-	T	24-02-2025	-	-	-	-
Orenil	a4cf2a5c9211bafb94555591eda90850	383	TMHMM	TMhelix	Region of a membrane-bound protein predicted to be embedded in the membrane.	112	133	-	T	24-02-2025	-	-	-	-
Orenil	a4cf2a5c9211bafb94555591eda90850	383	PRINTS	PR00237	Rhodopsin-like GPCR superfamily signature	202	225	4.6E-32	T	24-02-2025	IPR000276	G protein-coupled receptor, rhodopsin-like	GO:0004930(InterPro)|GO:0007186(InterPro)|GO:0016020(InterPro)	Reactome:R-BTA-2187335|Reactome:R-BTA-2453902|Reactome:R-BTA-2485179|Reactome:R-BTA-2514859|Reactome:R-BTA-373076|Reactome:R-BTA-375276|Reactome:R-BTA-375281|Reactome:R-BTA-376176|Reactome:R-BTA-380095|Reactome:R-BTA-380108|Reactome:R-BTA-388479|Reactome:R-BTA-389397|Reactome:R-BTA-390648|Reactome:R-BTA-390651|Reactome:R-BTA-390696|Reactome:R-BTA-391906|Reactome:R-BTA-391908|Reactome:R-BTA-392023…
Orenil	a4cf2a5c9211bafb94555591eda90850	383	PRINTS	PR00237	Rhodopsin-like GPCR superfamily signature	153	174	4.6E-32	T	24-02-2025	IPR000276	G protein-coupled receptor, rhodopsin-like	GO:0004930(InterPro)|GO:0007186(InterPro)|GO:0016020(InterPro)	Reactome:R-BTA-2187335|Reactome:R-BTA-2453902|Reactome:R-BTA-2485179|Reactome:R-BTA-2514859|Reactome:R-BTA-373076|Reactome:R-BTA-375276|Reactome:R-BTA-375281|Reactome:R-BTA-376176|Reactome:R-BTA-380095|Reactome:R-BTA-380108|Reactome:R-BTA-388479|Reactome:R-BTA-389397|Reactome:R-BTA-390648|Reactome:R-BTA-390651|Reactome:R-BTA-390696|Reactome:R-BTA-391906|Reactome:R-BTA-391908|Reactome:R-BTA-392023…
Orenil	a4cf2a5c9211bafb94555591eda90850	383	PRINTS	PR00237	Rhodopsin-like GPCR superfamily signature	72	93	4.6E-32	T	24-02-2025	IPR000276	G protein-coupled receptor, rhodopsin-like	GO:0004930(InterPro)|GO:0007186(InterPro)|GO:0016020(InterPro)	Reactome:R-BTA-2187335|Reactome:R-BTA-2453902|Reactome:R-BTA-2485179|Reactome:R-BTA-2514859|Reactome:R-BTA-373076|Reactome:R-BTA-375276|Reactome:R-BTA-375281|Reactome:R-BTA-376176|Reactome:R-BTA-380095|Reactome:R-BTA-380108|Reactome:R-BTA-388479|Reactome:R-BTA-389397|Reactome:R-BTA-390648|Reactome:R-BTA-390651|Reactome:R-BTA-390696|Reactome:R-BTA-391906|Reactome:R-BTA-391908|Reactome:R-BTA-392023…
Orenil	a4cf2a5c9211bafb94555591eda90850	383	PRINTS	PR00237	Rhodopsin-like GPCR superfamily signature	336	360	4.6E-32	T	24-02-2025	IPR000276	G protein-coupled receptor, rhodopsin-like	GO:0004930(InterPro)|GO:0007186(InterPro)|GO:0016020(InterPro)	Reactome:R-BTA-2187335|Reactome:R-BTA-2453902|Reactome:R-BTA-2485179|Reactome:R-BTA-2514859|Reactome:R-BTA-373076|Reactome:R-BTA-375276|Reactome:R-BTA-375281|Reactome:R-BTA-376176|Reactome:R-BTA-380095|Reactome:R-BTA-380108|Reactome:R-BTA-388479|Reactome:R-BTA-389397|Reactome:R-BTA-390648|Reactome:R-BTA-390651|Reactome:R-BTA-390696|Reactome:R-BTA-391906|Reactome:R-BTA-391908|Reactome:R-BTA-392023…
Orenil	a4cf2a5c9211bafb94555591eda90850	383	PRINTS	PR00237	Rhodopsin-like GPCR superfamily signature	117	139	4.6E-32	T	24-02-2025	IPR000276	G protein-coupled receptor, rhodopsin-like	GO:0004930(InterPro)|GO:0007186(InterPro)|GO:0016020(InterPro)	Reactome:R-BTA-2187335|Reactome:R-BTA-2453902|Reactome:R-BTA-2485179|Reactome:R-BTA-2514859|Reactome:R-BTA-373076|Reactome:R-BTA-375276|Reactome:R-BTA-375281|Reactome:R-BTA-376176|Reactome:R-BTA-380095|Reactome:R-BTA-380108|Reactome:R-BTA-388479|Reactome:R-BTA-389397|Reactome:R-BTA-390648|Reactome:R-BTA-390651|Reactome:R-BTA-390696|Reactome:R-BTA-391906|Reactome:R-BTA-391908|Reactome:R-BTA-392023…
Orenil	a4cf2a5c9211bafb94555591eda90850	383	PRINTS	PR00237	Rhodopsin-like GPCR superfamily signature	39	63	4.6E-32	T	24-02-2025	IPR000276	G protein-coupled receptor, rhodopsin-like	GO:0004930(InterPro)|GO:0007186(InterPro)|GO:0016020(InterPro)	Reactome:R-BTA-2187335|Reactome:R-BTA-2453902|Reactome:R-BTA-2485179|Reactome:R-BTA-2514859|Reactome:R-BTA-373076|Reactome:R-BTA-375276|Reactome:R-BTA-375281|Reactome:R-BTA-376176|Reactome:R-BTA-380095|Reactome:R-BTA-380108|Reactome:R-BTA-388479|Reactome:R-BTA-389397|Reactome:R-BTA-390648|Reactome:R-BTA-390651|Reactome:R-BTA-390696|Reactome:R-BTA-391906|Reactome:R-BTA-391908|Reactome:R-BTA-392023…
