## Supplementary Data 2 for "Nonapeptide molecular evolution during the adaptive radiation of Tanganyika cichlids": VTR2Bb.tr2.tsv

Neomul	27ba3ab390dbb018dbcc30e61ebbea8b	347	CDD	cd15388	7tmA_V2R	20	311	8.40786E-164	T	27-01-2025	-	-	-	-
Neomul	27ba3ab390dbb018dbcc30e61ebbea8b	347	ProSitePatterns	PS00237	G-protein coupled receptors family 1 signature.	105	121	-	T	27-01-2025	IPR000276	G protein-coupled receptor, rhodopsin-like	GO:0004930(InterPro)|GO:0007186(InterPro)|GO:0016020(InterPro)	Reactome:R-BTA-2187335|Reactome:R-BTA-2453902|Reactome:R-BTA-2485179|Reactome:R-BTA-2514859|Reactome:R-BTA-373076|Reactome:R-BTA-375276|Reactome:R-BTA-375281|Reactome:R-BTA-376176|Reactome:R-BTA-380095|Reactome:R-BTA-380108|Reactome:R-BTA-388479|Reactome:R-BTA-389397|Reactome:R-BTA-390648|Reactome:R-BTA-390651|Reactome:R-BTA-390696|Reactome:R-BTA-391906|Reactome:R-BTA-391908|Reactome:R-BTA-392023…
Neomul	27ba3ab390dbb018dbcc30e61ebbea8b	347	TMHMM	TMhelix	Region of a membrane-bound protein predicted to be embedded in the membrane.	57	79	-	T	27-01-2025	-	-	-	-
Neomul	27ba3ab390dbb018dbcc30e61ebbea8b	347	TMHMM	TMhelix	Region of a membrane-bound protein predicted to be embedded in the membrane.	94	115	-	T	27-01-2025	-	-	-	-
Neomul	27ba3ab390dbb018dbcc30e61ebbea8b	347	TMHMM	TMhelix	Region of a membrane-bound protein predicted to be embedded in the membrane.	281	303	-	T	27-01-2025	-	-	-	-
Neomul	27ba3ab390dbb018dbcc30e61ebbea8b	347	Phobius	TRANSMEMBRANE	Region of a membrane-bound protein predicted to be embedded in the membrane.	135	157	-	T	27-01-2025	-	-	-	-
Neomul	27ba3ab390dbb018dbcc30e61ebbea8b	347	Phobius	TRANSMEMBRANE	Region of a membrane-bound protein predicted to be embedded in the membrane.	23	45	-	T	27-01-2025	-	-	-	-
Neomul	27ba3ab390dbb018dbcc30e61ebbea8b	347	PRINTS	PR00896	Vasopressin receptor signature	168	182	1.2E-36	T	27-01-2025	IPR001817	Vasopressin receptor	GO:0005000(InterPro)|GO:0007186(InterPro)|GO:0016020(InterPro)	Reactome:R-BTA-388479|Reactome:R-BTA-416476|Reactome:R-BTA-418555|Reactome:R-BTA-432040|Reactome:R-BTA-8856825|Reactome:R-BTA-8856828|Reactome:R-HSA-375276|Reactome:R-HSA-388479|Reactome:R-HSA-416476|Reactome:R-HSA-418555|Reactome:R-HSA-432040|Reactome:R-HSA-5619099|Reactome:R-HSA-8856825|Reactome:R-HSA-8856828|Reactome:R-HSA-9036092|Reactome:R-MMU-375276|Reactome:R-MMU-388479|Reactome:R-MMU-4164…
Neomul	27ba3ab390dbb018dbcc30e61ebbea8b	347	PRINTS	PR00896	Vasopressin receptor signature	287	295	1.2E-36	T	27-01-2025	IPR001817	Vasopressin receptor	GO:0005000(InterPro)|GO:0007186(InterPro)|GO:0016020(InterPro)	Reactome:R-BTA-388479|Reactome:R-BTA-416476|Reactome:R-BTA-418555|Reactome:R-BTA-432040|Reactome:R-BTA-8856825|Reactome:R-BTA-8856828|Reactome:R-HSA-375276|Reactome:R-HSA-388479|Reactome:R-HSA-416476|Reactome:R-HSA-418555|Reactome:R-HSA-432040|Reactome:R-HSA-5619099|Reactome:R-HSA-8856825|Reactome:R-HSA-8856828|Reactome:R-HSA-9036092|Reactome:R-MMU-375276|Reactome:R-MMU-388479|Reactome:R-MMU-4164…
Neomul	27ba3ab390dbb018dbcc30e61ebbea8b	347	PRINTS	PR00896	Vasopressin receptor signature	50	61	1.2E-36	T	27-01-2025	IPR001817	Vasopressin receptor	GO:0005000(InterPro)|GO:0007186(InterPro)|GO:0016020(InterPro)	Reactome:R-BTA-388479|Reactome:R-BTA-416476|Reactome:R-BTA-418555|Reactome:R-BTA-432040|Reactome:R-BTA-8856825|Reactome:R-BTA-8856828|Reactome:R-HSA-375276|Reactome:R-HSA-388479|Reactome:R-HSA-416476|Reactome:R-HSA-418555|Reactome:R-HSA-432040|Reactome:R-HSA-5619099|Reactome:R-HSA-8856825|Reactome:R-HSA-8856828|Reactome:R-HSA-9036092|Reactome:R-MMU-375276|Reactome:R-MMU-388479|Reactome:R-MMU-4164…
Neomul	27ba3ab390dbb018dbcc30e61ebbea8b	347	PRINTS	PR00896	Vasopressin receptor signature	237	251	1.2E-36	T	27-01-2025	IPR001817	Vasopressin receptor	GO:0005000(InterPro)|GO:0007186(InterPro)|GO:0016020(InterPro)	Reactome:R-BTA-388479|Reactome:R-BTA-416476|Reactome:R-BTA-418555|Reactome:R-BTA-432040|Reactome:R-BTA-8856825|Reactome:R-BTA-8856828|Reactome:R-HSA-375276|Reactome:R-HSA-388479|Reactome:R-HSA-416476|Reactome:R-HSA-418555|Reactome:R-HSA-432040|Reactome:R-HSA-5619099|Reactome:R-HSA-8856825|Reactome:R-HSA-8856828|Reactome:R-HSA-9036092|Reactome:R-MMU-375276|Reactome:R-MMU-388479|Reactome:R-MMU-4164…
Neomul	27ba3ab390dbb018dbcc30e61ebbea8b	347	PRINTS	PR00896	Vasopressin receptor signature	14	26	1.2E-36	T	27-01-2025	IPR001817	Vasopressin receptor	GO:0005000(InterPro)|GO:0007186(InterPro)|GO:0016020(InterPro)	Reactome:R-BTA-388479|Reactome:R-BTA-416476|Reactome:R-BTA-418555|Reactome:R-BTA-432040|Reactome:R-BTA-8856825|Reactome:R-BTA-8856828|Reactome:R-HSA-375276|Reactome:R-HSA-388479|Reactome:R-HSA-416476|Reactome:R-HSA-418555|Reactome:R-HSA-432040|Reactome:R-HSA-5619099|Reactome:R-HSA-8856825|Reactome:R-HSA-8856828|Reactome:R-HSA-9036092|Reactome:R-MMU-375276|Reactome:R-MMU-388479|Reactome:R-MMU-4164…
Neomul	27ba3ab390dbb018dbcc30e61ebbea8b	347	PRINTS	PR00896	Vasopressin receptor signature	265	272	1.2E-36	T	27-01-2025	IPR001817	Vasopressin receptor	GO:0005000(InterPro)|GO:0007186(InterPro)|GO:0016020(InterPro)	Reactome:R-BTA-388479|Reactome:R-BTA-416476|Reactome:R-BTA-418555|Reactome:R-BTA-432040|Reactome:R-BTA-8856825|Reactome:R-BTA-8856828|Reactome:R-HSA-375276|Reactome:R-HSA-388479|Reactome:R-HSA-416476|Reactome:R-HSA-418555|Reactome:R-HSA-432040|Reactome:R-HSA-5619099|Reactome:R-HSA-8856825|Reactome:R-HSA-8856828|Reactome:R-HSA-9036092|Reactome:R-MMU-375276|Reactome:R-MMU-388479|Reactome:R-MMU-4164…
Neomul	27ba3ab390dbb018dbcc30e61ebbea8b	347	PRINTS	PR00896	Vasopressin receptor signature	201	213	1.2E-36	T	27-01-2025	IPR001817	Vasopressin receptor	GO:0005000(InterPro)|GO:0007186(InterPro)|GO:0016020(InterPro)	Reactome:R-BTA-388479|Reactome:R-BTA-416476|Reactome:R-BTA-418555|Reactome:R-BTA-432040|Reactome:R-BTA-8856825|Reactome:R-BTA-8856828|Reactome:R-HSA-375276|Reactome:R-HSA-388479|Reactome:R-HSA-416476|Reactome:R-HSA-418555|Reactome:R-HSA-432040|Reactome:R-HSA-5619099|Reactome:R-HSA-8856825|Reactome:R-HSA-8856828|Reactome:R-HSA-9036092|Reactome:R-MMU-375276|Reactome:R-MMU-388479|Reactome:R-MMU-4164…
Neomul	27ba3ab390dbb018dbcc30e61ebbea8b	347	PRINTS	PR00896	Vasopressin receptor signature	75	89	1.2E-36	T	27-01-2025	IPR001817	Vasopressin receptor	GO:0005000(InterPro)|GO:0007186(InterPro)|GO:0016020(InterPro)	Reactome:R-BTA-388479|Reactome:R-BTA-416476|Reactome:R-BTA-418555|Reactome:R-BTA-432040|Reactome:R-BTA-8856825|Reactome:R-BTA-8856828|Reactome:R-HSA-375276|Reactome:R-HSA-388479|Reactome:R-HSA-416476|Reactome:R-HSA-418555|Reactome:R-HSA-432040|Reactome:R-HSA-5619099|Reactome:R-HSA-8856825|Reactome:R-HSA-8856828|Reactome:R-HSA-9036092|Reactome:R-MMU-375276|Reactome:R-MMU-388479|Reactome:R-MMU-4164…
Neomul	27ba3ab390dbb018dbcc30e61ebbea8b	347	PRINTS	PR00237	Rhodopsin-like GPCR superfamily signature	244	268	1.5E-29	T	27-01-2025	IPR000276	G protein-coupled receptor, rhodopsin-like	GO:0004930(InterPro)|GO:0007186(InterPro)|GO:0016020(InterPro)	Reactome:R-BTA-2187335|Reactome:R-BTA-2453902|Reactome:R-BTA-2485179|Reactome:R-BTA-2514859|Reactome:R-BTA-373076|Reactome:R-BTA-375276|Reactome:R-BTA-375281|Reactome:R-BTA-376176|Reactome:R-BTA-380095|Reactome:R-BTA-380108|Reactome:R-BTA-388479|Reactome:R-BTA-389397|Reactome:R-BTA-390648|Reactome:R-BTA-390651|Reactome:R-BTA-390696|Reactome:R-BTA-391906|Reactome:R-BTA-391908|Reactome:R-BTA-392023…
Neomul	27ba3ab390dbb018dbcc30e61ebbea8b	347	PRINTS	PR00237	Rhodopsin-like GPCR superfamily signature	183	206	1.5E-29	T	27-01-2025	IPR000276	G protein-coupled receptor, rhodopsin-like	GO:0004930(InterPro)|GO:0007186(InterPro)|GO:0016020(InterPro)	Reactome:R-BTA-2187335|Reactome:R-BTA-2453902|Reactome:R-BTA-2485179|Reactome:R-BTA-2514859|Reactome:R-BTA-373076|Reactome:R-BTA-375276|Reactome:R-BTA-375281|Reactome:R-BTA-376176|Reactome:R-BTA-380095|Reactome:R-BTA-380108|Reactome:R-BTA-388479|Reactome:R-BTA-389397|Reactome:R-BTA-390648|Reactome:R-BTA-390651|Reactome:R-BTA-390696|Reactome:R-BTA-391906|Reactome:R-BTA-391908|Reactome:R-BTA-392023…
Neomul	27ba3ab390dbb018dbcc30e61ebbea8b	347	PRINTS	PR00237	Rhodopsin-like GPCR superfamily signature	99	121	1.5E-29	T	27-01-2025	IPR000276	G protein-coupled receptor, rhodopsin-like	GO:0004930(InterPro)|GO:0007186(InterPro)|GO:0016020(InterPro)	Reactome:R-BTA-2187335|Reactome:R-BTA-2453902|Reactome:R-BTA-2485179|Reactome:R-BTA-2514859|Reactome:R-BTA-373076|Reactome:R-BTA-375276|Reactome:R-BTA-375281|Reactome:R-BTA-376176|Reactome:R-BTA-380095|Reactome:R-BTA-380108|Reactome:R-BTA-388479|Reactome:R-BTA-389397|Reactome:R-BTA-390648|Reactome:R-BTA-390651|Reactome:R-BTA-390696|Reactome:R-BTA-391906|Reactome:R-BTA-391908|Reactome:R-BTA-392023…
Neomul	27ba3ab390dbb018dbcc30e61ebbea8b	347	PRINTS	PR00237	Rhodopsin-like GPCR superfamily signature	134	155	1.5E-29	T	27-01-2025	IPR000276	G protein-coupled receptor, rhodopsin-like	GO:0004930(InterPro)|GO:0007186(InterPro)|GO:0016020(InterPro)	Reactome:R-BTA-2187335|Reactome:R-BTA-2453902|Reactome:R-BTA-2485179|Reactome:R-BTA-2514859|Reactome:R-BTA-373076|Reactome:R-BTA-375276|Reactome:R-BTA-375281|Reactome:R-BTA-376176|Reactome:R-BTA-380095|Reactome:R-BTA-380108|Reactome:R-BTA-388479|Reactome:R-BTA-389397|Reactome:R-BTA-390648|Reactome:R-BTA-390651|Reactome:R-BTA-390696|Reactome:R-BTA-391906|Reactome:R-BTA-391908|Reactome:R-BTA-392023…
Neomul	27ba3ab390dbb018dbcc30e61ebbea8b	347	PRINTS	PR00237	Rhodopsin-like GPCR superfamily signature	54	75	1.5E-29	T	27-01-2025	IPR000276	G protein-coupled receptor, rhodopsin-like	GO:0004930(InterPro)|GO:0007186(InterPro)|GO:0016020(InterPro)	Reactome:R-BTA-2187335|Reactome:R-BTA-2453902|Reactome:R-BTA-2485179|Reactome:R-BTA-2514859|Reactome:R-BTA-373076|Reactome:R-BTA-375276|Reactome:R-BTA-375281|Reactome:R-BTA-376176|Reactome:R-BTA-380095|Reactome:R-BTA-380108|Reactome:R-BTA-388479|Reactome:R-BTA-389397|Reactome:R-BTA-390648|Reactome:R-BTA-390651|Reactome:R-BTA-390696|Reactome:R-BTA-391906|Reactome:R-BTA-391908|Reactome:R-BTA-392023…
Neomul	27ba3ab390dbb018dbcc30e61ebbea8b	347	PRINTS	PR00237	Rhodopsin-like GPCR superfamily signature	282	308	1.5E-29	T	27-01-2025	IPR000276	G protein-coupled receptor, rhodopsin-like	GO:0004930(InterPro)|GO:0007186(InterPro)|GO:0016020(InterPro)	Reactome:R-BTA-2187335|Reactome:R-BTA-2453902|Reactome:R-BTA-2485179|Reactome:R-BTA-2514859|Reactome:R-BTA-373076|Reactome:R-BTA-375276|Reactome:R-BTA-375281|Reactome:R-BTA-376176|Reactome:R-BTA-380095|Reactome:R-BTA-380108|Reactome:R-BTA-388479|Reactome:R-BTA-389397|Reactome:R-BTA-390648|Reactome:R-BTA-390651|Reactome:R-BTA-390696|Reactome:R-BTA-391906|Reactome:R-BTA-391908|Reactome:R-BTA-392023…
Neomul	27ba3ab390dbb018dbcc30e61ebbea8b	347	PRINTS	PR00237	Rhodopsin-like GPCR superfamily signature	21	45	1.5E-29	T	27-01-2025	IPR000276	G protein-coupled receptor, rhodopsin-like	GO:0004930(InterPro)|GO:0007186(InterPro)|GO:0016020(InterPro)	Reactome:R-BTA-2187335|Reactome:R-BTA-2453902|Reactome:R-BTA-2485179|Reactome:R-BTA-2514859|Reactome:R-BTA-373076|Reactome:R-BTA-375276|Reactome:R-BTA-375281|Reactome:R-BTA-376176|Reactome:R-BTA-380095|Reactome:R-BTA-380108|Reactome:R-BTA-388479|Reactome:R-BTA-389397|Reactome:R-BTA-390648|Reactome:R-BTA-390651|Reactome:R-BTA-390696|Reactome:R-BTA-391906|Reactome:R-BTA-391908|Reactome:R-BTA-392023…
Neomul	27ba3ab390dbb018dbcc30e61ebbea8b	347	Phobius	TRANSMEMBRANE	Region of a membrane-bound protein predicted to be embedded in the membrane.	98	115	-	T	27-01-2025	-	-	-	-
Neomul	27ba3ab390dbb018dbcc30e61ebbea8b	347	Pfam	PF00001	7 transmembrane receptor (rhodopsin family)	37	300	4.5E-43	T	27-01-2025	IPR000276	G protein-coupled receptor, rhodopsin-like	GO:0004930(InterPro)|GO:0007186(InterPro)|GO:0016020(InterPro)	Reactome:R-BTA-2187335|Reactome:R-BTA-2453902|Reactome:R-BTA-2485179|Reactome:R-BTA-2514859|Reactome:R-BTA-373076|Reactome:R-BTA-375276|Reactome:R-BTA-375281|Reactome:R-BTA-376176|Reactome:R-BTA-380095|Reactome:R-BTA-380108|Reactome:R-BTA-388479|Reactome:R-BTA-389397|Reactome:R-BTA-390648|Reactome:R-BTA-390651|Reactome:R-BTA-390696|Reactome:R-BTA-391906|Reactome:R-BTA-391908|Reactome:R-BTA-392023…
Neomul	27ba3ab390dbb018dbcc30e61ebbea8b	347	Phobius	CYTOPLASMIC_DOMAIN	Region of a membrane-bound protein predicted to be outside the membrane, in the cytoplasm.	304	347	-	T	27-01-2025	-	-	-	-
Neomul	27ba3ab390dbb018dbcc30e61ebbea8b	347	TMHMM	TMhelix	Region of a membrane-bound protein predicted to be embedded in the membrane.	249	271	-	T	27-01-2025	-	-	-	-
Neomul	27ba3ab390dbb018dbcc30e61ebbea8b	347	Phobius	NON_CYTOPLASMIC_DOMAIN	Region of a membrane-bound protein predicted to be outside the membrane, in the extracellular region.	79	97	-	T	27-01-2025	-	-	-	-
Neomul	27ba3ab390dbb018dbcc30e61ebbea8b	347	Phobius	TRANSMEMBRANE	Region of a membrane-bound protein predicted to be embedded in the membrane.	182	205	-	T	27-01-2025	-	-	-	-
Neomul	27ba3ab390dbb018dbcc30e61ebbea8b	347	Phobius	CYTOPLASMIC_DOMAIN	Region of a membrane-bound protein predicted to be outside the membrane, in the cytoplasm.	46	56	-	T	27-01-2025	-	-	-	-
Neomul	27ba3ab390dbb018dbcc30e61ebbea8b	347	TMHMM	TMhelix	Region of a membrane-bound protein predicted to be embedded in the membrane.	135	157	-	T	27-01-2025	-	-	-	-
Neomul	27ba3ab390dbb018dbcc30e61ebbea8b	347	Phobius	TRANSMEMBRANE	Region of a membrane-bound protein predicted to be embedded in the membrane.	280	303	-	T	27-01-2025	-	-	-	-
Neomul	27ba3ab390dbb018dbcc30e61ebbea8b	347	ProSiteProfiles	PS50262	G-protein coupled receptors family 1 profile.	36	300	35.055885	T	27-01-2025	IPR017452	GPCR, rhodopsin-like, 7TM	GO:0016020(InterPro)	MetaCyc:PWY-7856|Reactome:R-BTA-2187335|Reactome:R-BTA-2453902|Reactome:R-BTA-2485179|Reactome:R-BTA-2514859|Reactome:R-BTA-373076|Reactome:R-BTA-375276|Reactome:R-BTA-375281|Reactome:R-BTA-376176|Reactome:R-BTA-380095|Reactome:R-BTA-380108|Reactome:R-BTA-388479|Reactome:R-BTA-389397|Reactome:R-BTA-390648|Reactome:R-BTA-390651|Reactome:R-BTA-390696|Reactome:R-BTA-391906|Reactome:R-BTA-391908|Reac…
Neomul	27ba3ab390dbb018dbcc30e61ebbea8b	347	Phobius	CYTOPLASMIC_DOMAIN	Region of a membrane-bound protein predicted to be outside the membrane, in the cytoplasm.	206	246	-	T	27-01-2025	-	-	-	-
Neomul	27ba3ab390dbb018dbcc30e61ebbea8b	347	Gene3D	G3DSA:1.20.1070.10	-	4	336	8.0E-70	T	27-01-2025	-	-	-	-
Neomul	27ba3ab390dbb018dbcc30e61ebbea8b	347	FunFam	G3DSA:1.20.1070.10:FF:000205	[Arg8]-vasotocin receptor	1	337	3.8E-162	T	27-01-2025	-	-	-	-
Neomul	27ba3ab390dbb018dbcc30e61ebbea8b	347	Phobius	CYTOPLASMIC_DOMAIN	Region of a membrane-bound protein predicted to be outside the membrane, in the cytoplasm.	116	134	-	T	27-01-2025	-	-	-	-
Neomul	27ba3ab390dbb018dbcc30e61ebbea8b	347	Phobius	NON_CYTOPLASMIC_DOMAIN	Region of a membrane-bound protein predicted to be outside the membrane, in the extracellular region.	269	279	-	T	27-01-2025	-	-	-	-
Neomul	27ba3ab390dbb018dbcc30e61ebbea8b	347	SUPERFAMILY	SSF81321	Family A G protein-coupled receptor-like	2	324	7.78E-64	T	27-01-2025	-	-	-	-
Neomul	27ba3ab390dbb018dbcc30e61ebbea8b	347	Phobius	TRANSMEMBRANE	Region of a membrane-bound protein predicted to be embedded in the membrane.	57	78	-	T	27-01-2025	-	-	-	-
Neomul	27ba3ab390dbb018dbcc30e61ebbea8b	347	TMHMM	TMhelix	Region of a membrane-bound protein predicted to be embedded in the membrane.	23	45	-	T	27-01-2025	-	-	-	-
Neomul	27ba3ab390dbb018dbcc30e61ebbea8b	347	PANTHER	PTHR24241	NEUROPEPTIDE RECEPTOR-RELATED G-PROTEIN COUPLED RECEPTOR	15	320	2.6E-73	T	27-01-2025	-	-	GO:0001992(PANTHER)|GO:0004930(PANTHER)|GO:0005000(PANTHER)|GO:0005886(PANTHER)|GO:0007186(PANTHER)|GO:0032870(PANTHER)|GO:0042277(PANTHER)|GO:0045907(PANTHER)	-
Neomul	27ba3ab390dbb018dbcc30e61ebbea8b	347	Phobius	NON_CYTOPLASMIC_DOMAIN	Region of a membrane-bound protein predicted to be outside the membrane, in the extracellular region.	1	22	-	T	27-01-2025	-	-	-	-
Neomul	27ba3ab390dbb018dbcc30e61ebbea8b	347	Phobius	NON_CYTOPLASMIC_DOMAIN	Region of a membrane-bound protein predicted to be outside the membrane, in the extracellular region.	158	181	-	T	27-01-2025	-	-	-	-
Neomul	27ba3ab390dbb018dbcc30e61ebbea8b	347	Phobius	TRANSMEMBRANE	Region of a membrane-bound protein predicted to be embedded in the membrane.	247	268	-	T	27-01-2025	-	-	-	-
Neomul	27ba3ab390dbb018dbcc30e61ebbea8b	347	TMHMM	TMhelix	Region of a membrane-bound protein predicted to be embedded in the membrane.	181	203	-	T	27-01-2025	-	-	-	-
