## Supplementary Data 3 for "Nonapeptide molecular evolution during the adaptive radiation of Tanganyika cichlids": best_coverage.csv

	OT	VT	OTRa	OTRb.tr1	OTRb.tr2	OTRb.tr3	VTR1Aa.tr1	VTR1Aa.tr2	VTR1Ab	VTR2Aa	VTR2Ab.tr1	VTR2Ab.tr2	VTR2Ab.tr3	VTR2Ba	VTR2Bb.tr1	VTR2Bb.tr2
Altcom	gn	gn	gn	gn	gn	gn	gn	gn	gn	gn	gn	gn	gn	gn	gn	gn
Auldew	gn	gn	gn	gn	gn	gn	gn	gn	gn	gn	gn	gn	gn	gn	gn	gn
Batfas	gn	gn	gn	gn	gn	gn	gn	gn	gn	tr	gn	gn	gn	gn	gn	gn
Batgra	gn	gn	gn	gn	gn	gn	gn	gn	gn	gn	gn	gn	gn	gn	gn	gn
Benhor	gn	tr	gn	gn	gn	gn	gn	gn	gn	gn	gn	gn	gn	gn	gn	gn
Boumic	gn	gn	gn	gn	gn	gn	gn	gn	gn	gn	gn	gn	gn	gn	gn	gn
Calmac	gn	gn	gn	gn	gn	gn	gn	gn	gn	gn	gn	gn	gn	gn	gn	gn
Calple	gn	gn	gn	gn	gn	gn	gn	gn	gn	gn	gn	gn	gn	gn	gn	gn
Chabri	gn	gn	gn	gn	gn	gn	gn	gn	gn	gn	gn	gn	gn	gn	gn	gn
Ctehor	gn	gn	gn	gn	gn	gn	gn	gn	gn	gn	gn	gn	gn	gn	gn	gn
Cyafur	gn	gn	gn	gn	gn	gn	gn	gn	gn	gn	gn	gn	gn	gn	gn	gn
Cphgib	gn	gn	gn	gn	gn	gn	gn	gn	gn	gn	gn	gn	gn	gn	gn	gn
Cyplep	gn	gn	gn	gn	gn	gn	gn	gn	gn	gn	gn	gn	gn	gn	gn	gn
Cypmic	gn	gn	gn	gn	gn	gn	gn	gn	gn	gn	gn	gn	gn	gn	gn	gn
Cypdwj	gn	gn	gn	gn	gn	gn	gn	gn	gn	gn	gn	gn	gn	gn	gn	gn
Enamel	gn	gn	gn	gn	gn	gn	gn	gn	gn	gn	gn	gn	gn	gn	gn	gn
Erecya	gn	gn	gn	gn	gn	gn	gn	gn	gn	gn	gn	gn	gn	gn	gn	gn
Eremar	gn	gn	gn	gn	gn	gn	gn	gn	gn	gn	gn	gn	gn	gn	gn	gn
Gnapfe	gn	gn	gn	gn	gn	gn	gn	gn	gn	gn	gn	gn	gn	gn	gn	gn
Hapmic	gn	gn	gn	gn	gn	gn	gn	gn	gn	gn	gn	gn	gn	gn	gn	gn
Intloo	gn	gn	gn	gn	gn	gn	gn	gn	gn	gn	gn	gn	gn	gn	gn	gn
Juldic	gn	gn	gn	gn	gn	gn	gn	gn	gn	gn	gn	gn	gn	gn	gn	gn
Julorn	gn	gn	gn	gn	gn	gn	gn	gn	gn	gn	gn	gn	gn	gn	gn	gn
Julreg	gn	gn	gn	gn	gn	gn	tr	tr	gn	gn	gn	gn	gn	gn	gn	gn
Lamkun	gn	gn	gn	gn	gn	gn	gn	gn	gn	gn	gn	gn	gn	gn	gn	gn
Lamlem	gn	gn	gn	gn	gn	gn	gn	gn	gn	gn	gn	gn	gn	gn	gn	gn
Lamoce	gn	gn	gn	gn	gn	gn	gn	gn	gn	gn	gn	gn	gn	gn	gn	gn
Lepatt	gn	gn	gn	gn	gn	gn	gn	gn	gn	gn	gn	gn	gn	gn	gn	gn
Lepelo	gn	gn	tr	gn	gn	gn	gn	gn	gn	gn	gn	gn	gn	gn	gn	gn
Lchaur	gn	gn	gn	gn	gn	gn	gn	gn	gn	gn	gn	gn	gn	gn	gn	gn
Loblab	gn	gn	gn	gn	gn	gn	gn	gn	gn	gn	gn	gn	gn	gn	gn	gn
Neobre	gn	gn	gn	gn	gn	gn	gn	gn	gn	gn	gn	gn	gn	gn	gn	gn
Neobue	gn	gn	gn	gn	gn	gn	gn	gn	gn	gn	gn	gn	gn	gn	gn	gn
Neocau	gn	gn	gn	gn	gn	gn	gn	gn	gn	gn	gn	gn	gn	gn	gn	gn
Neocyl	gn	gn	gn	gn	gn	gn	gn	gn	gn	gn	gn	gn	gn	gn	gn	gn
Neofas	gn	gn	gn	gn	gn	gn	gn	gn	gn	gn	gn	gn	gn	gn	gn	gn
Neofur	gn	gn	gn	gn	gn	gn	gn	gn	gn	gn	gn	gn	gn	gn	gn	gn
Neomod	gn	gn	gn	gn	gn	gn	gn	gn	gn	gn	gn	gn	gn	gn	gn	gn
Neomul	gn	gn	gn	gn	gn	gn	gn	gn	gn	gn	gn	gn	gn	gn	gn	gn
Neonig	gn	gn	gn	gn	gn	gn	gn	gn	gn	gn	gn	gn	gn	gn	gn	gn
Neopul	gn	gn	gn	gn	gn	gn	gn	gn	gn	gn	gn	gn	gn	gn	gn	gn
Neosav	gn	gn	gn	gn	gn	gn	gn	gn	gn	gn	gn	gn	gn	gn	gn	gn
Neocyg	gn	gn	gn	gn	gn	gn	gn	gn	gn	gn	gn	gn	gn	gn	gn	gn
Neotet	gn	gn	gn	gn	gn	gn	gn	gn	gn	gn	gn	gn	gn	gn	gn	gn
Neotoa	gn	gn	gn	gn	gn	gn	gn	gn	gn	gn	gn	gn	gn	gn	gn	gn
Neowal	gn	gn	gn	gn	gn	gn	gn	gn	gn	gn	gn	gn	gn	gn	gn	gn
Ophven	gn	gn	gn	gn	gn	gn	gn	gn	gn	gn	gn	gn	gn	gn	gn	gn
PcybrN	gn	gn	gn	gn	tr	gn	gn	gn	gn	gn	gn	gn	gn	gn	gn	gn
Pcynig	gn	gn	gn	gn	gn	gn	gn	gn	gn	gn	gn	gn	gn	gn	gn	gn
Permic	gn	gn	gn	gn	gn	gn	gn	gn	gn	gn	gn	gn	gn	gn	gn	gn
Petfam	gn	gn	gn	gn	gn	gn	gn	gn	gn	gn	gn	gn	gn	gn	gn	gn
Petfas	gn	gn	gn	gn	gn	gn	gn	gn	gn	gn	gn	gn	gn	gn	gn	gn
Petmac	gn	gn	gn	gn	gn	gn	gn	gn	gn	gn	gn	gn	gn	gn	gn	gn
Petpol	gn	gn	gn	gn	gn	gn	gn	gn	gn	gn	gn	gn	gn	gn	gn	gn
Peteph	gn	gn	gn	gn	gn	gn	gn	gn	gn	gn	gn	gn	gn	gn	gn	gn
Plepar	gn	gn	gn	gn	gn	gn	gn	gn	gn	gn	gn	gn	gn	gn	gn	gn
Plestr	gn	gn	gn	gn	gn	gn	gn	gn	gn	gn	gn	gn	gn	gn	gn	gn
Pscbab	gn	gn	gn	gn	gn	gn	gn	gn	gn	gn	gn	gn	gn	gn	gn	gn
Pscple	gn	gn	gn	gn	gn	gn	gn	gn	gn	gn	gn	gn	gn	gn	gn	gn
Simdia	gn	gn	gn	gn	gn	gn	gn	gn	gn	gn	gn	gn	gn	gn	gn	gn
Spaery	gn	gn	gn	gn	gn	gn	gn	gn	gn	gn	gn	gn	gn	gn	gn	gn
Tanirs	gn	gn	gn	gn	gn	gn	gn	gn	gn	gn	gn	gn	gn	gn	gn	gn
TeldhS	gn	gn	gn	gn	gn	gn	gn	gn	gn	gn	gn	gn	gn	gn	gn	gn
TelteS	gn	gn	gn	gn	gn	gn	gn	gn	gn	gn	gn	gn	gn	gn	gn	gn
Telvit	gn	gn	gn	gn	gn	gn	gn	gn	gn	gn	gn	gn	gn	gn	gn	gn
Tremar	gn	gn	gn	gn	gn	gn	gn	gn	gn	gn	gn	gn	gn	gn	gn	gn
Trenig	gn	gn	gn	gn	gn	gn	gn	gn	gn	gn	gn	gn	gn	gn	gn	gn
Tromoo	gn	gn	gn	gn	gn	gn	gn	gn	gn	gn	gn	gn	gn	gn	gn	gn
Tronig	gn	gn	gn	gn	gn	gn	gn	gn	gn	gn	gn	gn	gn	gn	gn	gn
Varmoo	gn	gn	gn	gn	gn	gn	gn	gn	gn	gn	gn	gn	gn	gn	gn	gn
Xenbou	gn	gn	gn	gn	gn	gn	gn	gn	gn	gn	gn	gn	gn	gn	gn	gn
Xennas	gn	gn	gn	gn	gn	gn	gn	gn	gn	gn	gn	gn	gn	gn	gn	gn
Xenspi	gn	gn	gn	gn	gn	gn	gn	gn	gn	gn	gn	gn	gn	gn	gn	gn
