## Supplementary Data 3 for "Nonapeptide molecular evolution during the adaptive radiation of Tanganyika cichlids": num0cov_otvt_tr.csv

	OT	VT	OTRa	OTRb.tr1	OTRb.tr2	OTRb.tr3	VTR1Aa.tr1	VTR1Aa.tr2	VTR1Ab	VTR2Aa	VTR2Ab.tr1	VTR2Ab.tr2	VTR2Ab.tr3	VTR2Ba	VTR2Bb.tr1	VTR2Bb.tr2
Altcom	0	0	0	296	264	114	160	181	225	82	347	347	351	150	458	343
Auldew	0	0	0	40	83	40	529	506	409	16	134	139	148	307	323	317
Batfas	0	0	20	129	129	103	202	202	611	8	210	218	256	177	573	529
Batgra	0	0	0	994	1179	427	239	332	725	8	357	362	398	64	603	480
Benhor	0	3	0	104	48	48	1	1	324	0	319	319	360	502	340	333
Boumic	0	0	177	504	564	202	549	627	286	261	343	348	389	408	727	686
Calmac	0	0	9	14	0	0	191	191	823	69	352	352	393	320	777	658
Calple	0	0	0	74	0	0	182	182	579	0	345	425	373	408	833	692
Chabri	0	0	0	19	0	0	78	78	873	45	680	685	726	582	1034	893
Ctehor	0	0	0	0	0	0	73	73	235	69	307	307	348	353	594	593
Cyafur	0	0	0	48	3	0	0	0	466	31	291	291	332	187	315	174
Cphgib	0	0	0	445	342	245	0	0	598	12	87	87	87	466	392	391
Cyplep	0	0	0	0	0	0	50	50	469	0	475	529	488	501	635	517
Cypmic	0	0	0	53	30	0	3	3	260	0	326	381	340	126	173	172
Cypdwj	0	0	0	42	28	0	31	31	545	6	775	805	821	233	0	0
Enamel	0	0	0	156	158	81	199	199	518	0	531	536	536	443	554	413
Erecya	0	0	0	59	81	41	29	29	678	13	232	296	278	290	532	391
Eremar	0	0	0	77	24	0	0	0	626	4	818	839	864	417	591	557
Gnapfe	0	0	0	93	62	12	113	113	283	27	421	480	481	152	627	486
Hapmic	0	0	0	101	101	101	56	56	462	0	139	144	144	227	16	6
Intloo	0	0	0	0	0	0	41	41	408	0	163	163	163	306	413	376
Juldic	0	0	0	78	1	0	32	32	573	4	559	580	573	300	801	660
Julorn	0	0	0	0	0	0	115	115	272	97	492	506	542	134	557	416
Julreg	0	0	0	36	0	0	0	0	422	21	567	738	619	551	502	399
Lamkun	0	0	0	23	0	0	14	42	302	2	342	387	397	130	116	114
Lamlem	0	0	0	156	53	37	0	0	279	0	115	219	156	122	578	472
Lamoce	0	0	0	15	15	15	262	262	767	123	634	662	652	205	328	245
Lepatt	0	0	0	264	224	0	152	152	368	0	264	264	305	260	568	427
Lepelo	0	0	0	103	0	0	0	0	124	0	771	840	831	183	606	491
Lchaur	0	0	0	73	73	34	129	129	617	128	696	811	737	357	626	610
Loblab	0	0	0	141	49	38	16	16	374	12	699	733	704	656	343	305
Neobre	0	0	0	0	0	0	151	151	196	0	518	597	537	73	635	494
Neobue	0	0	0	190	87	38	12	12	106	44	171	171	212	9	412	271
Neocau	0	0	0	0	0	0	133	131	275	0	346	383	387	213	512	377
Neocyg	0	0	0	171	280	127	135	135	185	0	573	587	628	430	317	236
Neocyl	0	0	0	73	38	0	7	1	306	257	333	427	388	295	454	348
Neofas	0	0	0	13	0	0	41	14	99	17	485	686	545	85	525	384
Neofur	0	0	0	11	11	11	198	198	459	424	710	861	753	314	553	412
Neomod	0	0	0	89	51	40	80	99	354	16	469	533	515	357	755	669
Neomul	0	0	0	45	0	0	268	268	346	0	322	386	367	394	276	189
Neonig	0	0	0	50	0	0	0	0	84	0	601	606	647	0	122	16
Neopul	0	0	0	27	27	16	148	238	397	57	385	385	426	191	203	62
Neosav	0	0	0	225	196	10	208	208	290	38	327	327	327	146	640	534
Neotet	0	0	7	223	193	64	119	119	213	54	441	470	476	126	555	449
Neotoa	0	0	0	0	0	0	424	443	339	0	518	580	578	100	732	591
Neowal	0	0	0	103	0	0	68	68	31	0	415	456	420	90	106	0
Ophven	0	0	0	37	93	21	153	153	411	70	9	9	20	340	476	476
PcybrN	0	0	0	75	0	0	171	171	306	13	0	0	41	342	338	284
Pcynig	0	0	0	25	0	0	326	319	465	0	153	172	213	264	522	407
Permic	0	0	0	97	41	0	108	108	279	147	277	296	337	207	136	136
Peteph	0	0	38	103	0	0	81	81	256	5	334	374	375	73	530	513
Petfam	0	0	0	31	0	0	0	0	495	7	137	137	137	202	684	578
Petfas	0	0	0	22	0	0	49	6	384	121	420	430	461	232	390	389
Petmac	0	0	0	88	57	57	340	340	599	98	433	433	474	353	466	336
Petpol	0	0	0	2	0	0	22	22	424	0	474	493	534	247	451	370
Plepar	0	0	0	160	144	0	138	138	805	114	240	240	281	403	573	540
Plestr	0	0	29	82	33	7	66	66	446	29	369	481	429	602	404	319
Pscbab	0	0	0	0	0	0	0	0	307	0	344	357	375	160	332	323
Pscple	0	0	0	56	0	0	0	0	513	127	271	279	320	383	171	47
Simdia	0	0	0	103	0	0	122	122	350	3	366	371	412	66	140	82
Spaery	0	0	0	9	0	0	65	3	295	9	376	425	395	85	603	462
Tanirs	0	0	0	0	0	0	2	2	123	4	219	233	233	217	334	219
TeldhS	0	0	0	0	0	0	0	0	343	0	550	627	605	430	803	694
TelteS	0	0	0	103	51	40	54	54	378	165	733	822	788	356	379	271
Telvit	0	0	0	13	9	7	0	0	189	55	683	782	738	109	259	118
Tremar	0	0	0	69	15	0	36	0	682	8	294	368	335	319	838	783
Trenig	0	0	28	191	187	156	112	112	303	8	368	399	409	413	812	671
Tromoo	0	0	0	25	0	0	0	0	277	30	126	126	167	379	289	183
Tronig	0	0	0	148	60	23	0	0	497	7	474	574	493	145	386	280
Varmoo	0	0	0	179	108	42	96	58	337	0	431	472	486	590	278	172
Xenbou	0	0	23	161	90	58	289	227	354	0	339	415	394	740	718	577
Xennas	0	0	0	0	0	0	228	228	255	212	326	331	372	282	269	128
Xenspi	0	0	0	207	213	91	173	176	430	0	669	688	688	267	567	426
