## Supplementary Data 3 for "Nonapeptide molecular evolution during the adaptive radiation of Tanganyika cichlids": OT_dS.txt

spp	dS	+-SE
Altcal	0.0528	0.0204
Altcom	0.0494	0.0206
Altshe	0.0488	0.0203
Arcstr	0.0530	0.0205
Asplep	0.0404	0.0183
Astbur	0.0572	0.0222
Astfla	0.0608	0.0221
Astpal	0.0533	0.0206
Auldew	0.0404	0.0183
Baicen	0.0488	0.0203
Batfas	0.0532	0.0205
Batfer	0.0532	0.0205
Batgra	0.0452	0.0188
Bathor	0.0607	0.0219
Batleo	0.0532	0.0205
Batmin	0.0457	0.0190
Batvit	0.0532	0.0205
BenhoM	0.0627	0.0243
Benhor	0.0627	0.0243
Benmel	0.0627	0.0243
Bentri	0.0627	0.0243
Boumic	0.0375	0.0170
Calmac	0.0410	0.0186
Calmel	0.0411	0.0186
Calple	0.0583	0.0226
Carsch	0.0406	0.0184
Chabif	0.0451	0.0187
Chabri	0.0374	0.0169
Chacya	0.0406	0.0184
Chando	0.0451	0.0187
Chapop	0.0498	0.0207
Cphfr5	0.0487	0.0203
Cphfro	0.0488	0.0203
Cphgib	0.0487	0.0203
Cteben	0.0487	0.0203
Ctehor	0.0423	0.0175
Ctepol	0.0453	0.0188
Cunlon	0.0405	0.0184
Cyafoa	0.0409	0.0186
Cyafur	0.0404	0.0183
Cypcol	0.0573	0.0222
Cypdwj	0.0573	0.0222
Cypkan	0.0573	0.0222
Cypkib	0.0411	0.0187
Cyplep	0.0574	0.0222
Cypmic	0.0573	0.0222
Cyppav	0.0578	0.0224
Cypzon	0.0573	0.0222
Ectdes	0.0404	0.0183
EctspN	0.0404	0.0183
Enamel	0.0404	0.0183
Erecya	0.0607	0.0219
Eremar	0.0529	0.0203
Gnaper	0.0498	0.0207
Gnapfe	0.0426	0.0177
Gralem	0.0322	0.0163
Gwcbel	0.0659	0.0240
Gwcchr	0.0487	0.0203
Hapmic	0.0441	0.0201
Hemste	0.0411	0.0186
HemstZ	0.0404	0.0183
Hplkil	0.0590	0.0213
HplspC	0.0608	0.0221
Hplsta	0.0608	0.0221
Hplvan	0.0608	0.0221
Intloo	0.0427	0.0177
Juldic	0.0451	0.0187
Julkom	0.0452	0.0188
JulmaN	0.0444	0.0202
JulmaS	0.0444	0.0202
Julmrk	0.0416	0.0189
Julorn	0.0451	0.0187
Julreg	0.0411	0.0186
JulreK	0.0409	0.0186
Jultra	0.0497	0.0207
Julunt	0.0503	0.0209
Lamcal	0.0488	0.0203
Lamkun	0.0374	0.0170
Lamlap	0.0452	0.0188
Lamlem	0.0494	0.0206
Lammel	0.0488	0.0203
Lamoce	0.0488	0.0203
LamorC	0.0488	0.0203
Lamorn	0.0488	0.0203
LamorS	0.0407	0.0185
Lamsig	0.0452	0.0188
Lamspe	0.0488	0.0203
Lamtig	0.0573	0.0222
Lchabe	0.0487	0.0203
Lchaur	0.0489	0.0203
Lchsta	0.0487	0.0203
Lepatt	0.0496	0.0207
Lepcun	0.0451	0.0187
Lepelo	0.0488	0.0203
Lepkam	0.0451	0.0187
Lepken	0.0496	0.0207
LepmeK	0.0496	0.0207
Lepmim	0.0488	0.0203
Leppro	0.0451	0.0187
Lesper	0.0404	0.0183
Lessta	0.0404	0.0183
Limdar	0.0427	0.0177
Loblab	0.0439	0.0182
Mdcrot	0.0405	0.0184
Mdcten	0.0371	0.0168
Neobif	0.0489	0.0203
Neobou	0.0451	0.0187
Neobre	0.0413	0.0188
Neobri	0.0406	0.0184
NeobrM	0.0406	0.0184
Neobue	0.0489	0.0203
NeocaK	0.0488	0.0203
Neocal	0.0412	0.0187
Neocau	0.0488	0.0203
Neochi	0.0406	0.0184
Neochr	0.0489	0.0203
Neocra	0.0504	0.0210
Neocyg	0.0407	0.0185
Neocyl	0.0489	0.0203
Neodev	0.0431	0.0179
Neoese	0.0489	0.0203
Neofal	0.0406	0.0184
NeofaM	0.0412	0.0187
Neofas	0.0572	0.0221
Neofur	0.0489	0.0203
NeofuU	0.0489	0.0203
Neogra	0.0536	0.0223
NeogrM	0.0414	0.0188
Neohec	0.0501	0.0208
Neohel	0.0536	0.0223
Neokom	0.0413	0.0188
NeoleL	0.0489	0.0203
Neoleu	0.0489	0.0203
Neolon	0.0489	0.0203
Neolou	0.0488	0.0203
Neomar	0.0406	0.0184
Neomee	0.0496	0.0207
Neomod	0.0489	0.0203
Neomon	0.0489	0.0203
Neomul	0.0488	0.0203
Neomux	0.0489	0.0203
Neonig	0.0489	0.0203
Neonve	0.0451	0.0187
Neoobs	0.0452	0.0188
Neooli	0.0406	0.0184
Neopec	0.0451	0.0187
Neopet	0.0570	0.0219
Neople	0.0451	0.0187
Neopro	0.0493	0.0205
Neopul	0.0500	0.0208
Neosav	0.0412	0.0187
Neosex	0.0527	0.0204
Neosim	0.0487	0.0203
Neospl	0.0489	0.0203
Neotet	0.0451	0.0187
Neotim	0.0452	0.0188
Neotoa	0.0582	0.0226
Neotre	0.0451	0.0188
Neovar	0.0575	0.0223
NeoveB	0.0494	0.0206
NeoveS	0.0504	0.0210
Neowal	0.0406	0.0184
Ophboo	0.0372	0.0169
Ophhet	0.0404	0.0183
Ophnas	0.0404	0.0183
Ophpar	0.0406	0.0184
Ophven	0.0404	0.0183
Ophwhi	0.0372	0.0169
Ortcho	0.0454	0.0189
Ortmaz	0.0571	0.0221
Ortred	0.0580	0.0225
Ortuvi	0.0493	0.0205
Pcybri	0.0756	0.0261
PcybrN	0.0637	0.0232
Pcynig	0.0573	0.0222
Pcytem	0.0576	0.0223
Perecc	0.0534	0.0223
Permic	0.0534	0.0223
Peteph	0.0435	0.0180
Petfam	0.0452	0.0188
Petfas	0.0500	0.0193
Petgia	0.0427	0.0177
Pethor	0.0427	0.0177
Petiko	0.0364	0.0165
Petkas	0.0440	0.0183
Petkip	0.0427	0.0177
Petmac	0.0365	0.0166
Petmos	0.0435	0.0180
Petort	0.0434	0.0180
Petpol	0.0427	0.0177
Petrai	0.0427	0.0177
Petred	0.0427	0.0177
Pettex	0.0427	0.0177
Pettre	0.0427	0.0177
Phaacu	0.0377	0.0171
Pleela	0.0443	0.0201
Plemul	0.0534	0.0223
Plepar	0.0534	0.0223
Plestr	0.0534	0.0223
Pscbab	0.0427	0.0177
Psccur	0.0362	0.0164
Pscmar	0.0427	0.0177
Pscmrg	0.0427	0.0177
Pscple	0.0455	0.0189
Psephi	0.0499	0.0192
Regcal	0.0487	0.0203
Sarcar	0.0458	0.0190
Sermac	0.0543	0.0210
Simdia	0.0428	0.0178
Spaery	0.0514	0.0197
Spamar	0.0529	0.0203
Tanirs	0.0513	0.0197
Tchdha	0.0486	0.0202
Telbif	0.0489	0.0203
Telbra	0.0495	0.0206
Telbri	0.0498	0.0207
TeldhN	0.0490	0.0204
TeldhS	0.0333	0.0168
TeldhT	0.0407	0.0185
Tellon	0.0572	0.0222
Telluf	0.0497	0.0207
Telshe	0.0576	0.0223
TelteS	0.0495	0.0206
Telvit	0.0495	0.0206
Thobra	0.0567	0.0219
Trecap	0.0592	0.0214
Tremac	0.0505	0.0195
Tremar	0.0673	0.0231
Trenig	0.0534	0.0206
Tresti	0.0590	0.0214
Treuni	0.0454	0.0189
Trezeb	0.0502	0.0194
Trioto	0.0450	0.0187
Troann	0.0426	0.0177
Trobri	0.0435	0.0180
TrobrK	0.0436	0.0181
Trodub	0.0427	0.0177
Trokir	0.0435	0.0180
Troluk	0.0435	0.0180
Trolun	0.0435	0.0180
Tromoo	0.0509	0.0196
Tromor	0.0509	0.0196
Trompi	0.0495	0.0191
Tronig	0.0441	0.0183
Tropol	0.0435	0.0181
Trored	0.0441	0.0183
Varmoo	0.0536	0.0224
Xchhec	0.0534	0.0223
Xenbat	0.0404	0.0183
Xenbou	0.0404	0.0183
Xencau	0.0409	0.0186
Xenfla	0.0404	0.0183
Xenkil	0.0409	0.0186
Xenlon	0.0404	0.0183
Xennas	0.0404	0.0183
XenniS	0.0405	0.0184
Xenoch	0.0406	0.0184
Xenorn	0.0405	0.0184
XenpaK	0.0404	0.0183
Xenpap	0.0404	0.0183
Xensim	0.0405	0.0184
Xensin	0.0405	0.0184
Xenspi	0.0321	0.0162
XenspN	0.0326	0.0165
Xensun	0.0489	0.0204
