## Supplementary Data 3 for "Nonapeptide molecular evolution during the adaptive radiation of Tanganyika cichlids": OTRa_dS.txt

spp	dS	+-SE
Altcal	0.0296	0.0095
Altcom	0.0295	0.0095
Altshe	0.0296	0.0095
Arcstr	0.0295	0.0094
Asplep	0.0224	0.0085
Astbur	0.0257	0.0092
Astfla	0.0256	0.0091
Astpal	0.0243	0.0087
Auldew	0.0477	0.0134
Baicen	0.0224	0.0085
Batfas	0.0436	0.0128
Batfer	0.0433	0.0132
Batgra	0.0433	0.0132
Bathor	0.0448	0.0126
Batleo	0.0438	0.0128
Batmin	0.0401	0.0123
Batvit	0.0448	0.0126
BenhoM	0.0242	0.0086
Benhor	0.0242	0.0086
Benmel	0.0242	0.0086
Bentri	0.0242	0.0086
Boumic	0.0272	0.0092
Calmac	0.0466	0.0136
Calmel	0.0465	0.0136
Calple	0.0462	0.0135
Carsch	0.0374	0.0114
Chabif	0.0386	0.0113
Chabri	0.0371	0.0113
Chacya	0.0242	0.0087
Chando	0.0304	0.0102
Chapop	0.0371	0.0113
Cphfr5	0.0265	0.0089
Cphfro	0.0265	0.0089
Cphgib	0.0266	0.0090
Cteben	0.0242	0.0087
Ctehor	0.0224	0.0085
Ctepol	0.0295	0.0095
Cunlon	0.0374	0.0114
Cyafoa	0.0441	0.0129
Cyafur	0.0441	0.0129
Cypcol	0.0433	0.0132
Cypdwj	0.0433	0.0132
Cypkan	0.0433	0.0132
Cypkib	0.0328	0.0111
Cyplep	0.0435	0.0133
Cypmic	0.0433	0.0132
Cyppav	0.0365	0.0117
Cypzon	0.0433	0.0132
Ectdes	0.0441	0.0129
EctspN	0.0438	0.0128
Enamel	0.0328	0.0110
Erecya	0.0326	0.0100
Eremar	0.0325	0.0100
Gnaper	0.0256	0.0092
Gnapfe	0.0258	0.0092
Gralem	0.0289	0.0103
Gwcbel	0.0224	0.0085
Gwcchr	0.0225	0.0086
Hapmic	0.0224	0.0085
Hemste	0.0435	0.0128
HemstZ	0.0398	0.0122
Hplkil	0.0274	0.0092
HplspC	0.0225	0.0086
Hplsta	0.0225	0.0086
Hplvan	0.0326	0.0100
Intloo	0.0289	0.0103
Juldic	0.0370	0.0113
Julkom	0.0371	0.0113
JulmaN	0.0302	0.0102
JulmaS	0.0269	0.0096
Julmrk	0.0245	0.0087
Julorn	0.0370	0.0113
Julreg	0.0302	0.0102
JulreK	0.0245	0.0088
Jultra	0.0370	0.0113
Julunt	0.0242	0.0087
Lamcal	0.0337	0.0103
Lamkun	0.0265	0.0089
Lamlap	0.0265	0.0089
Lamlem	0.0225	0.0086
Lammel	0.0421	0.0118
Lamoce	0.0337	0.0103
LamorC	0.0251	0.0089
Lamorn	0.0242	0.0087
LamorS	0.0245	0.0087
Lamsig	0.0265	0.0089
Lamspe	0.0305	0.0097
Lamtig	0.0273	0.0092
Lchabe	0.0242	0.0087
Lchaur	0.0224	0.0085
Lchsta	0.0224	0.0086
Lepatt	0.0265	0.0089
Lepcun	0.0303	0.0102
Lepelo	0.0264	0.0089
Lepkam	0.0321	0.0103
Lepken	0.0321	0.0103
LepmeK	0.0266	0.0090
Lepmim	0.0264	0.0089
Leppro	0.0264	0.0089
Lesper	0.0403	0.0123
Lessta	0.0400	0.0122
Limdar	0.0224	0.0085
Loblab	0.0322	0.0103
Mdcrot	0.0289	0.0103
Mdcten	0.0303	0.0102
Neobif	0.0303	0.0102
Neobou	0.0264	0.0089
Neobre	0.0243	0.0087
Neobri	0.0302	0.0102
NeobrM	0.0242	0.0087
Neobue	0.0370	0.0113
NeocaK	0.0354	0.0108
Neocal	0.0248	0.0088
Neocau	0.0355	0.0108
Neochi	0.0321	0.0103
Neochr	0.0437	0.0128
Neocra	0.0308	0.0104
Neocyg	0.0264	0.0089
Neocyl	0.0398	0.0121
Neodev	0.0362	0.0116
Neoese	0.0437	0.0128
Neofal	0.0321	0.0103
NeofaM	0.0245	0.0088
Neofas	0.0305	0.0097
Neofur	0.0399	0.0122
NeofuU	0.0436	0.0128
Neogra	0.0302	0.0102
NeogrM	0.0304	0.0103
Neohec	0.0295	0.0094
Neohel	0.0302	0.0102
Neokom	0.0245	0.0088
NeoleL	0.0437	0.0128
Neoleu	0.0400	0.0122
Neolon	0.0243	0.0087
Neolou	0.0338	0.0108
Neomar	0.0302	0.0102
Neomee	0.0265	0.0089
Neomod	0.0304	0.0097
Neomon	0.0304	0.0097
Neomul	0.0273	0.0092
Neomux	0.0265	0.0089
Neonig	0.0302	0.0102
Neonve	0.0336	0.0107
Neoobs	0.0371	0.0113
Neooli	0.0244	0.0087
Neopec	0.0273	0.0092
Neopet	0.0304	0.0097
Neople	0.0264	0.0089
Neopro	0.0370	0.0113
Neopul	0.0302	0.0102
Neosav	0.0247	0.0088
Neosex	0.0361	0.0115
Neosim	0.0273	0.0092
Neospl	0.0303	0.0102
Neotet	0.0302	0.0102
Neotim	0.0303	0.0102
Neotoa	0.0464	0.0136
Neotre	0.0361	0.0115
Neovar	0.0354	0.0108
NeoveB	0.0244	0.0087
NeoveS	0.0244	0.0087
Neowal	0.0321	0.0103
Ophboo	0.0400	0.0122
Ophhet	0.0440	0.0129
Ophnas	0.0450	0.0127
Ophpar	0.0414	0.0121
Ophven	0.0439	0.0128
Ophwhi	0.0438	0.0128
Ortcho	0.0224	0.0085
Ortmaz	0.0422	0.0119
Ortred	0.0422	0.0119
Ortuvi	0.0424	0.0119
Pcybri	0.0364	0.0117
PcybrN	0.0433	0.0132
Pcynig	0.0393	0.0126
Pcytem	0.0393	0.0126
Perecc	0.0242	0.0086
Permic	0.0223	0.0085
Peteph	0.0225	0.0086
Petfam	0.0224	0.0085
Petfas	0.0289	0.0103
Petgia	0.0224	0.0085
Pethor	0.0243	0.0087
Petiko	0.0303	0.0102
Petkas	0.0224	0.0085
Petkip	0.0225	0.0086
Petmac	0.0224	0.0085
Petmos	0.0224	0.0085
Petort	0.0323	0.0103
Petpol	0.0224	0.0085
Petrai	0.0224	0.0085
Petred	0.0243	0.0087
Pettex	0.0225	0.0086
Pettre	0.0224	0.0085
Phaacu	0.0259	0.0092
Pleela	0.0216	0.0089
Plemul	0.0223	0.0085
Plepar	0.0242	0.0086
Plestr	0.0223	0.0085
Pscbab	0.0275	0.0093
Psccur	0.0225	0.0086
Pscmar	0.0274	0.0092
Pscmrg	0.0274	0.0092
Pscple	0.0296	0.0095
Psephi	0.0326	0.0110
Regcal	0.0257	0.0092
Sarcar	0.0290	0.0098
Sermac	0.0256	0.0092
Simdia	0.0224	0.0085
Spaery	0.0327	0.0100
Spamar	0.0325	0.0100
Tanirs	0.0326	0.0100
Tchdha	0.0225	0.0086
Telbif	0.0244	0.0087
Telbra	0.0243	0.0087
Telbri	0.0243	0.0087
TeldhN	0.0303	0.0102
TeldhS	0.0246	0.0088
TeldhT	0.0244	0.0087
Tellon	0.0303	0.0102
Telluf	0.0302	0.0102
Telshe	0.0246	0.0088
TelteS	0.0245	0.0087
Telvit	0.0247	0.0088
Thobra	0.0275	0.0093
Trecap	0.0337	0.0103
Tremac	0.0336	0.0103
Tremar	0.0324	0.0104
Trenig	0.0336	0.0103
Tresti	0.0324	0.0103
Treuni	0.0258	0.0092
Trezeb	0.0290	0.0098
Trioto	0.0224	0.0085
Troann	0.0224	0.0085
Trobri	0.0225	0.0086
TrobrK	0.0225	0.0086
Trodub	0.0224	0.0085
Trokir	0.0224	0.0085
Troluk	0.0225	0.0086
Trolun	0.0224	0.0085
Tromoo	0.0288	0.0103
Tromor	0.0288	0.0103
Trompi	0.0224	0.0085
Tronig	0.0224	0.0085
Tropol	0.0224	0.0085
Trored	0.0288	0.0103
Varmoo	0.0400	0.0122
Xchhec	0.0225	0.0086
Xenbat	0.0291	0.0104
Xenbou	0.0224	0.0085
Xencau	0.0224	0.0085
Xenfla	0.0224	0.0085
Xenkil	0.0224	0.0085
Xenlon	0.0224	0.0085
Xennas	0.0224	0.0085
XenniS	0.0226	0.0086
Xenoch	0.0225	0.0086
Xenorn	0.0225	0.0086
XenpaK	0.0363	0.0116
Xenpap	0.0363	0.0116
Xensim	0.0225	0.0086
Xensin	0.0264	0.0089
Xenspi	0.0224	0.0085
XenspN	0.0224	0.0085
Xensun	0.0326	0.0110
