## Supplementary Data 3 for "Nonapeptide molecular evolution during the adaptive radiation of Tanganyika cichlids": OTRb.tr1_dS.txt

spp	dS	+-SE
Altcal	0.0501	0.0132
Altcom	0.0572	0.0142
Altshe	0.0572	0.0142
Arcstr	0.0412	0.0121
Asplep	0.0409	0.0120
Astbur	0.0429	0.0121
Astfla	0.0459	0.0125
Astpal	0.0424	0.0120
Auldew	0.0381	0.0116
Baicen	0.0406	0.0119
Batfas	0.0381	0.0112
Batfer	0.0380	0.0111
Batgra	0.0380	0.0111
Bathor	0.0380	0.0111
Batleo	0.0380	0.0111
Batmin	0.0385	0.0113
Batvit	0.0380	0.0111
BenhoM	0.0365	0.0111
Benhor	0.0365	0.0111
Benmel	0.0366	0.0112
Bentri	0.0367	0.0112
Boumic	0.0336	0.0107
Calmac	0.0376	0.0115
Calmel	0.0410	0.0120
Calple	0.0405	0.0119
Carsch	0.0409	0.0120
Chabif	0.0505	0.0133
Chabri	0.0504	0.0133
Chacya	0.0571	0.0142
Chando	0.0438	0.0124
Chapop	0.0507	0.0134
Cphfr5	0.0376	0.0115
Cphfro	0.0379	0.0116
Cphgib	0.0376	0.0115
Cteben	0.0365	0.0111
Ctehor	0.0400	0.0117
Ctepol	0.0428	0.0121
Cunlon	0.0409	0.0120
Cyafoa	0.0409	0.0120
Cyafur	0.0409	0.0120
Cypcol	0.0393	0.0115
Cypdwj	0.0388	0.0114
Cypkan	0.0396	0.0116
Cypkib	0.0397	0.0116
Cyplep	0.0390	0.0114
Cypmic	0.0390	0.0114
Cyppav	0.0388	0.0114
Cypzon	0.0388	0.0114
Ectdes	0.0409	0.0120
EctspN	0.0410	0.0120
Enamel	0.0418	0.0123
Erecya	0.0415	0.0122
Eremar	0.0403	0.0118
Gnaper	0.0402	0.0118
Gnapfe	0.0398	0.0117
Gralem	0.0410	0.0120
Gwcbel	0.0407	0.0119
Gwcchr	0.0407	0.0119
Hapmic	0.0398	0.0116
Hemste	0.0348	0.0106
HemstZ	0.0353	0.0108
Hplkil	0.0551	0.0141
HplspC	0.0457	0.0124
Hplsta	0.0428	0.0121
Hplvan	0.0461	0.0125
Intloo	0.0384	0.0112
Juldic	0.0503	0.0132
Julkom	0.0518	0.0137
JulmaN	0.0506	0.0133
JulmaS	0.0503	0.0132
Julmrk	0.0506	0.0133
Julorn	0.0518	0.0137
Julreg	0.0503	0.0132
JulreK	0.0506	0.0133
Jultra	0.0518	0.0137
Julunt	0.0503	0.0132
Lamcal	0.0501	0.0132
Lamkun	0.0445	0.0126
Lamlap	0.0445	0.0126
Lamlem	0.0509	0.0134
Lammel	0.0644	0.0151
Lamoce	0.0570	0.0141
LamorC	0.0445	0.0126
Lamorn	0.0446	0.0126
LamorS	0.0447	0.0126
Lamsig	0.0446	0.0126
Lamspe	0.0537	0.0137
Lamtig	0.0506	0.0133
Lchabe	0.0439	0.0124
Lchaur	0.0446	0.0125
Lchsta	0.0405	0.0119
Lepatt	0.0496	0.0131
Lepcun	0.0483	0.0132
Lepelo	0.0532	0.0136
Lepkam	0.0493	0.0130
Lepken	0.0493	0.0130
LepmeK	0.0495	0.0130
Lepmim	0.0502	0.0132
Leppro	0.0494	0.0130
Lesper	0.0410	0.0120
Lessta	0.0411	0.0121
Limdar	0.0398	0.0117
Loblab	0.0438	0.0123
Mdcrot	0.0417	0.0122
Mdcten	0.0402	0.0118
Neobif	0.0503	0.0132
Neobou	0.0493	0.0130
Neobre	0.0461	0.0126
Neobri	0.0436	0.0123
NeobrM	0.0462	0.0126
Neobue	0.0503	0.0132
NeocaK	0.0536	0.0137
Neocal	0.0461	0.0126
Neocau	0.0503	0.0133
Neochi	0.0468	0.0128
Neochr	0.0436	0.0123
Neocra	0.0456	0.0125
Neocyg	0.0488	0.0129
Neocyl	0.0503	0.0132
Neodev	0.0503	0.0132
Neoese	0.0479	0.0130
Neofal	0.0467	0.0127
NeofaM	0.0450	0.0127
Neofas	0.0501	0.0132
Neofur	0.0503	0.0132
NeofuU	0.0503	0.0132
Neogra	0.0529	0.0136
NeogrM	0.0458	0.0126
Neohec	0.0493	0.0130
Neohel	0.0455	0.0125
Neokom	0.0423	0.0124
NeoleL	0.0535	0.0137
Neoleu	0.0519	0.0137
Neolon	0.0503	0.0132
Neolou	0.0522	0.0138
Neomar	0.0455	0.0125
Neomee	0.0503	0.0133
Neomod	0.0467	0.0127
Neomon	0.0467	0.0127
Neomul	0.0493	0.0130
Neomux	0.0503	0.0132
Neonig	0.0470	0.0128
Neonve	0.0503	0.0132
Neoobs	0.0507	0.0134
Neooli	0.0451	0.0124
Neopec	0.0503	0.0132
Neopet	0.0467	0.0127
Neople	0.0493	0.0130
Neopro	0.0504	0.0133
Neopul	0.0441	0.0124
Neosav	0.0503	0.0132
Neosex	0.0500	0.0132
Neosim	0.0529	0.0135
Neospl	0.0425	0.0121
Neotet	0.0467	0.0127
Neotim	0.0519	0.0137
Neotoa	0.0577	0.0143
Neotre	0.0500	0.0132
Neovar	0.0553	0.0142
NeoveB	0.0501	0.0132
NeoveS	0.0484	0.0127
Neowal	0.0468	0.0128
Ophboo	0.0417	0.0122
Ophhet	0.0418	0.0123
Ophnas	0.0409	0.0120
Ophpar	0.0409	0.0120
Ophven	0.0409	0.0120
Ophwhi	0.0418	0.0123
Ortcho	0.0398	0.0117
Ortmaz	0.0360	0.0110
Ortred	0.0361	0.0110
Ortuvi	0.0410	0.0120
Pcybri	0.0470	0.0128
PcybrN	0.0475	0.0129
Pcynig	0.0503	0.0132
Pcytem	0.0442	0.0125
Perecc	0.0397	0.0116
Permic	0.0431	0.0122
Peteph	0.0368	0.0112
Petfam	0.0400	0.0117
Petfas	0.0398	0.0117
Petgia	0.0420	0.0118
Pethor	0.0399	0.0117
Petiko	0.0398	0.0117
Petkas	0.0393	0.0115
Petkip	0.0398	0.0117
Petmac	0.0364	0.0111
Petmos	0.0392	0.0115
Petort	0.0398	0.0117
Petpol	0.0392	0.0115
Petrai	0.0392	0.0115
Petred	0.0398	0.0117
Pettex	0.0392	0.0115
Pettre	0.0398	0.0117
Phaacu	0.0398	0.0117
Pleela	0.0392	0.0115
Plemul	0.0397	0.0116
Plepar	0.0397	0.0116
Plestr	0.0397	0.0116
Pscbab	0.0428	0.0121
Psccur	0.0433	0.0122
Pscmar	0.0506	0.0133
Pscmrg	0.0434	0.0123
Pscple	0.0463	0.0126
Psephi	0.0457	0.0124
Regcal	0.0477	0.0130
Sarcar	0.0399	0.0117
Sermac	0.0398	0.0117
Simdia	0.0398	0.0117
Spaery	0.0436	0.0123
Spamar	0.0435	0.0123
Tanirs	0.0436	0.0123
Tchdha	0.0402	0.0118
Telbif	0.0473	0.0129
Telbra	0.0475	0.0129
Telbri	0.0500	0.0132
TeldhN	0.0552	0.0141
TeldhS	0.0435	0.0123
TeldhT	0.0511	0.0135
Tellon	0.0500	0.0132
Telluf	0.0577	0.0147
Telshe	0.0553	0.0141
TelteS	0.0537	0.0141
Telvit	0.0500	0.0132
Thobra	0.0413	0.0121
Trecap	0.0457	0.0124
Tremac	0.0390	0.0114
Tremar	0.0295	0.0099
Trenig	0.0363	0.0111
Tresti	0.0360	0.0110
Treuni	0.0362	0.0110
Trezeb	0.0297	0.0100
Trioto	0.0480	0.0131
Troann	0.0393	0.0115
Trobri	0.0392	0.0115
TrobrK	0.0393	0.0115
Trodub	0.0392	0.0115
Trokir	0.0424	0.0120
Troluk	0.0392	0.0115
Trolun	0.0392	0.0115
Tromoo	0.0392	0.0115
Tromor	0.0392	0.0115
Trompi	0.0393	0.0115
Tronig	0.0424	0.0120
Tropol	0.0389	0.0114
Trored	0.0392	0.0115
Varmoo	0.0559	0.0143
Xchhec	0.0405	0.0119
Xenbat	0.0411	0.0121
Xenbou	0.0394	0.0116
Xencau	0.0411	0.0120
Xenfla	0.0417	0.0122
Xenkil	0.0418	0.0123
Xenlon	0.0409	0.0120
Xennas	0.0409	0.0120
XenniS	0.0412	0.0121
Xenoch	0.0408	0.0120
Xenorn	0.0435	0.0123
XenpaK	0.0409	0.0120
Xenpap	0.0409	0.0120
Xensim	0.0409	0.0120
Xensin	0.0409	0.0120
Xenspi	0.0417	0.0122
XenspN	0.0417	0.0122
Xensun	0.0409	0.0120
