## Supplementary Data 3 for "Nonapeptide molecular evolution during the adaptive radiation of Tanganyika cichlids": OTRb.tr2_dS.txt

spp	dS	+-SE
Altcal	0.0494	0.0122
Altcom	0.0555	0.0130
Altshe	0.0555	0.0130
Arcstr	0.0428	0.0112
Asplep	0.0426	0.0112
Astbur	0.0511	0.0126
Astfla	0.0514	0.0124
Astpal	0.0485	0.0120
Auldew	0.0400	0.0109
Baicen	0.0475	0.0121
Batfas	0.0455	0.0116
Batfer	0.0453	0.0115
Batgra	0.0453	0.0115
Bathor	0.0453	0.0115
Batleo	0.0453	0.0115
Batmin	0.0429	0.0113
Batvit	0.0453	0.0115
BenhoM	0.0410	0.0111
Benhor	0.0410	0.0111
Benmel	0.0411	0.0112
Bentri	0.0412	0.0112
Boumic	0.0397	0.0108
Calmac	0.0425	0.0116
Calmel	0.0454	0.0119
Calple	0.0450	0.0118
Carsch	0.0426	0.0112
Chabif	0.0497	0.0123
Chabri	0.0495	0.0123
Chacya	0.0550	0.0129
Chando	0.0443	0.0117
Chapop	0.0499	0.0124
Cphfr5	0.0397	0.0108
Cphfro	0.0400	0.0109
Cphgib	0.0397	0.0108
Cteben	0.0410	0.0111
Ctehor	0.0453	0.0116
Ctepol	0.0502	0.0124
Cunlon	0.0426	0.0112
Cyafoa	0.0426	0.0112
Cyafur	0.0426	0.0112
Cypcol	0.0445	0.0117
Cypdwj	0.0440	0.0116
Cypkan	0.0484	0.0123
Cypkib	0.0420	0.0110
Cyplep	0.0440	0.0116
Cypmic	0.0441	0.0116
Cyppav	0.0438	0.0115
Cypzon	0.0438	0.0115
Ectdes	0.0426	0.0112
EctspN	0.0427	0.0112
Enamel	0.0436	0.0115
Erecya	0.0394	0.0107
Eremar	0.0392	0.0106
Gnaper	0.0454	0.0116
Gnapfe	0.0446	0.0114
Gralem	0.0487	0.0124
Gwcbel	0.0441	0.0116
Gwcchr	0.0435	0.0114
Hapmic	0.0434	0.0114
Hemste	0.0428	0.0112
HemstZ	0.0428	0.0112
Hplkil	0.0569	0.0130
HplspC	0.0510	0.0123
Hplsta	0.0486	0.0120
Hplvan	0.0546	0.0128
Intloo	0.0446	0.0114
Juldic	0.0495	0.0123
Julkom	0.0495	0.0123
JulmaN	0.0498	0.0123
JulmaS	0.0495	0.0123
Julmrk	0.0498	0.0123
Julorn	0.0495	0.0123
Julreg	0.0495	0.0123
JulreK	0.0498	0.0123
Jultra	0.0495	0.0123
Julunt	0.0495	0.0123
Lamcal	0.0495	0.0122
Lamkun	0.0525	0.0127
Lamlap	0.0526	0.0127
Lamlem	0.0519	0.0128
Lammel	0.0625	0.0136
Lamoce	0.0549	0.0129
LamorC	0.0525	0.0127
Lamorn	0.0505	0.0122
LamorS	0.0528	0.0127
Lamsig	0.0526	0.0127
Lamspe	0.0524	0.0126
Lamtig	0.0519	0.0128
Lchabe	0.0452	0.0115
Lchaur	0.0490	0.0121
Lchsta	0.0439	0.0115
Lepatt	0.0504	0.0121
Lepcun	0.0447	0.0114
Lepelo	0.0534	0.0125
Lepkam	0.0503	0.0121
Lepken	0.0503	0.0121
LepmeK	0.0504	0.0121
Lepmim	0.0477	0.0118
Leppro	0.0472	0.0117
Lesper	0.0427	0.0112
Lessta	0.0426	0.0112
Limdar	0.0447	0.0114
Loblab	0.0483	0.0120
Mdcrot	0.0463	0.0118
Mdcten	0.0448	0.0114
Neobif	0.0495	0.0123
Neobou	0.0503	0.0121
Neobre	0.0528	0.0127
Neobri	0.0467	0.0119
NeobrM	0.0529	0.0127
Neobue	0.0495	0.0123
NeocaK	0.0548	0.0129
Neocal	0.0528	0.0127
Neocau	0.0520	0.0125
Neochi	0.0490	0.0121
Neochr	0.0488	0.0121
Neocra	0.0493	0.0123
Neocyg	0.0495	0.0120
Neocyl	0.0495	0.0123
Neodev	0.0551	0.0129
Neoese	0.0513	0.0124
Neofal	0.0489	0.0121
NeofaM	0.0468	0.0119
Neofas	0.0548	0.0129
Neofur	0.0495	0.0123
NeofuU	0.0495	0.0123
Neogra	0.0525	0.0124
NeogrM	0.0470	0.0117
Neohec	0.0498	0.0120
Neohel	0.0491	0.0122
Neokom	0.0450	0.0118
NeoleL	0.0519	0.0125
Neoleu	0.0475	0.0118
Neolon	0.0495	0.0123
Neolou	0.0506	0.0122
Neomar	0.0493	0.0123
Neomee	0.0478	0.0118
Neomod	0.0489	0.0121
Neomon	0.0489	0.0121
Neomul	0.0525	0.0127
Neomux	0.0495	0.0123
Neonig	0.0466	0.0119
Neonve	0.0495	0.0123
Neoobs	0.0495	0.0123
Neooli	0.0493	0.0123
Neopec	0.0495	0.0123
Neopet	0.0490	0.0121
Neople	0.0503	0.0121
Neopro	0.0496	0.0123
Neopul	0.0450	0.0115
Neosav	0.0506	0.0122
Neosex	0.0514	0.0124
Neosim	0.0555	0.0130
Neospl	0.0491	0.0122
Neotet	0.0465	0.0118
Neotim	0.0476	0.0118
Neotoa	0.0597	0.0137
Neotre	0.0514	0.0124
Neovar	0.0581	0.0136
NeoveB	0.0525	0.0127
NeoveS	0.0496	0.0123
Neowal	0.0490	0.0121
Ophboo	0.0426	0.0112
Ophhet	0.0428	0.0112
Ophnas	0.0426	0.0112
Ophpar	0.0426	0.0112
Ophven	0.0427	0.0112
Ophwhi	0.0426	0.0112
Ortcho	0.0441	0.0116
Ortmaz	0.0473	0.0121
Ortred	0.0413	0.0112
Ortuvi	0.0437	0.0115
Pcybri	0.0507	0.0126
PcybrN	0.0511	0.0127
Pcynig	0.0516	0.0128
Pcytem	0.0485	0.0124
Perecc	0.0433	0.0114
Permic	0.0459	0.0117
Peteph	0.0426	0.0112
Petfam	0.0448	0.0114
Petfas	0.0447	0.0114
Petgia	0.0491	0.0122
Pethor	0.0447	0.0114
Petiko	0.0446	0.0114
Petkas	0.0440	0.0112
Petkip	0.0446	0.0114
Petmac	0.0414	0.0109
Petmos	0.0441	0.0113
Petort	0.0447	0.0114
Petpol	0.0440	0.0112
Petrai	0.0440	0.0112
Petred	0.0446	0.0114
Pettex	0.0440	0.0112
Pettre	0.0446	0.0114
Phaacu	0.0436	0.0115
Pleela	0.0432	0.0114
Plemul	0.0433	0.0114
Plepar	0.0433	0.0114
Plestr	0.0433	0.0114
Pscbab	0.0501	0.0124
Psccur	0.0473	0.0121
Pscmar	0.0566	0.0129
Pscmrg	0.0487	0.0121
Pscple	0.0533	0.0129
Psephi	0.0513	0.0124
Regcal	0.0566	0.0133
Sarcar	0.0415	0.0113
Sermac	0.0412	0.0112
Simdia	0.0446	0.0114
Spaery	0.0420	0.0110
Spamar	0.0419	0.0110
Tanirs	0.0420	0.0110
Tchdha	0.0456	0.0116
Telbif	0.0468	0.0119
Telbra	0.0465	0.0118
Telbri	0.0467	0.0119
TeldhN	0.0494	0.0122
TeldhS	0.0465	0.0119
TeldhT	0.0499	0.0124
Tellon	0.0465	0.0118
Telluf	0.0495	0.0123
Telshe	0.0496	0.0123
TelteS	0.0468	0.0119
Telvit	0.0465	0.0118
Thobra	0.0454	0.0116
Trecap	0.0518	0.0125
Tremac	0.0493	0.0122
Tremar	0.0412	0.0112
Trenig	0.0466	0.0119
Tresti	0.0430	0.0113
Treuni	0.0486	0.0124
Trezeb	0.0400	0.0109
Trioto	0.0479	0.0118
Troann	0.0441	0.0112
Trobri	0.0440	0.0112
TrobrK	0.0441	0.0112
Trodub	0.0440	0.0112
Trokir	0.0469	0.0116
Troluk	0.0440	0.0112
Trolun	0.0440	0.0112
Tromoo	0.0440	0.0112
Tromor	0.0440	0.0112
Trompi	0.0441	0.0112
Tronig	0.0469	0.0116
Tropol	0.0469	0.0116
Trored	0.0441	0.0113
Varmoo	0.0627	0.0140
Xchhec	0.0416	0.0109
Xenbat	0.0456	0.0117
Xenbou	0.0486	0.0120
Xencau	0.0426	0.0112
Xenfla	0.0434	0.0114
Xenkil	0.0401	0.0109
Xenlon	0.0493	0.0122
Xennas	0.0421	0.0111
XenniS	0.0466	0.0119
Xenoch	0.0455	0.0116
Xenorn	0.0484	0.0120
XenpaK	0.0421	0.0110
Xenpap	0.0426	0.0112
Xensim	0.0458	0.0117
Xensin	0.0484	0.0120
Xenspi	0.0435	0.0114
XenspN	0.0434	0.0114
Xensun	0.0426	0.0112
