## Supplementary Data 3 for "Nonapeptide molecular evolution during the adaptive radiation of Tanganyika cichlids": OTRb.tr3_dS.txt

spp	dS	+-SE
Altcal	0.0487	0.0203
Altcom	0.0573	0.0222
Altshe	0.0573	0.0222
Arcstr	0.0456	0.0189
Asplep	0.0402	0.0182
Astbur	0.0456	0.0189
Astfla	0.0517	0.0200
Astpal	0.0517	0.0200
Auldew	0.0402	0.0182
Baicen	0.0381	0.0172
Batfas	0.0451	0.0187
Batfer	0.0451	0.0187
Batgra	0.0451	0.0187
Bathor	0.0451	0.0187
Batleo	0.0451	0.0187
Batmin	0.0398	0.0181
Batvit	0.0451	0.0187
BenhoM	0.0397	0.0180
Benhor	0.0397	0.0180
Benmel	0.0398	0.0181
Bentri	0.0397	0.0180
Boumic	0.0396	0.0179
Calmac	0.0402	0.0182
Calmel	0.0402	0.0182
Calple	0.0386	0.0175
Carsch	0.0402	0.0182
Chabif	0.0404	0.0183
Chabri	0.0404	0.0183
Chacya	0.0489	0.0203
Chando	0.0404	0.0183
Chapop	0.0414	0.0188
Cphfr5	0.0397	0.0180
Cphfro	0.0404	0.0183
Cphgib	0.0397	0.0180
Cteben	0.0397	0.0180
Ctehor	0.0402	0.0182
Ctepol	0.0569	0.0220
Cunlon	0.0402	0.0182
Cyafoa	0.0402	0.0182
Cyafur	0.0402	0.0182
Cypcol	0.0409	0.0186
Cypdwj	0.0403	0.0183
Cypkan	0.0402	0.0182
Cypkib	0.0402	0.0183
Cyplep	0.0403	0.0183
Cypmic	0.0407	0.0185
Cyppav	0.0403	0.0183
Cypzon	0.0403	0.0183
Ectdes	0.0402	0.0182
EctspN	0.0402	0.0182
Enamel	0.0404	0.0183
Erecya	0.0405	0.0184
Eremar	0.0402	0.0182
Gnaper	0.0381	0.0172
Gnapfe	0.0401	0.0182
Gralem	0.0402	0.0182
Gwcbel	0.0402	0.0182
Gwcchr	0.0402	0.0182
Hapmic	0.0397	0.0180
Hemste	0.0451	0.0187
HemstZ	0.0451	0.0187
Hplkil	0.0456	0.0189
HplspC	0.0517	0.0200
Hplsta	0.0517	0.0200
Hplvan	0.0537	0.0207
Intloo	0.0401	0.0182
Juldic	0.0404	0.0183
Julkom	0.0404	0.0183
JulmaN	0.0412	0.0187
JulmaS	0.0404	0.0183
Julmrk	0.0412	0.0187
Julorn	0.0404	0.0183
Julreg	0.0404	0.0183
JulreK	0.0412	0.0187
Jultra	0.0404	0.0183
Julunt	0.0404	0.0183
Lamcal	0.0487	0.0203
Lamkun	0.0487	0.0203
Lamlap	0.0487	0.0203
Lamlem	0.0407	0.0185
Lammel	0.0643	0.0232
Lamoce	0.0622	0.0224
LamorC	0.0487	0.0203
Lamorn	0.0490	0.0204
LamorS	0.0487	0.0203
Lamsig	0.0490	0.0204
Lamspe	0.0570	0.0219
Lamtig	0.0404	0.0183
Lchabe	0.0402	0.0182
Lchaur	0.0388	0.0176
Lchsta	0.0402	0.0182
Lepatt	0.0487	0.0203
Lepcun	0.0407	0.0185
Lepelo	0.0487	0.0203
Lepkam	0.0487	0.0203
Lepken	0.0487	0.0203
LepmeK	0.0487	0.0203
Lepmim	0.0487	0.0203
Leppro	0.0487	0.0203
Lesper	0.0403	0.0183
Lessta	0.0402	0.0182
Limdar	0.0401	0.0182
Loblab	0.0545	0.0226
Mdcrot	0.0402	0.0182
Mdcten	0.0462	0.0192
Neobif	0.0404	0.0183
Neobou	0.0487	0.0203
Neobre	0.0404	0.0183
Neobri	0.0366	0.0185
NeobrM	0.0410	0.0186
Neobue	0.0404	0.0183
NeocaK	0.0487	0.0203
Neocal	0.0404	0.0183
Neocau	0.0487	0.0203
Neochi	0.0412	0.0187
Neochr	0.0404	0.0183
Neocra	0.0404	0.0183
Neocyg	0.0404	0.0183
Neocyl	0.0404	0.0183
Neodev	0.0487	0.0203
Neoese	0.0404	0.0183
Neofal	0.0404	0.0183
NeofaM	0.0405	0.0184
Neofas	0.0488	0.0203
Neofur	0.0404	0.0183
NeofuU	0.0404	0.0183
Neogra	0.0404	0.0183
NeogrM	0.0404	0.0183
Neohec	0.0487	0.0203
Neohel	0.0404	0.0183
Neokom	0.0407	0.0185
NeoleL	0.0404	0.0183
Neoleu	0.0409	0.0186
Neolon	0.0404	0.0183
Neolou	0.0494	0.0206
Neomar	0.0404	0.0183
Neomee	0.0487	0.0203
Neomod	0.0404	0.0183
Neomon	0.0404	0.0183
Neomul	0.0487	0.0203
Neomux	0.0404	0.0183
Neonig	0.0404	0.0183
Neonve	0.0404	0.0183
Neoobs	0.0404	0.0183
Neooli	0.0460	0.0191
Neopec	0.0404	0.0183
Neopet	0.0404	0.0183
Neople	0.0487	0.0203
Neopro	0.0404	0.0183
Neopul	0.0412	0.0187
Neosav	0.0488	0.0203
Neosex	0.0404	0.0183
Neosim	0.0572	0.0221
Neospl	0.0404	0.0183
Neotet	0.0404	0.0183
Neotim	0.0406	0.0184
Neotoa	0.0494	0.0205
Neotre	0.0404	0.0183
Neovar	0.0487	0.0203
NeoveB	0.0487	0.0203
NeoveS	0.0487	0.0203
Neowal	0.0412	0.0187
Ophboo	0.0402	0.0182
Ophhet	0.0402	0.0182
Ophnas	0.0402	0.0182
Ophpar	0.0402	0.0182
Ophven	0.0402	0.0182
Ophwhi	0.0402	0.0182
Ortcho	0.0399	0.0181
Ortmaz	0.0402	0.0182
Ortred	0.0402	0.0182
Ortuvi	0.0402	0.0182
Pcybri	0.0420	0.0191
PcybrN	0.0441	0.0200
Pcynig	0.0445	0.0202
Pcytem	0.0441	0.0200
Perecc	0.0397	0.0180
Permic	0.0398	0.0181
Peteph	0.0401	0.0182
Petfam	0.0401	0.0182
Petfas	0.0401	0.0182
Petgia	0.0401	0.0182
Pethor	0.0401	0.0182
Petiko	0.0401	0.0182
Petkas	0.0401	0.0182
Petkip	0.0401	0.0182
Petmac	0.0401	0.0182
Petmos	0.0401	0.0182
Petort	0.0401	0.0182
Petpol	0.0401	0.0182
Petrai	0.0401	0.0182
Petred	0.0401	0.0182
Pettex	0.0401	0.0182
Pettre	0.0401	0.0182
Phaacu	0.0401	0.0182
Pleela	0.0399	0.0181
Plemul	0.0397	0.0180
Plepar	0.0397	0.0180
Plestr	0.0397	0.0180
Pscbab	0.0401	0.0182
Psccur	0.0401	0.0182
Pscmar	0.0538	0.0208
Pscmrg	0.0466	0.0194
Pscple	0.0401	0.0182
Psephi	0.0589	0.0213
Regcal	0.0459	0.0191
Sarcar	0.0401	0.0182
Sermac	0.0401	0.0182
Simdia	0.0401	0.0182
Spaery	0.0482	0.0201
Spamar	0.0399	0.0181
Tanirs	0.0482	0.0201
Tchdha	0.0381	0.0172
Telbif	0.0412	0.0187
Telbra	0.0404	0.0183
Telbri	0.0404	0.0183
TeldhN	0.0402	0.0182
TeldhS	0.0404	0.0183
TeldhT	0.0410	0.0186
Tellon	0.0404	0.0183
Telluf	0.0404	0.0183
Telshe	0.0404	0.0183
TelteS	0.0409	0.0186
Telvit	0.0404	0.0183
Thobra	0.0401	0.0182
Trecap	0.0453	0.0188
Tremac	0.0462	0.0192
Tremar	0.0396	0.0179
Trenig	0.0396	0.0179
Tresti	0.0396	0.0179
Treuni	0.0540	0.0224
Trezeb	0.0316	0.0160
Trioto	0.0388	0.0176
Troann	0.0401	0.0182
Trobri	0.0401	0.0182
TrobrK	0.0401	0.0182
Trodub	0.0401	0.0182
Trokir	0.0456	0.0189
Troluk	0.0401	0.0182
Trolun	0.0401	0.0182
Tromoo	0.0401	0.0182
Tromor	0.0401	0.0182
Trompi	0.0401	0.0182
Tronig	0.0456	0.0189
Tropol	0.0401	0.0182
Trored	0.0401	0.0182
Varmoo	0.0404	0.0183
Xchhec	0.0400	0.0182
Xenbat	0.0486	0.0202
Xenbou	0.0486	0.0202
Xencau	0.0402	0.0182
Xenfla	0.0402	0.0182
Xenkil	0.0403	0.0183
Xenlon	0.0381	0.0172
Xennas	0.0402	0.0182
XenniS	0.0381	0.0172
Xenoch	0.0486	0.0202
Xenorn	0.0381	0.0172
XenpaK	0.0402	0.0182
Xenpap	0.0402	0.0182
Xensim	0.0486	0.0202
Xensin	0.0486	0.0202
Xenspi	0.0402	0.0182
XenspN	0.0402	0.0182
Xensun	0.0402	0.0182
