## Supplementary Data 3 for "Nonapeptide molecular evolution during the adaptive radiation of Tanganyika cichlids": VT_dS.txt

spp	dS	+-SE
Altcal	0.0689	0.0234
Altcom	0.0692	0.0235
Altshe	0.0689	0.0234
Arcstr	0.0589	0.0211
Asplep	0.0754	0.0244
Astbur	0.0644	0.0232
Astfla	0.0632	0.0227
Astpal	0.0755	0.0244
Auldew	0.0853	0.0264
Baicen	0.0686	0.0233
Batfas	0.0675	0.0243
Batfer	0.0675	0.0243
Batgra	0.0762	0.0260
Bathor	0.0763	0.0259
Batleo	0.0765	0.0261
Batmin	0.0630	0.0226
Batvit	0.0675	0.0243
BenhoM	0.0613	0.0220
Benhor	0.0613	0.0220
Benmel	0.0611	0.0220
Bentri	0.0620	0.0223
Boumic	0.0763	0.0260
Calmac	0.0860	0.0265
Calmel	0.0851	0.0263
Calple	0.0854	0.0264
Carsch	0.0850	0.0263
Chabif	0.0793	0.0257
Chabri	0.0714	0.0243
Chacya	0.0773	0.0249
Chando	0.0793	0.0257
Chapop	0.0813	0.0264
Cphfr5	0.0686	0.0233
Cphfro	0.0686	0.0233
Cphgib	0.0686	0.0233
Cteben	0.0672	0.0228
Ctehor	0.0596	0.0214
Ctepol	0.0691	0.0235
Cunlon	0.0916	0.0285
Cyafoa	0.0698	0.0237
Cyafur	0.0850	0.0263
Cypcol	0.0690	0.0234
Cypdwj	0.0686	0.0233
Cypkan	0.0690	0.0234
Cypkib	0.0627	0.0225
Cyplep	0.0821	0.0265
Cypmic	0.0726	0.0247
Cyppav	0.0818	0.0264
Cypzon	0.0821	0.0265
Ectdes	0.0814	0.0264
EctspN	0.0856	0.0266
Enamel	0.0826	0.0256
Erecya	0.0592	0.0213
Eremar	0.0601	0.0216
Gnaper	0.0696	0.0237
Gnapfe	0.0612	0.0220
Gralem	0.0687	0.0234
Gwcbel	0.0611	0.0219
Gwcchr	0.0611	0.0219
Hapmic	0.0611	0.0219
Hemste	0.0675	0.0243
HemstZ	0.0675	0.0243
Hplkil	0.0625	0.0224
HplspC	0.0836	0.0259
Hplsta	0.0755	0.0244
Hplvan	0.0953	0.0283
Intloo	0.0612	0.0220
Juldic	0.0793	0.0256
Julkom	0.0802	0.0260
JulmaN	0.0693	0.0235
JulmaS	0.0618	0.0222
Julmrk	0.0690	0.0234
Julorn	0.0796	0.0258
Julreg	0.0673	0.0242
JulreK	0.0618	0.0222
Jultra	0.0817	0.0265
Julunt	0.0611	0.0219
Lamcal	0.0960	0.0285
Lamkun	0.0628	0.0226
Lamlap	0.0637	0.0229
Lamlem	0.0642	0.0231
Lammel	0.0689	0.0234
Lamoce	0.0703	0.0239
LamorC	0.0631	0.0227
Lamorn	0.0641	0.0230
LamorS	0.0647	0.0233
Lamsig	0.0637	0.0229
Lamspe	0.0678	0.0230
Lamtig	0.0849	0.0262
Lchabe	0.0624	0.0224
Lchaur	0.0616	0.0221
Lchsta	0.0686	0.0233
Lepatt	0.0631	0.0227
Lepcun	0.0632	0.0227
Lepelo	0.0710	0.0242
Lepkam	0.0710	0.0242
Lepken	0.0629	0.0226
LepmeK	0.0640	0.0230
Lepmim	0.0629	0.0226
Leppro	0.0710	0.0242
Lesper	0.0858	0.0266
Lessta	0.0850	0.0263
Limdar	0.0596	0.0214
Loblab	0.0600	0.0215
Mdcrot	0.0690	0.0235
Mdcten	0.0754	0.0244
Neobif	0.0713	0.0242
Neobou	0.0553	0.0212
Neobre	0.0660	0.0237
Neobri	0.0739	0.0252
NeobrM	0.0690	0.0249
Neobue	0.0713	0.0242
NeocaK	0.0716	0.0244
Neocal	0.0650	0.0234
Neocau	0.0711	0.0242
Neochi	0.0713	0.0242
Neochr	0.1017	0.0291
Neocra	0.0739	0.0252
Neocyg	0.0728	0.0247
Neocyl	0.0679	0.0231
Neodev	0.0846	0.0275
Neoese	0.1030	0.0297
Neofal	0.0631	0.0227
NeofaM	0.0649	0.0234
Neofas	0.0634	0.0228
Neofur	0.0713	0.0242
NeofuU	0.0713	0.0242
Neogra	0.0653	0.0235
NeogrM	0.0775	0.0264
Neohec	0.0631	0.0227
Neohel	0.0685	0.0233
Neokom	0.0695	0.0236
NeoleL	0.0713	0.0242
Neoleu	0.0713	0.0242
Neolon	0.0767	0.0248
Neolou	0.0687	0.0233
Neomar	0.0713	0.0242
Neomee	0.0631	0.0227
Neomod	0.0791	0.0256
Neomon	0.0848	0.0263
Neomul	0.0634	0.0228
Neomux	0.0713	0.0242
Neonig	0.0622	0.0224
Neonve	0.0769	0.0249
Neoobs	0.0762	0.0260
Neooli	0.0713	0.0242
Neopec	0.0691	0.0235
Neopet	0.0791	0.0256
Neople	0.0633	0.0227
Neopro	0.0725	0.0247
Neopul	0.0752	0.0256
Neosav	0.0727	0.0247
Neosex	0.0806	0.0260
Neosim	0.0686	0.0247
Neospl	0.0644	0.0231
Neotet	0.0631	0.0227
Neotim	0.0762	0.0260
Neotoa	0.0695	0.0236
Neotre	0.0834	0.0257
Neovar	0.0611	0.0219
NeoveB	0.0639	0.0230
NeoveS	0.0638	0.0229
Neowal	0.0641	0.0231
Ophboo	0.0770	0.0249
Ophhet	0.0850	0.0263
Ophnas	0.0850	0.0263
Ophpar	0.0850	0.0263
Ophven	0.0850	0.0263
Ophwhi	0.0850	0.0263
Ortcho	0.0688	0.0233
Ortmaz	0.0743	0.0253
Ortred	0.0741	0.0252
Ortuvi	0.0743	0.0253
Pcybri	0.0767	0.0261
PcybrN	0.0690	0.0250
Pcynig	0.0691	0.0235
Pcytem	0.0690	0.0234
Perecc	0.0611	0.0219
Permic	0.0608	0.0219
Peteph	0.0622	0.0224
Petfam	0.0611	0.0219
Petfas	0.0611	0.0219
Petgia	0.0598	0.0215
Pethor	0.0674	0.0228
Petiko	0.0609	0.0219
Petkas	0.0643	0.0231
Petkip	0.0674	0.0228
Petmac	0.0611	0.0219
Petmos	0.0611	0.0219
Petort	0.0611	0.0219
Petpol	0.0643	0.0231
Petrai	0.0611	0.0219
Petred	0.0601	0.0216
Pettex	0.0643	0.0231
Pettre	0.0598	0.0215
Phaacu	0.0611	0.0219
Pleela	0.0611	0.0219
Plemul	0.0611	0.0219
Plepar	0.0611	0.0219
Plestr	0.0608	0.0219
Pscbab	0.0596	0.0214
Psccur	0.0671	0.0228
Pscmar	0.0596	0.0214
Pscmrg	0.0599	0.0215
Pscple	0.0619	0.0222
Psephi	0.0740	0.0251
Regcal	0.0686	0.0233
Sarcar	0.0611	0.0219
Sermac	0.0611	0.0219
Simdia	0.0598	0.0215
Spaery	0.0592	0.0213
Spamar	0.0592	0.0213
Tanirs	0.0625	0.0225
Tchdha	0.0842	0.0260
Telbif	0.0786	0.0268
Telbra	0.0708	0.0241
Telbri	0.0734	0.0250
TeldhN	0.0739	0.0252
TeldhS	0.0640	0.0230
TeldhT	0.0741	0.0252
Tellon	0.0846	0.0275
Telluf	0.0846	0.0275
Telshe	0.0723	0.0246
TelteS	0.0647	0.0233
Telvit	0.0718	0.0244
Thobra	0.0762	0.0247
Trecap	0.0960	0.0296
Tremac	0.0949	0.0293
Tremar	0.0885	0.0287
Trenig	0.0869	0.0280
Tresti	0.0949	0.0293
Treuni	0.0779	0.0265
Trezeb	0.0763	0.0259
Trioto	0.0612	0.0220
Troann	0.0596	0.0214
Trobri	0.0596	0.0214
TrobrK	0.0596	0.0214
Trodub	0.0596	0.0214
Trokir	0.0600	0.0215
Troluk	0.0596	0.0214
Trolun	0.0751	0.0242
Tromoo	0.0596	0.0214
Tromor	0.0596	0.0214
Trompi	0.0596	0.0214
Tronig	0.0599	0.0215
Tropol	0.0596	0.0214
Trored	0.0596	0.0214
Varmoo	0.0773	0.0249
Xchhec	0.0608	0.0218
Xenbat	0.0674	0.0229
Xenbou	0.0697	0.0237
Xencau	0.0687	0.0234
Xenfla	0.0826	0.0256
Xenkil	0.0698	0.0237
Xenlon	0.0687	0.0234
Xennas	0.0670	0.0228
XenniS	0.0692	0.0235
Xenoch	0.0750	0.0243
Xenorn	0.0687	0.0234
XenpaK	0.0670	0.0228
Xenpap	0.0659	0.0224
Xensim	0.0625	0.0225
Xensin	0.0713	0.0242
Xenspi	0.0670	0.0228
XenspN	0.0670	0.0228
Xensun	0.0772	0.0250
