## Supplementary Data 3 for "Nonapeptide molecular evolution during the adaptive radiation of Tanganyika cichlids": VTR1Aa.tr1_dS.txt

spp	dS	+-SE
Altcal	0.0912	0.0199
Altcom	0.0840	0.0192
Altshe	0.0912	0.0199
Arcstr	0.0613	0.0147
Asplep	0.0683	0.0156
Astbur	0.0579	0.0143
Astfla	0.0719	0.0168
Astpal	0.0716	0.0160
Auldew	0.0656	0.0158
Baicen	0.0650	0.0156
Batfas	0.0527	0.0138
Batfer	0.0578	0.0147
Batgra	0.0544	0.0138
Bathor	0.0577	0.0147
Batleo	0.0545	0.0138
Batmin	0.0545	0.0138
Batvit	0.0544	0.0142
BenhoM	0.0613	0.0147
Benhor	0.0616	0.0148
Benmel	0.0656	0.0158
Bentri	0.0691	0.0161
Boumic	0.0688	0.0157
Calmac	0.0726	0.0166
Calmel	0.0730	0.0167
Calple	0.0720	0.0161
Carsch	0.0614	0.0147
Chabif	0.0777	0.0182
Chabri	0.0740	0.0178
Chacya	0.0776	0.0181
Chando	0.0700	0.0173
Chapop	0.0744	0.0178
Cphfr5	0.0544	0.0138
Cphfro	0.0544	0.0138
Cphgib	0.0580	0.0147
Cteben	0.0577	0.0147
Ctehor	0.0579	0.0143
Ctepol	0.0659	0.0150
Cunlon	0.0651	0.0156
Cyafoa	0.0651	0.0156
Cyafur	0.0660	0.0158
Cypcol	0.0657	0.0157
Cypdwj	0.0648	0.0151
Cypkan	0.0687	0.0160
Cypkib	0.0582	0.0148
Cyplep	0.0687	0.0160
Cypmic	0.0614	0.0147
Cyppav	0.0657	0.0157
Cypzon	0.0687	0.0160
Ectdes	0.0651	0.0156
EctspN	0.0689	0.0161
Enamel	0.0684	0.0156
Erecya	0.0743	0.0179
Eremar	0.0658	0.0158
Gnaper	0.0652	0.0156
Gnapfe	0.0580	0.0143
Gralem	0.0652	0.0152
Gwcbel	0.0652	0.0156
Gwcchr	0.0655	0.0157
Hapmic	0.0581	0.0147
Hemste	0.0549	0.0144
HemstZ	0.0579	0.0147
Hplkil	0.0626	0.0146
HplspC	0.0612	0.0147
Hplsta	0.0613	0.0147
Hplvan	0.0580	0.0143
Intloo	0.0616	0.0148
Juldic	0.0687	0.0164
Julkom	0.0738	0.0177
JulmaN	0.0777	0.0182
JulmaS	0.0781	0.0183
Julmrk	0.0776	0.0181
Julorn	0.0739	0.0177
Julreg	0.0580	0.0143
JulreK	0.0741	0.0178
Jultra	0.0741	0.0178
Julunt	0.0740	0.0178
Lamcal	0.0704	0.0160
Lamkun	0.0725	0.0165
Lamlap	0.0782	0.0183
Lamlem	0.0741	0.0178
Lammel	0.0873	0.0195
Lamoce	0.0868	0.0193
LamorC	0.0738	0.0177
Lamorn	0.0738	0.0177
LamorS	0.0738	0.0177
Lamsig	0.0745	0.0179
Lamspe	0.0820	0.0187
Lamtig	0.0686	0.0164
Lchabe	0.0652	0.0156
Lchaur	0.0658	0.0158
Lchsta	0.0652	0.0157
Lepatt	0.0739	0.0177
Lepcun	0.0735	0.0176
Lepelo	0.0742	0.0178
Lepkam	0.0685	0.0164
Lepken	0.0685	0.0164
LepmeK	0.0740	0.0177
Lepmim	0.0741	0.0178
Leppro	0.0776	0.0181
Lesper	0.0579	0.0143
Lessta	0.0655	0.0157
Limdar	0.0579	0.0143
Loblab	0.0579	0.0143
Mdcrot	0.0684	0.0156
Mdcten	0.0726	0.0162
Neobif	0.0738	0.0177
Neobou	0.0738	0.0177
Neobre	0.0617	0.0152
Neobri	0.0738	0.0177
NeobrM	0.0650	0.0160
Neobue	0.0734	0.0176
NeocaK	0.0692	0.0166
Neocal	0.0655	0.0157
Neocau	0.0784	0.0183
Neochi	0.0658	0.0157
Neochr	0.0652	0.0156
Neocra	0.0735	0.0176
Neocyg	0.0686	0.0164
Neocyl	0.0814	0.0186
Neodev	0.0675	0.0162
Neoese	0.0652	0.0156
Neofal	0.0658	0.0157
NeofaM	0.0665	0.0169
Neofas	0.0821	0.0188
Neofur	0.0738	0.0177
NeofuU	0.0738	0.0177
Neogra	0.0735	0.0176
NeogrM	0.0664	0.0168
Neohec	0.0738	0.0177
Neohel	0.0735	0.0176
Neokom	0.0699	0.0172
NeoleL	0.0748	0.0179
Neoleu	0.0686	0.0164
Neolon	0.0692	0.0161
Neolou	0.0738	0.0177
Neomar	0.0722	0.0168
Neomee	0.0783	0.0183
Neomod	0.0693	0.0162
Neomon	0.0652	0.0156
Neomul	0.0741	0.0178
Neomux	0.0697	0.0163
Neonig	0.0698	0.0172
Neonve	0.0798	0.0192
Neoobs	0.0738	0.0177
Neooli	0.0735	0.0176
Neopec	0.0798	0.0192
Neopet	0.0702	0.0173
Neople	0.0725	0.0169
Neopro	0.0686	0.0164
Neopul	0.0698	0.0172
Neosav	0.0735	0.0176
Neosex	0.0811	0.0185
Neosim	0.0726	0.0169
Neospl	0.0735	0.0176
Neotet	0.0662	0.0168
Neotim	0.0746	0.0179
Neotoa	0.0918	0.0215
Neotre	0.0811	0.0185
Neovar	0.0738	0.0177
NeoveB	0.0737	0.0177
NeoveS	0.0747	0.0179
Neowal	0.0707	0.0174
Ophboo	0.0655	0.0157
Ophhet	0.0659	0.0158
Ophnas	0.0652	0.0157
Ophpar	0.0577	0.0142
Ophven	0.0581	0.0143
Ophwhi	0.0649	0.0152
Ortcho	0.0547	0.0135
Ortmaz	0.0654	0.0157
Ortred	0.0650	0.0156
Ortuvi	0.0655	0.0157
Pcybri	0.0688	0.0161
PcybrN	0.0651	0.0156
Pcynig	0.0684	0.0156
Pcytem	0.0655	0.0153
Perecc	0.0612	0.0151
Permic	0.0686	0.0170
Peteph	0.0647	0.0151
Petfam	0.0648	0.0151
Petfas	0.0618	0.0148
Petgia	0.0581	0.0143
Pethor	0.0681	0.0155
Petiko	0.0613	0.0147
Petkas	0.0647	0.0151
Petkip	0.0614	0.0147
Petmac	0.0613	0.0147
Petmos	0.0647	0.0151
Petort	0.0579	0.0143
Petpol	0.0647	0.0151
Petrai	0.0579	0.0143
Petred	0.0650	0.0152
Pettex	0.0647	0.0151
Pettre	0.0647	0.0151
Phaacu	0.0615	0.0147
Pleela	0.0647	0.0155
Plemul	0.0578	0.0147
Plepar	0.0582	0.0148
Plestr	0.0578	0.0147
Pscbab	0.0648	0.0151
Psccur	0.0647	0.0151
Pscmar	0.0579	0.0143
Pscmrg	0.0580	0.0143
Pscple	0.0582	0.0143
Psephi	0.0655	0.0157
Regcal	0.0778	0.0183
Sarcar	0.0615	0.0147
Sermac	0.0652	0.0152
Simdia	0.0614	0.0147
Spaery	0.0658	0.0158
Spamar	0.0658	0.0158
Tanirs	0.0694	0.0162
Tchdha	0.0691	0.0162
Telbif	0.0666	0.0155
Telbra	0.0625	0.0154
Telbri	0.0687	0.0164
TeldhN	0.0615	0.0147
TeldhS	0.0662	0.0163
TeldhT	0.0658	0.0158
Tellon	0.0665	0.0155
Telluf	0.0631	0.0151
Telshe	0.0695	0.0166
TelteS	0.0660	0.0158
Telvit	0.0656	0.0157
Thobra	0.0617	0.0148
Trecap	0.0787	0.0168
Tremac	0.0829	0.0178
Tremar	0.0872	0.0183
Trenig	0.0794	0.0174
Tresti	0.0920	0.0198
Treuni	0.0647	0.0151
Trezeb	0.0681	0.0159
Trioto	0.0725	0.0165
Troann	0.0614	0.0147
Trobri	0.0579	0.0143
TrobrK	0.0580	0.0143
Trodub	0.0580	0.0143
Trokir	0.0582	0.0143
Troluk	0.0582	0.0143
Trolun	0.0579	0.0143
Tromoo	0.0579	0.0143
Tromor	0.0579	0.0143
Trompi	0.0579	0.0143
Tronig	0.0532	0.0135
Tropol	0.0579	0.0143
Trored	0.0614	0.0151
Varmoo	0.0687	0.0156
Xchhec	0.0578	0.0147
Xenbat	0.0684	0.0156
Xenbou	0.0683	0.0156
Xencau	0.0684	0.0156
Xenfla	0.0697	0.0155
Xenkil	0.0683	0.0156
Xenlon	0.0683	0.0156
Xennas	0.0755	0.0164
XenniS	0.0683	0.0156
Xenoch	0.0683	0.0156
Xenorn	0.0683	0.0156
XenpaK	0.0651	0.0152
Xenpap	0.0596	0.0143
Xensim	0.0683	0.0156
Xensin	0.0650	0.0152
Xenspi	0.0649	0.0152
XenspN	0.0651	0.0152
Xensun	0.0719	0.0160
