## Supplementary Data 3 for "Nonapeptide molecular evolution during the adaptive radiation of Tanganyika cichlids": VTR1Aa.tr2_dS.txt

spp	dS	+-SE
Altcal	0.0844	0.0184
Altcom	0.0777	0.0177
Altshe	0.0844	0.0184
Arcstr	0.0588	0.0137
Asplep	0.0617	0.0140
Astbur	0.0577	0.0138
Astfla	0.0708	0.0161
Astpal	0.0706	0.0154
Auldew	0.0612	0.0147
Baicen	0.0639	0.0149
Batfas	0.0539	0.0137
Batfer	0.0572	0.0141
Batgra	0.0553	0.0136
Bathor	0.0570	0.0140
Batleo	0.0495	0.0125
Batmin	0.0513	0.0126
Batvit	0.0540	0.0137
BenhoM	0.0555	0.0133
Benhor	0.0558	0.0133
Benmel	0.0579	0.0139
Bentri	0.0613	0.0143
Boumic	0.0643	0.0146
Calmac	0.0641	0.0146
Calmel	0.0644	0.0147
Calple	0.0652	0.0145
Carsch	0.0575	0.0138
Chabif	0.0723	0.0169
Chabri	0.0686	0.0164
Chacya	0.0719	0.0168
Chando	0.0648	0.0160
Chapop	0.0689	0.0165
Cphfr5	0.0509	0.0129
Cphfro	0.0509	0.0129
Cphgib	0.0543	0.0138
Cteben	0.0538	0.0136
Ctehor	0.0577	0.0138
Ctepol	0.0652	0.0145
Cunlon	0.0608	0.0146
Cyafoa	0.0608	0.0146
Cyafur	0.0615	0.0148
Cypcol	0.0612	0.0147
Cypdwj	0.0606	0.0141
Cypkan	0.0641	0.0149
Cypkib	0.0543	0.0138
Cyplep	0.0678	0.0154
Cypmic	0.0574	0.0137
Cyppav	0.0612	0.0147
Cypzon	0.0641	0.0149
Ectdes	0.0608	0.0146
EctspN	0.0646	0.0151
Enamel	0.0618	0.0140
Erecya	0.0727	0.0170
Eremar	0.0645	0.0151
Gnaper	0.0609	0.0146
Gnapfe	0.0610	0.0142
Gralem	0.0610	0.0142
Gwcbel	0.0608	0.0146
Gwcchr	0.0611	0.0146
Hapmic	0.0512	0.0130
Hemste	0.0516	0.0131
HemstZ	0.0542	0.0133
Hplkil	0.0608	0.0138
HplspC	0.0608	0.0142
Hplsta	0.0609	0.0142
Hplvan	0.0559	0.0134
Intloo	0.0611	0.0143
Juldic	0.0638	0.0153
Julkom	0.0684	0.0164
JulmaN	0.0720	0.0168
JulmaS	0.0724	0.0169
Julmrk	0.0719	0.0168
Julorn	0.0684	0.0164
Julreg	0.0546	0.0134
JulreK	0.0686	0.0164
Jultra	0.0687	0.0164
Julunt	0.0686	0.0164
Lamcal	0.0658	0.0150
Lamkun	0.0656	0.0149
Lamlap	0.0676	0.0157
Lamlem	0.0686	0.0164
Lammel	0.0843	0.0184
Lamoce	0.0804	0.0179
LamorC	0.0684	0.0164
Lamorn	0.0684	0.0164
LamorS	0.0684	0.0164
Lamsig	0.0643	0.0154
Lamspe	0.0760	0.0173
Lamtig	0.0684	0.0164
Lchabe	0.0608	0.0146
Lchaur	0.0615	0.0147
Lchsta	0.0608	0.0146
Lepatt	0.0684	0.0164
Lepcun	0.0682	0.0163
Lepelo	0.0687	0.0165
Lepkam	0.0637	0.0152
Lepken	0.0637	0.0152
LepmeK	0.0685	0.0164
Lepmim	0.0687	0.0165
Leppro	0.0719	0.0168
Lesper	0.0541	0.0133
Lessta	0.0611	0.0146
Limdar	0.0576	0.0138
Loblab	0.0545	0.0134
Mdcrot	0.0618	0.0141
Mdcten	0.0656	0.0146
Neobif	0.0684	0.0164
Neobou	0.0684	0.0164
Neobre	0.0576	0.0142
Neobri	0.0684	0.0164
NeobrM	0.0605	0.0149
Neobue	0.0680	0.0163
NeocaK	0.0643	0.0154
Neocal	0.0612	0.0146
Neocau	0.0726	0.0169
Neochi	0.0608	0.0145
Neochr	0.0636	0.0152
Neocra	0.0683	0.0163
Neocyg	0.0641	0.0153
Neocyl	0.0807	0.0184
Neodev	0.0651	0.0156
Neoese	0.0636	0.0152
Neofal	0.0608	0.0145
NeofaM	0.0616	0.0156
Neofas	0.0761	0.0173
Neofur	0.0720	0.0168
NeofuU	0.0720	0.0168
Neogra	0.0682	0.0163
NeogrM	0.0615	0.0156
Neohec	0.0684	0.0164
Neohel	0.0681	0.0163
Neokom	0.0650	0.0160
NeoleL	0.0688	0.0165
Neoleu	0.0684	0.0164
Neolon	0.0645	0.0150
Neolou	0.0684	0.0164
Neomar	0.0676	0.0157
Neomee	0.0725	0.0169
Neomod	0.0725	0.0169
Neomon	0.0636	0.0152
Neomul	0.0686	0.0164
Neomux	0.0650	0.0151
Neonig	0.0647	0.0159
Neonve	0.0736	0.0177
Neoobs	0.0684	0.0164
Neooli	0.0682	0.0163
Neopec	0.0736	0.0177
Neopet	0.0647	0.0159
Neople	0.0674	0.0157
Neopro	0.0684	0.0164
Neopul	0.0647	0.0159
Neosav	0.0682	0.0163
Neosex	0.0753	0.0171
Neosim	0.0675	0.0157
Neospl	0.0682	0.0163
Neotet	0.0610	0.0154
Neotim	0.0687	0.0164
Neotoa	0.0844	0.0197
Neotre	0.0753	0.0171
Neovar	0.0684	0.0164
NeoveB	0.0683	0.0164
NeoveS	0.0691	0.0166
Neowal	0.0649	0.0160
Ophboo	0.0611	0.0146
Ophhet	0.0615	0.0147
Ophnas	0.0609	0.0146
Ophpar	0.0540	0.0133
Ophven	0.0543	0.0134
Ophwhi	0.0607	0.0142
Ortcho	0.0546	0.0131
Ortmaz	0.0644	0.0150
Ortred	0.0644	0.0150
Ortuvi	0.0648	0.0151
Pcybri	0.0642	0.0150
PcybrN	0.0681	0.0163
Pcynig	0.0706	0.0161
Pcytem	0.0676	0.0158
Perecc	0.0571	0.0141
Permic	0.0636	0.0157
Peteph	0.0641	0.0146
Petfam	0.0642	0.0146
Petfas	0.0613	0.0143
Petgia	0.0579	0.0139
Pethor	0.0738	0.0157
Petiko	0.0608	0.0142
Petkas	0.0641	0.0146
Petkip	0.0642	0.0146
Petmac	0.0609	0.0142
Petmos	0.0641	0.0146
Petort	0.0577	0.0138
Petpol	0.0641	0.0146
Petrai	0.0577	0.0138
Petred	0.0676	0.0150
Pettex	0.0641	0.0146
Pettre	0.0641	0.0146
Phaacu	0.0625	0.0142
Pleela	0.0604	0.0145
Plemul	0.0539	0.0137
Plepar	0.0544	0.0138
Plestr	0.0539	0.0137
Pscbab	0.0673	0.0150
Psccur	0.0641	0.0146
Pscmar	0.0577	0.0138
Pscmrg	0.0577	0.0138
Pscple	0.0612	0.0143
Psephi	0.0648	0.0152
Regcal	0.0721	0.0169
Sarcar	0.0625	0.0142
Sermac	0.0658	0.0146
Simdia	0.0609	0.0142
Spaery	0.0645	0.0151
Spamar	0.0645	0.0151
Tanirs	0.0679	0.0155
Tchdha	0.0645	0.0151
Telbif	0.0643	0.0150
Telbra	0.0606	0.0149
Telbri	0.0685	0.0164
TeldhN	0.0609	0.0146
TeldhS	0.0646	0.0159
TeldhT	0.0638	0.0153
Tellon	0.0642	0.0149
Telluf	0.0609	0.0146
Telshe	0.0690	0.0165
TelteS	0.0640	0.0153
Telvit	0.0639	0.0153
Thobra	0.0612	0.0143
Trecap	0.0714	0.0152
Tremac	0.0735	0.0157
Tremar	0.0773	0.0162
Trenig	0.0704	0.0153
Tresti	0.0774	0.0165
Treuni	0.0641	0.0150
Trezeb	0.0603	0.0141
Trioto	0.0684	0.0164
Troann	0.0610	0.0142
Trobri	0.0577	0.0138
TrobrK	0.0577	0.0138
Trodub	0.0577	0.0138
Trokir	0.0580	0.0139
Troluk	0.0580	0.0139
Trolun	0.0577	0.0138
Tromoo	0.0577	0.0138
Tromor	0.0577	0.0138
Trompi	0.0577	0.0138
Tronig	0.0533	0.0131
Tropol	0.0577	0.0138
Trored	0.0611	0.0146
Varmoo	0.0643	0.0146
Xchhec	0.0539	0.0137
Xenbat	0.0618	0.0141
Xenbou	0.0649	0.0144
Xencau	0.0641	0.0146
Xenfla	0.0637	0.0142
Xenkil	0.0618	0.0141
Xenlon	0.0639	0.0145
Xennas	0.0682	0.0148
XenniS	0.0639	0.0145
Xenoch	0.0671	0.0149
Xenorn	0.0639	0.0145
XenpaK	0.0588	0.0137
Xenpap	0.0545	0.0130
Xensim	0.0618	0.0141
Xensin	0.0587	0.0137
Xenspi	0.0586	0.0137
XenspN	0.0587	0.0137
Xensun	0.0649	0.0144
