## Supplementary Data 3 for "Nonapeptide molecular evolution during the adaptive radiation of Tanganyika cichlids": VTR1Ab_dS.txt

spp	dS	+-SE
Altcal	0.1343	0.0295
Altcom	0.1241	0.0284
Altshe	0.1343	0.0295
Arcstr	0.1296	0.0298
Asplep	0.1155	0.0287
Astbur	0.1204	0.0289
Astfla	0.1340	0.0301
Astpal	0.1240	0.0291
Auldew	0.1292	0.0298
Baicen	0.1031	0.0259
Batfas	0.1478	0.0320
Batfer	0.1361	0.0305
Batgra	0.1350	0.0302
Bathor	0.1350	0.0302
Batleo	0.1412	0.0311
Batmin	0.1361	0.0305
Batvit	0.1283	0.0293
BenhoM	0.1039	0.0262
Benhor	0.1096	0.0270
Benmel	0.1040	0.0262
Bentri	0.1039	0.0262
Boumic	0.0971	0.0251
Calmac	0.1207	0.0292
Calmel	0.1262	0.0299
Calple	0.1296	0.0298
Carsch	0.1257	0.0297
Chabif	0.1373	0.0296
Chabri	0.1289	0.0297
Chacya	0.1449	0.0308
Chando	0.1259	0.0290
Chapop	0.1322	0.0290
Cphfr5	0.1124	0.0277
Cphfro	0.1134	0.0280
Cphgib	0.1124	0.0277
Cteben	0.1162	0.0277
Ctehor	0.1049	0.0264
Ctepol	0.1112	0.0272
Cunlon	0.1197	0.0290
Cyafoa	0.1254	0.0297
Cyafur	0.1193	0.0288
Cypcol	0.0925	0.0247
Cypdwj	0.0927	0.0248
Cypkan	0.1059	0.0268
Cypkib	0.1060	0.0269
Cyplep	0.1056	0.0268
Cypmic	0.1199	0.0291
Cyppav	0.1085	0.0265
Cypzon	0.1068	0.0271
Ectdes	0.1261	0.0299
EctspN	0.1251	0.0296
Enamel	0.1201	0.0291
Erecya	0.1368	0.0300
Eremar	0.1292	0.0290
Gnaper	0.0963	0.0248
Gnapfe	0.1080	0.0264
Gralem	0.1233	0.0288
Gwcbel	0.0957	0.0247
Gwcchr	0.0969	0.0250
Hapmic	0.0993	0.0247
Hemste	0.1084	0.0264
HemstZ	0.1079	0.0264
Hplkil	0.1507	0.0328
HplspC	0.1298	0.0298
Hplsta	0.1188	0.0288
Hplvan	0.1330	0.0297
Intloo	0.1171	0.0280
Juldic	0.1259	0.0281
Julkom	0.1319	0.0289
JulmaN	0.1449	0.0308
JulmaS	0.1449	0.0308
Julmrk	0.1453	0.0309
Julorn	0.1325	0.0291
Julreg	0.1448	0.0308
JulreK	0.1449	0.0308
Jultra	0.1310	0.0287
Julunt	0.1457	0.0310
Lamcal	0.1370	0.0302
Lamkun	0.1296	0.0290
Lamlap	0.1243	0.0284
Lamlem	0.1294	0.0290
Lammel	0.1445	0.0306
Lamoce	0.1413	0.0312
LamorC	0.1297	0.0289
Lamorn	0.1177	0.0275
LamorS	0.1245	0.0284
Lamsig	0.1243	0.0284
Lamspe	0.1351	0.0297
Lamtig	0.1464	0.0311
Lchabe	0.0957	0.0247
Lchaur	0.0958	0.0247
Lchsta	0.1019	0.0256
Lepatt	0.1232	0.0290
Lepcun	0.1287	0.0288
Lepelo	0.1274	0.0285
Lepkam	0.1246	0.0286
Lepken	0.1294	0.0290
LepmeK	0.1340	0.0301
Lepmim	0.1386	0.0305
Leppro	0.1257	0.0288
Lesper	0.1378	0.0314
Lessta	0.1319	0.0306
Limdar	0.1032	0.0259
Loblab	0.1115	0.0272
Mdcrot	0.1075	0.0274
Mdcten	0.1195	0.0290
Neobif	0.1301	0.0292
Neobou	0.1259	0.0289
Neobre	0.1380	0.0304
Neobri	0.1331	0.0299
NeobrM	0.1395	0.0308
Neobue	0.1393	0.0301
NeocaK	0.1172	0.0274
Neocal	0.1380	0.0304
Neocau	0.1126	0.0269
Neochi	0.1331	0.0290
Neochr	0.1615	0.0331
Neocra	0.1267	0.0283
Neocyg	0.1252	0.0287
Neocyl	0.1337	0.0294
Neodev	0.1370	0.0302
Neoese	0.1544	0.0322
Neofal	0.1332	0.0290
NeofaM	0.1296	0.0291
Neofas	0.1294	0.0290
Neofur	0.1258	0.0281
NeofuU	0.1311	0.0287
Neogra	0.1305	0.0293
NeogrM	0.1407	0.0304
Neohec	0.1238	0.0289
Neohel	0.1206	0.0276
Neokom	0.1197	0.0281
NeoleL	0.1251	0.0279
Neoleu	0.1318	0.0289
Neolon	0.1318	0.0289
Neolou	0.1183	0.0277
Neomar	0.1163	0.0271
Neomee	0.1346	0.0302
Neomod	0.1285	0.0288
Neomon	0.1285	0.0288
Neomul	0.1354	0.0298
Neomux	0.1376	0.0296
Neonig	0.1316	0.0288
Neonve	0.1365	0.0301
Neoobs	0.1372	0.0295
Neooli	0.1253	0.0288
Neopec	0.1348	0.0297
Neopet	0.1350	0.0296
Neople	0.1294	0.0290
Neopro	0.1347	0.0296
Neopul	0.1267	0.0283
Neosav	0.1243	0.0284
Neosex	0.1253	0.0287
Neosim	0.1354	0.0298
Neospl	0.1267	0.0283
Neotet	0.1219	0.0278
Neotim	0.1344	0.0296
Neotoa	0.1438	0.0310
Neotre	0.1377	0.0297
Neovar	0.1299	0.0291
NeoveB	0.1254	0.0288
NeoveS	0.1242	0.0284
Neowal	0.1330	0.0290
Ophboo	0.1264	0.0300
Ophhet	0.1258	0.0299
Ophnas	0.1258	0.0299
Ophpar	0.1278	0.0304
Ophven	0.1259	0.0299
Ophwhi	0.1178	0.0285
Ortcho	0.1167	0.0278
Ortmaz	0.1157	0.0278
Ortred	0.1160	0.0278
Ortuvi	0.1084	0.0265
Pcybri	0.1036	0.0261
PcybrN	0.1056	0.0268
Pcynig	0.1060	0.0269
Pcytem	0.1063	0.0271
Perecc	0.0948	0.0244
Permic	0.0975	0.0252
Peteph	0.1009	0.0252
Petfam	0.1032	0.0258
Petfas	0.1168	0.0279
Petgia	0.1032	0.0259
Pethor	0.1079	0.0262
Petiko	0.1106	0.0270
Petkas	0.1003	0.0250
Petkip	0.1168	0.0279
Petmac	0.1036	0.0260
Petmos	0.1044	0.0262
Petort	0.1109	0.0271
Petpol	0.1036	0.0260
Petrai	0.1032	0.0259
Petred	0.0959	0.0246
Pettex	0.1037	0.0261
Pettre	0.1016	0.0254
Phaacu	0.1181	0.0285
Pleela	0.1004	0.0251
Plemul	0.1007	0.0252
Plepar	0.1059	0.0258
Plestr	0.1001	0.0250
Pscbab	0.1005	0.0251
Psccur	0.1068	0.0259
Pscmar	0.1126	0.0277
Pscmrg	0.1126	0.0277
Pscple	0.1191	0.0276
Psephi	0.1118	0.0265
Regcal	0.1204	0.0281
Sarcar	0.1189	0.0287
Sermac	0.1252	0.0295
Simdia	0.1100	0.0270
Spaery	0.1290	0.0298
Spamar	0.1231	0.0281
Tanirs	0.1279	0.0286
Tchdha	0.1067	0.0260
Telbif	0.1183	0.0277
Telbra	0.1177	0.0275
Telbri	0.1184	0.0277
TeldhN	0.1135	0.0272
TeldhS	0.1229	0.0281
TeldhT	0.1181	0.0277
Tellon	0.1227	0.0281
Telluf	0.1278	0.0286
Telshe	0.1265	0.0284
TelteS	0.1180	0.0276
Telvit	0.1332	0.0293
Thobra	0.1097	0.0269
Trecap	0.1055	0.0259
Tremac	0.1105	0.0264
Tremar	0.1169	0.0273
Trenig	0.1218	0.0279
Tresti	0.1147	0.0275
Treuni	0.1006	0.0252
Trezeb	0.1168	0.0272
Trioto	0.1105	0.0272
Troann	0.1074	0.0262
Trobri	0.1074	0.0262
TrobrK	0.1074	0.0262
Trodub	0.1122	0.0266
Trokir	0.1133	0.0270
Troluk	0.1077	0.0263
Trolun	0.1074	0.0262
Tromoo	0.1076	0.0263
Tromor	0.1076	0.0263
Trompi	0.1074	0.0262
Tronig	0.1136	0.0271
Tropol	0.1074	0.0262
Trored	0.1074	0.0262
Varmoo	0.1315	0.0295
Xchhec	0.0946	0.0243
Xenbat	0.1249	0.0295
Xenbou	0.1260	0.0299
Xencau	0.1014	0.0267
Xenfla	0.1231	0.0290
Xenkil	0.1272	0.0302
Xenlon	0.1217	0.0296
Xennas	0.1115	0.0274
XenniS	0.1135	0.0281
Xenoch	0.1333	0.0311
Xenorn	0.1142	0.0283
XenpaK	0.1136	0.0282
Xenpap	0.1209	0.0293
Xensim	0.1187	0.0287
Xensin	0.1255	0.0298
Xenspi	0.1128	0.0279
XenspN	0.1134	0.0281
Xensun	0.1136	0.0282
