## Supplementary Data 3 for "Nonapeptide molecular evolution during the adaptive radiation of Tanganyika cichlids": VTR2Aa_dS.txt

spp	dS	+-SE
Altcal	0.0897	0.0163
Altcom	0.0879	0.0163
Altshe	0.0969	0.0172
Arcstr	0.0617	0.0123
Asplep	0.0687	0.0140
Astbur	0.0516	0.0111
Astfla	0.0540	0.0114
Astpal	0.0493	0.0109
Auldew	0.0776	0.0150
Baicen	0.0476	0.0108
Batfas	0.0389	0.0095
Batfer	0.0417	0.0099
Batgra	0.0393	0.0096
Bathor	0.0416	0.0099
Batleo	0.0416	0.0099
Batmin	0.0417	0.0099
Batvit	0.0419	0.0100
BenhoM	0.0445	0.0106
Benhor	0.0445	0.0106
Benmel	0.0445	0.0106
Bentri	0.0446	0.0106
Boumic	0.0398	0.0098
Calmac	0.0761	0.0150
Calmel	0.0806	0.0156
Calple	0.0797	0.0154
Carsch	0.0815	0.0155
Chabif	0.0793	0.0151
Chabri	0.0688	0.0141
Chacya	0.0800	0.0152
Chando	0.0692	0.0141
Chapop	0.0673	0.0137
Cphfr5	0.0399	0.0098
Cphfro	0.0396	0.0097
Cphgib	0.0400	0.0098
Cteben	0.0426	0.0101
Ctehor	0.0491	0.0108
Ctepol	0.0491	0.0109
Cunlon	0.0787	0.0150
Cyafoa	0.0797	0.0154
Cyafur	0.0808	0.0154
Cypcol	0.0444	0.0103
Cypdwj	0.0446	0.0104
Cypkan	0.0444	0.0103
Cypkib	0.0453	0.0105
Cyplep	0.0445	0.0103
Cypmic	0.0444	0.0103
Cyppav	0.0444	0.0103
Cypzon	0.0444	0.0103
Ectdes	0.0774	0.0150
EctspN	0.0849	0.0159
Enamel	0.0758	0.0147
Erecya	0.0589	0.0125
Eremar	0.0568	0.0123
Gnaper	0.0470	0.0106
Gnapfe	0.0485	0.0110
Gralem	0.0569	0.0123
Gwcbel	0.0400	0.0098
Gwcchr	0.0403	0.0099
Hapmic	0.0443	0.0103
Hemste	0.0458	0.0106
HemstZ	0.0454	0.0105
Hplkil	0.0488	0.0108
HplspC	0.0540	0.0114
Hplsta	0.0539	0.0114
Hplvan	0.0509	0.0110
Intloo	0.0492	0.0109
Juldic	0.0753	0.0149
Julkom	0.0668	0.0139
JulmaN	0.0795	0.0152
JulmaS	0.0651	0.0133
Julmrk	0.0677	0.0139
Julorn	0.0696	0.0140
Julreg	0.0715	0.0144
JulreK	0.0690	0.0138
Jultra	0.0682	0.0139
Julunt	0.0724	0.0145
Lamcal	0.0933	0.0170
Lamkun	0.0929	0.0167
Lamlap	0.0932	0.0168
Lamlem	0.0779	0.0151
Lammel	0.0863	0.0159
Lamoce	0.0871	0.0161
LamorC	0.0831	0.0156
Lamorn	0.0844	0.0158
LamorS	0.0809	0.0154
Lamsig	0.0923	0.0166
Lamspe	0.0934	0.0170
Lamtig	0.0765	0.0146
Lchabe	0.0419	0.0100
Lchaur	0.0467	0.0106
Lchsta	0.0401	0.0098
Lepatt	0.0955	0.0171
Lepcun	0.0755	0.0149
Lepelo	0.0936	0.0168
Lepkam	0.1000	0.0175
Lepken	0.0861	0.0162
LepmeK	0.0875	0.0162
Lepmim	0.0916	0.0167
Leppro	0.0961	0.0173
Lesper	0.0763	0.0150
Lessta	0.0792	0.0153
Limdar	0.0493	0.0109
Loblab	0.0490	0.0111
Mdcrot	0.0549	0.0122
Mdcten	0.0785	0.0152
Neobif	0.0807	0.0154
Neobou	0.0878	0.0162
Neobre	0.0857	0.0161
Neobri	0.0727	0.0146
NeobrM	0.0765	0.0151
Neobue	0.0789	0.0153
NeocaK	0.0932	0.0170
Neocal	0.0800	0.0155
Neocau	0.0928	0.0169
Neochi	0.0750	0.0148
Neochr	0.0719	0.0144
Neocra	0.0708	0.0145
Neocyg	0.0751	0.0151
Neocyl	0.0723	0.0142
Neodev	0.0787	0.0152
Neoese	0.0725	0.0145
Neofal	0.0732	0.0147
NeofaM	0.0699	0.0143
Neofas	0.0861	0.0161
Neofur	0.0701	0.0141
NeofuU	0.0746	0.0147
Neogra	0.0708	0.0145
NeogrM	0.0725	0.0145
Neohec	0.0861	0.0159
Neohel	0.0753	0.0148
Neokom	0.0702	0.0144
NeoleL	0.0774	0.0150
Neoleu	0.0734	0.0145
Neolon	0.0755	0.0148
Neolou	0.0930	0.0169
Neomar	0.0755	0.0149
Neomee	0.1006	0.0176
Neomod	0.0776	0.0150
Neomon	0.0761	0.0150
Neomul	0.0834	0.0156
Neomux	0.0813	0.0152
Neonig	0.0658	0.0137
Neonve	0.0765	0.0148
Neoobs	0.0705	0.0141
Neooli	0.0762	0.0150
Neopec	0.0820	0.0154
Neopet	0.0832	0.0156
Neople	0.0866	0.0160
Neopro	0.0770	0.0147
Neopul	0.0776	0.0153
Neosav	0.0703	0.0141
Neosex	0.0673	0.0135
Neosim	0.0804	0.0153
Neospl	0.0844	0.0161
Neotet	0.0743	0.0146
Neotim	0.0704	0.0141
Neotoa	0.0725	0.0140
Neotre	0.0764	0.0146
Neovar	0.0773	0.0150
NeoveB	0.0866	0.0160
NeoveS	0.0773	0.0153
Neowal	0.0695	0.0142
Ophboo	0.0842	0.0158
Ophhet	0.0765	0.0148
Ophnas	0.0828	0.0158
Ophpar	0.0787	0.0152
Ophven	0.0802	0.0153
Ophwhi	0.0786	0.0152
Ortcho	0.0506	0.0109
Ortmaz	0.0541	0.0117
Ortred	0.0555	0.0120
Ortuvi	0.0518	0.0115
Pcybri	0.0519	0.0112
PcybrN	0.0457	0.0106
Pcynig	0.0466	0.0106
Pcytem	0.0467	0.0106
Perecc	0.0417	0.0099
Permic	0.0394	0.0097
Peteph	0.0492	0.0109
Petfam	0.0446	0.0103
Petfas	0.0492	0.0109
Petgia	0.0541	0.0115
Pethor	0.0492	0.0109
Petiko	0.0492	0.0109
Petkas	0.0541	0.0115
Petkip	0.0511	0.0110
Petmac	0.0511	0.0111
Petmos	0.0465	0.0105
Petort	0.0492	0.0109
Petpol	0.0542	0.0115
Petrai	0.0541	0.0115
Petred	0.0514	0.0111
Pettex	0.0541	0.0115
Pettre	0.0539	0.0114
Phaacu	0.0467	0.0106
Pleela	0.0420	0.0100
Plemul	0.0417	0.0099
Plepar	0.0419	0.0100
Plestr	0.0416	0.0099
Pscbab	0.0467	0.0106
Psccur	0.0487	0.0108
Pscmar	0.0512	0.0111
Pscmrg	0.0512	0.0111
Pscple	0.0466	0.0105
Psephi	0.0467	0.0106
Regcal	0.0522	0.0113
Sarcar	0.0494	0.0109
Sermac	0.0488	0.0108
Simdia	0.0497	0.0110
Spaery	0.0563	0.0122
Spamar	0.0590	0.0125
Tanirs	0.0563	0.0122
Tchdha	0.0449	0.0104
Telbif	0.0741	0.0148
Telbra	0.0723	0.0145
Telbri	0.0769	0.0152
TeldhN	0.0771	0.0149
TeldhS	0.0768	0.0152
TeldhT	0.0734	0.0147
Tellon	0.0731	0.0147
Telluf	0.0868	0.0160
Telshe	0.0761	0.0150
TelteS	0.0740	0.0149
Telvit	0.0701	0.0141
Thobra	0.0515	0.0111
Trecap	0.0587	0.0120
Tremac	0.0473	0.0107
Tremar	0.0523	0.0113
Trenig	0.0520	0.0113
Tresti	0.0547	0.0116
Treuni	0.0538	0.0114
Trezeb	0.0467	0.0106
Trioto	0.0512	0.0119
Troann	0.0469	0.0106
Trobri	0.0443	0.0103
TrobrK	0.0444	0.0103
Trodub	0.0492	0.0109
Trokir	0.0537	0.0113
Troluk	0.0466	0.0105
Trolun	0.0467	0.0106
Tromoo	0.0466	0.0105
Tromor	0.0490	0.0108
Trompi	0.0446	0.0104
Tronig	0.0489	0.0108
Tropol	0.0488	0.0110
Trored	0.0592	0.0131
Varmoo	0.0754	0.0143
Xchhec	0.0421	0.0100
Xenbat	0.0707	0.0142
Xenbou	0.0653	0.0136
Xencau	0.0484	0.0113
Xenfla	0.0717	0.0141
Xenkil	0.0705	0.0139
Xenlon	0.0679	0.0138
Xennas	0.0591	0.0128
XenniS	0.0649	0.0135
Xenoch	0.0795	0.0149
Xenorn	0.0602	0.0128
XenpaK	0.0635	0.0132
Xenpap	0.0625	0.0130
Xensim	0.0603	0.0128
Xensin	0.0795	0.0149
Xenspi	0.0758	0.0147
XenspN	0.0584	0.0127
Xensun	0.0671	0.0137
