## Supplementary Data 3 for "Nonapeptide molecular evolution during the adaptive radiation of Tanganyika cichlids": VTR2Ab.tr1_dS.txt

spp	dS	+-SE
Altcal	0.0840	0.0172
Altcom	0.0677	0.0154
Altshe	0.0705	0.0156
Arcstr	0.0733	0.0163
Asplep	0.0738	0.0164
Astbur	0.0729	0.0162
Astfla	0.0780	0.0169
Astpal	0.0681	0.0159
Auldew	0.0834	0.0178
Baicen	0.0654	0.0152
Batfas	0.0860	0.0176
Batfer	0.0859	0.0176
Batgra	0.0726	0.0161
Bathor	0.0859	0.0176
Batleo	0.0844	0.0173
Batmin	0.0877	0.0179
Batvit	0.0846	0.0173
BenhoM	0.0615	0.0147
Benhor	0.0581	0.0143
Benmel	0.0554	0.0140
Bentri	0.0585	0.0144
Boumic	0.0651	0.0151
Calmac	0.0691	0.0157
Calmel	0.0685	0.0156
Calple	0.0687	0.0156
Carsch	0.0788	0.0175
Chabif	0.0644	0.0150
Chabri	0.0702	0.0156
Chacya	0.0658	0.0149
Chando	0.0702	0.0156
Chapop	0.0698	0.0155
Cphfr5	0.0630	0.0150
Cphfro	0.0665	0.0155
Cphgib	0.0698	0.0159
Cteben	0.0663	0.0154
Ctehor	0.0648	0.0151
Ctepol	0.0738	0.0164
Cunlon	0.0729	0.0166
Cyafoa	0.0783	0.0170
Cyafur	0.0761	0.0169
Cypcol	0.0606	0.0145
Cypdwj	0.0619	0.0148
Cypkan	0.0674	0.0153
Cypkib	0.0529	0.0138
Cyplep	0.0639	0.0149
Cypmic	0.0614	0.0147
Cyppav	0.0605	0.0144
Cypzon	0.0619	0.0148
Ectdes	0.0850	0.0181
EctspN	0.0795	0.0173
Enamel	0.0802	0.0171
Erecya	0.0705	0.0157
Eremar	0.0673	0.0153
Gnaper	0.0622	0.0149
Gnapfe	0.0717	0.0159
Gralem	0.0677	0.0159
Gwcbel	0.0591	0.0145
Gwcchr	0.0586	0.0144
Hapmic	0.0716	0.0159
Hemste	0.0676	0.0153
HemstZ	0.0668	0.0152
Hplkil	0.0745	0.0162
HplspC	0.0663	0.0155
Hplsta	0.0700	0.0159
Hplvan	0.0713	0.0158
Intloo	0.0678	0.0158
Juldic	0.0747	0.0162
Julkom	0.0630	0.0146
JulmaN	0.0652	0.0148
JulmaS	0.0659	0.0150
Julmrk	0.0657	0.0149
Julorn	0.0667	0.0151
Julreg	0.0631	0.0147
JulreK	0.0651	0.0148
Jultra	0.0570	0.0140
Julunt	0.0655	0.0149
Lamcal	0.0776	0.0169
Lamkun	0.0810	0.0169
Lamlap	0.0740	0.0164
Lamlem	0.0765	0.0163
Lammel	0.0711	0.0158
Lamoce	0.0724	0.0157
LamorC	0.0726	0.0161
Lamorn	0.0655	0.0152
LamorS	0.0661	0.0154
Lamsig	0.0732	0.0162
Lamspe	0.0849	0.0170
Lamtig	0.0751	0.0163
Lchabe	0.0591	0.0145
Lchaur	0.0570	0.0140
Lchsta	0.0596	0.0147
Lepatt	0.0714	0.0158
Lepcun	0.0675	0.0153
Lepelo	0.0741	0.0161
Lepkam	0.0715	0.0159
Lepken	0.0733	0.0163
LepmeK	0.0719	0.0159
Lepmim	0.0780	0.0166
Leppro	0.0719	0.0160
Lesper	0.0739	0.0164
Lessta	0.0781	0.0174
Limdar	0.0661	0.0154
Loblab	0.0683	0.0159
Mdcrot	0.0822	0.0173
Mdcten	0.0797	0.0174
Neobif	0.0726	0.0161
Neobou	0.0786	0.0167
Neobre	0.0691	0.0161
Neobri	0.0761	0.0165
NeobrM	0.0599	0.0147
Neobue	0.0742	0.0161
NeocaK	0.0745	0.0166
Neocal	0.0753	0.0167
Neocau	0.0831	0.0173
Neochi	0.0696	0.0158
Neochr	0.0757	0.0164
Neocra	0.0735	0.0159
Neocyg	0.0666	0.0151
Neocyl	0.0719	0.0159
Neodev	0.0750	0.0163
Neoese	0.0723	0.0157
Neofal	0.0792	0.0168
NeofaM	0.0682	0.0155
Neofas	0.0742	0.0165
Neofur	0.0738	0.0160
NeofuU	0.0697	0.0155
Neogra	0.0794	0.0169
NeogrM	0.0603	0.0144
Neohec	0.0686	0.0156
Neohel	0.0748	0.0162
Neokom	0.0782	0.0166
NeoleL	0.0710	0.0158
Neoleu	0.0681	0.0155
Neolon	0.0718	0.0159
Neolou	0.0886	0.0178
Neomar	0.0734	0.0163
Neomee	0.0727	0.0161
Neomod	0.0858	0.0175
Neomon	0.0771	0.0164
Neomul	0.0726	0.0161
Neomux	0.0679	0.0151
Neonig	0.0614	0.0147
Neonve	0.0748	0.0163
Neoobs	0.0803	0.0171
Neooli	0.0745	0.0162
Neopec	0.0716	0.0159
Neopet	0.0824	0.0172
Neople	0.0758	0.0165
Neopro	0.0717	0.0156
Neopul	0.0739	0.0164
Neosav	0.0767	0.0163
Neosex	0.0810	0.0169
Neosim	0.0692	0.0157
Neospl	0.0751	0.0163
Neotet	0.0736	0.0159
Neotim	0.0695	0.0155
Neotoa	0.0771	0.0164
Neotre	0.0782	0.0166
Neovar	0.0791	0.0165
NeoveB	0.0857	0.0175
NeoveS	0.0602	0.0148
Neowal	0.0681	0.0158
Ophboo	0.0730	0.0162
Ophhet	0.0702	0.0160
Ophnas	0.0790	0.0172
Ophpar	0.0798	0.0174
Ophven	0.0721	0.0164
Ophwhi	0.0790	0.0172
Ortcho	0.0655	0.0153
Ortmaz	0.0611	0.0146
Ortred	0.0619	0.0148
Ortuvi	0.0654	0.0152
Pcybri	0.0523	0.0132
PcybrN	0.0570	0.0136
Pcynig	0.0589	0.0140
Pcytem	0.0629	0.0146
Perecc	0.0680	0.0155
Permic	0.0715	0.0159
Peteph	0.0662	0.0154
Petfam	0.0688	0.0156
Petfas	0.0635	0.0152
Petgia	0.0668	0.0156
Pethor	0.0724	0.0161
Petiko	0.0667	0.0155
Petkas	0.0668	0.0156
Petkip	0.0667	0.0155
Petmac	0.0770	0.0167
Petmos	0.0661	0.0154
Petort	0.0705	0.0160
Petpol	0.0662	0.0154
Petrai	0.0689	0.0157
Petred	0.0696	0.0158
Pettex	0.0700	0.0159
Pettre	0.0738	0.0164
Phaacu	0.0689	0.0156
Pleela	0.0680	0.0154
Plemul	0.0713	0.0158
Plepar	0.0686	0.0156
Plestr	0.0717	0.0159
Pscbab	0.0652	0.0152
Psccur	0.0662	0.0155
Pscmar	0.0693	0.0158
Pscmrg	0.0693	0.0158
Pscple	0.0659	0.0154
Psephi	0.0883	0.0181
Regcal	0.0586	0.0144
Sarcar	0.0689	0.0156
Sermac	0.0693	0.0157
Simdia	0.0665	0.0155
Spaery	0.0670	0.0152
Spamar	0.0700	0.0155
Tanirs	0.0705	0.0157
Tchdha	0.0584	0.0143
Telbif	0.0761	0.0162
Telbra	0.0756	0.0164
Telbri	0.0688	0.0157
TeldhN	0.0632	0.0147
TeldhS	0.0619	0.0148
TeldhT	0.0624	0.0149
Tellon	0.0725	0.0161
Telluf	0.0802	0.0167
Telshe	0.0658	0.0153
TelteS	0.0655	0.0152
Telvit	0.0699	0.0159
Thobra	0.0732	0.0163
Trecap	0.0813	0.0169
Tremac	0.0774	0.0168
Tremar	0.0780	0.0169
Trenig	0.0711	0.0162
Tresti	0.0728	0.0158
Treuni	0.0768	0.0167
Trezeb	0.0752	0.0163
Trioto	0.0581	0.0143
Troann	0.0648	0.0151
Trobri	0.0794	0.0169
TrobrK	0.0686	0.0156
Trodub	0.0734	0.0163
Trokir	0.0627	0.0150
Troluk	0.0749	0.0163
Trolun	0.0793	0.0169
Tromoo	0.0662	0.0154
Tromor	0.0647	0.0151
Trompi	0.0690	0.0157
Tronig	0.0697	0.0158
Tropol	0.0614	0.0147
Trored	0.0639	0.0149
Varmoo	0.0774	0.0164
Xchhec	0.0717	0.0159
Xenbat	0.0717	0.0164
Xenbou	0.0761	0.0165
Xencau	0.0673	0.0157
Xenfla	0.0844	0.0176
Xenkil	0.0691	0.0157
Xenlon	0.0647	0.0155
Xennas	0.0670	0.0156
XenniS	0.0652	0.0156
Xenoch	0.0743	0.0165
Xenorn	0.0680	0.0159
XenpaK	0.0760	0.0165
Xenpap	0.0700	0.0159
Xensim	0.0741	0.0165
Xensin	0.0756	0.0165
Xenspi	0.0724	0.0161
XenspN	0.0737	0.0164
Xensun	0.0711	0.0162
