## Supplementary Data 3 for "Nonapeptide molecular evolution during the adaptive radiation of Tanganyika cichlids": VTR2Ab.tr2_dS.txt

spp	dS	+-SE
Altcal	0.0990	0.0180
Altcom	0.0867	0.0168
Altshe	0.0880	0.0170
Arcstr	0.0948	0.0181
Asplep	0.0913	0.0177
Astbur	0.0930	0.0177
Astfla	0.0954	0.0182
Astpal	0.0890	0.0175
Auldew	0.1098	0.0201
Baicen	0.0822	0.0165
Batfas	0.1080	0.0191
Batfer	0.1055	0.0190
Batgra	0.0998	0.0184
Bathor	0.1080	0.0191
Batleo	0.1031	0.0185
Batmin	0.1101	0.0195
Batvit	0.1095	0.0191
BenhoM	0.0829	0.0166
Benhor	0.0798	0.0163
Benmel	0.0776	0.0162
Bentri	0.0802	0.0164
Boumic	0.0882	0.0174
Calmac	0.0952	0.0182
Calmel	0.0946	0.0181
Calple	0.0960	0.0183
Carsch	0.1031	0.0198
Chabif	0.0811	0.0163
Chabri	0.0861	0.0167
Chacya	0.0831	0.0164
Chando	0.0835	0.0164
Chapop	0.0848	0.0167
Cphfr5	0.0813	0.0166
Cphfro	0.0846	0.0170
Cphgib	0.0874	0.0172
Cteben	0.0773	0.0161
Ctehor	0.0831	0.0167
Ctepol	0.1007	0.0186
Cunlon	0.0960	0.0187
Cyafoa	0.1055	0.0196
Cyafur	0.0984	0.0188
Cypcol	0.0796	0.0163
Cypdwj	0.0826	0.0166
Cypkan	0.0920	0.0176
Cypkib	0.0719	0.0156
Cyplep	0.0820	0.0165
Cypmic	0.0820	0.0165
Cyppav	0.0789	0.0161
Cypzon	0.0797	0.0163
Ectdes	0.1027	0.0193
EctspN	0.0979	0.0187
Enamel	0.1006	0.0186
Erecya	0.0861	0.0170
Eremar	0.0844	0.0170
Gnaper	0.0846	0.0170
Gnapfe	0.0914	0.0174
Gralem	0.0874	0.0176
Gwcbel	0.0765	0.0159
Gwcchr	0.0759	0.0158
Hapmic	0.0878	0.0170
Hemste	0.0814	0.0163
HemstZ	0.0838	0.0165
Hplkil	0.0941	0.0177
HplspC	0.0891	0.0176
Hplsta	0.0916	0.0178
Hplvan	0.0889	0.0172
Intloo	0.0859	0.0173
Juldic	0.0908	0.0173
Julkom	0.0784	0.0160
JulmaN	0.0794	0.0160
JulmaS	0.0797	0.0160
Julmrk	0.0774	0.0158
Julorn	0.0783	0.0160
Julreg	0.0751	0.0157
JulreK	0.0791	0.0159
Jultra	0.0701	0.0152
Julunt	0.0828	0.0163
Lamcal	0.1005	0.0186
Lamkun	0.1010	0.0184
Lamlap	0.0876	0.0173
Lamlem	0.0931	0.0175
Lammel	0.0901	0.0171
Lamoce	0.0885	0.0169
LamorC	0.0793	0.0162
Lamorn	0.0806	0.0165
LamorS	0.0799	0.0163
Lamsig	0.0860	0.0170
Lamspe	0.1046	0.0185
Lamtig	0.0908	0.0173
Lchabe	0.0766	0.0160
Lchaur	0.0736	0.0157
Lchsta	0.0774	0.0161
Lepatt	0.0976	0.0180
Lepcun	0.0879	0.0170
Lepelo	0.0963	0.0178
Lepkam	0.0971	0.0180
Lepken	0.1000	0.0185
LepmeK	0.0976	0.0180
Lepmim	0.1029	0.0185
Leppro	0.0901	0.0172
Lesper	0.1019	0.0192
Lessta	0.1005	0.0193
Limdar	0.0833	0.0167
Loblab	0.0871	0.0175
Mdcrot	0.1098	0.0195
Mdcten	0.1063	0.0197
Neobif	0.0894	0.0173
Neobou	0.1003	0.0183
Neobre	0.0850	0.0170
Neobri	0.0892	0.0173
NeobrM	0.0762	0.0162
Neobue	0.0941	0.0177
NeocaK	0.0861	0.0170
Neocal	0.0933	0.0181
Neocau	0.1008	0.0183
Neochi	0.0836	0.0168
Neochr	0.0849	0.0167
Neocra	0.0861	0.0170
Neocyg	0.0800	0.0160
Neocyl	0.0902	0.0172
Neodev	0.0957	0.0176
Neoese	0.0796	0.0160
Neofal	0.0963	0.0178
NeofaM	0.0815	0.0163
Neofas	0.0866	0.0171
Neofur	0.0967	0.0179
NeofuU	0.0962	0.0178
Neogra	0.0955	0.0179
NeogrM	0.0733	0.0152
Neohec	0.0946	0.0178
Neohel	0.0908	0.0173
Neokom	0.0903	0.0172
NeoleL	0.0896	0.0171
Neoleu	0.0871	0.0169
Neolon	0.0907	0.0173
Neolou	0.1042	0.0188
Neomar	0.0870	0.0171
Neomee	0.0960	0.0180
Neomod	0.0932	0.0175
Neomon	0.0899	0.0171
Neomul	0.0885	0.0171
Neomux	0.0851	0.0165
Neonig	0.0754	0.0157
Neonve	0.0874	0.0170
Neoobs	0.0954	0.0179
Neooli	0.0918	0.0175
Neopec	0.0869	0.0168
Neopet	0.0946	0.0178
Neople	0.1017	0.0185
Neopro	0.0891	0.0170
Neopul	0.0912	0.0177
Neosav	0.0941	0.0177
Neosex	0.0926	0.0174
Neosim	0.0888	0.0172
Neospl	0.0927	0.0177
Neotet	0.0901	0.0172
Neotim	0.0941	0.0177
Neotoa	0.0929	0.0174
Neotre	0.0910	0.0173
Neovar	0.0985	0.0180
NeoveB	0.1044	0.0187
NeoveS	0.0755	0.0161
Neowal	0.0849	0.0170
Ophboo	0.0971	0.0186
Ophhet	0.0976	0.0187
Ophnas	0.1041	0.0193
Ophpar	0.1109	0.0203
Ophven	0.0994	0.0190
Ophwhi	0.1054	0.0196
Ortcho	0.0830	0.0167
Ortmaz	0.0746	0.0159
Ortred	0.0771	0.0161
Ortuvi	0.0808	0.0165
Pcybri	0.0721	0.0153
PcybrN	0.0767	0.0156
Pcynig	0.0816	0.0163
Pcytem	0.0819	0.0164
Perecc	0.0884	0.0171
Permic	0.0917	0.0175
Peteph	0.0840	0.0169
Petfam	0.0889	0.0172
Petfas	0.0872	0.0172
Petgia	0.0850	0.0171
Pethor	0.0930	0.0177
Petiko	0.0846	0.0170
Petkas	0.0853	0.0171
Petkip	0.0850	0.0171
Petmac	0.0975	0.0183
Petmos	0.0839	0.0168
Petort	0.0931	0.0181
Petpol	0.0841	0.0169
Petrai	0.0899	0.0174
Petred	0.0875	0.0172
Pettex	0.0878	0.0173
Pettre	0.0874	0.0173
Phaacu	0.0865	0.0171
Pleela	0.0883	0.0171
Plemul	0.0911	0.0174
Plepar	0.0890	0.0172
Plestr	0.0919	0.0175
Pscbab	0.0831	0.0167
Psccur	0.0868	0.0171
Pscmar	0.0871	0.0172
Pscmrg	0.0871	0.0172
Pscple	0.0840	0.0169
Psephi	0.0949	0.0178
Regcal	0.0758	0.0158
Sarcar	0.0865	0.0171
Sermac	0.0866	0.0171
Simdia	0.0861	0.0173
Spaery	0.0828	0.0166
Spamar	0.0855	0.0169
Tanirs	0.0862	0.0170
Tchdha	0.0770	0.0161
Telbif	0.0859	0.0166
Telbra	0.0830	0.0166
Telbri	0.0761	0.0159
TeldhN	0.0809	0.0163
TeldhS	0.0781	0.0164
TeldhT	0.0777	0.0163
Tellon	0.0860	0.0169
Telluf	0.0925	0.0173
Telshe	0.0792	0.0161
TelteS	0.0785	0.0164
Telvit	0.0864	0.0170
Thobra	0.0911	0.0177
Trecap	0.0944	0.0177
Tremac	0.0963	0.0183
Tremar	0.0847	0.0170
Trenig	0.0842	0.0172
Tresti	0.0892	0.0173
Treuni	0.0900	0.0174
Trezeb	0.0974	0.0183
Trioto	0.0757	0.0158
Troann	0.0901	0.0175
Trobri	0.1079	0.0194
TrobrK	0.0953	0.0182
Trodub	0.0941	0.0179
Trokir	0.0768	0.0160
Troluk	0.0993	0.0184
Trolun	0.0974	0.0183
Tromoo	0.0847	0.0170
Tromor	0.0865	0.0170
Trompi	0.0877	0.0173
Tronig	0.0943	0.0180
Tropol	0.0797	0.0163
Trored	0.0860	0.0170
Varmoo	0.0937	0.0176
Xchhec	0.0918	0.0175
Xenbat	0.0950	0.0185
Xenbou	0.0922	0.0179
Xencau	0.0864	0.0174
Xenfla	0.1133	0.0201
Xenkil	0.1008	0.0193
Xenlon	0.0869	0.0175
Xennas	0.0899	0.0178
XenniS	0.0895	0.0180
Xenoch	0.1013	0.0190
Xenorn	0.0941	0.0183
XenpaK	0.1048	0.0192
Xenpap	0.0979	0.0184
Xensim	0.0925	0.0180
Xensin	0.1078	0.0194
Xenspi	0.1018	0.0189
XenspN	0.0985	0.0185
Xensun	0.0955	0.0182
