## Supplementary Data 3 for "Nonapeptide molecular evolution during the adaptive radiation of Tanganyika cichlids": VTR2Ab.tr3_dS.txt

spp	dS	#NAME?
Altcal	0.1045	0.0194
Altcom	0.0917	0.0181
Altshe	0.0887	0.0178
Arcstr	0.099	0.0192
Asplep	0.0977	0.019
Astbur	0.0961	0.0186
Astfla	0.103	0.0197
Astpal	0.092	0.0185
Auldew	0.1164	0.0214
Baicen	0.0881	0.0177
Batfas	0.1175	0.0209
Batfer	0.1149	0.0208
Batgra	0.1045	0.0196
Bathor	0.1175	0.0209
Batleo	0.1125	0.0203
Batmin	0.1194	0.0212
Batvit	0.1126	0.0203
BenhoM	0.0888	0.0178
Benhor	0.0854	0.0175
Benmel	0.0826	0.0172
Bentri	0.0859	0.0176
Boumic	0.0919	0.0185
Calmac	0.0978	0.019
Calmel	0.097	0.0189
Calple	0.0972	0.0189
Carsch	0.1092	0.021
Chabif	0.0852	0.0175
Chacya	0.0914	0.0181
Chando	0.0878	0.0176
Cphfr5	0.0872	0.0178
Cphfro	0.0908	0.0183
Cphgib	0.094	0.0186
Cteben	0.0827	0.0172
Ctehor	0.089	0.0179
Ctepol	0.0982	0.0191
Cunlon	0.1034	0.0202
Cyafoa	0.1118	0.0208
Cyafur	0.1053	0.0202
Cypcol	0.0865	0.0177
Cypdwj	0.0899	0.0181
Cypkan	0.097	0.0189
Cypkib	0.0776	0.0169
Cyplep	0.0888	0.0179
Cypmic	0.0897	0.0181
Cyppav	0.0869	0.0178
Cypzon	0.0875	0.0179
Ectdes	0.1056	0.0202
EctspN	0.1049	0.0201
Enamel	0.1058	0.0199
Erecya	0.0912	0.018
Eremar	0.0892	0.0179
Gnaper	0.0903	0.0182
Gnapfe	0.0952	0.0185
Gralem	0.0926	0.0187
Gwcbel	0.082	0.0171
Gwcchr	0.0814	0.017
Hapmic	0.0944	0.0183
Hemste	0.0877	0.0176
HemstZ	0.0905	0.0179
Hplkil	0.0983	0.0188
HplspC	0.0914	0.0184
Hplsta	0.0946	0.0187
Hplvan	0.0964	0.0187
Intloo	0.0889	0.0182
Juldic	0.0921	0.0182
Julkom	0.0785	0.0167
JulmaN	0.0836	0.0171
JulmaS	0.0839	0.0172
Julmrk	0.0842	0.0173
Julorn	0.0817	0.0171
Julreg	0.0782	0.0167
JulreK	0.0832	0.0171
Jultra	0.0759	0.0165
Julunt	0.0873	0.0176
Lamcal	0.1024	0.0196
Lamkun	0.0981	0.0188
Lamlap	0.0924	0.0186
Lamlem	0.0979	0.0187
Lammel	0.0948	0.0183
Lamoce	0.0923	0.0179
LamorC	0.0826	0.0172
Lamorn	0.0849	0.0177
LamorS	0.0842	0.0176
Lamsig	0.0908	0.0182
Lamspe	0.1103	0.0198
Lamtig	0.0985	0.0188
Lchabe	0.0821	0.0171
Lchaur	0.0789	0.0168
Lchsta	0.0829	0.0173
Lepatt	0.1065	0.0197
Lepcun	0.093	0.0184
Lepelo	0.1017	0.0191
Lepkam	0.1061	0.0197
Lepken	0.1064	0.02
LepmeK	0.1035	0.0194
Lepmim	0.1091	0.0199
Leppro	0.099	0.0189
Lesper	0.1092	0.0207
Lessta	0.1075	0.0206
Limdar	0.0908	0.0182
Loblab	0.0937	0.0188
Mdcrot	0.1103	0.0202
Mdcten	0.1097	0.0207
Neobif	0.0942	0.0186
Neobou	0.1064	0.0197
Neobre	0.0944	0.019
Neobri	0.0964	0.0187
NeobrM	0.0841	0.0179
Neobue	0.0989	0.0189
NeocaK	0.095	0.0188
Neocal	0.1012	0.0196
Neocau	0.1111	0.0203
Neochi	0.0911	0.0183
Neocra	0.0938	0.0186
Neocyg	0.0909	0.0179
Neocyl	0.0947	0.0184
Neodev	0.1006	0.0189
Neoese	0.0903	0.0178
Neofas	0.0947	0.0187
Neofur	0.098	0.0188
NeofuU	0.0973	0.0187
Neogra	0.1007	0.0192
NeogrM	0.072	0.0156
Neohec	0.1033	0.0195
Neohel	0.0959	0.0186
Neokom	0.0962	0.0187
NeoleL	0.0941	0.0183
Neoleu	0.0914	0.018
Neolou	0.1112	0.0204
Neomar	0.095	0.0188
Neomee	0.105	0.0197
Neomod	0.0985	0.0189
Neomon	0.0944	0.0183
Neomux	0.0893	0.0177
Neonve	0.0956	0.0186
Neooli	0.0958	0.0186
Neopec	0.095	0.0184
Neopet	0.1042	0.0196
Neople	0.1078	0.02
Neopul	0.0955	0.0189
Neosav	0.099	0.0189
Neosex	0.102	0.0192
Neosim	0.0902	0.0182
Neotim	0.0956	0.0186
Neotoa	0.0981	0.0188
Neotre	0.0997	0.019
Neovar	0.1077	0.0197
NeoveB	0.1105	0.0201
NeoveS	0.083	0.0177
Neowal	0.0923	0.0185
Ophboo	0.1009	0.0197
Ophhet	0.1038	0.0199
Ophnas	0.1117	0.0208
Ophpar	0.1168	0.0218
Ophven	0.1062	0.0204
Ophwhi	0.1128	0.021
Ortcho	0.0893	0.018
Ortmaz	0.0794	0.0169
Ortred	0.0817	0.0171
Ortuvi	0.0862	0.0177
Pcybri	0.0777	0.0166
PcybrN	0.0836	0.0171
Pcynig	0.0865	0.0174
Pcytem	0.0892	0.0179
Perecc	0.0949	0.0184
Permic	0.0984	0.0188
Peteph	0.0903	0.0181
Petfam	0.0967	0.0188
Petfas	0.0916	0.0184
Petgia	0.0915	0.0184
Pethor	0.0972	0.0188
Petiko	0.091	0.0183
Petkas	0.0917	0.0184
Petkip	0.0914	0.0184
Petmac	0.1014	0.0194
Petmos	0.0902	0.0181
Petort	0.0997	0.0194
Petpol	0.0903	0.0181
Petrai	0.0968	0.0188
Petred	0.0938	0.0185
Pettex	0.0945	0.0187
Pettre	0.0937	0.0185
Phaacu	0.0927	0.0183
Pleela	0.0949	0.0184
Plemul	0.098	0.0187
Plepar	0.0956	0.0186
Plestr	0.0987	0.0189
Pscbab	0.0893	0.0179
Psccur	0.0931	0.0184
Pscmar	0.0936	0.0185
Pscmrg	0.0936	0.0185
Pscple	0.0903	0.0181
Psephi	0.1033	0.0194
Regcal	0.0813	0.017
Sarcar	0.0927	0.0183
Sermac	0.0928	0.0183
Simdia	0.0922	0.0185
Spaery	0.0877	0.0176
Spamar	0.0915	0.0181
Tanirs	0.0926	0.0183
Tchdha	0.0825	0.0172
Telbif	0.0982	0.0188
Telbra	0.0904	0.0182
Telbri	0.0838	0.0175
TeldhN	0.0853	0.0175
TeldhS	0.0817	0.0175
TeldhT	0.0855	0.0179
Telshe	0.0832	0.0173
TelteS	0.0858	0.0179
Telvit	0.0946	0.0187
Thobra	0.0974	0.0189
Trecap	0.1047	0.0197
Tremac	0.1027	0.02
Tremar	0.0898	0.0184
Trenig	0.0835	0.0178
Tresti	0.0968	0.0188
Treuni	0.0944	0.0187
Trezeb	0.0942	0.0186
Trioto	0.0817	0.0171
Troann	0.0968	0.0188
Trobri	0.1123	0.0205
TrobrK	0.0982	0.019
Trodub	0.0978	0.019
Trokir	0.0826	0.0172
Troluk	0.1028	0.0194
Trolun	0.1042	0.0196
Tromoo	0.0898	0.018
Tromor	0.0929	0.0183
Trompi	0.0938	0.0185
Tronig	0.1017	0.0195
Tropol	0.0854	0.0175
Trored	0.0921	0.0182
Varmoo	0.1024	0.0193
Xchhec	0.0987	0.0189
Xenbat	0.102	0.0199
Xenbou	0.0982	0.0191
Xencau	0.0927	0.0187
Xenfla	0.1184	0.0214
Xenkil	0.1011	0.0198
Xenlon	0.0932	0.0188
Xennas	0.0935	0.0188
XenniS	0.0955	0.0193
Xenoch	0.1046	0.02
Xenorn	0.097	0.0192
XenpaK	0.1122	0.0206
Xenpap	0.1043	0.0197
Xensim	0.0946	0.0187
Xensin	0.1084	0.0202
Xenspi	0.1087	0.0202
XenspN	0.1052	0.0198
Xensun	0.099	0.0192
