## Supplementary Data 3 for "Nonapeptide molecular evolution during the adaptive radiation of Tanganyika cichlids": VTR2Ba_dS.txt

spp	dS	+-SE
Altcal	0.0766	0.0196
Altcom	0.0755	0.0193
Altshe	0.0760	0.0195
Arcstr	0.0902	0.0213
Asplep	0.0773	0.0192
Astbur	0.0838	0.0203
Astfla	0.0856	0.0207
Astpal	0.0951	0.0220
Auldew	0.0813	0.0202
Baicen	0.0780	0.0193
Batfas	0.0927	0.0220
Batfer	0.0924	0.0219
Batgra	0.0913	0.0216
Bathor	0.0968	0.0224
Batleo	0.0916	0.0217
Batmin	0.0812	0.0202
Batvit	0.0917	0.0217
BenhoM	0.0716	0.0189
Benhor	0.0730	0.0193
Benmel	0.0715	0.0189
Bentri	0.0721	0.0190
Boumic	0.0765	0.0196
Calmac	0.0953	0.0219
Calmel	0.0961	0.0221
Calple	0.0923	0.0218
Carsch	0.0872	0.0211
Chabif	0.0764	0.0196
Chabri	0.0774	0.0198
Chacya	0.0700	0.0185
Chando	0.0803	0.0200
Chapop	0.0773	0.0198
Cphfr5	0.0744	0.0190
Cphfro	0.0769	0.0197
Cphgib	0.0757	0.0194
Cteben	0.0839	0.0203
Ctehor	0.0843	0.0204
Ctepol	0.0874	0.0206
Cunlon	0.0834	0.0207
Cyafoa	0.0781	0.0201
Cyafur	0.0829	0.0207
Cypcol	0.0823	0.0205
Cypdwj	0.0821	0.0205
Cypkan	0.0926	0.0218
Cypkib	0.0831	0.0207
Cyplep	0.0868	0.0210
Cypmic	0.0835	0.0208
Cyppav	0.0764	0.0196
Cypzon	0.0821	0.0205
Ectdes	0.0875	0.0212
EctspN	0.0838	0.0203
Enamel	0.0690	0.0182
Erecya	0.0859	0.0202
Eremar	0.0839	0.0209
Gnaper	0.0797	0.0198
Gnapfe	0.0968	0.0223
Gralem	0.0719	0.0190
Gwcbel	0.0755	0.0193
Gwcchr	0.0749	0.0192
Hapmic	0.0912	0.0215
Hemste	0.1238	0.0260
HemstZ	0.1153	0.0251
Hplkil	0.0906	0.0214
HplspC	0.0856	0.0207
Hplsta	0.0855	0.0207
Hplvan	0.0979	0.0220
Intloo	0.0911	0.0214
Juldic	0.0730	0.0193
Julkom	0.0692	0.0189
JulmaN	0.0765	0.0190
JulmaS	0.0723	0.0184
Julmrk	0.0767	0.0190
Julorn	0.0824	0.0205
Julreg	0.0688	0.0188
JulreK	0.0764	0.0189
Jultra	0.0740	0.0195
Julunt	0.0695	0.0183
Lamcal	0.0819	0.0198
Lamkun	0.0771	0.0192
Lamlap	0.0761	0.0195
Lamlem	0.0753	0.0193
Lammel	0.0845	0.0199
Lamoce	0.0833	0.0202
LamorC	0.0769	0.0191
Lamorn	0.0725	0.0185
LamorS	0.0764	0.0196
Lamsig	0.0705	0.0186
Lamspe	0.0794	0.0198
Lamtig	0.0724	0.0191
Lchabe	0.0745	0.0191
Lchaur	0.0812	0.0196
Lchsta	0.0780	0.0193
Lepatt	0.0755	0.0193
Lepcun	0.0812	0.0202
Lepelo	0.0800	0.0199
Lepkam	0.0770	0.0191
Lepken	0.0771	0.0192
LepmeK	0.0793	0.0197
Lepmim	0.0770	0.0191
Leppro	0.0802	0.0200
Lesper	0.0806	0.0201
Lessta	0.0880	0.0213
Limdar	0.0824	0.0200
Loblab	0.0838	0.0203
Mdcrot	0.0849	0.0211
Mdcten	0.0721	0.0184
Neobif	0.0802	0.0200
Neobou	0.0764	0.0196
Neobre	0.0732	0.0193
Neobri	0.0839	0.0203
NeobrM	0.0728	0.0192
Neobue	0.0803	0.0200
NeocaK	0.0794	0.0197
Neocal	0.0774	0.0198
Neocau	0.0843	0.0204
Neochi	0.0764	0.0196
Neochr	0.0862	0.0208
Neocra	0.0847	0.0205
Neocyg	0.0748	0.0198
Neocyl	0.0802	0.0200
Neodev	0.0830	0.0201
Neoese	0.0773	0.0198
Neofal	0.0758	0.0194
NeofaM	0.0801	0.0199
Neofas	0.0822	0.0198
Neofur	0.0833	0.0207
NeofuU	0.0871	0.0211
Neogra	0.0720	0.0190
NeogrM	0.0799	0.0198
Neohec	0.0799	0.0199
Neohel	0.0816	0.0203
Neokom	0.0708	0.0187
NeoleL	0.0801	0.0205
Neoleu	0.0791	0.0202
Neolon	0.0741	0.0195
Neolou	0.0845	0.0205
Neomar	0.0727	0.0192
Neomee	0.0794	0.0198
Neomod	0.0806	0.0201
Neomon	0.0801	0.0200
Neomul	0.0858	0.0201
Neomux	0.0898	0.0212
Neonig	0.0742	0.0195
Neonve	0.0694	0.0189
Neoobs	0.0727	0.0192
Neooli	0.0804	0.0200
Neopec	0.0774	0.0198
Neopet	0.0804	0.0200
Neople	0.0800	0.0199
Neopro	0.0845	0.0205
Neopul	0.0743	0.0196
Neosav	0.0912	0.0216
Neosex	0.0837	0.0208
Neosim	0.0824	0.0199
Neospl	0.0865	0.0209
Neotet	0.0813	0.0202
Neotim	0.0774	0.0198
Neotoa	0.0863	0.0209
Neotre	0.0812	0.0202
Neovar	0.0770	0.0191
NeoveB	0.0831	0.0201
NeoveS	0.0724	0.0185
Neowal	0.0762	0.0195
Ophboo	0.0869	0.0210
Ophhet	0.0817	0.0203
Ophnas	0.0760	0.0195
Ophpar	0.0874	0.0212
Ophven	0.0819	0.0204
Ophwhi	0.0806	0.0194
Ortcho	0.0752	0.0192
Ortmaz	0.0828	0.0195
Ortred	0.0828	0.0195
Ortuvi	0.1018	0.0219
Pcybri	0.0928	0.0219
PcybrN	0.0865	0.0203
Pcynig	0.0907	0.0219
Pcytem	0.0888	0.0215
Perecc	0.0716	0.0189
Permic	0.0756	0.0194
Peteph	0.0896	0.0206
Petfam	0.0847	0.0205
Petfas	0.0888	0.0209
Petgia	0.0873	0.0206
Pethor	0.0888	0.0210
Petiko	0.0890	0.0209
Petkas	0.0909	0.0209
Petkip	0.0832	0.0201
Petmac	0.0909	0.0209
Petmos	0.0866	0.0205
Petort	0.0983	0.0220
Petpol	0.0902	0.0208
Petrai	0.0897	0.0212
Petred	0.0835	0.0202
Pettex	0.0872	0.0206
Pettre	0.0841	0.0203
Phaacu	0.0777	0.0199
Pleela	0.0720	0.0190
Plemul	0.0809	0.0201
Plepar	0.0877	0.0207
Plestr	0.0759	0.0194
Pscbab	0.0931	0.0215
Psccur	0.0815	0.0202
Pscmar	0.0710	0.0188
Pscmrg	0.0711	0.0188
Pscple	0.0833	0.0208
Psephi	0.0726	0.0185
Regcal	0.0666	0.0181
Sarcar	0.0777	0.0199
Sermac	0.0955	0.0226
Simdia	0.0935	0.0220
Spaery	0.0881	0.0213
Spamar	0.0881	0.0213
Tanirs	0.0849	0.0205
Tchdha	0.0861	0.0208
Telbif	0.0766	0.0196
Telbra	0.0736	0.0194
Telbri	0.0742	0.0196
TeldhN	0.0798	0.0199
TeldhS	0.0788	0.0202
TeldhT	0.0835	0.0208
Tellon	0.0757	0.0194
Telluf	0.0957	0.0221
Telshe	0.0695	0.0190
TelteS	0.0771	0.0197
Telvit	0.0748	0.0198
Thobra	0.0793	0.0197
Trecap	0.0737	0.0195
Tremac	0.0778	0.0199
Tremar	0.0830	0.0206
Trenig	0.0774	0.0198
Tresti	0.0786	0.0202
Treuni	0.0809	0.0202
Trezeb	0.0791	0.0203
Trioto	0.0733	0.0187
Troann	0.0811	0.0196
Trobri	0.0801	0.0193
TrobrK	0.0801	0.0193
Trodub	0.0770	0.0191
Trokir	0.0801	0.0193
Troluk	0.0799	0.0193
Trolun	0.0815	0.0197
Tromoo	0.0812	0.0196
Tromor	0.0837	0.0202
Trompi	0.0813	0.0196
Tronig	0.0801	0.0193
Tropol	0.0817	0.0197
Trored	0.0813	0.0196
Varmoo	0.0815	0.0203
Xchhec	0.0759	0.0194
Xenbat	0.0736	0.0188
Xenbou	0.0807	0.0201
Xencau	0.0686	0.0181
Xenfla	0.0722	0.0185
Xenkil	0.0767	0.0191
Xenlon	0.0812	0.0197
Xennas	0.0778	0.0193
XenniS	0.0682	0.0180
Xenoch	0.0810	0.0196
Xenorn	0.0770	0.0191
XenpaK	0.0820	0.0198
Xenpap	0.0820	0.0198
Xensim	0.0808	0.0201
Xensin	0.0809	0.0196
Xenspi	0.0752	0.0193
XenspN	0.0756	0.0194
Xensun	0.0776	0.0192
