## Supplementary Data 3 for "Nonapeptide molecular evolution during the adaptive radiation of Tanganyika cichlids": VTR2Bb.tr1_dS.txt

spp	dS	+-SE
Altcal	0.0790	0.0168
Altcom	0.0840	0.0179
Altshe	0.0800	0.0175
Arcstr	0.0965	0.0203
Asplep	0.1035	0.0222
Astbur	0.1064	0.0212
Astfla	0.0999	0.0206
Astpal	0.0925	0.0194
Auldew	0.0765	0.0171
Baicen	0.0833	0.0186
Batfas	0.0839	0.0183
Batfer	0.0838	0.0183
Batgra	0.0835	0.0182
Bathor	0.0793	0.0173
Batleo	0.0645	0.0151
Batmin	0.0831	0.0182
Batvit	0.0835	0.0182
BenhoM	0.0839	0.0187
Benhor	0.0927	0.0203
Benmel	0.0833	0.0186
Bentri	0.0776	0.0177
Boumic	0.0697	0.0167
Calmac	0.0766	0.0171
Calmel	0.0797	0.0178
Calple	0.0763	0.0170
Carsch	0.0866	0.0190
Chabif	0.0827	0.0185
Chabri	0.0870	0.0190
Chacya	0.0822	0.0184
Chando	0.0833	0.0186
Chapop	0.0911	0.0200
Cphfr5	0.0662	0.0159
Cphfro	0.0669	0.0161
Cphgib	0.0730	0.0167
Cteben	0.0664	0.0159
Ctehor	0.0842	0.0180
Ctepol	0.0878	0.0180
Cunlon	0.0800	0.0175
Cyafoa	0.0725	0.0166
Cyafur	0.0763	0.0170
Cypcol	0.1067	0.0219
Cypdwj	0.1000	0.0214
Cypkan	0.1019	0.0194
Cypkib	0.1005	0.0219
Cyplep	0.1068	0.0219
Cypmic	0.0985	0.0206
Cyppav	0.1042	0.0218
Cypzon	0.1074	0.0220
Ectdes	0.0772	0.0172
EctspN	0.0765	0.0171
Enamel	0.0841	0.0193
Erecya	0.1011	0.0212
Eremar	0.0843	0.0184
Gnaper	0.0774	0.0173
Gnapfe	0.0921	0.0202
Gralem	0.0789	0.0172
Gwcbel	0.0776	0.0173
Gwcchr	0.0780	0.0174
Hapmic	0.0830	0.0185
Hemste	0.0867	0.0185
HemstZ	0.0902	0.0193
Hplkil	0.0929	0.0195
HplspC	0.1009	0.0208
Hplsta	0.0963	0.0202
Hplvan	0.0936	0.0196
Intloo	0.0842	0.0188
Juldic	0.0828	0.0185
Julkom	0.0830	0.0186
JulmaN	0.0768	0.0175
JulmaS	0.0791	0.0181
Julmrk	0.0794	0.0181
Julorn	0.0831	0.0178
Julreg	0.0759	0.0178
JulreK	0.0793	0.0181
Jultra	0.0840	0.0184
Julunt	0.0832	0.0186
Lamcal	0.0766	0.0175
Lamkun	0.0688	0.0157
Lamlap	0.0697	0.0155
Lamlem	0.0729	0.0162
Lammel	0.0858	0.0183
Lamoce	0.0695	0.0158
LamorC	0.0725	0.0161
Lamorn	0.0701	0.0156
LamorS	0.0688	0.0157
Lamsig	0.0680	0.0151
Lamspe	0.0691	0.0157
Lamtig	0.0872	0.0191
Lchabe	0.0774	0.0173
Lchaur	0.0778	0.0174
Lchsta	0.0774	0.0173
Lepatt	0.0726	0.0166
Lepcun	0.0835	0.0178
Lepelo	0.0692	0.0158
Lepkam	0.0767	0.0171
Lepken	0.0766	0.0171
LepmeK	0.0839	0.0188
Lepmim	0.0764	0.0170
Leppro	0.0763	0.0170
Lesper	0.0804	0.0175
Lessta	0.0795	0.0174
Limdar	0.0888	0.0194
Loblab	0.0925	0.0198
Mdcrot	0.0934	0.0209
Mdcten	0.0864	0.0193
Neobif	0.0862	0.0193
Neobou	0.0734	0.0168
Neobre	0.0851	0.0195
Neobri	0.0739	0.0169
NeobrM	0.0808	0.0189
Neobue	0.0823	0.0184
NeocaK	0.0794	0.0170
Neocal	0.0772	0.0181
Neocau	0.0763	0.0162
Neochi	0.0762	0.0166
Neochr	0.0755	0.0164
Neocra	0.0829	0.0185
Neocyg	0.0862	0.0188
Neocyl	0.0862	0.0193
Neodev	0.0873	0.0195
Neoese	0.0797	0.0174
Neofal	0.0734	0.0160
NeofaM	0.0876	0.0191
Neofas	0.0846	0.0181
Neofur	0.0883	0.0189
NeofuU	0.0881	0.0188
Neogra	0.0829	0.0185
NeogrM	0.0905	0.0198
Neohec	0.0769	0.0172
Neohel	0.0823	0.0184
Neokom	0.0773	0.0172
NeoleL	0.0862	0.0193
Neoleu	0.0862	0.0193
Neolon	0.0799	0.0174
Neolou	0.0763	0.0166
Neomar	0.0868	0.0190
Neomee	0.0744	0.0170
Neomod	0.0800	0.0174
Neomon	0.0833	0.0178
Neomul	0.0726	0.0162
Neomux	0.0897	0.0197
Neonig	0.0800	0.0183
Neonve	0.0807	0.0185
Neoobs	0.0815	0.0187
Neooli	0.0799	0.0175
Neopec	0.0799	0.0174
Neopet	0.0805	0.0175
Neople	0.0740	0.0169
Neopro	0.0793	0.0181
Neopul	0.0771	0.0168
Neosav	0.0859	0.0188
Neosex	0.0764	0.0170
Neosim	0.0814	0.0178
Neospl	0.0830	0.0186
Neotet	0.0823	0.0184
Neotim	0.0697	0.0155
Neotoa	0.0697	0.0155
Neotre	0.0797	0.0174
Neovar	0.0726	0.0166
NeoveB	0.0687	0.0157
NeoveS	0.0691	0.0158
Neowal	0.0764	0.0167
Ophboo	0.0795	0.0174
Ophhet	0.0832	0.0178
Ophnas	0.0764	0.0170
Ophpar	0.0855	0.0183
Ophven	0.0795	0.0174
Ophwhi	0.0911	0.0195
Ortcho	0.0876	0.0187
Ortmaz	0.1017	0.0215
Ortred	0.0980	0.0211
Ortuvi	0.1003	0.0216
Pcybri	0.1041	0.0214
PcybrN	0.1037	0.0209
Pcynig	0.1046	0.0215
Pcytem	0.0999	0.0209
Perecc	0.0793	0.0181
Permic	0.0789	0.0180
Peteph	0.0889	0.0194
Petfam	0.0925	0.0198
Petfas	0.0877	0.0192
Petgia	0.0889	0.0194
Pethor	0.0968	0.0203
Petiko	0.0934	0.0200
Petkas	0.0894	0.0195
Petkip	0.0973	0.0204
Petmac	0.0970	0.0203
Petmos	0.0889	0.0194
Petort	0.0841	0.0188
Petpol	0.0853	0.0190
Petrai	0.0894	0.0195
Petred	0.0963	0.0202
Pettex	0.0890	0.0194
Pettre	0.0968	0.0199
Phaacu	0.0876	0.0187
Pleela	0.0800	0.0183
Plemul	0.0789	0.0180
Plepar	0.0833	0.0186
Plestr	0.0786	0.0179
Pscbab	0.1016	0.0210
Psccur	0.1031	0.0213
Pscmar	0.1005	0.0207
Pscmrg	0.0975	0.0205
Pscple	0.0977	0.0205
Psephi	0.0928	0.0199
Regcal	0.0833	0.0186
Sarcar	0.0876	0.0187
Sermac	0.0876	0.0187
Simdia	0.0907	0.0198
Spaery	0.0931	0.0195
Spamar	0.0938	0.0196
Tanirs	0.0973	0.0199
Tchdha	0.0799	0.0183
Telbif	0.0875	0.0183
Telbra	0.0847	0.0194
Telbri	0.0833	0.0191
TeldhN	0.0888	0.0198
TeldhS	0.0868	0.0194
TeldhT	0.0769	0.0180
Tellon	0.0931	0.0204
Telluf	0.0948	0.0203
Telshe	0.0879	0.0192
TelteS	0.0801	0.0183
Telvit	0.0881	0.0197
Thobra	0.0880	0.0188
Trecap	0.0859	0.0176
Tremac	0.0817	0.0175
Tremar	0.0813	0.0171
Trenig	0.0825	0.0173
Tresti	0.0783	0.0167
Treuni	0.0743	0.0162
Trezeb	0.0750	0.0160
Trioto	0.0779	0.0174
Troann	0.0968	0.0203
Trobri	0.0927	0.0198
TrobrK	0.0969	0.0203
Trodub	0.1006	0.0207
Trokir	0.0972	0.0204
Troluk	0.0966	0.0203
Trolun	0.0966	0.0203
Tromoo	0.0988	0.0207
Tromor	0.0968	0.0203
Trompi	0.0968	0.0203
Tronig	0.0969	0.0203
Tropol	0.0968	0.0203
Trored	0.0970	0.0203
Varmoo	0.0843	0.0180
Xchhec	0.0833	0.0186
Xenbat	0.0876	0.0196
Xenbou	0.0781	0.0183
Xencau	0.0867	0.0199
Xenfla	0.0824	0.0189
Xenkil	0.0851	0.0200
Xenlon	0.0816	0.0187
Xennas	0.0873	0.0200
XenniS	0.0885	0.0203
Xenoch	0.0830	0.0190
Xenorn	0.0874	0.0201
XenpaK	0.0892	0.0200
Xenpap	0.0918	0.0206
Xensim	0.0827	0.0189
Xensin	0.0826	0.0184
Xenspi	0.0913	0.0200
XenspN	0.0826	0.0189
Xensun	0.0919	0.0206
