## Supplementary Data 3 for "Nonapeptide molecular evolution during the adaptive radiation of Tanganyika cichlids": VTR2Bb.tr2_dS.txt

spp	dS	+-SE
Altcal	0.0827	0.0184
Altcom	0.0876	0.0196
Altshe	0.0870	0.0194
Arcstr	0.1001	0.0220
Asplep	0.0978	0.0219
Astbur	0.1118	0.0232
Astfla	0.1041	0.0224
Astpal	0.0873	0.0195
Auldew	0.0786	0.0184
Baicen	0.0853	0.0200
Batfas	0.0868	0.0199
Batfer	0.0865	0.0198
Batgra	0.0863	0.0198
Bathor	0.0863	0.0198
Batleo	0.0694	0.0172
Batmin	0.0860	0.0197
Batvit	0.0863	0.0198
BenhoM	0.0879	0.0206
Benhor	0.0942	0.0216
Benmel	0.0873	0.0205
Bentri	0.0812	0.0196
Boumic	0.0714	0.0181
Calmac	0.0791	0.0185
Calmel	0.0821	0.0193
Calple	0.0788	0.0185
Carsch	0.0891	0.0204
Chabif	0.0848	0.0199
Chabri	0.0894	0.0205
Chacya	0.0842	0.0198
Chando	0.0847	0.0199
Chapop	0.0935	0.0215
Cphfr5	0.0689	0.0176
Cphfro	0.0694	0.0177
Cphgib	0.0764	0.0184
Cteben	0.0691	0.0176
Ctehor	0.0878	0.0196
Ctepol	0.0974	0.0208
Cunlon	0.0831	0.0190
Cyafoa	0.0745	0.0179
Cyafur	0.0788	0.0185
Cypcol	0.1128	0.0242
Cypdwj	0.1053	0.0236
Cypkan	0.1100	0.0222
Cypkib	0.1064	0.0244
Cyplep	0.1129	0.0242
Cypmic	0.1038	0.0227
Cyppav	0.1098	0.0240
Cypzon	0.1137	0.0244
Ectdes	0.0796	0.0187
EctspN	0.0786	0.0184
Enamel	0.0897	0.0217
Erecya	0.1040	0.0228
Eremar	0.0885	0.0203
Gnaper	0.0815	0.0191
Gnapfe	0.0938	0.0216
Gralem	0.0831	0.0190
Gwcbel	0.0817	0.0192
Gwcchr	0.0822	0.0193
Hapmic	0.0872	0.0205
Hemste	0.0938	0.0210
HemstZ	0.0982	0.0221
Hplkil	0.0919	0.0201
HplspC	0.1050	0.0226
Hplsta	0.0998	0.0219
Hplvan	0.0975	0.0214
Intloo	0.0864	0.0203
Juldic	0.0849	0.0199
Julkom	0.0850	0.0200
JulmaN	0.0850	0.0200
JulmaS	0.0805	0.0194
Julmrk	0.0808	0.0195
Julorn	0.0866	0.0194
Julreg	0.0805	0.0194
JulreK	0.0808	0.0195
Jultra	0.0868	0.0199
Julunt	0.0852	0.0200
Lamcal	0.0784	0.0189
Lamkun	0.0710	0.0170
Lamlap	0.0725	0.0169
Lamlem	0.0794	0.0186
Lammel	0.0897	0.0200
Lamoce	0.0718	0.0172
LamorC	0.0752	0.0176
Lamorn	0.0729	0.0171
LamorS	0.0710	0.0170
Lamsig	0.0710	0.0166
Lamspe	0.0713	0.0171
Lamtig	0.0897	0.0205
Lchabe	0.0815	0.0191
Lchaur	0.0819	0.0192
Lchsta	0.0815	0.0191
Lepatt	0.0746	0.0179
Lepcun	0.0869	0.0194
Lepelo	0.0716	0.0172
Lepkam	0.0792	0.0186
Lepken	0.0792	0.0186
LepmeK	0.0860	0.0202
Lepmim	0.0789	0.0185
Leppro	0.0790	0.0185
Lesper	0.0828	0.0190
Lessta	0.0825	0.0189
Limdar	0.0913	0.0209
Loblab	0.0951	0.0213
Mdcrot	0.0817	0.0196
Mdcten	0.0935	0.0221
Neobif	0.0874	0.0206
Neobou	0.0755	0.0181
Neobre	0.0866	0.0209
Neobri	0.0752	0.0176
NeobrM	0.0817	0.0202
Neobue	0.0843	0.0198
NeocaK	0.0834	0.0186
Neocal	0.0784	0.0194
Neocau	0.0868	0.0194
Neochi	0.0791	0.0181
Neochr	0.0826	0.0189
Neocra	0.0890	0.0204
Neocyg	0.0887	0.0203
Neocyl	0.0874	0.0206
Neodev	0.0889	0.0209
Neoese	0.0893	0.0205
Neofal	0.0794	0.0182
NeofaM	0.0899	0.0206
Neofas	0.0883	0.0197
Neofur	0.0913	0.0204
NeofuU	0.0911	0.0204
Neogra	0.0850	0.0200
NeogrM	0.0892	0.0204
Neohec	0.0795	0.0186
Neohel	0.0843	0.0198
Neokom	0.0796	0.0187
NeoleL	0.0874	0.0206
Neoleu	0.0874	0.0206
Neolon	0.0828	0.0189
Neolou	0.0796	0.0182
Neomar	0.0892	0.0204
Neomee	0.0767	0.0184
Neomod	0.0899	0.0206
Neomon	0.0936	0.0210
Neomul	0.0790	0.0185
Neomux	0.0915	0.0210
Neonig	0.0816	0.0197
Neonve	0.0818	0.0197
Neoobs	0.0828	0.0200
Neooli	0.0828	0.0190
Neopec	0.0828	0.0189
Neopet	0.0899	0.0206
Neople	0.0761	0.0183
Neopro	0.0809	0.0195
Neopul	0.0764	0.0174
Neosav	0.0885	0.0203
Neosex	0.0789	0.0185
Neosim	0.0839	0.0192
Neospl	0.0852	0.0200
Neotet	0.0843	0.0198
Neotim	0.0785	0.0184
Neotoa	0.0726	0.0170
Neotre	0.0827	0.0189
Neovar	0.0746	0.0179
NeoveB	0.0709	0.0170
NeoveS	0.0714	0.0171
Neowal	0.0791	0.0181
Ophboo	0.0825	0.0189
Ophhet	0.0867	0.0194
Ophnas	0.0789	0.0185
Ophpar	0.0905	0.0202
Ophven	0.0825	0.0189
Ophwhi	0.0940	0.0211
Ortcho	0.0929	0.0208
Ortmaz	0.0961	0.0221
Ortred	0.0953	0.0219
Ortuvi	0.0984	0.0227
Pcybri	0.1107	0.0232
PcybrN	0.1099	0.0230
Pcynig	0.1091	0.0233
Pcytem	0.1039	0.0227
Perecc	0.0830	0.0200
Permic	0.0825	0.0198
Peteph	0.0912	0.0208
Petfam	0.0952	0.0213
Petfas	0.0905	0.0207
Petgia	0.0912	0.0208
Pethor	0.0999	0.0219
Petiko	0.0968	0.0217
Petkas	0.0918	0.0210
Petkip	0.1005	0.0220
Petmac	0.1003	0.0220
Petmos	0.0912	0.0208
Petort	0.0864	0.0203
Petpol	0.0871	0.0204
Petrai	0.0918	0.0210
Petred	0.1000	0.0219
Pettex	0.0912	0.0208
Pettre	0.1011	0.0217
Phaacu	0.0929	0.0208
Pleela	0.0822	0.0198
Plemul	0.0824	0.0198
Plepar	0.0876	0.0205
Plestr	0.0822	0.0198
Pscbab	0.1055	0.0227
Psccur	0.1063	0.0229
Pscmar	0.1038	0.0223
Pscmrg	0.1003	0.0220
Pscple	0.1011	0.0222
Psephi	0.0958	0.0215
Regcal	0.0853	0.0200
Sarcar	0.0929	0.0208
Sermac	0.0929	0.0208
Simdia	0.0977	0.0219
Spaery	0.0966	0.0212
Spamar	0.0973	0.0213
Tanirs	0.1009	0.0215
Tchdha	0.0849	0.0199
Telbif	0.0914	0.0199
Telbra	0.0862	0.0208
Telbri	0.0845	0.0204
TeldhN	0.0906	0.0213
TeldhS	0.0887	0.0209
TeldhT	0.0817	0.0197
Tellon	0.0950	0.0218
Telluf	0.0974	0.0218
Telshe	0.0905	0.0207
TelteS	0.0816	0.0197
Telvit	0.0897	0.0211
Thobra	0.0929	0.0208
Trecap	0.0903	0.0198
Tremac	0.0867	0.0194
Tremar	0.0885	0.0194
Trenig	0.0882	0.0193
Tresti	0.0854	0.0191
Treuni	0.0809	0.0180
Trezeb	0.0800	0.0179
Trioto	0.0822	0.0193
Troann	0.1000	0.0219
Trobri	0.1000	0.0219
TrobrK	0.1001	0.0219
Trodub	0.1049	0.0225
Trokir	0.1004	0.0220
Troluk	0.1000	0.0219
Trolun	0.1000	0.0219
Tromoo	0.1018	0.0223
Tromor	0.1000	0.0219
Trompi	0.1000	0.0219
Tronig	0.1000	0.0219
Tropol	0.1000	0.0219
Trored	0.1000	0.0219
Varmoo	0.0834	0.0191
Xchhec	0.0876	0.0205
Xenbat	0.0949	0.0223
Xenbou	0.0835	0.0207
Xencau	0.0811	0.0195
Xenfla	0.0888	0.0215
Xenkil	0.0810	0.0201
Xenlon	0.0800	0.0193
Xennas	0.0813	0.0191
XenniS	0.0815	0.0196
Xenoch	0.0895	0.0216
Xenorn	0.0803	0.0193
XenpaK	0.0848	0.0199
Xenpap	0.0801	0.0193
Xensim	0.0890	0.0215
Xensin	0.0921	0.0216
Xenspi	0.0995	0.0230
XenspN	0.0889	0.0215
Xensun	0.0850	0.0200
