## Supplementary Data 3 for "Nonapeptide molecular evolution during the adaptive radiation of Tanganyika cichlids": dS_values_all_genes.txt

spp	OT	VT	OTRa	OTRb.tr1	OTRb.tr2	OTRb.tr3	VTR1Aa.tr1	VTR1Aa.tr2	VTR1Ab	VTR2Aa	VTR2Ab.tr1	VTR2Ab.tr2	VTR2Ab.tr3	VTR2Ba	VTR2Bb.tr1	VTR2Bb.tr2
Altcal	0.0528	0.0689	0.0296	0.0501	0.0494	0.0487	0.0912	0.0844	0.1343	0.0897	0.084	0.099	0.1045	0.0766	0.079	0.0827
Altcom	0.0494	0.0692	0.0295	0.0572	0.0555	0.0573	0.084	0.0777	0.1241	0.0879	0.0677	0.0867	0.0917	0.0755	0.084	0.0876
Altshe	0.0488	0.0689	0.0296	0.0572	0.0555	0.0573	0.0912	0.0844	0.1343	0.0969	0.0705	0.088	0.0887	0.076	0.08	0.087
Arcstr	0.053	0.0589	0.0295	0.0412	0.0428	0.0456	0.0613	0.0588	0.1296	0.0617	0.0733	0.0948	0.099	0.0902	0.0965	0.1001
Asplep	0.0404	0.0754	0.0224	0.0409	0.0426	0.0402	0.0683	0.0617	0.1155	0.0687	0.0738	0.0913	0.0977	0.0773	0.1035	0.0978
Astbur	0.0572	0.0644	0.0257	0.0429	0.0511	0.0456	0.0579	0.0577	0.1204	0.0516	0.0729	0.093	0.0961	0.0838	0.1064	0.1118
Astfla	0.0608	0.0632	0.0256	0.0459	0.0514	0.0517	0.0719	0.0708	0.134	0.054	0.078	0.0954	0.103	0.0856	0.0999	0.1041
Astpal	0.0533	0.0755	0.0243	0.0424	0.0485	0.0517	0.0716	0.0706	0.124	0.0493	0.0681	0.089	0.092	0.0951	0.0925	0.0873
Auldew	0.0404	0.0853	0.0477	0.0381	0.04	0.0402	0.0656	0.0612	0.1292	0.0776	0.0834	0.1098	0.1164	0.0813	0.0765	0.0786
Baicen	0.0488	0.0686	0.0224	0.0406	0.0475	0.0381	0.065	0.0639	0.1031	0.0476	0.0654	0.0822	0.0881	0.078	0.0833	0.0853
Batfas	0.0532	0.0675	0.0436	0.0381	0.0455	0.0451	0.0527	0.0539	0.1478	0.0389	0.086	0.108	0.1175	0.0927	0.0839	0.0868
Batfer	0.0532	0.0675	0.0433	0.038	0.0453	0.0451	0.0578	0.0572	0.1361	0.0417	0.0859	0.1055	0.1149	0.0924	0.0838	0.0865
Batgra	0.0452	0.0762	0.0433	0.038	0.0453	0.0451	0.0544	0.0553	0.135	0.0393	0.0726	0.0998	0.1045	0.0913	0.0835	0.0863
Bathor	0.0607	0.0763	0.0448	0.038	0.0453	0.0451	0.0577	0.057	0.135	0.0416	0.0859	0.108	0.1175	0.0968	0.0793	0.0863
Batleo	0.0532	0.0765	0.0438	0.038	0.0453	0.0451	0.0545	0.0495	0.1412	0.0416	0.0844	0.1031	0.1125	0.0916	0.0645	0.0694
Batmin	0.0457	0.063	0.0401	0.0385	0.0429	0.0398	0.0545	0.0513	0.1361	0.0417	0.0877	0.1101	0.1194	0.0812	0.0831	0.086
Batvit	0.0532	0.0675	0.0448	0.038	0.0453	0.0451	0.0544	0.054	0.1283	0.0419	0.0846	0.1095	0.1126	0.0917	0.0835	0.0863
BenhoM	0.0627	0.0613	0.0242	0.0365	0.041	0.0397	0.0613	0.0555	0.1039	0.0445	0.0615	0.0829	0.0888	0.0716	0.0839	0.0879
Benhor	0.0627	0.0613	0.0242	0.0365	0.041	0.0397	0.0616	0.0558	0.1096	0.0445	0.0581	0.0798	0.0854	0.073	0.0927	0.0942
Benmel	0.0627	0.0611	0.0242	0.0366	0.0411	0.0398	0.0656	0.0579	0.104	0.0445	0.0554	0.0776	0.0826	0.0715	0.0833	0.0873
Bentri	0.0627	0.062	0.0242	0.0367	0.0412	0.0397	0.0691	0.0613	0.1039	0.0446	0.0585	0.0802	0.0859	0.0721	0.0776	0.0812
Boumic	0.0375	0.0763	0.0272	0.0336	0.0397	0.0396	0.0688	0.0643	0.0971	0.0398	0.0651	0.0882	0.0919	0.0765	0.0697	0.0714
Calmac	0.041	0.086	0.0466	0.0376	0.0425	0.0402	0.0726	0.0641	0.1207	0.0761	0.0691	0.0952	0.0978	0.0953	0.0766	0.0791
Calmel	0.0411	0.0851	0.0465	0.041	0.0454	0.0402	0.073	0.0644	0.1262	0.0806	0.0685	0.0946	0.097	0.0961	0.0797	0.0821
Calple	0.0583	0.0854	0.0462	0.0405	0.045	0.0386	0.072	0.0652	0.1296	0.0797	0.0687	0.096	0.0972	0.0923	0.0763	0.0788
Carsch	0.0406	0.085	0.0374	0.0409	0.0426	0.0402	0.0614	0.0575	0.1257	0.0815	0.0788	0.1031	0.1092	0.0872	0.0866	0.0891
Chabif	0.0451	0.0793	0.0386	0.0505	0.0497	0.0404	0.0777	0.0723	0.1373	0.0793	0.0644	0.0811	0.0852	0.0764	0.0827	0.0848
Chabri	0.0374	0.0714	0.0371	0.0504	0.0495	0.0404	0.074	0.0686	0.1289	0.0688	0.0702	0.0861	NA	0.0774	0.087	0.0894
Chacya	0.0406	0.0773	0.0242	0.0571	0.055	0.0489	0.0776	0.0719	0.1449	0.08	0.0658	0.0831	0.0914	0.07	0.0822	0.0842
Chando	0.0451	0.0793	0.0304	0.0438	0.0443	0.0404	0.07	0.0648	0.1259	0.0692	0.0702	0.0835	0.0878	0.0803	0.0833	0.0847
Chapop	0.0498	0.0813	0.0371	0.0507	0.0499	0.0414	0.0744	0.0689	0.1322	0.0673	0.0698	0.0848	NA	0.0773	0.0911	0.0935
Cphfr5	0.0487	0.0686	0.0265	0.0376	0.0397	0.0397	0.0544	0.0509	0.1124	0.0399	0.063	0.0813	0.0872	0.0744	0.0662	0.0689
Cphfro	0.0488	0.0686	0.0265	0.0379	0.04	0.0404	0.0544	0.0509	0.1134	0.0396	0.0665	0.0846	0.0908	0.0769	0.0669	0.0694
Cphgib	0.0487	0.0686	0.0266	0.0376	0.0397	0.0397	0.058	0.0543	0.1124	0.04	0.0698	0.0874	0.094	0.0757	0.073	0.0764
Cteben	0.0487	0.0672	0.0242	0.0365	0.041	0.0397	0.0577	0.0538	0.1162	0.0426	0.0663	0.0773	0.0827	0.0839	0.0664	0.0691
Ctehor	0.0423	0.0596	0.0224	0.04	0.0453	0.0402	0.0579	0.0577	0.1049	0.0491	0.0648	0.0831	0.089	0.0843	0.0842	0.0878
Ctepol	0.0453	0.0691	0.0295	0.0428	0.0502	0.0569	0.0659	0.0652	0.1112	0.0491	0.0738	0.1007	0.0982	0.0874	0.0878	0.0974
Cunlon	0.0405	0.0916	0.0374	0.0409	0.0426	0.0402	0.0651	0.0608	0.1197	0.0787	0.0729	0.096	0.1034	0.0834	0.08	0.0831
Cyafoa	0.0409	0.0698	0.0441	0.0409	0.0426	0.0402	0.0651	0.0608	0.1254	0.0797	0.0783	0.1055	0.1118	0.0781	0.0725	0.0745
Cyafur	0.0404	0.085	0.0441	0.0409	0.0426	0.0402	0.066	0.0615	0.1193	0.0808	0.0761	0.0984	0.1053	0.0829	0.0763	0.0788
Cypcol	0.0573	0.069	0.0433	0.0393	0.0445	0.0409	0.0657	0.0612	0.0925	0.0444	0.0606	0.0796	0.0865	0.0823	0.1067	0.1128
Cypdwj	0.0573	0.0686	0.0433	0.0388	0.044	0.0403	0.0648	0.0606	0.0927	0.0446	0.0619	0.0826	0.0899	0.0821	0.1	0.1053
Cypkan	0.0573	0.069	0.0433	0.0396	0.0484	0.0402	0.0687	0.0641	0.1059	0.0444	0.0674	0.092	0.097	0.0926	0.1019	0.11
Cypkib	0.0411	0.0627	0.0328	0.0397	0.042	0.0402	0.0582	0.0543	0.106	0.0453	0.0529	0.0719	0.0776	0.0831	0.1005	0.1064
Cyplep	0.0574	0.0821	0.0435	0.039	0.044	0.0403	0.0687	0.0678	0.1056	0.0445	0.0639	0.082	0.0888	0.0868	0.1068	0.1129
Cypmic	0.0573	0.0726	0.0433	0.039	0.0441	0.0407	0.0614	0.0574	0.1199	0.0444	0.0614	0.082	0.0897	0.0835	0.0985	0.1038
Cyppav	0.0578	0.0818	0.0365	0.0388	0.0438	0.0403	0.0657	0.0612	0.1085	0.0444	0.0605	0.0789	0.0869	0.0764	0.1042	0.1098
Cypzon	0.0573	0.0821	0.0433	0.0388	0.0438	0.0403	0.0687	0.0641	0.1068	0.0444	0.0619	0.0797	0.0875	0.0821	0.1074	0.1137
Ectdes	0.0404	0.0814	0.0441	0.0409	0.0426	0.0402	0.0651	0.0608	0.1261	0.0774	0.085	0.1027	0.1056	0.0875	0.0772	0.0796
EctspN	0.0404	0.0856	0.0438	0.041	0.0427	0.0402	0.0689	0.0646	0.1251	0.0849	0.0795	0.0979	0.1049	0.0838	0.0765	0.0786
Enamel	0.0404	0.0826	0.0328	0.0418	0.0436	0.0404	0.0684	0.0618	0.1201	0.0758	0.0802	0.1006	0.1058	0.069	0.0841	0.0897
Erecya	0.0607	0.0592	0.0326	0.0415	0.0394	0.0405	0.0743	0.0727	0.1368	0.0589	0.0705	0.0861	0.0912	0.0859	0.1011	0.104
Eremar	0.0529	0.0601	0.0325	0.0403	0.0392	0.0402	0.0658	0.0645	0.1292	0.0568	0.0673	0.0844	0.0892	0.0839	0.0843	0.0885
Gnaper	0.0498	0.0696	0.0256	0.0402	0.0454	0.0381	0.0652	0.0609	0.0963	0.047	0.0622	0.0846	0.0903	0.0797	0.0774	0.0815
Gnapfe	0.0426	0.0612	0.0258	0.0398	0.0446	0.0401	0.058	0.061	0.108	0.0485	0.0717	0.0914	0.0952	0.0968	0.0921	0.0938
Gralem	0.0322	0.0687	0.0289	0.041	0.0487	0.0402	0.0652	0.061	0.1233	0.0569	0.0677	0.0874	0.0926	0.0719	0.0789	0.0831
Gwcbel	0.0659	0.0611	0.0224	0.0407	0.0441	0.0402	0.0652	0.0608	0.0957	0.04	0.0591	0.0765	0.082	0.0755	0.0776	0.0817
Gwcchr	0.0487	0.0611	0.0225	0.0407	0.0435	0.0402	0.0655	0.0611	0.0969	0.0403	0.0586	0.0759	0.0814	0.0749	0.078	0.0822
Hapmic	0.0441	0.0611	0.0224	0.0398	0.0434	0.0397	0.0581	0.0512	0.0993	0.0443	0.0716	0.0878	0.0944	0.0912	0.083	0.0872
Hemste	0.0411	0.0675	0.0435	0.0348	0.0428	0.0451	0.0549	0.0516	0.1084	0.0458	0.0676	0.0814	0.0877	0.1238	0.0867	0.0938
HemstZ	0.0404	0.0675	0.0398	0.0353	0.0428	0.0451	0.0579	0.0542	0.1079	0.0454	0.0668	0.0838	0.0905	0.1153	0.0902	0.0982
Hplkil	0.059	0.0625	0.0274	0.0551	0.0569	0.0456	0.0626	0.0608	0.1507	0.0488	0.0745	0.0941	0.0983	0.0906	0.0929	0.0919
HplspC	0.0608	0.0836	0.0225	0.0457	0.051	0.0517	0.0612	0.0608	0.1298	0.054	0.0663	0.0891	0.0914	0.0856	0.1009	0.105
Hplsta	0.0608	0.0755	0.0225	0.0428	0.0486	0.0517	0.0613	0.0609	0.1188	0.0539	0.07	0.0916	0.0946	0.0855	0.0963	0.0998
Hplvan	0.0608	0.0953	0.0326	0.0461	0.0546	0.0537	0.058	0.0559	0.133	0.0509	0.0713	0.0889	0.0964	0.0979	0.0936	0.0975
Intloo	0.0427	0.0612	0.0289	0.0384	0.0446	0.0401	0.0616	0.0611	0.1171	0.0492	0.0678	0.0859	0.0889	0.0911	0.0842	0.0864
Juldic	0.0451	0.0793	0.037	0.0503	0.0495	0.0404	0.0687	0.0638	0.1259	0.0753	0.0747	0.0908	0.0921	0.073	0.0828	0.0849
Julkom	0.0452	0.0802	0.0371	0.0518	0.0495	0.0404	0.0738	0.0684	0.1319	0.0668	0.063	0.0784	0.0785	0.0692	0.083	0.085
JulmaN	0.0444	0.0693	0.0302	0.0506	0.0498	0.0412	0.0777	0.072	0.1449	0.0795	0.0652	0.0794	0.0836	0.0765	0.0768	0.085
JulmaS	0.0444	0.0618	0.0269	0.0503	0.0495	0.0404	0.0781	0.0724	0.1449	0.0651	0.0659	0.0797	0.0839	0.0723	0.0791	0.0805
Julmrk	0.0416	0.069	0.0245	0.0506	0.0498	0.0412	0.0776	0.0719	0.1453	0.0677	0.0657	0.0774	0.0842	0.0767	0.0794	0.0808
Julorn	0.0451	0.0796	0.037	0.0518	0.0495	0.0404	0.0739	0.0684	0.1325	0.0696	0.0667	0.0783	0.0817	0.0824	0.0831	0.0866
Julreg	0.0411	0.0673	0.0302	0.0503	0.0495	0.0404	0.058	0.0546	0.1448	0.0715	0.0631	0.0751	0.0782	0.0688	0.0759	0.0805
JulreK	0.0409	0.0618	0.0245	0.0506	0.0498	0.0412	0.0741	0.0686	0.1449	0.069	0.0651	0.0791	0.0832	0.0764	0.0793	0.0808
Jultra	0.0497	0.0817	0.037	0.0518	0.0495	0.0404	0.0741	0.0687	0.131	0.0682	0.057	0.0701	0.0759	0.074	0.084	0.0868
Julunt	0.0503	0.0611	0.0242	0.0503	0.0495	0.0404	0.074	0.0686	0.1457	0.0724	0.0655	0.0828	0.0873	0.0695	0.0832	0.0852
Lamcal	0.0488	0.096	0.0337	0.0501	0.0495	0.0487	0.0704	0.0658	0.137	0.0933	0.0776	0.1005	0.1024	0.0819	0.0766	0.0784
Lamkun	0.0374	0.0628	0.0265	0.0445	0.0525	0.0487	0.0725	0.0656	0.1296	0.0929	0.081	0.101	0.0981	0.0771	0.0688	0.071
Lamlap	0.0452	0.0637	0.0265	0.0445	0.0526	0.0487	0.0782	0.0676	0.1243	0.0932	0.074	0.0876	0.0924	0.0761	0.0697	0.0725
Lamlem	0.0494	0.0642	0.0225	0.0509	0.0519	0.0407	0.0741	0.0686	0.1294	0.0779	0.0765	0.0931	0.0979	0.0753	0.0729	0.0794
Lammel	0.0488	0.0689	0.0421	0.0644	0.0625	0.0643	0.0873	0.0843	0.1445	0.0863	0.0711	0.0901	0.0948	0.0845	0.0858	0.0897
Lamoce	0.0488	0.0703	0.0337	0.057	0.0549	0.0622	0.0868	0.0804	0.1413	0.0871	0.0724	0.0885	0.0923	0.0833	0.0695	0.0718
LamorC	0.0488	0.0631	0.0251	0.0445	0.0525	0.0487	0.0738	0.0684	0.1297	0.0831	0.0726	0.0793	0.0826	0.0769	0.0725	0.0752
Lamorn	0.0488	0.0641	0.0242	0.0446	0.0505	0.049	0.0738	0.0684	0.1177	0.0844	0.0655	0.0806	0.0849	0.0725	0.0701	0.0729
LamorS	0.0407	0.0647	0.0245	0.0447	0.0528	0.0487	0.0738	0.0684	0.1245	0.0809	0.0661	0.0799	0.0842	0.0764	0.0688	0.071
Lamsig	0.0452	0.0637	0.0265	0.0446	0.0526	0.049	0.0745	0.0643	0.1243	0.0923	0.0732	0.086	0.0908	0.0705	0.068	0.071
Lamspe	0.0488	0.0678	0.0305	0.0537	0.0524	0.057	0.082	0.076	0.1351	0.0934	0.0849	0.1046	0.1103	0.0794	0.0691	0.0713
Lamtig	0.0573	0.0849	0.0273	0.0506	0.0519	0.0404	0.0686	0.0684	0.1464	0.0765	0.0751	0.0908	0.0985	0.0724	0.0872	0.0897
Lchabe	0.0487	0.0624	0.0242	0.0439	0.0452	0.0402	0.0652	0.0608	0.0957	0.0419	0.0591	0.0766	0.0821	0.0745	0.0774	0.0815
Lchaur	0.0489	0.0616	0.0224	0.0446	0.049	0.0388	0.0658	0.0615	0.0958	0.0467	0.057	0.0736	0.0789	0.0812	0.0778	0.0819
Lchsta	0.0487	0.0686	0.0224	0.0405	0.0439	0.0402	0.0652	0.0608	0.1019	0.0401	0.0596	0.0774	0.0829	0.078	0.0774	0.0815
Lepatt	0.0496	0.0631	0.0265	0.0496	0.0504	0.0487	0.0739	0.0684	0.1232	0.0955	0.0714	0.0976	0.1065	0.0755	0.0726	0.0746
Lepcun	0.0451	0.0632	0.0303	0.0483	0.0447	0.0407	0.0735	0.0682	0.1287	0.0755	0.0675	0.0879	0.093	0.0812	0.0835	0.0869
Lepelo	0.0488	0.071	0.0264	0.0532	0.0534	0.0487	0.0742	0.0687	0.1274	0.0936	0.0741	0.0963	0.1017	0.08	0.0692	0.0716
Lepkam	0.0451	0.071	0.0321	0.0493	0.0503	0.0487	0.0685	0.0637	0.1246	0.1	0.0715	0.0971	0.1061	0.077	0.0767	0.0792
Lepken	0.0496	0.0629	0.0321	0.0493	0.0503	0.0487	0.0685	0.0637	0.1294	0.0861	0.0733	0.1	0.1064	0.0771	0.0766	0.0792
LepmeK	0.0496	0.064	0.0266	0.0495	0.0504	0.0487	0.074	0.0685	0.134	0.0875	0.0719	0.0976	0.1035	0.0793	0.0839	0.086
Lepmim	0.0488	0.0629	0.0264	0.0502	0.0477	0.0487	0.0741	0.0687	0.1386	0.0916	0.078	0.1029	0.1091	0.077	0.0764	0.0789
Leppro	0.0451	0.071	0.0264	0.0494	0.0472	0.0487	0.0776	0.0719	0.1257	0.0961	0.0719	0.0901	0.099	0.0802	0.0763	0.079
Lesper	0.0404	0.0858	0.0403	0.041	0.0427	0.0403	0.0579	0.0541	0.1378	0.0763	0.0739	0.1019	0.1092	0.0806	0.0804	0.0828
Lessta	0.0404	0.085	0.04	0.0411	0.0426	0.0402	0.0655	0.0611	0.1319	0.0792	0.0781	0.1005	0.1075	0.088	0.0795	0.0825
Limdar	0.0427	0.0596	0.0224	0.0398	0.0447	0.0401	0.0579	0.0576	0.1032	0.0493	0.0661	0.0833	0.0908	0.0824	0.0888	0.0913
Loblab	0.0439	0.06	0.0322	0.0438	0.0483	0.0545	0.0579	0.0545	0.1115	0.049	0.0683	0.0871	0.0937	0.0838	0.0925	0.0951
Mdcrot	0.0405	0.069	0.0289	0.0417	0.0463	0.0402	0.0684	0.0618	0.1075	0.0549	0.0822	0.1098	0.1103	0.0849	0.0934	0.0817
Mdcten	0.0371	0.0754	0.0303	0.0402	0.0448	0.0462	0.0726	0.0656	0.1195	0.0785	0.0797	0.1063	0.1097	0.0721	0.0864	0.0935
Neobif	0.0489	0.0713	0.0303	0.0503	0.0495	0.0404	0.0738	0.0684	0.1301	0.0807	0.0726	0.0894	0.0942	0.0802	0.0862	0.0874
Neobou	0.0451	0.0553	0.0264	0.0493	0.0503	0.0487	0.0738	0.0684	0.1259	0.0878	0.0786	0.1003	0.1064	0.0764	0.0734	0.0755
Neobre	0.0413	0.066	0.0243	0.0461	0.0528	0.0404	0.0617	0.0576	0.138	0.0857	0.0691	0.085	0.0944	0.0732	0.0851	0.0866
Neobri	0.0406	0.0739	0.0302	0.0436	0.0467	0.0366	0.0738	0.0684	0.1331	0.0727	0.0761	0.0892	0.0964	0.0839	0.0739	0.0752
NeobrM	0.0406	0.069	0.0242	0.0462	0.0529	0.041	0.065	0.0605	0.1395	0.0765	0.0599	0.0762	0.0841	0.0728	0.0808	0.0817
Neobue	0.0489	0.0713	0.037	0.0503	0.0495	0.0404	0.0734	0.068	0.1393	0.0789	0.0742	0.0941	0.0989	0.0803	0.0823	0.0843
NeocaK	0.0488	0.0716	0.0354	0.0536	0.0548	0.0487	0.0692	0.0643	0.1172	0.0932	0.0745	0.0861	0.095	0.0794	0.0794	0.0834
Neocal	0.0412	0.065	0.0248	0.0461	0.0528	0.0404	0.0655	0.0612	0.138	0.08	0.0753	0.0933	0.1012	0.0774	0.0772	0.0784
Neocau	0.0488	0.0711	0.0355	0.0503	0.052	0.0487	0.0784	0.0726	0.1126	0.0928	0.0831	0.1008	0.1111	0.0843	0.0763	0.0868
Neochi	0.0406	0.0713	0.0321	0.0468	0.049	0.0412	0.0658	0.0608	0.1331	0.075	0.0696	0.0836	0.0911	0.0764	0.0762	0.0791
Neochr	0.0489	0.1017	0.0437	0.0436	0.0488	0.0404	0.0652	0.0636	0.1615	0.0719	0.0757	0.0849	NA	0.0862	0.0755	0.0826
Neocra	0.0504	0.0739	0.0308	0.0456	0.0493	0.0404	0.0735	0.0683	0.1267	0.0708	0.0735	0.0861	0.0938	0.0847	0.0829	0.089
Neocyg	0.0407	0.0728	0.0264	0.0488	0.0495	0.0404	0.0686	0.0641	0.1252	0.0751	0.0666	0.08	0.0909	0.0748	0.0862	0.0887
Neocyl	0.0489	0.0679	0.0398	0.0503	0.0495	0.0404	0.0814	0.0807	0.1337	0.0723	0.0719	0.0902	0.0947	0.0802	0.0862	0.0874
Neodev	0.0431	0.0846	0.0362	0.0503	0.0551	0.0487	0.0675	0.0651	0.137	0.0787	0.075	0.0957	0.1006	0.083	0.0873	0.0889
Neoese	0.0489	0.103	0.0437	0.0479	0.0513	0.0404	0.0652	0.0636	0.1544	0.0725	0.0723	0.0796	0.0903	0.0773	0.0797	0.0893
Neofal	0.0406	0.0631	0.0321	0.0467	0.0489	0.0404	0.0658	0.0608	0.1332	0.0732	0.0792	0.0963	NA	0.0758	0.0734	0.0794
NeofaM	0.0412	0.0649	0.0245	0.045	0.0468	0.0405	0.0665	0.0616	0.1296	0.0699	0.0682	0.0815	NA	0.0801	0.0876	0.0899
Neofas	0.0572	0.0634	0.0305	0.0501	0.0548	0.0488	0.0821	0.0761	0.1294	0.0861	0.0742	0.0866	0.0947	0.0822	0.0846	0.0883
Neofur	0.0489	0.0713	0.0399	0.0503	0.0495	0.0404	0.0738	0.072	0.1258	0.0701	0.0738	0.0967	0.098	0.0833	0.0883	0.0913
NeofuU	0.0489	0.0713	0.0436	0.0503	0.0495	0.0404	0.0738	0.072	0.1311	0.0746	0.0697	0.0962	0.0973	0.0871	0.0881	0.0911
Neogra	0.0536	0.0653	0.0302	0.0529	0.0525	0.0404	0.0735	0.0682	0.1305	0.0708	0.0794	0.0955	0.1007	0.072	0.0829	0.085
NeogrM	0.0414	0.0775	0.0304	0.0458	0.047	0.0404	0.0664	0.0615	0.1407	0.0725	0.0603	0.0733	0.072	0.0799	0.0905	0.0892
Neohec	0.0501	0.0631	0.0295	0.0493	0.0498	0.0487	0.0738	0.0684	0.1238	0.0861	0.0686	0.0946	0.1033	0.0799	0.0769	0.0795
Neohel	0.0536	0.0685	0.0302	0.0455	0.0491	0.0404	0.0735	0.0681	0.1206	0.0753	0.0748	0.0908	0.0959	0.0816	0.0823	0.0843
Neokom	0.0413	0.0695	0.0245	0.0423	0.045	0.0407	0.0699	0.065	0.1197	0.0702	0.0782	0.0903	0.0962	0.0708	0.0773	0.0796
NeoleL	0.0489	0.0713	0.0437	0.0535	0.0519	0.0404	0.0748	0.0688	0.1251	0.0774	0.071	0.0896	0.0941	0.0801	0.0862	0.0874
Neoleu	0.0489	0.0713	0.04	0.0519	0.0475	0.0409	0.0686	0.0684	0.1318	0.0734	0.0681	0.0871	0.0914	0.0791	0.0862	0.0874
Neolon	0.0489	0.0767	0.0243	0.0503	0.0495	0.0404	0.0692	0.0645	0.1318	0.0755	0.0718	0.0907	NA	0.0741	0.0799	0.0828
Neolou	0.0488	0.0687	0.0338	0.0522	0.0506	0.0494	0.0738	0.0684	0.1183	0.093	0.0886	0.1042	0.1112	0.0845	0.0763	0.0796
Neomar	0.0406	0.0713	0.0302	0.0455	0.0493	0.0404	0.0722	0.0676	0.1163	0.0755	0.0734	0.087	0.095	0.0727	0.0868	0.0892
Neomee	0.0496	0.0631	0.0265	0.0503	0.0478	0.0487	0.0783	0.0725	0.1346	0.1006	0.0727	0.096	0.105	0.0794	0.0744	0.0767
Neomod	0.0489	0.0791	0.0304	0.0467	0.0489	0.0404	0.0693	0.0725	0.1285	0.0776	0.0858	0.0932	0.0985	0.0806	0.08	0.0899
Neomon	0.0489	0.0848	0.0304	0.0467	0.0489	0.0404	0.0652	0.0636	0.1285	0.0761	0.0771	0.0899	0.0944	0.0801	0.0833	0.0936
Neomul	0.0488	0.0634	0.0273	0.0493	0.0525	0.0487	0.0741	0.0686	0.1354	0.0834	0.0726	0.0885	NA	0.0858	0.0726	0.079
Neomux	0.0489	0.0713	0.0265	0.0503	0.0495	0.0404	0.0697	0.065	0.1376	0.0813	0.0679	0.0851	0.0893	0.0898	0.0897	0.0915
Neonig	0.0489	0.0622	0.0302	0.047	0.0466	0.0404	0.0698	0.0647	0.1316	0.0658	0.0614	0.0754	NA	0.0742	0.08	0.0816
Neonve	0.0451	0.0769	0.0336	0.0503	0.0495	0.0404	0.0798	0.0736	0.1365	0.0765	0.0748	0.0874	0.0956	0.0694	0.0807	0.0818
Neoobs	0.0452	0.0762	0.0371	0.0507	0.0495	0.0404	0.0738	0.0684	0.1372	0.0705	0.0803	0.0954	NA	0.0727	0.0815	0.0828
Neooli	0.0406	0.0713	0.0244	0.0451	0.0493	0.046	0.0735	0.0682	0.1253	0.0762	0.0745	0.0918	0.0958	0.0804	0.0799	0.0828
Neopec	0.0451	0.0691	0.0273	0.0503	0.0495	0.0404	0.0798	0.0736	0.1348	0.082	0.0716	0.0869	0.095	0.0774	0.0799	0.0828
Neopet	0.057	0.0791	0.0304	0.0467	0.049	0.0404	0.0702	0.0647	0.135	0.0832	0.0824	0.0946	0.1042	0.0804	0.0805	0.0899
Neople	0.0451	0.0633	0.0264	0.0493	0.0503	0.0487	0.0725	0.0674	0.1294	0.0866	0.0758	0.1017	0.1078	0.08	0.074	0.0761
Neopro	0.0493	0.0725	0.037	0.0504	0.0496	0.0404	0.0686	0.0684	0.1347	0.077	0.0717	0.0891	NA	0.0845	0.0793	0.0809
Neopul	0.05	0.0752	0.0302	0.0441	0.045	0.0412	0.0698	0.0647	0.1267	0.0776	0.0739	0.0912	0.0955	0.0743	0.0771	0.0764
Neosav	0.0412	0.0727	0.0247	0.0503	0.0506	0.0488	0.0735	0.0682	0.1243	0.0703	0.0767	0.0941	0.099	0.0912	0.0859	0.0885
Neosex	0.0527	0.0806	0.0361	0.05	0.0514	0.0404	0.0811	0.0753	0.1253	0.0673	0.081	0.0926	0.102	0.0837	0.0764	0.0789
Neosim	0.0487	0.0686	0.0273	0.0529	0.0555	0.0572	0.0726	0.0675	0.1354	0.0804	0.0692	0.0888	0.0902	0.0824	0.0814	0.0839
Neospl	0.0489	0.0644	0.0303	0.0425	0.0491	0.0404	0.0735	0.0682	0.1267	0.0844	0.0751	0.0927	NA	0.0865	0.083	0.0852
Neotet	0.0451	0.0631	0.0302	0.0467	0.0465	0.0404	0.0662	0.061	0.1219	0.0743	0.0736	0.0901	NA	0.0813	0.0823	0.0843
Neotim	0.0452	0.0762	0.0303	0.0519	0.0476	0.0406	0.0746	0.0687	0.1344	0.0704	0.0695	0.0941	0.0956	0.0774	0.0697	0.0785
Neotoa	0.0582	0.0695	0.0464	0.0577	0.0597	0.0494	0.0918	0.0844	0.1438	0.0725	0.0771	0.0929	0.0981	0.0863	0.0697	0.0726
Neotre	0.0451	0.0834	0.0361	0.05	0.0514	0.0404	0.0811	0.0753	0.1377	0.0764	0.0782	0.091	0.0997	0.0812	0.0797	0.0827
Neovar	0.0575	0.0611	0.0354	0.0553	0.0581	0.0487	0.0738	0.0684	0.1299	0.0773	0.0791	0.0985	0.1077	0.077	0.0726	0.0746
NeoveB	0.0494	0.0639	0.0244	0.0501	0.0525	0.0487	0.0737	0.0683	0.1254	0.0866	0.0857	0.1044	0.1105	0.0831	0.0687	0.0709
NeoveS	0.0504	0.0638	0.0244	0.0484	0.0496	0.0487	0.0747	0.0691	0.1242	0.0773	0.0602	0.0755	0.083	0.0724	0.0691	0.0714
Neowal	0.0406	0.0641	0.0321	0.0468	0.049	0.0412	0.0707	0.0649	0.133	0.0695	0.0681	0.0849	0.0923	0.0762	0.0764	0.0791
Ophboo	0.0372	0.077	0.04	0.0417	0.0426	0.0402	0.0655	0.0611	0.1264	0.0842	0.073	0.0971	0.1009	0.0869	0.0795	0.0825
Ophhet	0.0404	0.085	0.044	0.0418	0.0428	0.0402	0.0659	0.0615	0.1258	0.0765	0.0702	0.0976	0.1038	0.0817	0.0832	0.0867
Ophnas	0.0404	0.085	0.045	0.0409	0.0426	0.0402	0.0652	0.0609	0.1258	0.0828	0.079	0.1041	0.1117	0.076	0.0764	0.0789
Ophpar	0.0406	0.085	0.0414	0.0409	0.0426	0.0402	0.0577	0.054	0.1278	0.0787	0.0798	0.1109	0.1168	0.0874	0.0855	0.0905
Ophven	0.0404	0.085	0.0439	0.0409	0.0427	0.0402	0.0581	0.0543	0.1259	0.0802	0.0721	0.0994	0.1062	0.0819	0.0795	0.0825
Ophwhi	0.0372	0.085	0.0438	0.0418	0.0426	0.0402	0.0649	0.0607	0.1178	0.0786	0.079	0.1054	0.1128	0.0806	0.0911	0.094
Ortcho	0.0454	0.0688	0.0224	0.0398	0.0441	0.0399	0.0547	0.0546	0.1167	0.0506	0.0655	0.083	0.0893	0.0752	0.0876	0.0929
Ortmaz	0.0571	0.0743	0.0422	0.036	0.0473	0.0402	0.0654	0.0644	0.1157	0.0541	0.0611	0.0746	0.0794	0.0828	0.1017	0.0961
Ortred	0.058	0.0741	0.0422	0.0361	0.0413	0.0402	0.065	0.0644	0.116	0.0555	0.0619	0.0771	0.0817	0.0828	0.098	0.0953
Ortuvi	0.0493	0.0743	0.0424	0.041	0.0437	0.0402	0.0655	0.0648	0.1084	0.0518	0.0654	0.0808	0.0862	0.1018	0.1003	0.0984
Pcybri	0.0756	0.0767	0.0364	0.047	0.0507	0.042	0.0688	0.0642	0.1036	0.0519	0.0523	0.0721	0.0777	0.0928	0.1041	0.1107
PcybrN	0.0637	0.069	0.0433	0.0475	0.0511	0.0441	0.0651	0.0681	0.1056	0.0457	0.057	0.0767	0.0836	0.0865	0.1037	0.1099
Pcynig	0.0573	0.0691	0.0393	0.0503	0.0516	0.0445	0.0684	0.0706	0.106	0.0466	0.0589	0.0816	0.0865	0.0907	0.1046	0.1091
Pcytem	0.0576	0.069	0.0393	0.0442	0.0485	0.0441	0.0655	0.0676	0.1063	0.0467	0.0629	0.0819	0.0892	0.0888	0.0999	0.1039
Perecc	0.0534	0.0611	0.0242	0.0397	0.0433	0.0397	0.0612	0.0571	0.0948	0.0417	0.068	0.0884	0.0949	0.0716	0.0793	0.083
Permic	0.0534	0.0608	0.0223	0.0431	0.0459	0.0398	0.0686	0.0636	0.0975	0.0394	0.0715	0.0917	0.0984	0.0756	0.0789	0.0825
Peteph	0.0435	0.0622	0.0225	0.0368	0.0426	0.0401	0.0647	0.0641	0.1009	0.0492	0.0662	0.084	0.0903	0.0896	0.0889	0.0912
Petfam	0.0452	0.0611	0.0224	0.04	0.0448	0.0401	0.0648	0.0642	0.1032	0.0446	0.0688	0.0889	0.0967	0.0847	0.0925	0.0952
Petfas	0.05	0.0611	0.0289	0.0398	0.0447	0.0401	0.0618	0.0613	0.1168	0.0492	0.0635	0.0872	0.0916	0.0888	0.0877	0.0905
Petgia	0.0427	0.0598	0.0224	0.042	0.0491	0.0401	0.0581	0.0579	0.1032	0.0541	0.0668	0.085	0.0915	0.0873	0.0889	0.0912
Pethor	0.0427	0.0674	0.0243	0.0399	0.0447	0.0401	0.0681	0.0738	0.1079	0.0492	0.0724	0.093	0.0972	0.0888	0.0968	0.0999
Petiko	0.0364	0.0609	0.0303	0.0398	0.0446	0.0401	0.0613	0.0608	0.1106	0.0492	0.0667	0.0846	0.091	0.089	0.0934	0.0968
Petkas	0.044	0.0643	0.0224	0.0393	0.044	0.0401	0.0647	0.0641	0.1003	0.0541	0.0668	0.0853	0.0917	0.0909	0.0894	0.0918
Petkip	0.0427	0.0674	0.0225	0.0398	0.0446	0.0401	0.0614	0.0642	0.1168	0.0511	0.0667	0.085	0.0914	0.0832	0.0973	0.1005
Petmac	0.0365	0.0611	0.0224	0.0364	0.0414	0.0401	0.0613	0.0609	0.1036	0.0511	0.077	0.0975	0.1014	0.0909	0.097	0.1003
Petmos	0.0435	0.0611	0.0224	0.0392	0.0441	0.0401	0.0647	0.0641	0.1044	0.0465	0.0661	0.0839	0.0902	0.0866	0.0889	0.0912
Petort	0.0434	0.0611	0.0323	0.0398	0.0447	0.0401	0.0579	0.0577	0.1109	0.0492	0.0705	0.0931	0.0997	0.0983	0.0841	0.0864
Petpol	0.0427	0.0643	0.0224	0.0392	0.044	0.0401	0.0647	0.0641	0.1036	0.0542	0.0662	0.0841	0.0903	0.0902	0.0853	0.0871
Petrai	0.0427	0.0611	0.0224	0.0392	0.044	0.0401	0.0579	0.0577	0.1032	0.0541	0.0689	0.0899	0.0968	0.0897	0.0894	0.0918
Petred	0.0427	0.0601	0.0243	0.0398	0.0446	0.0401	0.065	0.0676	0.0959	0.0514	0.0696	0.0875	0.0938	0.0835	0.0963	0.1
Pettex	0.0427	0.0643	0.0225	0.0392	0.044	0.0401	0.0647	0.0641	0.1037	0.0541	0.07	0.0878	0.0945	0.0872	0.089	0.0912
Pettre	0.0427	0.0598	0.0224	0.0398	0.0446	0.0401	0.0647	0.0641	0.1016	0.0539	0.0738	0.0874	0.0937	0.0841	0.0968	0.1011
Phaacu	0.0377	0.0611	0.0259	0.0398	0.0436	0.0401	0.0615	0.0625	0.1181	0.0467	0.0689	0.0865	0.0927	0.0777	0.0876	0.0929
Pleela	0.0443	0.0611	0.0216	0.0392	0.0432	0.0399	0.0647	0.0604	0.1004	0.042	0.068	0.0883	0.0949	0.072	0.08	0.0822
Plemul	0.0534	0.0611	0.0223	0.0397	0.0433	0.0397	0.0578	0.0539	0.1007	0.0417	0.0713	0.0911	0.098	0.0809	0.0789	0.0824
Plepar	0.0534	0.0611	0.0242	0.0397	0.0433	0.0397	0.0582	0.0544	0.1059	0.0419	0.0686	0.089	0.0956	0.0877	0.0833	0.0876
Plestr	0.0534	0.0608	0.0223	0.0397	0.0433	0.0397	0.0578	0.0539	0.1001	0.0416	0.0717	0.0919	0.0987	0.0759	0.0786	0.0822
Pscbab	0.0427	0.0596	0.0275	0.0428	0.0501	0.0401	0.0648	0.0673	0.1005	0.0467	0.0652	0.0831	0.0893	0.0931	0.1016	0.1055
Psccur	0.0362	0.0671	0.0225	0.0433	0.0473	0.0401	0.0647	0.0641	0.1068	0.0487	0.0662	0.0868	0.0931	0.0815	0.1031	0.1063
Pscmar	0.0427	0.0596	0.0274	0.0506	0.0566	0.0538	0.0579	0.0577	0.1126	0.0512	0.0693	0.0871	0.0936	0.071	0.1005	0.1038
Pscmrg	0.0427	0.0599	0.0274	0.0434	0.0487	0.0466	0.058	0.0577	0.1126	0.0512	0.0693	0.0871	0.0936	0.0711	0.0975	0.1003
Pscple	0.0455	0.0619	0.0296	0.0463	0.0533	0.0401	0.0582	0.0612	0.1191	0.0466	0.0659	0.084	0.0903	0.0833	0.0977	0.1011
Psephi	0.0499	0.074	0.0326	0.0457	0.0513	0.0589	0.0655	0.0648	0.1118	0.0467	0.0883	0.0949	0.1033	0.0726	0.0928	0.0958
Regcal	0.0487	0.0686	0.0257	0.0477	0.0566	0.0459	0.0778	0.0721	0.1204	0.0522	0.0586	0.0758	0.0813	0.0666	0.0833	0.0853
Sarcar	0.0458	0.0611	0.029	0.0399	0.0415	0.0401	0.0615	0.0625	0.1189	0.0494	0.0689	0.0865	0.0927	0.0777	0.0876	0.0929
Sermac	0.0543	0.0611	0.0256	0.0398	0.0412	0.0401	0.0652	0.0658	0.1252	0.0488	0.0693	0.0866	0.0928	0.0955	0.0876	0.0929
Simdia	0.0428	0.0598	0.0224	0.0398	0.0446	0.0401	0.0614	0.0609	0.11	0.0497	0.0665	0.0861	0.0922	0.0935	0.0907	0.0977
Spaery	0.0514	0.0592	0.0327	0.0436	0.042	0.0482	0.0658	0.0645	0.129	0.0563	0.067	0.0828	0.0877	0.0881	0.0931	0.0966
Spamar	0.0529	0.0592	0.0325	0.0435	0.0419	0.0399	0.0658	0.0645	0.1231	0.059	0.07	0.0855	0.0915	0.0881	0.0938	0.0973
Tanirs	0.0513	0.0625	0.0326	0.0436	0.042	0.0482	0.0694	0.0679	0.1279	0.0563	0.0705	0.0862	0.0926	0.0849	0.0973	0.1009
Tchdha	0.0486	0.0842	0.0225	0.0402	0.0456	0.0381	0.0691	0.0645	0.1067	0.0449	0.0584	0.077	0.0825	0.0861	0.0799	0.0849
Telbif	0.0489	0.0786	0.0244	0.0473	0.0468	0.0412	0.0666	0.0643	0.1183	0.0741	0.0761	0.0859	0.0982	0.0766	0.0875	0.0914
Telbra	0.0495	0.0708	0.0243	0.0475	0.0465	0.0404	0.0625	0.0606	0.1177	0.0723	0.0756	0.083	0.0904	0.0736	0.0847	0.0862
Telbri	0.0498	0.0734	0.0243	0.05	0.0467	0.0404	0.0687	0.0685	0.1184	0.0769	0.0688	0.0761	0.0838	0.0742	0.0833	0.0845
TeldhN	0.049	0.0739	0.0303	0.0552	0.0494	0.0402	0.0615	0.0609	0.1135	0.0771	0.0632	0.0809	0.0853	0.0798	0.0888	0.0906
TeldhS	0.0333	0.064	0.0246	0.0435	0.0465	0.0404	0.0662	0.0646	0.1229	0.0768	0.0619	0.0781	0.0817	0.0788	0.0868	0.0887
TeldhT	0.0407	0.0741	0.0244	0.0511	0.0499	0.041	0.0658	0.0638	0.1181	0.0734	0.0624	0.0777	0.0855	0.0835	0.0769	0.0817
Tellon	0.0572	0.0846	0.0303	0.05	0.0465	0.0404	0.0665	0.0642	0.1227	0.0731	0.0725	0.086	NA	0.0757	0.0931	0.095
Telluf	0.0497	0.0846	0.0302	0.0577	0.0495	0.0404	0.0631	0.0609	0.1278	0.0868	0.0802	0.0925	NA	0.0957	0.0948	0.0974
Telshe	0.0576	0.0723	0.0246	0.0553	0.0496	0.0404	0.0695	0.069	0.1265	0.0761	0.0658	0.0792	0.0832	0.0695	0.0879	0.0905
TelteS	0.0495	0.0647	0.0245	0.0537	0.0468	0.0409	0.066	0.064	0.118	0.074	0.0655	0.0785	0.0858	0.0771	0.0801	0.0816
Telvit	0.0495	0.0718	0.0247	0.05	0.0465	0.0404	0.0656	0.0639	0.1332	0.0701	0.0699	0.0864	0.0946	0.0748	0.0881	0.0897
Thobra	0.0567	0.0762	0.0275	0.0413	0.0454	0.0401	0.0617	0.0612	0.1097	0.0515	0.0732	0.0911	0.0974	0.0793	0.088	0.0929
Trecap	0.0592	0.096	0.0337	0.0457	0.0518	0.0453	0.0787	0.0714	0.1055	0.0587	0.0813	0.0944	0.1047	0.0737	0.0859	0.0903
Tremac	0.0505	0.0949	0.0336	0.039	0.0493	0.0462	0.0829	0.0735	0.1105	0.0473	0.0774	0.0963	0.1027	0.0778	0.0817	0.0867
Tremar	0.0673	0.0885	0.0324	0.0295	0.0412	0.0396	0.0872	0.0773	0.1169	0.0523	0.078	0.0847	0.0898	0.083	0.0813	0.0885
Trenig	0.0534	0.0869	0.0336	0.0363	0.0466	0.0396	0.0794	0.0704	0.1218	0.052	0.0711	0.0842	0.0835	0.0774	0.0825	0.0882
Tresti	0.059	0.0949	0.0324	0.036	0.043	0.0396	0.092	0.0774	0.1147	0.0547	0.0728	0.0892	0.0968	0.0786	0.0783	0.0854
Treuni	0.0454	0.0779	0.0258	0.0362	0.0486	0.054	0.0647	0.0641	0.1006	0.0538	0.0768	0.09	0.0944	0.0809	0.0743	0.0809
Trezeb	0.0502	0.0763	0.029	0.0297	0.04	0.0316	0.0681	0.0603	0.1168	0.0467	0.0752	0.0974	0.0942	0.0791	0.075	0.08
Trioto	0.045	0.0612	0.0224	0.048	0.0479	0.0388	0.0725	0.0684	0.1105	0.0512	0.0581	0.0757	0.0817	0.0733	0.0779	0.0822
Troann	0.0426	0.0596	0.0224	0.0393	0.0441	0.0401	0.0614	0.061	0.1074	0.0469	0.0648	0.0901	0.0968	0.0811	0.0968	0.1
Trobri	0.0435	0.0596	0.0225	0.0392	0.044	0.0401	0.0579	0.0577	0.1074	0.0443	0.0794	0.1079	0.1123	0.0801	0.0927	0.1
TrobrK	0.0436	0.0596	0.0225	0.0393	0.0441	0.0401	0.058	0.0577	0.1074	0.0444	0.0686	0.0953	0.0982	0.0801	0.0969	0.1001
Trodub	0.0427	0.0596	0.0224	0.0392	0.044	0.0401	0.058	0.0577	0.1122	0.0492	0.0734	0.0941	0.0978	0.077	0.1006	0.1049
Trokir	0.0435	0.06	0.0224	0.0424	0.0469	0.0456	0.0582	0.058	0.1133	0.0537	0.0627	0.0768	0.0826	0.0801	0.0972	0.1004
Troluk	0.0435	0.0596	0.0225	0.0392	0.044	0.0401	0.0582	0.058	0.1077	0.0466	0.0749	0.0993	0.1028	0.0799	0.0966	0.1
Trolun	0.0435	0.0751	0.0224	0.0392	0.044	0.0401	0.0579	0.0577	0.1074	0.0467	0.0793	0.0974	0.1042	0.0815	0.0966	0.1
Tromoo	0.0509	0.0596	0.0288	0.0392	0.044	0.0401	0.0579	0.0577	0.1076	0.0466	0.0662	0.0847	0.0898	0.0812	0.0988	0.1018
Tromor	0.0509	0.0596	0.0288	0.0392	0.044	0.0401	0.0579	0.0577	0.1076	0.049	0.0647	0.0865	0.0929	0.0837	0.0968	0.1
Trompi	0.0495	0.0596	0.0224	0.0393	0.0441	0.0401	0.0579	0.0577	0.1074	0.0446	0.069	0.0877	0.0938	0.0813	0.0968	0.1
Tronig	0.0441	0.0599	0.0224	0.0424	0.0469	0.0456	0.0532	0.0533	0.1136	0.0489	0.0697	0.0943	0.1017	0.0801	0.0969	0.1
Tropol	0.0435	0.0596	0.0224	0.0389	0.0469	0.0401	0.0579	0.0577	0.1074	0.0488	0.0614	0.0797	0.0854	0.0817	0.0968	0.1
Trored	0.0441	0.0596	0.0288	0.0392	0.0441	0.0401	0.0614	0.0611	0.1074	0.0592	0.0639	0.086	0.0921	0.0813	0.097	0.1
Varmoo	0.0536	0.0773	0.04	0.0559	0.0627	0.0404	0.0687	0.0643	0.1315	0.0754	0.0774	0.0937	0.1024	0.0815	0.0843	0.0834
Xchhec	0.0534	0.0608	0.0225	0.0405	0.0416	0.04	0.0578	0.0539	0.0946	0.0421	0.0717	0.0918	0.0987	0.0759	0.0833	0.0876
Xenbat	0.0404	0.0674	0.0291	0.0411	0.0456	0.0486	0.0684	0.0618	0.1249	0.0707	0.0717	0.095	0.102	0.0736	0.0876	0.0949
Xenbou	0.0404	0.0697	0.0224	0.0394	0.0486	0.0486	0.0683	0.0649	0.126	0.0653	0.0761	0.0922	0.0982	0.0807	0.0781	0.0835
Xencau	0.0409	0.0687	0.0224	0.0411	0.0426	0.0402	0.0684	0.0641	0.1014	0.0484	0.0673	0.0864	0.0927	0.0686	0.0867	0.0811
Xenfla	0.0404	0.0826	0.0224	0.0417	0.0434	0.0402	0.0697	0.0637	0.1231	0.0717	0.0844	0.1133	0.1184	0.0722	0.0824	0.0888
Xenkil	0.0409	0.0698	0.0224	0.0418	0.0401	0.0403	0.0683	0.0618	0.1272	0.0705	0.0691	0.1008	0.1011	0.0767	0.0851	0.081
Xenlon	0.0404	0.0687	0.0224	0.0409	0.0493	0.0381	0.0683	0.0639	0.1217	0.0679	0.0647	0.0869	0.0932	0.0812	0.0816	0.08
Xennas	0.0404	0.067	0.0224	0.0409	0.0421	0.0402	0.0755	0.0682	0.1115	0.0591	0.067	0.0899	0.0935	0.0778	0.0873	0.0813
XenniS	0.0405	0.0692	0.0226	0.0412	0.0466	0.0381	0.0683	0.0639	0.1135	0.0649	0.0652	0.0895	0.0955	0.0682	0.0885	0.0815
Xenoch	0.0406	0.075	0.0225	0.0408	0.0455	0.0486	0.0683	0.0671	0.1333	0.0795	0.0743	0.1013	0.1046	0.081	0.083	0.0895
Xenorn	0.0405	0.0687	0.0225	0.0435	0.0484	0.0381	0.0683	0.0639	0.1142	0.0602	0.068	0.0941	0.097	0.077	0.0874	0.0803
XenpaK	0.0404	0.067	0.0363	0.0409	0.0421	0.0402	0.0651	0.0588	0.1136	0.0635	0.076	0.1048	0.1122	0.082	0.0892	0.0848
Xenpap	0.0404	0.0659	0.0363	0.0409	0.0426	0.0402	0.0596	0.0545	0.1209	0.0625	0.07	0.0979	0.1043	0.082	0.0918	0.0801
Xensim	0.0405	0.0625	0.0225	0.0409	0.0458	0.0486	0.0683	0.0618	0.1187	0.0603	0.0741	0.0925	0.0946	0.0808	0.0827	0.089
Xensin	0.0405	0.0713	0.0264	0.0409	0.0484	0.0486	0.065	0.0587	0.1255	0.0795	0.0756	0.1078	0.1084	0.0809	0.0826	0.0921
Xenspi	0.0321	0.067	0.0224	0.0417	0.0435	0.0402	0.0649	0.0586	0.1128	0.0758	0.0724	0.1018	0.1087	0.0752	0.0913	0.0995
XenspN	0.0326	0.067	0.0224	0.0417	0.0434	0.0402	0.0651	0.0587	0.1134	0.0584	0.0737	0.0985	0.1052	0.0756	0.0826	0.0889
Xensun	0.0489	0.0772	0.0326	0.0409	0.0426	0.0402	0.0719	0.0649	0.1136	0.0671	0.0711	0.0955	0.099	0.0776	0.0919	0.085
