## Supplementary Data 3 for "Nonapeptide molecular evolution during the adaptive radiation of Tanganyika cichlids": dS_all_spp_exon1.txt

spp	dS	SE
Altcal	0.1467	0.0378
Altcom	0.1317	0.0359
Altshe	0.1467	0.0378
Arcstr	0.13	0.0352
Asplep	0.1131	0.0328
Astbur	0.1313	0.0357
Astfla	0.148	0.0381
Astpal	0.1325	0.0362
Auldew	0.1375	0.0362
Baicen	0.1143	0.0335
Batfas	0.1634	0.0422
Batfer	0.1543	0.0405
Batgra	0.153	0.0401
Bathor	0.153	0.0401
Batleo	0.153	0.0401
Batmin	0.1528	0.0401
Batvit	0.1426	0.0381
BenhoM	0.1126	0.0325
Benhor	0.1202	0.0335
Benmel	0.1127	0.0326
Bentri	0.1126	0.0325
Boumic	0.1062	0.0321
Calmac	0.1144	0.0333
Calmel	0.1213	0.0338
Calple	0.1305	0.0355
Carsch	0.129	0.0348
Chabif	0.1529	0.0409
Chabri	0.1541	0.0412
Chacya	0.1481	0.0385
Chando	0.1529	0.0409
Chapop	0.1537	0.0411
Cphfr5	0.1211	0.0339
Cphfro	0.1226	0.0343
Cphgib	0.1211	0.0339
Cteben	0.1267	0.0359
Ctehor	0.1059	0.0319
Ctepol	0.1142	0.033
Cunlon	0.1221	0.0342
Cyafoa	0.1298	0.0351
Cyafur	0.1285	0.0347
Cypcol	0.0968	0.0304
Cypdwj	0.097	0.0305
Cypkan	0.1128	0.0327
Cypkib	0.1128	0.0327
Cyplep	0.1121	0.0325
Cypmic	0.1312	0.0358
Cyppav	0.1251	0.0356
Cypzon	0.1128	0.0327
Ectdes	0.1292	0.0349
EctspN	0.1284	0.0347
Enamel	0.1207	0.0336
Erecya	0.1375	0.0363
Eremar	0.1466	0.0378
Gnaper	0.1055	0.0318
Gnapfe	0.1037	0.0312
Gralem	0.113	0.0327
Gwcbel	0.1046	0.0316
Gwcchr	0.1046	0.0316
Hapmic	0.1126	0.0326
Hemste	0.1231	0.0345
HemstZ	0.1145	0.0332
Hplkil	0.1705	0.0422
HplspC	0.1393	0.0367
Hplsta	0.1393	0.0367
Hplvan	0.1374	0.0361
Intloo	0.1239	0.0351
Juldic	0.1423	0.0388
Julkom	0.1526	0.0408
JulmaN	0.1481	0.0385
JulmaS	0.1481	0.0385
Julmrk	0.1489	0.0388
Julorn	0.153	0.0409
Julreg	0.1477	0.0384
JulreK	0.1481	0.0385
Jultra	0.1525	0.0408
Julunt	0.1494	0.0389
Lamcal	0.1488	0.0387
Lamkun	0.1378	0.0365
Lamlap	0.1314	0.0363
Lamlem	0.1387	0.0369
Lammel	0.162	0.0397
Lamoce	0.1405	0.0371
LamorC	0.1399	0.0374
Lamorn	0.1222	0.0348
LamorS	0.1318	0.0364
Lamsig	0.1321	0.0365
Lamspe	0.1377	0.0364
Lamtig	0.1627	0.0426
Lchabe	0.1045	0.0315
Lchaur	0.1052	0.0318
Lchsta	0.1046	0.0316
Lepatt	0.1346	0.0375
Lepcun	0.1429	0.0389
Lepelo	0.1284	0.035
Lepkam	0.1329	0.037
Lepken	0.1329	0.037
LepmeK	0.1449	0.0393
Lepmim	0.1543	0.0413
Leppro	0.1329	0.037
Lesper	0.137	0.036
Lessta	0.1367	0.0359
Limdar	0.1037	0.0312
Loblab	0.1156	0.0336
Mdcrot	0.1122	0.0324
Mdcten	0.121	0.0339
Neobif	0.1541	0.0412
Neobou	0.1346	0.0375
Neobre	0.1542	0.0411
Neobri	0.1637	0.0429
NeobrM	0.1537	0.0409
Neobue	0.1481	0.0385
NeocaK	0.1228	0.0349
Neocal	0.1542	0.0411
Neocau	0.1219	0.0347
Neochi	0.1673	0.0416
Neochr	0.1692	0.0422
Neocra	0.1557	0.0394
Neocyg	0.1488	0.0387
Neocyl	0.1473	0.0381
Neodev	0.1625	0.0425
Neoese	0.1582	0.0402
Neofal	0.1673	0.0416
NeofaM	0.1558	0.0393
Neofas	0.1331	0.037
Neofur	0.1529	0.0409
NeofuU	0.1529	0.0409
Neogra	0.1488	0.0387
NeogrM	0.1629	0.0427
Neohec	0.1247	0.0354
Neohel	0.1477	0.0386
Neokom	0.1426	0.0389
NeoleL	0.1529	0.0409
Neoleu	0.1529	0.0409
Neolon	0.1529	0.0409
Neolou	0.1219	0.0347
Neomar	0.1411	0.0379
Neomee	0.1448	0.0393
Neomod	0.1429	0.0389
Neomon	0.1429	0.0389
Neomul	0.14	0.0372
Neomux	0.1651	0.0409
Neonig	0.1529	0.0409
Neonve	0.1529	0.0409
Neoobs	0.1573	0.0401
Neooli	0.1508	0.0397
Neopec	0.1529	0.0409
Neopet	0.1429	0.0389
Neople	0.1329	0.037
Neopro	0.1527	0.0407
Neopul	0.1557	0.0394
Neosav	0.1391	0.037
Neosex	0.1491	0.0388
Neosim	0.14	0.0372
Neospl	0.1557	0.0394
Neotet	0.1468	0.038
Neotim	0.1586	0.0405
Neotoa	0.1765	0.0429
Neotre	0.1488	0.0387
Neovar	0.1394	0.0371
NeoveB	0.1357	0.0378
NeoveS	0.133	0.0368
Neowal	0.1669	0.0415
Ophboo	0.1302	0.0355
Ophhet	0.13	0.0354
Ophnas	0.1302	0.0355
Ophpar	0.1332	0.0366
Ophven	0.1302	0.0355
Ophwhi	0.1302	0.0355
Ortcho	0.1141	0.0331
Ortmaz	0.1282	0.0347
Ortred	0.1275	0.0345
Ortuvi	0.1234	0.0346
Pcybri	0.1121	0.0324
PcybrN	0.1125	0.0326
Pcynig	0.1129	0.0327
Pcytem	0.1138	0.0332
Perecc	0.1047	0.0316
Permic	0.1027	0.0305
Peteph	0.1046	0.0316
Petfam	0.1044	0.0313
Petfas	0.1143	0.0333
Petgia	0.1037	0.0312
Pethor	0.1139	0.0331
Petiko	0.1143	0.0333
Petkas	0.1049	0.0317
Petkip	0.1236	0.035
Petmac	0.1037	0.0312
Petmos	0.1046	0.0316
Petort	0.1143	0.0333
Petpol	0.1041	0.0313
Petrai	0.1037	0.0312
Petred	0.1046	0.0316
Pettex	0.1044	0.0314
Pettre	0.1048	0.0316
Phaacu	0.1205	0.0339
Pleela	0.1042	0.0314
Plemul	0.1056	0.0318
Plepar	0.1133	0.0329
Plestr	0.1132	0.0329
Pscbab	0.1047	0.0316
Psccur	0.1149	0.0334
Pscmar	0.104	0.0312
Pscmrg	0.104	0.0312
Pscple	0.1231	0.0349
Psephi	0.1225	0.0347
Regcal	0.1345	0.0374
Sarcar	0.1215	0.0341
Sermac	0.1299	0.0353
Simdia	0.1137	0.0333
Spaery	0.1396	0.0369
Spamar	0.1374	0.0363
Tanirs	0.1451	0.0373
Tchdha	0.1049	0.0317
Telbif	0.1458	0.0377
Telbra	0.1389	0.0368
Telbri	0.146	0.0378
TeldhN	0.1393	0.0369
TeldhS	0.1467	0.038
TeldhT	0.1462	0.0378
Tellon	0.1462	0.0378
Telluf	0.1533	0.0385
Telshe	0.1462	0.0378
TelteS	0.1395	0.037
Telvit	0.1462	0.0378
Thobra	0.112	0.0323
Trecap	0.1044	0.0313
Tremac	0.1117	0.0322
Tremar	0.1204	0.0336
Trenig	0.1198	0.0334
Tresti	0.114	0.033
Treuni	0.1038	0.0308
Trezeb	0.1193	0.0331
Trioto	0.1215	0.034
Troann	0.1135	0.0331
Trobri	0.1135	0.0331
TrobrK	0.1135	0.0331
Trodub	0.1135	0.0331
Trokir	0.1206	0.0337
Troluk	0.1141	0.0333
Trolun	0.1135	0.0331
Tromoo	0.1135	0.0331
Tromor	0.1135	0.0331
Trompi	0.1135	0.0331
Tronig	0.121	0.0338
Tropol	0.1135	0.0331
Trored	0.1135	0.0331
Varmoo	0.1579	0.0402
Xchhec	0.1042	0.0314
Xenbat	0.1306	0.0354
Xenbou	0.1204	0.0335
Xencau	0.0959	0.0301
Xenfla	0.1201	0.0335
Xenkil	0.1291	0.035
Xenlon	0.1129	0.0327
Xennas	0.1121	0.0324
XenniS	0.1135	0.0328
Xenoch	0.1288	0.0349
Xenorn	0.1137	0.0329
XenpaK	0.1124	0.0326
Xenpap	0.1136	0.0329
Xensim	0.1201	0.0335
Xensin	0.1288	0.0349
Xenspi	0.1122	0.0324
XenspN	0.1129	0.0326
Xensun	0.1124	0.0326
