## Supplementary Data 3 for "Nonapeptide molecular evolution during the adaptive radiation of Tanganyika cichlids": dS_all_spp_exon2.txt

spp	dS	SE
Altcal	0.1113	0.0477
Altcom	0.1113	0.0477
Altshe	0.1113	0.0477
Arcstr	0.1162	0.0492
Asplep	0.1012	0.0471
Astbur	0.086	0.0439
Astfla	0.096	0.0441
Astpal	0.096	0.0441
Auldew	0.0973	0.0452
Baicen	0.0843	0.0435
Batfas	0.1161	0.0499
Batfer	0.0995	0.0463
Batgra	0.0973	0.0452
Bathor	0.0971	0.0451
Batleo	0.1159	0.0498
Batmin	0.1015	0.0473
Batvit	0.097	0.0451
BenhoM	0.076	0.0391
Benhor	0.0762	0.0392
Benmel	0.076	0.0391
Bentri	0.076	0.0391
Boumic	0.076	0.0391
Calmac	0.116	0.0498
Calmel	0.1159	0.0498
Calple	0.1159	0.0498
Carsch	0.0966	0.0449
Chabif	0.131	0.0526
Chabri	0.0802	0.0413
Chacya	0.1411	0.0534
Chando	0.0756	0.0388
Chapop	0.1147	0.0492
Cphfr5	0.0765	0.0393
Cphfro	0.0765	0.0393
Cphgib	0.0765	0.0393
Cteben	0.1021	0.0477
Ctehor	0.0994	0.0457
Ctepol	0.0994	0.0457
Cunlon	0.0973	0.0452
Cyafoa	0.0968	0.045
Cyafur	0.0799	0.0411
Cypcol	0.0765	0.0393
Cypdwj	0.0765	0.0393
Cypkan	0.0765	0.0393
Cypkib	0.0771	0.0396
Cyplep	0.0776	0.0399
Cypmic	0.0767	0.0394
Cyppav	0.0765	0.0393
Cypzon	0.0787	0.0405
Ectdes	0.099	0.0461
EctspN	0.0973	0.0452
Enamel	0.0992	0.0462
Erecya	0.1343	0.0532
Eremar	0.0935	0.0434
Gnaper	0.0841	0.0434
Gnapfe	0.1313	0.0563
Gralem	0.1615	0.0654
Gwcbel	0.0816	0.0421
Gwcchr	0.0857	0.0444
Hapmic	0.0765	0.0393
Hemste	0.0765	0.0393
HemstZ	0.095	0.0441
Hplkil	0.096	0.0441
HplspC	0.096	0.0441
Hplsta	0.0617	0.036
Hplvan	0.1245	0.0531
Intloo	0.0994	0.0457
Juldic	0.1131	0.0485
Julkom	0.1155	0.0496
JulmaN	0.1411	0.0534
JulmaS	0.1411	0.0534
Julmrk	0.1411	0.0534
Julorn	0.1139	0.0489
Julreg	0.141	0.0533
JulreK	0.1411	0.0534
Jultra	0.1131	0.0485
Julunt	0.1407	0.0532
Lamcal	0.1146	0.0491
Lamkun	0.1145	0.0492
Lamlap	0.1146	0.0492
Lamlem	0.1121	0.048
Lammel	0.1113	0.0477
Lamoce	0.1477	0.0598
LamorC	0.1121	0.048
Lamorn	0.1131	0.0485
LamorS	0.1121	0.048
Lamsig	0.1121	0.048
Lamspe	0.1329	0.0534
Lamtig	0.1241	0.0496
Lchabe	0.0816	0.0421
Lchaur	0.0816	0.0421
Lchsta	0.1049	0.0491
Lepatt	0.1006	0.0469
Lepcun	0.1076	0.046
Lepelo	0.1289	0.0517
Lepkam	0.1117	0.0479
Lepken	0.1289	0.0517
LepmeK	0.1153	0.0495
Lepmim	0.1171	0.0502
Leppro	0.1153	0.0495
Lesper	0.1164	0.05
Lessta	0.0997	0.0464
Limdar	0.0994	0.0457
Loblab	0.0994	0.0457
Mdcrot	0.0826	0.0419
Mdcten	0.0973	0.0452
Neobif	0.0906	0.042
Neobou	0.1117	0.0479
Neobre	0.1117	0.0479
Neobri	0.0745	0.0383
NeobrM	0.114	0.0489
Neobue	0.1241	0.0496
NeocaK	0.1121	0.048
Neocal	0.1117	0.0479
Neocau	0.0953	0.0443
Neochi	0.0756	0.0388
Neochr	0.1506	0.0565
Neocra	0.0756	0.0388
Neocyg	0.0758	0.0389
Neocyl	0.1113	0.0477
Neodev	0.0927	0.0431
Neoese	0.1506	0.0565
Neofal	0.0771	0.0396
NeofaM	0.08	0.0406
Neofas	0.1289	0.0517
Neofur	0.0934	0.0434
NeofuU	0.1119	0.048
Neogra	0.0947	0.044
NeogrM	0.1072	0.0458
Neohec	0.1191	0.0512
Neohel	0.0756	0.0388
Neokom	0.0756	0.0388
NeoleL	0.0921	0.0427
Neoleu	0.1131	0.0485
Neolon	0.1131	0.0485
Neolou	0.1167	0.0502
Neomar	0.0756	0.0388
Neomee	0.1177	0.0506
Neomod	0.1072	0.0458
Neomon	0.1072	0.0458
Neomul	0.1307	0.0524
Neomux	0.093	0.0432
Neonig	0.1126	0.0483
Neonve	0.1127	0.0483
Neoobs	0.1122	0.0481
Neooli	0.0767	0.0394
Neopec	0.1091	0.0467
Neopet	0.1281	0.0507
Neople	0.1289	0.0517
Neopro	0.1091	0.0467
Neopul	0.0756	0.0388
Neosav	0.0947	0.044
Neosex	0.0756	0.0388
Neosim	0.1311	0.0526
Neospl	0.0756	0.0388
Neotet	0.075	0.0385
Neotim	0.0967	0.044
Neotoa	0.0756	0.0388
Neotre	0.1212	0.0484
Neovar	0.1121	0.048
NeoveB	0.1121	0.048
NeoveS	0.1121	0.048
Neowal	0.0753	0.0387
Ophboo	0.0995	0.0463
Ophhet	0.0973	0.0452
Ophnas	0.0963	0.0448
Ophpar	0.0973	0.0452
Ophven	0.0973	0.0452
Ophwhi	0.0761	0.0391
Ortcho	0.1192	0.0506
Ortmaz	0.0765	0.0393
Ortred	0.0787	0.0405
Ortuvi	0.0765	0.0393
Pcybri	0.0765	0.0393
PcybrN	0.0765	0.0393
Pcynig	0.0765	0.0393
Pcytem	0.0765	0.0393
Perecc	0.0765	0.0393
Permic	0.0788	0.0406
Peteph	0.1076	0.0497
Petfam	0.1024	0.0472
Petfas	0.118	0.0501
Petgia	0.0994	0.0457
Pethor	0.1044	0.0482
Petiko	0.0994	0.0457
Petkas	0.0994	0.0457
Petkip	0.0994	0.0457
Petmac	0.1024	0.0472
Petmos	0.1019	0.0469
Petort	0.1003	0.0462
Petpol	0.0994	0.0457
Petrai	0.0994	0.0457
Petred	0.0846	0.0432
Pettex	0.0994	0.0457
Pettre	0.0994	0.0457
Phaacu	0.0994	0.0457
Pleela	0.0938	0.0435
Plemul	0.094	0.0436
Plepar	0.0952	0.0442
Plestr	0.0765	0.0393
Pscbab	0.0966	0.0444
Psccur	0.1052	0.0486
Pscmar	0.1183	0.05
Pscmrg	0.1183	0.05
Pscple	0.118	0.05
Psephi	0.0996	0.0458
Regcal	0.1035	0.0477
Sarcar	0.0994	0.0457
Sermac	0.0994	0.0457
Simdia	0.0994	0.0457
Spaery	0.0935	0.0434
Spamar	0.0935	0.0434
Tanirs	0.1006	0.047
Tchdha	0.1257	0.0536
Telbif	0.0584	0.0344
Telbra	0.0753	0.0387
Telbri	0.0586	0.0344
TeldhN	0.0583	0.0343
TeldhS	0.0756	0.0388
TeldhT	0.0577	0.0339
Tellon	0.0756	0.0388
Telluf	0.0756	0.0388
Telshe	0.0906	0.042
TelteS	0.0748	0.0385
Telvit	0.1097	0.047
Thobra	0.0994	0.0457
Trecap	0.1119	0.0479
Tremac	0.1117	0.0479
Tremar	0.1113	0.0476
Trenig	0.1303	0.0523
Tresti	0.118	0.0507
Treuni	0.0935	0.0434
Trezeb	0.1128	0.0483
Trioto	0.0764	0.0392
Troann	0.0994	0.0457
Trobri	0.0994	0.0457
TrobrK	0.0994	0.0457
Trodub	0.1255	0.0529
Trokir	0.0994	0.0457
Troluk	0.0994	0.0457
Trolun	0.0994	0.0457
Tromoo	0.1017	0.0468
Tromor	0.0996	0.0458
Trompi	0.0994	0.0457
Tronig	0.0994	0.0457
Tropol	0.0994	0.0457
Trored	0.0994	0.0457
Varmoo	0.0756	0.0388
Xchhec	0.0772	0.0397
Xenbat	0.0973	0.0452
Xenbou	0.1161	0.0499
Xencau	0.097	0.0451
Xenfla	0.1294	0.0563
Xenkil	0.0997	0.0464
Xenlon	0.1216	0.0524
Xennas	0.0997	0.0464
XenniS	0.0966	0.0449
Xenoch	0.1195	0.0514
Xenorn	0.0973	0.0452
XenpaK	0.0973	0.0452
Xenpap	0.1166	0.0501
Xensim	0.0973	0.0452
Xensin	0.0973	0.0452
Xenspi	0.0973	0.0452
XenspN	0.0973	0.0452
Xensun	0.0973	0.0452
