## Supplementary Data 3 for "Nonapeptide molecular evolution during the adaptive radiation of Tanganyika cichlids": dS_values_all.txt

spp	exon1	exon2
Altcal	0.1467	0.1113
Altcom	0.1317	0.1113
Altshe	0.1467	0.1113
Arcstr	0.13	0.1162
Asplep	0.1131	0.1012
Astbur	0.1313	0.086
Astfla	0.148	0.096
Astpal	0.1325	0.096
Auldew	0.1375	0.0973
Baicen	0.1143	0.0843
Batfas	0.1634	0.1161
Batfer	0.1543	0.0995
Batgra	0.153	0.0973
Bathor	0.153	0.0971
Batleo	0.153	0.1159
Batmin	0.1528	0.1015
Batvit	0.1426	0.097
BenhoM	0.1126	0.076
Benhor	0.1202	0.0762
Benmel	0.1127	0.076
Bentri	0.1126	0.076
Boumic	0.1062	0.076
Calmac	0.1144	0.116
Calmel	0.1213	0.1159
Calple	0.1305	0.1159
Carsch	0.129	0.0966
Chabif	0.1529	0.131
Chabri	0.1541	0.0802
Chacya	0.1481	0.1411
Chando	0.1529	0.0756
Chapop	0.1537	0.1147
Cphfr5	0.1211	0.0765
Cphfro	0.1226	0.0765
Cphgib	0.1211	0.0765
Cteben	0.1267	0.1021
Ctehor	0.1059	0.0994
Ctepol	0.1142	0.0994
Cunlon	0.1221	0.0973
Cyafoa	0.1298	0.0968
Cyafur	0.1285	0.0799
Cypcol	0.0968	0.0765
Cypdwj	0.097	0.0765
Cypkan	0.1128	0.0765
Cypkib	0.1128	0.0771
Cyplep	0.1121	0.0776
Cypmic	0.1312	0.0767
Cyppav	0.1251	0.0765
Cypzon	0.1128	0.0787
Ectdes	0.1292	0.099
EctspN	0.1284	0.0973
Enamel	0.1207	0.0992
Erecya	0.1375	0.1343
Eremar	0.1466	0.0935
Gnaper	0.1055	0.0841
Gnapfe	0.1037	0.1313
Gralem	0.113	0.1615
Gwcbel	0.1046	0.0816
Gwcchr	0.1046	0.0857
Hapmic	0.1126	0.0765
Hemste	0.1231	0.0765
HemstZ	0.1145	0.095
Hplkil	0.1705	0.096
HplspC	0.1393	0.096
Hplsta	0.1393	0.0617
Hplvan	0.1374	0.1245
Intloo	0.1239	0.0994
Juldic	0.1423	0.1131
Julkom	0.1526	0.1155
JulmaN	0.1481	0.1411
JulmaS	0.1481	0.1411
Julmrk	0.1489	0.1411
Julorn	0.153	0.1139
Julreg	0.1477	0.141
JulreK	0.1481	0.1411
Jultra	0.1525	0.1131
Julunt	0.1494	0.1407
Lamcal	0.1488	0.1146
Lamkun	0.1378	0.1145
Lamlap	0.1314	0.1146
Lamlem	0.1387	0.1121
Lammel	0.162	0.1113
Lamoce	0.1405	0.1477
LamorC	0.1399	0.1121
Lamorn	0.1222	0.1131
LamorS	0.1318	0.1121
Lamsig	0.1321	0.1121
Lamspe	0.1377	0.1329
Lamtig	0.1627	0.1241
Lchabe	0.1045	0.0816
Lchaur	0.1052	0.0816
Lchsta	0.1046	0.1049
Lepatt	0.1346	0.1006
Lepcun	0.1429	0.1076
Lepelo	0.1284	0.1289
Lepkam	0.1329	0.1117
Lepken	0.1329	0.1289
LepmeK	0.1449	0.1153
Lepmim	0.1543	0.1171
Leppro	0.1329	0.1153
Lesper	0.137	0.1164
Lessta	0.1367	0.0997
Limdar	0.1037	0.0994
Loblab	0.1156	0.0994
Mdcrot	0.1122	0.0826
Mdcten	0.121	0.0973
Neobif	0.1541	0.0906
Neobou	0.1346	0.1117
Neobre	0.1542	0.1117
Neobri	0.1637	0.0745
NeobrM	0.1537	0.114
Neobue	0.1481	0.1241
NeocaK	0.1228	0.1121
Neocal	0.1542	0.1117
Neocau	0.1219	0.0953
Neochi	0.1673	0.0756
Neochr	0.1692	0.1506
Neocra	0.1557	0.0756
Neocyg	0.1488	0.0758
Neocyl	0.1473	0.1113
Neodev	0.1625	0.0927
Neoese	0.1582	0.1506
Neofal	0.1673	0.0771
NeofaM	0.1558	0.08
Neofas	0.1331	0.1289
Neofur	0.1529	0.0934
NeofuU	0.1529	0.1119
Neogra	0.1488	0.0947
NeogrM	0.1629	0.1072
Neohec	0.1247	0.1191
Neohel	0.1477	0.0756
Neokom	0.1426	0.0756
NeoleL	0.1529	0.0921
Neoleu	0.1529	0.1131
Neolon	0.1529	0.1131
Neolou	0.1219	0.1167
Neomar	0.1411	0.0756
Neomee	0.1448	0.1177
Neomod	0.1429	0.1072
Neomon	0.1429	0.1072
Neomul	0.14	0.1307
Neomux	0.1651	0.093
Neonig	0.1529	0.1126
Neonve	0.1529	0.1127
Neoobs	0.1573	0.1122
Neooli	0.1508	0.0767
Neopec	0.1529	0.1091
Neopet	0.1429	0.1281
Neople	0.1329	0.1289
Neopro	0.1527	0.1091
Neopul	0.1557	0.0756
Neosav	0.1391	0.0947
Neosex	0.1491	0.0756
Neosim	0.14	0.1311
Neospl	0.1557	0.0756
Neotet	0.1468	0.075
Neotim	0.1586	0.0967
Neotoa	0.1765	0.0756
Neotre	0.1488	0.1212
Neovar	0.1394	0.1121
NeoveB	0.1357	0.1121
NeoveS	0.133	0.1121
Neowal	0.1669	0.0753
Ophboo	0.1302	0.0995
Ophhet	0.13	0.0973
Ophnas	0.1302	0.0963
Ophpar	0.1332	0.0973
Ophven	0.1302	0.0973
Ophwhi	0.1302	0.0761
Ortcho	0.1141	0.1192
Ortmaz	0.1282	0.0765
Ortred	0.1275	0.0787
Ortuvi	0.1234	0.0765
Pcybri	0.1121	0.0765
PcybrN	0.1125	0.0765
Pcynig	0.1129	0.0765
Pcytem	0.1138	0.0765
Perecc	0.1047	0.0765
Permic	0.1027	0.0788
Peteph	0.1046	0.1076
Petfam	0.1044	0.1024
Petfas	0.1143	0.118
Petgia	0.1037	0.0994
Pethor	0.1139	0.1044
Petiko	0.1143	0.0994
Petkas	0.1049	0.0994
Petkip	0.1236	0.0994
Petmac	0.1037	0.1024
Petmos	0.1046	0.1019
Petort	0.1143	0.1003
Petpol	0.1041	0.0994
Petrai	0.1037	0.0994
Petred	0.1046	0.0846
Pettex	0.1044	0.0994
Pettre	0.1048	0.0994
Phaacu	0.1205	0.0994
Pleela	0.1042	0.0938
Plemul	0.1056	0.094
Plepar	0.1133	0.0952
Plestr	0.1132	0.0765
Pscbab	0.1047	0.0966
Psccur	0.1149	0.1052
Pscmar	0.104	0.1183
Pscmrg	0.104	0.1183
Pscple	0.1231	0.118
Psephi	0.1225	0.0996
Regcal	0.1345	0.1035
Sarcar	0.1215	0.0994
Sermac	0.1299	0.0994
Simdia	0.1137	0.0994
Spaery	0.1396	0.0935
Spamar	0.1374	0.0935
Tanirs	0.1451	0.1006
Tchdha	0.1049	0.1257
Telbif	0.1458	0.0584
Telbra	0.1389	0.0753
Telbri	0.146	0.0586
TeldhN	0.1393	0.0583
TeldhS	0.1467	0.0756
TeldhT	0.1462	0.0577
Tellon	0.1462	0.0756
Telluf	0.1533	0.0756
Telshe	0.1462	0.0906
TelteS	0.1395	0.0748
Telvit	0.1462	0.1097
Thobra	0.112	0.0994
Trecap	0.1044	0.1119
Tremac	0.1117	0.1117
Tremar	0.1204	0.1113
Trenig	0.1198	0.1303
Tresti	0.114	0.118
Treuni	0.1038	0.0935
Trezeb	0.1193	0.1128
Trioto	0.1215	0.0764
Troann	0.1135	0.0994
Trobri	0.1135	0.0994
TrobrK	0.1135	0.0994
Trodub	0.1135	0.1255
Trokir	0.1206	0.0994
Troluk	0.1141	0.0994
Trolun	0.1135	0.0994
Tromoo	0.1135	0.1017
Tromor	0.1135	0.0996
Trompi	0.1135	0.0994
Tronig	0.121	0.0994
Tropol	0.1135	0.0994
Trored	0.1135	0.0994
Varmoo	0.1579	0.0756
Xchhec	0.1042	0.0772
Xenbat	0.1306	0.0973
Xenbou	0.1204	0.1161
Xencau	0.0959	0.097
Xenfla	0.1201	0.1294
Xenkil	0.1291	0.0997
Xenlon	0.1129	0.1216
Xennas	0.1121	0.0997
XenniS	0.1135	0.0966
Xenoch	0.1288	0.1195
Xenorn	0.1137	0.0973
XenpaK	0.1124	0.0973
Xenpap	0.1136	0.1166
Xensim	0.1201	0.0973
Xensin	0.1288	0.0973
Xenspi	0.1122	0.0973
XenspN	0.1129	0.0973
Xensun	0.1124	0.0973
