## Supplementary Data 3 for "Nonapeptide molecular evolution during the adaptive radiation of Tanganyika cichlids": pi_nonapeptides_domains.txt

gene	signal_peptide	nonapeptide	neurophysin	copeptin
OT	0.000787470164985453	0.00187422272824458	0.00932483240349134	0.0103752813072015
VT	0.00257677105232936	0.000832633106714537	0.00991767220085927	0.00496915815647577
