## Supplementary Data 3 for "Nonapeptide molecular evolution during the adaptive radiation of Tanganyika cichlids": pi_receptors_domains.txt

gene	nter	tm1	il1	tm2	el1	tm3	il2	tm4	el2	tm5	il3	tm6	el3	tm7	cter
OTRa	0.007478634	0.002593434	0.001129808	0.0002634	0.002076446	0.001895232	0.002909246	0.001894952	0.010973803	0.002554172	0.004431261	0.004117748	0.004820517	0.000794103	0.0047575
OTRb.tr2	0.004668865	0.009425642	0.007463207	0.00052727	0.001054134	0.001349157	0.012405038	0.007914473	0.001534891	0.007496034	0.010056028	0.007702262	0.001136202	0.012480233	0.01304955
VTR1Aa.tr1	0.011358259	0.007371367	0.001137924	0.003161649	0.000525262	0.014582514	0.005392823	0.004597806	0.008928249	0.004881316	0.001591751	0.005751913	0.003744567	0.001751528	0.005556145
VTR1Ab	0.006796757	0.005896564	0.005791736	0.005474534	0.002742572	0.008250922	0.011301561	0.006205429	0.010442515	0.019441817	0.007356315	0.002791252	0.004960149	0.007111481	0.024370851
VTR2Aa	0.007722296	0.003862312	0.011342558	0.010591258	0.00155175	0.021047921	0.002851144	0.023355283	0.002754694	0.007822332	0.014393728	0.011071451	0.007721817	0.008990761	0.013883066
VTR2Ab.tr2	0.021810138	0.003977936	0.003294916	0.001205803	0.006620572	0.008311669	0.002582692	0.007935434	0.004823943	0.014882974	0.016750074	0.004149742	0.009943266	0.010058118	0.020088225
VTR2Ba	0.015878722	0.003230431	0.014712154	0.009887759	0.003719479	0.00431594	0.000524872	0.004087493	0.007150114	0.00615706	0.008836332	0.008715878	0.011102934	0.004800422	0.006543664
VTR2Bb.tr1	0.010811831	0.008642124	0.004239218	0.005380321	0.016050931	0.003960856	0.005223803	0.011568275	0.006092268	0.007291729	0.011625438	0.004875776	0.007972902	0.012811356	0.007220139
