## Supplementary Data 3 for "Nonapeptide molecular evolution during the adaptive radiation of Tanganyika cichlids": nucleotide_diversity.txt

gene	pi
OT	0.00792619365906168
VT	0.00743330853354165
OTRa	0.00407893418812202
OTRb.tr1	0.00652093970932071
OTRb.tr2	0.00742952781290805
OTRb.tr3	0.00450488945180172
VTR1Aa.tr1	0.00585798054241692
VTR1Aa.tr2	0.00628043314785318
VTR1Ab	0.0105535414115869
VTR2Aa	0.0109726539386375
VTR2Ab.tr1	0.0108585195516442
VTR2Ab.tr2	0.0115648620399921
VTR2Ab.tr3	0.0117264757351782
VTR2Ba	0.00726293498702403
VTR2Bb.tr1	0.00872794067630548
VTR2Bb.tr2	0.00886365534965176
