## Supplementary Data 4 for "Nonapeptide molecular evolution during the adaptive radiation of Tanganyika cichlids": gene-wide_dNdS.xlsx

### Sheet: dNdS_gene_tree
dNdS values computed with Hyphy Fixed Effect Likelihood, using gene tree (specific to each gene) and species tree
	gene tree	species tree
OT	0.384725	0.446579
VT	0.389876	0.378217
OTRa	0.103896	0.0983436
OTRb.tr1	0.364471	0.396942
OTRb.tr2	0.320607	0.319785
OTRb.tr3	0.393161	0.405904
VTR1Aa.tr1	0.265012	0.250758
VTR1Aa.tr2	0.272318	0.256706
VTR1Ab	0.135947	0.138472
VTR2Aa	0.172017	0.17183
VTR2Ab.tr1	0.356552	0.346824
VTR2Ab.tr2	0.227011	0.223489
VTR2Ab.tr3	0.246962	0.277689
VTR2Ba	0.2334	0.198095
VTR2Bb.tr1	0.398828	0.331528
VTR2Bb.tr2	0.317791	0.260721
