## Supplementary Data 5 for "Nonapeptide molecular evolution during the adaptive radiation of Tanganyika cichlids": phenotypes_mapping.xlsx

### Sheet: Sheet1
species	short	tribe	sex_caregiver	pair-bonding
Altolamprologus calvus	Altcal	Lamprologini	maternal	yes
Altolamprologus compressiceps	Altcom	Lamprologini	maternal	no
Altolamprologus sp. "Compressiceps Shell"	Altshe	Lamprologini	maternal	yes
Astatoreochromis straeleni	Arcstr	Haplochromini	maternal
Asprotilapia leptura	Asplep	Ectodini	biparental	yes
Astatotilapia burtoni	Astbur	Haplochromini	maternal	no
Astatotilapia flaviijosephi	Astfla	Haplochromini	maternal
Astatotilapia paludinosa	Astpal	Haplochromini	maternal
Aulonocranus dewindti	Auldew	Ectodini	maternal	no
Baileychromis centropomoides	Baicen	Limnochromini	biparental	yes
Bathybates fasciatus	Batfas	Bathybatini	maternal	no
Bathybates ferox	Batfer	Bathybatini	maternal
Bathybates graueri	Batgra	Bathybatini	maternal
Bathybates hornii	Bathor	Bathybatini	maternal
Bathybates leo	Batleo	Bathybatini	maternal
Bathybates minor	Batmin	Bathybatini	maternal
Bathybates vittatus	Batvit	Bathybatini	maternal	no
Benthochromis sp. "Horii Mahale"	BenhoM	Benthochromini
Benthochromis horii	Benhor	Benthochromini	maternal	no
Benthochromis melanoides	Benmel	Benthochromini	maternal
Benthochromis tricoti	Bentri	Benthochromini	maternal	no
Boulengerochromis microlepis	Boumic	Boulengerochromini	biparental	yes
Callochromis macrops	Calmac	Ectodini	maternal	no
Callochromis melanostigma	Calmel	Ectodini	maternal	no
Callochromis pleurospilus	Calple	Ectodini	maternal	no
Cardiopharynx schoutedeni	Carsch	Ectodini	maternal	no
Chalinochromis sp. "Bifrenatus"	Chabif	Lamprologini
Chalinochromis brichardi	Chabri	Lamprologini	biparental	yes
Chalinochromis cyanophleps	Chacya	Lamprologini		yes
Chalinochromis sp. "Ndobhoi"	Chando	Lamprologini	biparental	yes
Chalinochromis popelini	Chapop	Lamprologini	biparental	yes
Cyphotilapia sp. "5-bar frontosa"	Cphfr5	Cyphotilapiini	maternal
Cyphotilapia frontosa	Cphfro	Cyphotilapiini	maternal	no
Cyphotilapia gibberosa	Cphgib	Cyphotilapiini	maternal	no
Ctenochromis benthicola	Cteben	Cyphotilapiini	maternal	yes
Ctenochromis horei	Ctehor	Tropheini	maternal	no
Ctenochromis polli	Ctepol	Haplochromini	maternal
Cunningtonia longiventralis	Cunlon	Ectodini	maternal	no
Cyathopharynx foae	Cyafoa	Ectodini	maternal	no
Cyathopharynx furcifer	Cyafur	Ectodini	maternal	no
Cyprichromis coloratus	Cypcol	Cyprichromini	maternal	no
Cyprichromis sp. "Dwarf Jumbo"	Cypdwj	Cyprichromini
Cyprichromis sp. "Jumbo"	Cypkan	Cyprichromini	maternal
Cyprichromis sp. "Kibishi"	Cypkib	Cyprichromini	maternal
Cyprichromis leptosoma	Cyplep	Cyprichromini	maternal	no
Cyprichromis microlepidotus	Cypmic	Cyprichromini	maternal	yes
Cyprichromis pavo	Cyppav	Cyprichromini	maternal	no
Cyprichromis zonatus	Cypzon	Cyprichromini	maternal	no
Ectodus descampsii	Ectdes	Ectodini	maternal	no
Ectodus sp. " North"	EctspN	Ectodini	maternal
Enantiopus melanogenys	Enamel	Ectodini	maternal	no
Eretmodus cyanostictus	Erecya	Eretmodini	biparental	yes
Eretmodus marksmithi	Eremar	Eretmodini	biparental	yes
Gnathochromis permaxillaris	Gnaper	Limnochromini	biparental	yes
Gnathochromis pfefferi	Gnapfe	Tropheini	maternal	no
Grammatotria lemairii	Gralem	Ectodini	maternal	no
Greenwoodochromis bellcrossi	Gwcbel	Limnochromini	biparental	yes
Greenwoodochromis christyi	Gwcchr	Limnochromini	biparental	yes
Haplotaxodon microlepis	Hapmic	Perissodini	biparental	yes
Haplotaxodon trifasciatus	Haptri	Perissodini	biparental
Hemibates stenosoma	Hemste	Bathybatini	maternal
Hemibates koningsi	HemstZ	Bathybatini	maternal
Haplochromis stappersi	Hplsta	Haplochromini	maternal
Interochromis loocki	Intloo	Tropheini	maternal	no
Julidochromis dickfeldi	Juldic	Lamprologini	biparental	yes
Julidochromis sp. "Kombe"	Julkom	Lamprologini
Julidochromis marlieri	JulmaN	Lamprologini	biparental	yes
Julidochromis sp. "Marlieri South"	JulmaS	Lamprologini
Julidochromis marksmithi	Julmrk	Lamprologini
Julidochromis ornatus	Julorn	Lamprologini	biparental	yes
Julidochromis sp. "Regani South"	Julreg	Lamprologini
Julidochromis regani	JulreK	Lamprologini	biparental	yes
Julidochromis transcriptus	Jultra	Lamprologini	biparental	yes
Julidochromis sp. "Unterfels"	Julunt	Lamprologini
Lamprologus callipterus	Lamcal	Lamprologini	maternal	no
Lamprologus kungweensis	Lamkun	Lamprologini	m/b	yes
Lamprologus laparogramma	Lamlap	Lamprologini	biparental	yes
Lamprologus lemairii	Lamlem	Lamprologini	maternal	no
Lamprologus meleagris	Lammel	Lamprologini	biparental	yes
Lamprologus ocellatus	Lamoce	Lamprologini	maternal	no
Lamprologus sp. "Ornatipinnis Congo"	LamorC	Lamprologini
Lamprologus ornatipinnis	Lamorn	Lamprologini	maternal	no
Lamprologus sp. "Ornatipinnis Zambia"	LamorS	Lamprologini
Lamprologus signatus	Lamsig	Lamprologini	maternal	yes
Lamprologus speciosus	Lamspe	Lamprologini	maternal	no
Lamprologus tigripictilis	Lamtig	Lamprologini
Limnochromis abeelei	Lchabe	Limnochromini	biparental	yes
Limnochromis auritus	Lchaur	Limnochromini	biparental	yes
Limnochromis staneri	Lchsta	Limnochromini	biparental	yes
Lepidiolamprologus attenuatus	Lepatt	Lamprologini	biparental	yes
Lepidiolamprologus cunningtoni	Lepcun	Lamprologini	biparental	yes
Lepidiolamprologus elongatus	Lepelo	Lamprologini	biparental	yes
Lepidiolamprologus kamambae	Lepkam	Lamprologini	biparental	yes
Lepidiolamprologus kendalli	Lepken	Lamprologini	biparental	yes
Lepidiolamprologus sp. "Meeli Kipili"	LepmeK	Lamprologini	biparental	yes
Lepidiolamprologus mimicus	Lepmim	Lamprologini		yes
Lepidiolamprologus profundicola	Leppro	Lamprologini	maternal	yes
Lestradea perspicax	Lesper	Ectodini	maternal	no
Lestradea stappersii	Lessta	Ectodini	maternal	no
Limnotilapia dardennii	Limdar	Tropheini	maternal	no
Lobochilotes labiatus	Loblab	Tropheini	maternal	no
Microdontochromis rotundiventralis	Mdcrot	Ectodini	maternal
Microdontochromis tenuidentata	Mdcten	Ectodini	biparental	yes
Neolamprologus bifasciatus	Neobif	Lamprologini	maternal	no
Neolamprologus boulengeri	Neobou	Lamprologini	maternal	yes
Neolamprologus brevis	Neobre	Lamprologini	maternal	yes
Neolamprologus brichardi	Neobri	Lamprologini	biparental	yes
Neolamprologus sp. "Brevis Magara"	NeobrM	Lamprologini
Neolamprologus buescheri	Neobue	Lamprologini	maternal	no
Neolamprologus sp. "Caudopunctuatus Kipili"	NeocaK	Lamprologini	biparental	yes
Neolamprologus calliurus	Neocal	Lamprologini	maternal	no
Neolamprologus caudopunctatus	Neocau	Lamprologini	biparental	yes
Neolamprologus chitamwebwai	Neochi	Lamprologini	biparental	yes
Neolamprologus christyi	Neochr	Lamprologini	biparental	yes
Neolamprologus crassus	Neocra	Lamprologini	biparental
Neolamprologus sp. "Cygnus"	Neocyg	Lamprologini
Neolamprologus cylindricus	Neocyl	Lamprologini	biparental	yes
Neolamprologus devosi	Neodev	Lamprologini
Neolamprologus sp. "Eseki"	Neoese	Lamprologini
Neolamprologus falcicula	Neofal	Lamprologini	biparental	yes
Neolamprologus sp. "Falcicula Mahale"	NeofaM	Lamprologini
Neolamprologus fasciatus	Neofas	Lamprologini	maternal	no
Neolamprologus furcifer	Neofur	Lamprologini	maternal	no
Neolamprologus sp. "Furcifer Ulwile"	NeofuU	Lamprologini
Neolamprologus gracilis	Neogra	Lamprologini	biparental	yes
Neolamprologus sp. "Gracilis Tanzania"	NeogrM	Lamprologini
Neolamprologus hecqui	Neohec	Lamprologini
Neolamprologus helianthus	Neohel	Lamprologini	biparental	yes
Neolamprologus sp. "Kombe"	Neokom	Lamprologini
Neolamprologus leleupi	NeoleL	Lamprologini	biparental	yes
Neolamprologus longior	Neoleu	Lamprologini	biparental	yes
Neolamprologus longicaudatus	Neolon	Lamprologini	maternal	no
Neolamprologus leloupi	Neolou	Lamprologini	biparental	yes
Neolamprologus marunguensis	Neomar	Lamprologini	biparental	yes
Neolamprologus meeli	Neomee	Lamprologini	maternal	no
Neolamprologus modestus	Neomod	Lamprologini	maternal	no
Neolamprologus mondabu	Neomon	Lamprologini	maternal	no
Neolamprologus multifasciatus	Neomul	Lamprologini	maternal	yes
Neolamprologus mustax	Neomux	Lamprologini	biparental	yes
Neolamprologus niger	Neonig	Lamprologini
Neolamprologus nigriventris	Neonve	Lamprologini	biparental	yes
Neolamprologus obscurus	Neoobs	Lamprologini	maternal	no
Neolamprologus olivaceous	Neooli	Lamprologini	biparental	yes
Neolamprologus pectoralis	Neopec	Lamprologini	biparental	yes
Neolamprologus petricola	Neopet	Lamprologini
Neolamprologus pleuromaculatus	Neople	Lamprologini	maternal	no
Neolamprologus prochilus	Neopro	Lamprologini	maternal	yes
Neolamprologus pulcher	Neopul	Lamprologini	biparental	yes
Neolamprologus savoryi	Neosav	Lamprologini	maternal	yes
Neolamprologus sexfasciatus	Neosex	Lamprologini	biparental	yes
Neolamprologus similis	Neosim	Lamprologini	biparental	yes
Neolamprologus splendens	Neospl	Lamprologini	biparental	yes
Neolamprologus tetracanthus	Neotet	Lamprologini	biparental	yes
Neolamprologus timidus	Neotim	Lamprologini	maternal
Neolamprologus toae	Neotoa	Lamprologini	biparental	yes
Neolamprologus tretocephalus	Neotre	Lamprologini	biparental	yes
Neolamprologus variostigma	Neovar	Lamprologini	biparental	yes
Neolamprologus ventralis (Burundi)	NeoveB	Lamprologini	biparental	yes
Neolamprologus sp. "Ventralis Stripe"	NeoveS	Lamprologini
Neolamprologus walteri	Neowal	Lamprologini	biparental	yes
Ophthalmotilapia boops	Ophboo	Ectodini	maternal	no
Ophthalmotilapia heterodonta	Ophhet	Ectodini	maternal	no
Ophthalmotilapia nasuta	Ophnas	Ectodini	maternal	no
Ophthalmotilapia sp. "Paranasuta"	Ophpar	Ectodini
Ophthalmotilapia ventralis	Ophven	Ectodini	maternal	no
Ophtalmotilapia sp. "White Cap"	Ophwhi	Ectodini
Oreochromis niloticus	Orenil	Oreochromini	maternal
Oreochromis tanganicae	Oretan	Oreochromini	maternal	no
Orthochromis indermauri	Ortcho	Haplochromini	maternal
Orthochromis mazimeroensis	Ortmaz	Haplochromini
Orthochromis malagaraziensis	Ortred	Haplochromini	maternal
Orthochromis uvinzae	Ortuvi	Haplochromini
Paracyprichromis sp. "Brieni South"	Pcybri	Cyprichromini
Paracyprichromis brieni	PcybrN	Cyprichromini	maternal	no
Paracyprichromis nigripinnis	Pcynig	Cyprichromini	maternal	no
Paracyprichromis sp. "Tembwe"	Pcytem	Cyprichromini
Perissodus eccentricus	Perecc	Perissodini	biparental	yes
Perissodus microlepis	Permic	Perissodini	biparental	yes
Petrochromis ephippium	Peteph	Tropheini	maternal
Petrochromis famula	Petfam	Tropheini	maternal	no
Petrochromis fasciolatus	Petfas	Tropheini	maternal	yes
Petrochromis sp. "Giant"	Petgia	Tropheini
Petrochromis horii	Pethor	Tropheini	maternal
Petrochromis sp. "Orthognathus Ikola"	Petiko	Tropheini
Petrochromis sp. "Kazumbae"	Petkas	Tropheini
Petrochromis sp. "Kipili Brown"	Petkip	Tropheini
Petrochromis macrognathus	Petmac	Tropheini	maternal
Petrochromis sp. "Moshi Yellow"	Petmos	Tropheini
Petrochromis orthognathus	Petort	Tropheini	maternal	no
Petrochromis polyodon	Petpol	Tropheini	maternal	no
Petrochromis sp. "Macrognathus Rainbow"	Petrai	Tropheini
Petrochromis sp. "Red"	Petred	Tropheini
Petrochromis sp. "Polyodon texas"	Pettex	Tropheini
Petrochromis trewavasae	Pettre	Tropheini	maternal	no
Pharyngochromis acuticeps	Phaacu	Serranochromini	maternal
Plecodus elaviae	Pleela	Perissodini	biparental	yes
Plecodus multidentatus	Plemul	Perissodini	biparental	yes
Plecodus paradoxus	Plepar	Perissodini	biparental	yes
Plecodus straeleni	Plestr	Perissodini	biparental	yes
Pseudosimochromis babaulti	Pscbab	Tropheini	maternal	no
Pseudosimochromis curvifrons	Psccur	Tropheini	maternal	no
Pseudosimochromis marginatus	Pscmar	Tropheini	maternal	no
Pseudosimochromis marginatus sp. "North"	Pscmrg	Tropheini
Pseudosimochromis babaulti (South)	Pscple	Tropheini
Pseudocrenilabrus philander	Psephi	Haplochromini	maternal	no
Reganochromis calliurus	Regcal	Limnochromini	biparental	yes
Sargochromis carlottae	Sarcar	Serranochromini	maternal
Serranochromis macrocephalus	Sermac	Serranochromini	maternal
Simochromis diagramma	Simdia	Tropheini	maternal	yes
Spathodus erythrodon	Spaery	Eretmodini	m/b	yes
Spathodus marlieri	Spamar	Eretmodini	m/b	yes
Tanganicodus irsacae	Tanirs	Eretmodini	biparental	yes
Tangachromis dhanisi	Tchdha	Limnochromini	biparental
Telmatochromis bifrenatus	Telbif	Lamprologini	maternal	no
Telmatochromis brachygnathus	Telbra	Lamprologini		no
Telmatochromis brichardi	Telbri	Lamprologini	biparental	yes
Telmatochromis sp. "Dhonti North"	TeldhN	Lamprologini
Telmatochromis dhonti	TeldhS	Lamprologini	maternal	yes
Telmatochromis sp. "Dhonti Twiyu"	TeldhT	Lamprologini
Telmatochromis sp. "Longola"	Tellon	Lamprologini
Telmatochromis sp. "Lufubu"	Telluf	Lamprologini
Telmatochromis sp. "Shell"	Telshe	Lamprologini	biparental	yes
Telmatochromis temporalis	TelteS	Lamprologini	maternal	yes
Telmatochromis vittatus	Telvit	Lamprologini	maternal	no
Thoracochromis brauschi	Thobra	Haplochromini	maternal
Trematocara caparti	Trecap	Trematocarini	maternal
Trematocara macrostoma	Tremac	Trematocarini	maternal
Trematocara marginatum	Tremar	Trematocarini	maternal
Trematocara nigrifrons	Trenig	Trematocarini	maternal
Trematocara stigmaticum	Tresti	Trematocarini	maternal
Trematocara unimaculatum	Treuni	Trematocarini	maternal
Trematocara zebra	Trezeb	Trematocarini	maternal	yes
Triglachromis otostigma	Trioto	Limnochromini	biparental	yes
Tropheus annectens	Troann	Tropheini	maternal	no
Tropheus brichardi	Trobri	Tropheini	maternal	no
Tropheus sp. "Brichardi Kipili"	TrobrK	Tropheini
Tropheus duboisi	Trodub	Tropheini	maternal	yes
Tropheus sp. "Kirschfleck"	Trokir	Tropheini
Tropheus sp. "Lukuga"	Troluk	Tropheini
Tropheus sp. "Lunatus"	Trolun	Tropheini	maternal	yes
Tropheus moorii	Tromoo	Tropheini	maternal	yes
Tropheus murago	Tromor	Tropheini
Tropheus sp. "Mpimbwe"	Trompi	Tropheini	maternal	yes
Tropheus sp. "Black"	Tronig	Tropheini	maternal	yes
Tropheus polli	Tropol	Tropheini	maternal	no
Tropheus sp. "Red"	Trored	Tropheini	maternal	yes
Tylochromis polylepis	Tylpol	Tylochromis	maternal
Variabilichromis moorii	Varmoo	Lamprologini	biparental	yes
Xenochromis hecqui	Xchhec	Perissodini	biparental	yes
Xenotilapia bathyphilus	Xenbat	Ectodini	maternal	no
Xenotilapia boulengeri	Xenbou	Ectodini	biparental	yes
Xenotilapia caudifasciata	Xencau	Ectodini	maternal
Xenotilapia flavipinnis	Xenfla	Ectodini	biparental	yes
Xenotilapia sp. "Kilesia"	Xenkil	Ectodini	maternal	no
Xenotilapia longispinis	Xenlon	Ectodini	biparental	yes
Xenotilapia nasus	Xennas	Ectodini	biparental	yes
Xenotilapia nigrolabiata	XenniS	Ectodini	biparental	yes
Xenotilapia ochrogenys	Xenoch	Ectodini	biparental	yes
Xenotilapia ornatipinnis	Xenorn	Ectodini	maternal	no
Xenotilapia papilio	XenpaK	Ectodini	biparental	yes
Xenotilapia papilio (Katete)	Xenpap	Ectodini	biparental	yes
Xenotilapia sima	Xensim	Ectodini	maternal	no
Xenotilapia singularis	Xensin	Ectodini	maternal	no
Xenotilapia spilopterus	Xenspi	Ectodini	biparental	yes
Xenotilapia sp. "Spilopterus North"	XenspN	Ectodini	biparental	yes
Xenotilapia sp. "Papilio Sunflower"	Xensun	Ectodini	biparental	yes
