## Supplementary Data 5 for "Nonapeptide molecular evolution during the adaptive radiation of Tanganyika cichlids": dataset_example.txt

Altcal	0	1
Altcom	0	0
Altshe	0	1
Asplep	0	1
Astbur	0	0
Auldew	1	0
Baicen	0	1
Batfas	1	0
Batvit	1	0
Benhor	0	0
Bentri	0	0
Boumic	0	1
Calmac	1	0
Calmel	1	0
Calple	1	0
Carsch	1	0
Chabri	0	1
Chacya	0	1
Chando	0	1
Chapop	0	1
Cphfro	0	0
Cphgib	0	0
Cteben	0	1
Ctehor	0	0
Cunlon	1	0
Cyafoa	1	0
Cyafur	1	0
Cypcol	0	0
Cyplep	0	0
Cypmic	0	1
Cyppav	0	0
Cypzon	0	0
Ectdes	1	0
Enamel	0	0
Erecya	0	1
Eremar	0	1
Gnaper	0	1
Gnapfe	0	0
Gralem	1	0
Gwcbel	0	1
Gwcchr	0	1
Hapmic	0	1
Intloo	0	0
Juldic	0	1
Julorn	0	1
Jultra	0	1
Lamcal	0	0
Lamkun	0	1
Lamlap	0	1
Lamlem	0	0
Lammel	0	1
Lamoce	0	0
Lamorn	0	0
Lamsig	0	1
Lamspe	0	0
Lchabe	0	1
Lchaur	0	1
Lchsta	0	1
Lepatt	0	1
Lepcun	0	1
Lepelo	0	1
Lepkam	0	1
Lepken	0	1
Lepmim	0	1
Leppro	0	1
Lesper	1	0
Lessta	1	0
Limdar	0	0
Loblab	0	0
Mdcten	0	1
Neobif	0	0
Neobou	0	1
Neobre	0	1
Neobri	0	1
Neobue	0	0
Neocal	0	0
Neocau	0	1
Neochi	0	1
Neochr	0	1
Neocyl	0	1
Neofal	0	1
Neofas	0	0
Neofur	0	0
Neogra	0	1
Neohel	0	1
Neoleu	0	1
Neolon	0	0
Neolou	0	1
Neomar	0	1
Neomee	0	0
Neomod	0	0
Neomon	0	0
Neomul	0	1
Neomux	0	1
Neonve	0	1
Neoobs	0	0
Neooli	0	1
Neopec	0	1
Neople	0	0
Neopro	0	1
Neopul	0	1
Neosav	0	1
Neosex	0	1
Neosim	0	1
Neospl	0	1
Neotet	0	1
Neotoa	0	1
Neotre	0	1
Neovar	0	1
Neowal	0	1
Ophboo	1	0
Ophhet	1	0
Ophnas	1	0
Ophven	1	0
Pcynig	0	0
Perecc	0	1
Permic	0	1
Petfam	0	0
Petfas	0	1
Petort	0	0
Petpol	0	0
Pettre	0	0
Pleela	0	1
Plemul	0	1
Plepar	0	1
Plestr	0	1
Pscbab	0	0
Psccur	0	0
Pscmar	0	0
Psephi	0	0
Regcal	0	1
Simdia	0	1
Spaery	0	1
Spamar	0	1
Tanirs	0	1
Telbif	0	0
Telbra	0	0
Telbri	0	1
Telshe	0	1
Telvit	0	0
Trezeb	0	1
Trioto	0	1
Troann	0	0
Trobri	0	0
Trodub	0	1
Trolun	0	1
Tromoo	0	1
Trompi	0	1
Tronig	0	1
Tropol	0	0
Trored	0	1
Varmoo	0	1
Xchhec	0	1
Xenbat	-	0
Xenbou	-	1
Xenfla	0	1
Xenkil	-	0
Xenlon	0	1
Xennas	0	1
Xenoch	-	1
Xenorn	0	0
Xenpap	0	1
Xensim	0	0
Xensin	0	0
Xenspi	0	1
Xensun	0	1
