## Supplementary Data 6 for "Nonapeptide molecular evolution during the adaptive radiation of Tanganyika cichlids": dataset_counts_tribes.txt

tribe	tissue	sex	OT	OTRa	OTRb	VT	VTR1Aa	VTR1Ab	VTR2Aa	VTR2Ab	VTR2Ba	VTR2Bb
Bathybatini	brain	F	193.5376	4.8272335	3.044094	285.58385	2.801984	1.7292455	13.83901	2.38203	7.536471	1.5728355
Bathybatini	brain	M	168.0788	8.483593	0.3813181	186.5261	1.651675	1.355232	20.78048	2.024881	10.18486	1.525704
Bathybatini	gills	F	0	2.31559	9.112248	0	10.65612	1.450181	3.5719615	0.3498974	1.7703635	0.4225716
Bathybatini	gills	M	0	3.6766115	15.238305	0	21.746445	2.3382205	3.1916185	0.3501692	1.72017645	0
Bathybatini	liver	F	0	0.1226029	0	0.580255	1.326335	0	4.540077	0.1165334	0.974339	0
Bathybatini	liver	M	0	0	0	0	0.25362935	0	5.508576	0	0.4789377	0
Bathybatini	lpj	F	0.8398859	2.057778	4.424736	0	8.4116195	0.48405115	5.6572255	0.5950436	8.6434235	0
Bathybatini	lpj	M	0	2.1084975	5.6202805	0	8.050864	0.5409965	7.29125	0.1347191	5.01073	1.05486385
Bathybatini	ovaries	F	0	0	0.26528435	0	0.8873987	0	1.0422885	4.6973115	0.5154257	2.241963
Bathybatini	testes	M	0	0.742719	5.674901	0.874591	4.6906845	0.24434265	2.961575	1.67550065	2.1425605	2.8081965
Benthochromini	brain	F	275.1114	8.718112	5.280844	91.2976	4.676327	1.443731	20.20069	1.915012	5.126405	3.110504
Benthochromini	brain	M	53.70375	9.090255	5.280334	23.26969	6.843062	1.365973	16.90016	2.367439	1.616768	3.641383
Benthochromini	gills	F	0	1.392075	7.842896	0	18.2941	2.682786	2.713714	0.2812917	0.2894032	0.4214367
Benthochromini	gills	M	0	1.423705	12.18947	0	22.95705	1.263566	4.186441	0	0	0
Benthochromini	liver	F	0	0	0.1623767	0	2.243107	0	15.00109	0	0	0
Benthochromini	liver	M	0	0.2248711	0	0	2.021922	0	15.0412	0	0	0
Benthochromini	lpj	F	0	2.428559	0.8493697	0	26.79646	0.3284409	19.50693	0	0.6069321	0
Benthochromini	lpj	M	0	1.44586	1.717552	0	11.40055	0.5086919	19.80427	0	0	0
Benthochromini	ovaries	F	0	0	35.37251	0	0.7289454	0	0.2518577	0	0.1664799	0.2424325
Benthochromini	testes	M	0	0.161028	0.3987709	1.620183	7.95702	0	2.898152	0.1626918	1.54656	4.504283
Boulengerochromini	brain	F	347.7818	4.849754	0.6151496	219.325	3.816108	1.893461	4.792821	2.669536	1.494069	0
Boulengerochromini	brain	M	1504.605	6.165833	1.407749	995.7025	3.781351	1.876216	4.018527	1.245908	2.960922	1.077944
Boulengerochromini	gills	F	1.053508	2.0801425	8.649171	0	14.6137045	4.504321	1.627148	0.70054525	0	0
Boulengerochromini	gills	M	0	0.8826959	6.9734095	0	11.2081135	3.7499375	1.52733395	0	0	0
Boulengerochromini	liver	F	0	0	0	8.33781	2.024856	0	6.8047755	0	0	0
Boulengerochromini	liver	M	0	0	0	0	3.417619	0	4.160269	0	0	0
Boulengerochromini	lpj	F	0	1.359058	1.93933	0	7.917405	0.2546203	22.43109	0.2536223	0.6027378	0
Boulengerochromini	lpj	M	0.768206	0.9275451	1.6952946	0	2.2908115	0.19015085	20.996595	0	0	0
Boulengerochromini	ovaries	F	0	0.1492767	0.6816408	0	10.87015	0	0	0	0	0
Boulengerochromini	testes	M	2.935838	0.5970377	0	3.755434	2.043853	0.3785883	0.2303688	0.4825653	0.9335689	6.262639
Cyphotilapiini	brain	F	303.70015	11.449755	9.4184385	132.947875	4.2174115	1.244924	5.3626505	3.2257195	3.9108145	0.7271044
Cyphotilapiini	brain	M	436.3333	13.002533	8.407136	138.88365	5.1002235	1.940554	4.30613	1.3950985	6.5877415	1.8613625
Cyphotilapiini	gills	F	0	1.799814	10.626105	0	14.550725	2.8008705	3.2623235	0.071808	0.7113454	0
Cyphotilapiini	gills	M	0	2.3964525	12.72923	0	19.68067	2.163205	5.788587	0.2256972	0.39032375	0
Cyphotilapiini	liver	F	0	0	0	0	0	0	5.3818205	0	0	0
Cyphotilapiini	liver	M	0	0	0	0	0.561876	0	4.9709355	0	0	0
Cyphotilapiini	lpj	F	0	0.45074775	1.090988	0	10.94191	0	6.991072	0.07441785	1.9409665	0
Cyphotilapiini	lpj	M	0	0.4484955	0.71281235	0	10.763235	0	14.233125	0.13769745	1.52015625	0
Cyphotilapiini	ovaries	F	0.16655545	0	0	0	0.39368105	0	0.04092006	0	0	1.376709
Cyphotilapiini	testes	M	0.993364	0.58442205	2.6933165	2.366564	71.44465	0.72303375	0.9079739	0.2303606	0.27372795	1.2462155
Cyprichromini	brain	F	52.0898	8.846968	6.617089	30.31405	3.17266	1.254405	8.371525	1.23464	4.123775	1.932458
Cyprichromini	brain	M	187.4524	8.22378	8.424658	69.92459	3.437282	1.4577135	7.6299515	1.366919	5.217363	3.398625
Cyprichromini	gills	F	0	0.5035591	16.72497	0.299131	22.18206	10.2436	3.108629	1.272219	0	0
Cyprichromini	gills	M	0	0.5546852	19.17547	0	17.37853	8.797928	2.644733	1.229612	0	0.4639392
Cyprichromini	liver	F	0	0	0	0	2.473589	0	13.08542	0	0	0
Cyprichromini	liver	M	0	0	0	0	3.3866815	0	14.294915	0	0	0
Cyprichromini	lpj	F	0	0.474427	2.346903	0	22.92408	0.432771	6.067113	1.077687	0	0.4850049
Cyprichromini	lpj	M	0	0.7535278	1.7890885	0	16.21303	0.47095315	6.477947	1.6214935	0	4.005213
Cyprichromini	ovaries	F	0	1.22863	0	0	1.758284	0.07223574	0.1380568	0	0	0.2863941
Cyprichromini	testes	M	1.312142	0.3158372	0.3870607	1.577333	7.929771	0.4871838	0.9570775	0.3167779	0.4607548	7.964121
Ectodini	brain	F	44.99098	8.269621	4.743822	34.3968	4.906978	1.394167	6.86468	1.820046	5.190446	2.644964
Ectodini	brain	M	189.63475	8.024126	4.205986	76.27929	4.5474575	1.8469175	6.2371045	1.9819005	5.495993	1.863412
Ectodini	gills	F	0	0.4154652	10.277936	2.095977	12.428355	0.9113486	3.203393	0.18064155	0.45216755	0.6236566
Ectodini	gills	M	0	0.6240259	10.58659	2.787004	10.43999	0.7616984	3.375198	0	0.4366041	0.7094539
Ectodini	liver	F	0	0	0.1299632	0	2.2832525	0	8.6186155	0	0	0
Ectodini	liver	M	0	0	0.1650149	0	2.34243	0	13.6557	0	0	0
Ectodini	lpj	F	0	0.2069907	1.435049	1.88604	7.99714	0.1508707	7.465285	0.06781143	3.569216	0.545518
Ectodini	lpj	M	0	0	1.653711	1.174951	9.151437	0.2038574	7.894369	0	3.826398	0.5747507
Ectodini	ovaries	F	0	0	0.893621	0	1.5421135	0	4.7320035	0	0	0.84420235
Ectodini	testes	M	0.59023195	0.57365895	1.020913	3.5309145	9.9772695	0.45943115	1.8859825	0.33899985	0.5545453	4.251593
Eretmodini	brain	F	222.8405	15.05782	12.3672	72.82716	8.572772	2.63278	5.698915	1.996228	9.230049	2.469041
Eretmodini	brain	M	140.40415	13.783845	11.173875	57.84876	8.59528	2.6051985	7.967045	1.2320675	8.139902	1.5693505
Eretmodini	gills	F	0	0.60092525	29.32171	0	12.08112	4.121801	4.2965245	0.1817765	1.1356375	0.5738853
Eretmodini	gills	M	0	0.9399358	30.21838	0	11.144975	4.553522	4.2906345	0.2023793	1.4014025	0
Eretmodini	liver	F	0	0.073812455	0.18797695	0	0.9642456	0	14.39314	0	0	0
Eretmodini	liver	M	0	0	0.1475048	0	1.187066	0	17.66623	0	0	0
Eretmodini	lpj	F	0	0.930482	1.9740645	0	10.828268	0.3182543	11.306605	0.15719855	3.0835155	0
Eretmodini	lpj	M	0	1.383781	2.809169	0	14.137355	0.53725805	15.04973	0.23042525	4.3046565	0.687521
Eretmodini	ovaries	F	0	0	1.3882165	0	1.4608455	0.106578455	1.0063172	0	0.30044495	0.77422135
Eretmodini	testes	M	0.3504852	0.572027	2.369265	1.322839	15.096215	1.972916	1.9285275	0.2934691	1.7916515	1.7321875
Haplochromini	brain	F	166.6828	14.60901	16.67724	98.48233	3.583735	2.024428	8.828834	1.680411	4.9972	4.145159
Haplochromini	brain	M	288.3679	10.01732	10.56056	100.3229	6.582184	1.957477	7.43229	2.136337	3.006539	5.544993
Haplochromini	gills	F	0	2.04991	28.97503	0.7366135	17.47929	6.001863	2.342357	0	1.054711	3.811229
Haplochromini	gills	M	0	2.62414	50.49804	0	14.25729	7.737327	3.372284	0.1712667	0.5061546	0.7370759
Haplochromini	liver	F	0	0	0.1507897	0	1.495876	0	6.417478	0	0	0.4618515
Haplochromini	liver	M	0	0	0	0	2.095814	0	5.366759	0	0.2196846	0
Haplochromini	lpj	F	0	0.4075944	7.143677	0	22.49707	0.4671752	14.32689	0	2.764746	0.8052196
Haplochromini	lpj	M	0	0.4486304	4.639607	0	18.46287	0.4550493	12.48603	0.1133165	2.154388	0.7843195
Haplochromini	ovaries	F	0	0.126047	1.04459	0	11.18809	0.1325909	0.3982241	0	0.2689671	1.175031
Haplochromini	testes	M	0.504753	0.1231771	0.5624622	0.6196731	7.201912	0.3007286	0.3649071	0.1977451	1.067828	0.4306893
Lamprologini	brain	F	191.2912	11.82655	5.51469	70.24819	5.430741	2.253292	7.164338	1.141463	7.184238	2.214079
Lamprologini	brain	M	242.5287	11.08384	5.233624	89.16458	5.396715	2.034449	7.880923	1.267471	5.862571	2.529256
Lamprologini	gills	F	0	2.6910305	22.036415	0	19.525485	4.822682	4.8967375	0.20528125	2.0806995	0.71219805
Lamprologini	gills	M	0	2.307035	21.52979	0	21.39691	4.311246	4.316563	0.1717407	2.3453	0.634641
Lamprologini	liver	F	0	0	0	0	1.653699	0	3.833378	0	0	0
Lamprologini	liver	M	0	0	0.1148238	0	2.262775	0	4.55211	0	0	0
Lamprologini	lpj	F	0	2.1488345	2.0338145	0	10.73308	0.1988632	8.7143215	0.18115445	3.433053	0
Lamprologini	lpj	M	0	2.180718	2.263135	0	11.03935	0.2642646	7.945376	0.1664716	2.914794	0
Lamprologini	ovaries	F	0	0.951839	0.1550537	0	0.9679054	0.09440966	0.4456793	0.3781186	0.4110629	0.9293691
Lamprologini	testes	M	0.2299828	0.3374295	0.8462852	1.72001	4.150032	0.39842005	2.4287545	1.337318	2.1176545	1.034427
Limnochromini	brain	F	177.03766	10.0444545	3.6054665	64.883315	3.9527795	1.3385995	5.7775665	2.0113805	5.728002	1.83397455
Limnochromini	brain	M	167.863415	12.631555	4.2445725	74.67742	6.287861	1.3448005	4.985609	1.382201	4.713953	0.955204
Limnochromini	gills	F	0	2.035415	3.5981685	0	19.608575	0.8387379	2.0935955	0.60829985	2.699139	0
Limnochromini	gills	M	0	1.18925125	3.341478	0.75388225	25.27609	1.09861065	2.6239375	0.86885525	2.180306	0
Limnochromini	liver	F	0	0.05472955	0	0	1.16917995	0	0.45397565	0	0.13140965	0
Limnochromini	liver	M	0.17357785	0	0	0	2.096392	0	2.89499	0	0	0
Limnochromini	lpj	F	0	1.478902	0.26032615	0	9.603352	0.0800293	4.6189195	0.78257475	2.8070305	0
Limnochromini	lpj	M	0.34743905	0.48314645	0.3951368	0	10.127296	0.2780569	4.598015	0	2.578029	0
Limnochromini	ovaries	F	0	0	0.05300045	0	2.086036	0.13230095	0.27572765	0.04690727	0.2680675	0
Limnochromini	testes	M	0	0.4640055	0.5969614	5.261451	14.63467	0.1768036	0.5163853	0.1534311	2.785277	3.244796
Perissodini	brain	F	201.7568	9.618472	5.026681	98.67343	4.719015	1.765783	5.017147	2.053288	4.157253	4.057986
Perissodini	brain	M	211.0389	10.15193	4.872953	97.36403	4.185496	1.678693	5.059004	2.229485	2.915855	2.702094
Perissodini	gills	F	0	2.383185	26.5704	0	15.41946	5.888612	2.003256	0.1852274	0.2619636	0.5208013
Perissodini	gills	M	0	2.410085	17.35415	0	12.25156	4.839815	1.797789	0.1606949	0.350686	0.5617917
Perissodini	liver	F	0	0	0	0	1.781203	0	1.4626135	0	0	0
Perissodini	liver	M	0	0	0	0	2.860589	0	2.14375	0	0	0
Perissodini	lpj	F	0	2.083366	1.438062	0	13.04599	0.56682725	13.18141	0.2179387	0.8384625	0.6303198
Perissodini	lpj	M	0	2.466817	2.243182	0	12.52562	0.3849857	15.1706	0.1917158	1.142571	0.6635584
Perissodini	ovaries	F	0	0	0	0	0.728911	0	0.2175783	0	0	0.4592053
Perissodini	testes	M	0	2.461814	0.6988202	1.026534	20.47018	0.3530343	0.4615811	0.2061602	0	1.216974
Trematocarini	brain	F	135.92235	6.099161	5.766185	108.96777	5.1906205	2.5637575	13.974965	3.086563	5.2755345	0.49002725
Trematocarini	brain	M	338.41775	8.216075	4.026594	216.53835	5.7755245	2.1601525	13.987595	1.319589	4.4930455	1.784335
Trematocarini	gills	F	0	2.366433	18.00772	0	16.84268	6.72689	5.278447	0.6299347	0	0.4867204
Trematocarini	gills	M	0	2.0740815	16.242975	0	12.18945	4.191618	7.1781985	0.2540669	0.52384395	0.68055515
Trematocarini	liver	F	0	0.072271115	0	0	2.707607	0	0.68439	0	0	0
Trematocarini	liver	M	0	0.1097075	0	0	4.0414485	0	1.18448075	0	0	0
Trematocarini	lpj	F	0	2.356296	1.2683065	0	6.5111155	0.0594484	6.4231575	0.1259826	0.5086801	0
Trematocarini	lpj	M	0	2.6502105	0.82489705	1.3039841	8.835896	0.1778268	7.29159	0.1326767	0.2021762	0.20279805
Trematocarini	ovaries	F	0	0.2815524	0.06625235	0	0.9024052	0.0588664	0.31450575	0	0.2513614	0
Trematocarini	testes	M	0.8465225	0.391452	3.601256	0.96679095	6.8914905	0.28120845	2.3613485	0.0860812	0.7264828	3.1324745
Tropheini	brain	F	142.9637	8.655429	5.463537	54.7851	6.679185	1.664729	4.690195	1.313439	4.617874	1.985084
Tropheini	brain	M	194.9976	7.931016	5.037677	54.53165	6.176373	1.653817	4.209285	1.44993	5.885034	2.048008
Tropheini	gills	F	0	4.966433	7.841801	0	16.35698	1.684418	1.623488	0.240091	0.6208598	0.5326684
Tropheini	gills	M	0	4.6973515	7.000262	0	15.959005	1.422942	1.6728365	0.2358584	0.86889755	0.31486825
Tropheini	liver	F	0	0	0	0	2.29497	0	5.729276	0	0	0
Tropheini	liver	M	0	0	0	0	1.9805065	0	4.681027	0	0	0
Tropheini	lpj	F	0	2.9964085	2.428597	0	13.6731	0.2479617	9.681417	0.16787445	5.7895015	0
Tropheini	lpj	M	0	2.986735	1.941653	0	11.90041	0.1996667	8.018165	0.2130818	4.554345	0
Tropheini	ovaries	F	0	0.07664651	0	0	0.8655617	0	0.08292865	0	0.1639574	0.5121791
Tropheini	testes	M	0.353607	0.36335	0.3958546	0.9242166	8.139658	0.2186972	0.5456062	0.1623006	1.457111	0.6719688
